# Genomically recoded *Escherichia coli* with optimized functional phenotypes

**DOI:** 10.1101/2024.08.29.610322

**Authors:** Colin Hemez, Kyle Mohler, Felix Radford, Jack Moen, Jesse Rinehart, Farren J. Isaacs

## Abstract

Genomically recoded organisms hold promise for many biotechnological applications, but they may exhibit substantial fitness defects relative to their non-recoded counterparts. We used targeted metabolic screens, genetic analysis, and proteomics to identify the origins of fitness impairment in a model recoded organism, *Escherichia coli* C321.ΔA. We found that defects in isoleucine biosynthesis and release factor activity, caused by mutations extant in all K-12 lineage strains, elicited profound fitness impairments in C321.ΔA, suggesting that genome recoding exacerbates suboptimal traits present in precursor strains. By correcting these and other C321.ΔA-specific mutations, we engineered C321.ΔA strains with doubling time reductions of 17% and 42% in rich and minimal medium, respectively, compared to ancestral C321. Strains with improved growth kinetics also demonstrated enhanced ribosomal non-standard amino acid incorporation capabilities. Proteomic analysis indicated that C321.ΔA lacks the ability to regulate essential amino acid and nucleotide biosynthesis pathways, and that targeted mutation reversion restored regulatory capabilities. Our work outlines a strategy for the rapid and precise phenotypic optimization of genomically recoded organisms and other engineered microbes.
