## Supplementary File 1 for "Genomically recoded *Escherichia coli* with optimized functional phenotypes": iC321_F1A_F1B_M9_F1_1.xlsx

### Sheet: Sheet1
Time (hrs)	MG1655_M9_Rep1	MG1655_M9_Rep2	MG1655_M9_Rep3	BL21_M9_Rep1	BL21_M9_Rep2	BL21_M9_Rep3	EcNR2_M9_Rep1	EcNR2_M9_Rep2	EcNR2_M9_Rep3	C321_M9_Rep1	C321_M9_Rep2	C321_M9_Rep3
0.166667	0.109	0.114	0.113	0.111	0.112	0.114	0.117	0.114	0.113	0.109	0.105	0.106
0.333333	0.11	0.114	0.113	0.108	0.109	0.111	0.117	0.114	0.113	0.109	0.105	0.106
0.5	0.11	0.114	0.113	0.107	0.108	0.11	0.118	0.115	0.113	0.109	0.105	0.106
0.666667	0.112	0.115	0.115	0.107	0.108	0.109	0.119	0.115	0.113	0.109	0.105	0.106
0.833333	0.112	0.116	0.116	0.107	0.109	0.11	0.12	0.115	0.114	0.11	0.106	0.107
1	0.112	0.116	0.116	0.108	0.109	0.11	0.118	0.115	0.114	0.11	0.106	0.107
1.16667	0.112	0.115	0.115	0.108	0.109	0.11	0.119	0.116	0.115	0.111	0.107	0.108
1.33333	0.112	0.115	0.115	0.109	0.11	0.11	0.118	0.115	0.115	0.111	0.107	0.108
1.5	0.112	0.115	0.116	0.109	0.11	0.111	0.118	0.115	0.115	0.111	0.107	0.108
1.66667	0.112	0.115	0.115	0.11	0.111	0.111	0.118	0.115	0.114	0.111	0.107	0.108
1.83333	0.113	0.116	0.116	0.111	0.112	0.113	0.118	0.116	0.115	0.112	0.108	0.109
2	0.113	0.116	0.116	0.112	0.113	0.114	0.118	0.116	0.115	0.111	0.108	0.109
2.16667	0.113	0.117	0.117	0.113	0.115	0.115	0.118	0.116	0.116	0.112	0.108	0.109
2.33333	0.114	0.117	0.117	0.115	0.116	0.117	0.12	0.117	0.116	0.112	0.108	0.109
2.5	0.115	0.118	0.118	0.117	0.118	0.119	0.12	0.118	0.117	0.112	0.108	0.109
2.66667	0.116	0.119	0.119	0.119	0.12	0.121	0.121	0.119	0.118	0.112	0.108	0.109
2.83333	0.117	0.12	0.121	0.122	0.123	0.123	0.122	0.12	0.12	0.112	0.108	0.109
3	0.118	0.121	0.123	0.124	0.125	0.126	0.124	0.121	0.121	0.112	0.108	0.109
3.16667	0.121	0.123	0.125	0.127	0.128	0.128	0.125	0.123	0.123	0.112	0.108	0.11
3.33333	0.123	0.125	0.128	0.129	0.13	0.131	0.127	0.125	0.125	0.112	0.108	0.11
3.5	0.125	0.128	0.13	0.132	0.134	0.134	0.129	0.128	0.128	0.112	0.109	0.11
3.66667	0.128	0.13	0.133	0.136	0.137	0.138	0.132	0.13	0.131	0.112	0.109	0.11
3.83333	0.131	0.133	0.136	0.14	0.142	0.142	0.135	0.133	0.134	0.113	0.109	0.11
4	0.135	0.137	0.14	0.145	0.146	0.147	0.139	0.136	0.137	0.113	0.11	0.111
4.16667	0.138	0.14	0.143	0.149	0.151	0.152	0.141	0.14	0.141	0.113	0.11	0.111
4.33333	0.142	0.143	0.148	0.155	0.157	0.157	0.146	0.144	0.145	0.114	0.11	0.111
4.5	0.146	0.148	0.153	0.161	0.164	0.163	0.15	0.149	0.15	0.114	0.111	0.112
4.66667	0.151	0.153	0.158	0.168	0.171	0.17	0.156	0.154	0.155	0.114	0.111	0.112
4.83333	0.157	0.158	0.165	0.175	0.178	0.177	0.161	0.16	0.162	0.115	0.111	0.113
5	0.163	0.164	0.172	0.182	0.187	0.185	0.167	0.166	0.168	0.115	0.112	0.113
5.16667	0.171	0.172	0.179	0.19	0.195	0.193	0.174	0.173	0.176	0.116	0.113	0.114
5.33333	0.178	0.179	0.188	0.199	0.204	0.202	0.182	0.181	0.183	0.117	0.114	0.115
5.5	0.187	0.188	0.197	0.209	0.215	0.212	0.19	0.189	0.192	0.117	0.114	0.116
5.66667	0.196	0.196	0.206	0.219	0.226	0.223	0.199	0.198	0.201	0.118	0.115	0.116
5.83333	0.206	0.206	0.216	0.231	0.238	0.234	0.209	0.208	0.211	0.119	0.116	0.117
6	0.216	0.216	0.227	0.243	0.251	0.246	0.219	0.218	0.221	0.12	0.117	0.118
6.16667	0.227	0.226	0.238	0.256	0.265	0.259	0.23	0.229	0.232	0.121	0.118	0.119
6.33333	0.238	0.238	0.25	0.269	0.28	0.273	0.242	0.24	0.244	0.122	0.119	0.12
6.5	0.251	0.249	0.262	0.282	0.295	0.286	0.254	0.252	0.256	0.123	0.12	0.121
6.66667	0.263	0.262	0.275	0.296	0.31	0.3	0.266	0.265	0.269	0.124	0.121	0.122
6.83333	0.277	0.274	0.289	0.309	0.326	0.314	0.279	0.277	0.281	0.125	0.123	0.123
7	0.291	0.288	0.302	0.323	0.342	0.328	0.292	0.29	0.294	0.127	0.124	0.125
7.16667	0.304	0.301	0.315	0.336	0.356	0.341	0.305	0.304	0.307	0.128	0.125	0.126
7.33333	0.319	0.315	0.329	0.349	0.37	0.354	0.318	0.317	0.32	0.13	0.127	0.128
7.5	0.333	0.329	0.343	0.36	0.382	0.365	0.331	0.33	0.333	0.131	0.128	0.129
7.66667	0.347	0.342	0.356	0.371	0.392	0.375	0.344	0.343	0.345	0.133	0.13	0.13
7.83333	0.362	0.356	0.369	0.381	0.4	0.385	0.357	0.356	0.357	0.135	0.133	0.133
8	0.375	0.369	0.381	0.389	0.406	0.393	0.37	0.368	0.37	0.137	0.134	0.135
8.16667	0.388	0.381	0.393	0.397	0.413	0.4	0.385	0.381	0.383	0.139	0.137	0.136
8.33333	0.4	0.393	0.403	0.402	0.418	0.405	0.397	0.393	0.393	0.141	0.139	0.139
8.5	0.411	0.404	0.413	0.409	0.423	0.411	0.408	0.404	0.405	0.143	0.141	0.141
8.66667	0.422	0.414	0.423	0.413	0.427	0.415	0.417	0.413	0.414	0.146	0.144	0.144
8.83333	0.431	0.423	0.431	0.417	0.431	0.419	0.428	0.425	0.423	0.149	0.147	0.147
9	0.441	0.433	0.44	0.42	0.435	0.422	0.439	0.435	0.434	0.151	0.15	0.149
9.16667	0.449	0.441	0.447	0.424	0.439	0.426	0.448	0.445	0.443	0.155	0.153	0.152
9.33333	0.457	0.449	0.454	0.427	0.442	0.429	0.456	0.453	0.451	0.158	0.157	0.156
9.5	0.465	0.456	0.461	0.429	0.445	0.432	0.463	0.459	0.458	0.161	0.16	0.159
9.66667	0.471	0.464	0.468	0.433	0.448	0.435	0.467	0.465	0.463	0.165	0.164	0.162
9.83333	0.477	0.469	0.472	0.435	0.452	0.438	0.472	0.469	0.467	0.169	0.169	0.166
10	0.481	0.475	0.476	0.438	0.454	0.44	0.475	0.469	0.466	0.174	0.173	0.171
10.1667	0.485	0.478	0.479	0.44	0.457	0.442	0.483	0.476	0.473	0.18	0.178	0.176
10.3333	0.487	0.483	0.483	0.442	0.459	0.444	0.482	0.479	0.477	0.184	0.183	0.18
10.5	0.49	0.486	0.485	0.445	0.461	0.446	0.484	0.482	0.477	0.189	0.189	0.186
10.6667	0.492	0.488	0.487	0.446	0.464	0.448	0.49	0.479	0.48	0.195	0.194	0.192
10.8333	0.493	0.49	0.488	0.448	0.466	0.45	0.489	0.484	0.481	0.201	0.2	0.197
11	0.495	0.491	0.489	0.449	0.468	0.451	0.492	0.481	0.482	0.207	0.205	0.202
11.1667	0.496	0.493	0.49	0.451	0.47	0.453	0.489	0.483	0.479	0.213	0.212	0.209
11.3333	0.497	0.494	0.491	0.453	0.472	0.455	0.491	0.485	0.481	0.218	0.219	0.215
11.5	0.498	0.495	0.492	0.454	0.474	0.456	0.489	0.486	0.481	0.224	0.224	0.221
11.6667	0.499	0.495	0.493	0.455	0.475	0.458	0.494	0.489	0.481	0.231	0.231	0.228
11.8333	0.5	0.496	0.493	0.456	0.476	0.458	0.492	0.489	0.483	0.238	0.238	0.234
12	0.501	0.497	0.493	0.457	0.478	0.459	0.496	0.49	0.484	0.245	0.245	0.241
12.1667	0.501	0.497	0.493	0.459	0.48	0.461	0.492	0.488	0.484	0.252	0.252	0.248
12.3333	0.501	0.497	0.493	0.459	0.48	0.462	0.491	0.489	0.485	0.259	0.259	0.255
12.5	0.501	0.498	0.493	0.459	0.482	0.463	0.495	0.487	0.484	0.266	0.267	0.262
12.6667	0.502	0.498	0.494	0.46	0.482	0.464	0.494	0.491	0.485	0.274	0.274	0.269
12.8333	0.501	0.497	0.493	0.46	0.483	0.465	0.494	0.49	0.485	0.281	0.282	0.277
13	0.501	0.498	0.493	0.461	0.485	0.465	0.495	0.491	0.486	0.289	0.289	0.284
13.1667	0.501	0.497	0.493	0.461	0.485	0.465	0.492	0.488	0.486	0.296	0.297	0.292
13.3333	0.502	0.497	0.493	0.461	0.486	0.466	0.493	0.49	0.486	0.304	0.303	0.299
13.5	0.501	0.497	0.492	0.461	0.486	0.466	0.491	0.49	0.486	0.312	0.31	0.307
13.6667	0.501	0.496	0.492	0.462	0.487	0.467	0.495	0.487	0.483	0.319	0.318	0.314
13.8333	0.501	0.496	0.491	0.462	0.487	0.467	0.49	0.489	0.484	0.327	0.326	0.322
14	0.501	0.496	0.491	0.462	0.488	0.467	0.489	0.489	0.484	0.334	0.333	0.33
14.1667	0.5	0.495	0.49	0.462	0.488	0.467	0.49	0.488	0.481	0.341	0.341	0.337
14.3333	0.5	0.495	0.49	0.462	0.489	0.468	0.494	0.489	0.484	0.348	0.348	0.343
14.5	0.499	0.495	0.49	0.463	0.489	0.468	0.489	0.488	0.482	0.355	0.355	0.351
14.6667	0.499	0.494	0.489	0.462	0.49	0.468	0.488	0.487	0.482	0.361	0.362	0.358
14.8333	0.499	0.494	0.489	0.462	0.49	0.468	0.493	0.488	0.483	0.367	0.367	0.365
15	0.499	0.493	0.489	0.463	0.49	0.468	0.493	0.488	0.483	0.371	0.372	0.37
15.1667	0.498	0.493	0.488	0.462	0.49	0.468	0.489	0.488	0.484	0.376	0.376	0.373
15.3333	0.498	0.493	0.488	0.463	0.491	0.468	0.488	0.485	0.482	0.379	0.38	0.378
15.5	0.497	0.492	0.487	0.463	0.49	0.468	0.49	0.488	0.483	0.381	0.383	0.381
15.6667	0.497	0.491	0.486	0.463	0.49	0.468	0.491	0.487	0.482	0.384	0.386	0.383
15.8333	0.497	0.491	0.485	0.463	0.49	0.468	0.488	0.486	0.481	0.385	0.387	0.385
16	0.496	0.49	0.485	0.463	0.49	0.468	0.49	0.487	0.481	0.387	0.388	0.387
16.1667	0.496	0.489	0.484	0.462	0.49	0.468	0.489	0.485	0.48	0.388	0.39	0.388
16.3333	0.495	0.489	0.484	0.463	0.49	0.468	0.488	0.485	0.481	0.389	0.391	0.389
16.5	0.495	0.488	0.483	0.463	0.49	0.468	0.488	0.486	0.479	0.39	0.392	0.391
16.6667	0.494	0.488	0.482	0.463	0.489	0.468	0.488	0.485	0.48	0.391	0.392	0.391
16.8333	0.494	0.487	0.482	0.462	0.489	0.468	0.486	0.484	0.479	0.391	0.393	0.392
17	0.494	0.487	0.482	0.463	0.488	0.467	0.486	0.484	0.479	0.392	0.394	0.392
17.1667	0.493	0.487	0.481	0.463	0.488	0.468	0.486	0.484	0.479	0.392	0.394	0.393
17.3333	0.493	0.486	0.48	0.463	0.488	0.467	0.484	0.484	0.478	0.393	0.394	0.393
17.5	0.492	0.485	0.48	0.463	0.487	0.468	0.487	0.483	0.477	0.393	0.395	0.394
17.6667	0.491	0.484	0.479	0.462	0.486	0.467	0.482	0.48	0.477	0.393	0.395	0.394
17.8333	0.491	0.484	0.479	0.462	0.486	0.467	0.483	0.482	0.477	0.394	0.395	0.394
18	0.49	0.483	0.478	0.462	0.485	0.467	0.486	0.481	0.476	0.394	0.396	0.394
18.1667	0.49	0.483	0.478	0.462	0.485	0.467	0.483	0.48	0.474	0.394	0.396	0.395
18.3333	0.489	0.482	0.477	0.462	0.484	0.467	0.481	0.48	0.476	0.394	0.396	0.395
18.5	0.489	0.481	0.477	0.461	0.483	0.466	0.482	0.481	0.475	0.394	0.396	0.395
18.6667	0.489	0.481	0.476	0.462	0.48	0.467	0.481	0.48	0.475	0.395	0.396	0.396
18.8333	0.488	0.481	0.475	0.462	0.481	0.467	0.479	0.479	0.473	0.395	0.397	0.396
19	0.487	0.48	0.475	0.462	0.48	0.466	0.48	0.478	0.473	0.395	0.397	0.396
19.1667	0.487	0.479	0.474	0.462	0.48	0.466	0.481	0.479	0.474	0.395	0.397	0.396
19.3333	0.486	0.479	0.473	0.461	0.478	0.465	0.477	0.479	0.472	0.395	0.397	0.396
19.5	0.486	0.478	0.473	0.461	0.478	0.466	0.478	0.476	0.471	0.395	0.397	0.396
19.6667	0.485	0.477	0.472	0.461	0.477	0.465	0.478	0.476	0.47	0.396	0.397	0.396
19.8333	0.485	0.477	0.472	0.461	0.476	0.465	0.478	0.476	0.47	0.395	0.397	0.396
20	0.485	0.477	0.471	0.461	0.476	0.465	0.478	0.475	0.468	0.396	0.397	0.396
20.1667	0.484	0.476	0.471	0.461	0.474	0.465	0.476	0.473	0.468	0.396	0.397	0.397
20.3333	0.484	0.475	0.47	0.46	0.473	0.464	0.477	0.474	0.468	0.395	0.397	0.396
20.5	0.483	0.475	0.469	0.46	0.472	0.464	0.476	0.472	0.467	0.396	0.397	0.396
20.6667	0.482	0.474	0.469	0.46	0.471	0.463	0.477	0.472	0.467	0.396	0.397	0.396
20.8333	0.482	0.474	0.468	0.459	0.47	0.463	0.473	0.471	0.464	0.396	0.397	0.396
21	0.482	0.473	0.468	0.459	0.469	0.463	0.474	0.472	0.466	0.396	0.397	0.396
21.1667	0.481	0.473	0.468	0.459	0.468	0.462	0.475	0.47	0.465	0.396	0.397	0.396
21.3333	0.481	0.472	0.467	0.458	0.466	0.461	0.473	0.47	0.464	0.395	0.397	0.396
21.5	0.48	0.471	0.466	0.458	0.465	0.461	0.473	0.469	0.464	0.395	0.397	0.396
21.6667	0.48	0.471	0.466	0.457	0.464	0.461	0.472	0.469	0.463	0.395	0.397	0.395
21.8333	0.48	0.471	0.466	0.457	0.463	0.459	0.472	0.47	0.464	0.395	0.397	0.396
22	0.479	0.47	0.465	0.456	0.462	0.456	0.471	0.468	0.463	0.395	0.397	0.395
22.1667	0.479	0.47	0.465	0.456	0.46	0.458	0.471	0.468	0.462	0.395	0.397	0.396
22.3333	0.478	0.469	0.465	0.456	0.459	0.458	0.469	0.467	0.462	0.395	0.396	0.395
22.5	0.479	0.469	0.464	0.455	0.458	0.457	0.47	0.467	0.461	0.395	0.396	0.395
22.6667	0.478	0.469	0.464	0.452	0.457	0.457	0.47	0.467	0.46	0.395	0.396	0.395
22.8333	0.478	0.468	0.463	0.453	0.456	0.456	0.469	0.465	0.46	0.394	0.396	0.395
23	0.478	0.469	0.464	0.453	0.455	0.455	0.469	0.466	0.461	0.395	0.396	0.395
23.1667	0.477	0.468	0.463	0.452	0.453	0.455	0.468	0.466	0.459	0.394	0.395	0.395
23.3333	0.477	0.468	0.463	0.452	0.452	0.454	0.47	0.468	0.46	0.394	0.396	0.394
23.5	0.477	0.467	0.463	0.452	0.451	0.453	0.469	0.466	0.461	0.394	0.395	0.395
23.6667	0.477	0.467	0.463	0.451	0.45	0.452	0.469	0.465	0.459	0.394	0.395	0.394
23.8333	0.476	0.467	0.463	0.45	0.45	0.451	0.469	0.466	0.459	0.394	0.395	0.394
24	0.476	0.466	0.462	0.45	0.448	0.45	0.467	0.465	0.459	0.393	0.395	0.394
24.1667	0.476	0.466	0.462	0.449	0.447	0.45	0.466	0.464	0.458	0.393	0.394	0.393
24.3333	0.476	0.466	0.462	0.447	0.446	0.449	0.466	0.466	0.46	0.393	0.394	0.393
24.5	0.476	0.466	0.462	0.447	0.445	0.448	0.466	0.465	0.459	0.393	0.394	0.393
24.6667	0.476	0.466	0.462	0.446	0.444	0.447	0.466	0.464	0.458	0.393	0.394	0.393
24.8333	0.476	0.466	0.462	0.446	0.443	0.446	0.466	0.464	0.458	0.392	0.394	0.392
25	0.475	0.465	0.461	0.444	0.443	0.445	0.466	0.463	0.457	0.392	0.394	0.392
25.1667	0.475	0.465	0.461	0.443	0.442	0.444	0.467	0.463	0.457	0.392	0.393	0.392
25.3333	0.475	0.465	0.461	0.442	0.44	0.443	0.466	0.464	0.458	0.392	0.393	0.392
25.5	0.475	0.465	0.461	0.442	0.44	0.442	0.465	0.464	0.456	0.391	0.392	0.392
25.6667	0.475	0.465	0.461	0.441	0.439	0.441	0.468	0.464	0.456	0.391	0.392	0.391
25.8333	0.474	0.465	0.46	0.44	0.438	0.44	0.468	0.462	0.457	0.391	0.392	0.391
26	0.474	0.465	0.461	0.44	0.438	0.44	0.467	0.463	0.456	0.391	0.392	0.391
26.1667	0.474	0.465	0.461	0.439	0.437	0.439	0.466	0.464	0.456	0.39	0.391	0.391
26.3333	0.474	0.464	0.46	0.437	0.436	0.437	0.464	0.462	0.454	0.39	0.391	0.39
26.5	0.474	0.464	0.461	0.437	0.435	0.437	0.464	0.462	0.455	0.389	0.391	0.39
26.6667	0.474	0.465	0.461	0.435	0.435	0.436	0.465	0.463	0.455	0.389	0.391	0.389
26.8333	0.474	0.465	0.46	0.435	0.435	0.435	0.463	0.462	0.454	0.389	0.39	0.389
27	0.474	0.464	0.46	0.434	0.434	0.435	0.463	0.463	0.453	0.389	0.39	0.389
27.1667	0.474	0.464	0.46	0.433	0.433	0.433	0.462	0.462	0.453	0.388	0.39	0.388
27.3333	0.473	0.464	0.46	0.432	0.433	0.433	0.463	0.462	0.453	0.388	0.389	0.388
27.5	0.474	0.464	0.46	0.432	0.432	0.432	0.462	0.463	0.452	0.387	0.389	0.388
27.6667	0.473	0.464	0.46	0.431	0.431	0.431	0.462	0.462	0.451	0.387	0.389	0.387
27.8333	0.473	0.464	0.46	0.43	0.431	0.431	0.461	0.461	0.451	0.387	0.388	0.387
28	0.473	0.465	0.461	0.429	0.43	0.431	0.463	0.462	0.451	0.386	0.388	0.387
28.1667	0.473	0.464	0.461	0.429	0.43	0.43	0.461	0.461	0.451	0.386	0.387	0.386
28.3333	0.473	0.464	0.46	0.428	0.429	0.429	0.461	0.459	0.451	0.386	0.387	0.386
28.5	0.473	0.464	0.46	0.427	0.429	0.428	0.46	0.458	0.45	0.385	0.386	0.385
28.6667	0.473	0.464	0.46	0.427	0.429	0.428	0.46	0.459	0.45	0.385	0.386	0.385
28.8333	0.473	0.464	0.46	0.426	0.428	0.427	0.46	0.458	0.45	0.385	0.386	0.385
29	0.473	0.464	0.46	0.426	0.428	0.427	0.46	0.458	0.45	0.385	0.386	0.385
29.1667	0.473	0.464	0.46	0.425	0.427	0.426	0.46	0.457	0.449	0.384	0.385	0.384
29.3333	0.473	0.464	0.46	0.424	0.427	0.425	0.46	0.457	0.449	0.384	0.385	0.383
29.5	0.473	0.464	0.46	0.424	0.427	0.424	0.46	0.457	0.449	0.383	0.384	0.383
29.6667	0.472	0.463	0.46	0.423	0.426	0.424	0.459	0.456	0.449	0.382	0.384	0.383
29.8333	0.473	0.463	0.46	0.422	0.426	0.423	0.46	0.456	0.449	0.382	0.384	0.382
30	0.475	0.463	0.46	0.422	0.426	0.423	0.46	0.456	0.449	0.382	0.383	0.382
30.1667	0.476	0.463	0.459	0.422	0.425	0.423	0.461	0.456	0.449	0.381	0.383	0.382
30.3333	0.476	0.463	0.459	0.421	0.425	0.422	0.46	0.456	0.449	0.381	0.382	0.381
30.5	0.477	0.463	0.459	0.421	0.425	0.422	0.459	0.456	0.449	0.381	0.382	0.381
30.6667	0.477	0.462	0.459	0.42	0.425	0.421	0.459	0.455	0.449	0.38	0.381	0.38
30.8333	0.478	0.462	0.459	0.42	0.424	0.421	0.459	0.456	0.449	0.38	0.381	0.38
31	0.478	0.462	0.458	0.419	0.425	0.421	0.459	0.455	0.448	0.379	0.381	0.38
31.1667	0.478	0.462	0.458	0.419	0.424	0.42	0.458	0.455	0.448	0.379	0.38	0.379
31.3333	0.479	0.462	0.459	0.418	0.423	0.419	0.458	0.455	0.448	0.378	0.379	0.378
31.5	0.479	0.462	0.461	0.418	0.423	0.419	0.459	0.454	0.448	0.377	0.378	0.378
31.6667	0.479	0.461	0.462	0.418	0.423	0.419	0.461	0.454	0.448	0.377	0.379	0.377
31.8333	0.479	0.463	0.463	0.417	0.422	0.418	0.462	0.454	0.448	0.377	0.378	0.377
32	0.479	0.464	0.464	0.417	0.423	0.418	0.463	0.456	0.448	0.377	0.378	0.377
32.1667	0.479	0.465	0.465	0.417	0.422	0.417	0.464	0.458	0.447	0.376	0.378	0.376
32.3333	0.479	0.466	0.466	0.416	0.422	0.417	0.465	0.459	0.448	0.376	0.377	0.376
32.5	0.479	0.468	0.466	0.416	0.422	0.417	0.466	0.46	0.448	0.376	0.377	0.376
32.6667	0.479	0.469	0.467	0.415	0.422	0.416	0.466	0.46	0.448	0.375	0.376	0.376
32.8333	0.479	0.469	0.467	0.415	0.422	0.416	0.467	0.461	0.447	0.375	0.376	0.375
33	0.478	0.47	0.468	0.414	0.421	0.416	0.467	0.462	0.449	0.374	0.375	0.375
33.1667	0.478	0.47	0.467	0.414	0.421	0.415	0.468	0.462	0.451	0.374	0.375	0.374
33.3333	0.478	0.47	0.468	0.414	0.421	0.415	0.468	0.462	0.452	0.373	0.374	0.374
33.5	0.478	0.471	0.468	0.414	0.421	0.415	0.469	0.463	0.453	0.373	0.374	0.374
33.6667	0.478	0.471	0.468	0.413	0.421	0.414	0.468	0.463	0.454	0.372	0.374	0.373
33.8333	0.477	0.471	0.467	0.412	0.421	0.414	0.468	0.463	0.454	0.372	0.373	0.373
34	0.477	0.471	0.467	0.413	0.42	0.414	0.468	0.464	0.455	0.372	0.373	0.372
34.1667	0.477	0.472	0.468	0.412	0.421	0.414	0.468	0.463	0.455	0.371	0.372	0.372
34.3333	0.477	0.47	0.467	0.412	0.421	0.413	0.468	0.464	0.456	0.372	0.372	0.372
34.5	0.476	0.471	0.467	0.412	0.42	0.413	0.467	0.463	0.456	0.371	0.372	0.371
34.6667	0.476	0.471	0.467	0.411	0.42	0.413	0.467	0.463	0.457	0.371	0.372	0.371
34.8333	0.476	0.47	0.467	0.411	0.42	0.413	0.467	0.463	0.456	0.37	0.371	0.371
35	0.475	0.469	0.467	0.411	0.421	0.413	0.467	0.463	0.457	0.37	0.371	0.371
35.1667	0.475	0.469	0.467	0.411	0.421	0.412	0.466	0.463	0.457	0.37	0.371	0.371
35.3333	0.475	0.47	0.466	0.41	0.421	0.413	0.466	0.462	0.457	0.369	0.371	0.37
35.5	0.475	0.469	0.465	0.41	0.421	0.412	0.466	0.463	0.457	0.369	0.371	0.37
35.6667	0.474	0.469	0.465	0.41	0.423	0.412	0.465	0.462	0.457	0.369	0.37	0.369
35.8333	0.474	0.468	0.465	0.41	0.424	0.412	0.465	0.462	0.456	0.369	0.37	0.369
36	0.474	0.468	0.465	0.409	0.425	0.411	0.465	0.461	0.457	0.369	0.37	0.369
36.1667	0.474	0.468	0.464	0.409	0.425	0.412	0.464	0.461	0.456	0.369	0.37	0.369
36.3333	0.473	0.468	0.464	0.409	0.425	0.412	0.465	0.461	0.456	0.369	0.37	0.369
36.5	0.473	0.468	0.464	0.409	0.426	0.411	0.464	0.461	0.456	0.368	0.37	0.369
36.6667	0.473	0.467	0.464	0.409	0.426	0.411	0.464	0.46	0.455	0.369	0.37	0.369
36.8333	0.473	0.467	0.463	0.409	0.426	0.411	0.463	0.46	0.455	0.368	0.37	0.369
37	0.472	0.466	0.463	0.408	0.426	0.411	0.463	0.46	0.454	0.368	0.369	0.368
37.1667	0.472	0.466	0.463	0.408	0.426	0.411	0.462	0.46	0.454	0.368	0.37	0.369
37.3333	0.471	0.466	0.463	0.408	0.427	0.411	0.464	0.459	0.454	0.368	0.369	0.368
37.5	0.471	0.466	0.462	0.407	0.427	0.411	0.463	0.459	0.454	0.368	0.369	0.368
37.6667	0.471	0.466	0.462	0.408	0.427	0.411	0.462	0.459	0.453	0.368	0.37	0.368
37.8333	0.471	0.465	0.461	0.407	0.427	0.412	0.462	0.459	0.453	0.369	0.37	0.368
38	0.47	0.465	0.461	0.407	0.427	0.412	0.463	0.458	0.453	0.369	0.37	0.369
38.1667	0.47	0.465	0.461	0.408	0.428	0.414	0.461	0.459	0.452	0.369	0.37	0.369
38.3333	0.47	0.464	0.461	0.408	0.428	0.415	0.462	0.458	0.452	0.369	0.37	0.369
38.5	0.47	0.464	0.461	0.408	0.427	0.416	0.461	0.459	0.452	0.369	0.37	0.369
38.6667	0.47	0.463	0.46	0.409	0.427	0.416	0.463	0.459	0.452	0.369	0.371	0.369
38.8333	0.469	0.464	0.46	0.411	0.428	0.417	0.463	0.458	0.452	0.369	0.371	0.369
39	0.469	0.463	0.459	0.412	0.428	0.417	0.462	0.458	0.452	0.369	0.371	0.369
39.1667	0.469	0.462	0.459	0.413	0.428	0.417	0.463	0.458	0.451	0.369	0.371	0.369
39.3333	0.469	0.462	0.459	0.413	0.428	0.416	0.462	0.458	0.451	0.369	0.371	0.37
39.5	0.469	0.461	0.458	0.413	0.428	0.417	0.46	0.457	0.451	0.37	0.371	0.369
39.6667	0.468	0.461	0.458	0.413	0.428	0.417	0.46	0.457	0.45	0.37	0.371	0.37
39.8333	0.468	0.461	0.457	0.413	0.428	0.417	0.46	0.457	0.45	0.37	0.371	0.37
40	0.468	0.461	0.457	0.414	0.429	0.417	0.46	0.457	0.45	0.37	0.371	0.37
40.1667	0.467	0.46	0.457	0.414	0.428	0.417	0.459	0.457	0.449	0.371	0.371	0.37
40.3333	0.468	0.46	0.456	0.414	0.429	0.417	0.459	0.457	0.449	0.37	0.371	0.37
40.5	0.467	0.459	0.456	0.414	0.428	0.417	0.459	0.457	0.449	0.37	0.371	0.37
40.6667	0.467	0.459	0.456	0.414	0.428	0.418	0.459	0.456	0.448	0.37	0.372	0.37
40.8333	0.467	0.459	0.455	0.414	0.429	0.418	0.458	0.456	0.449	0.37	0.372	0.37
41	0.466	0.458	0.455	0.414	0.429	0.418	0.458	0.456	0.449	0.37	0.371	0.37
41.1667	0.466	0.458	0.454	0.414	0.429	0.418	0.458	0.455	0.449	0.37	0.372	0.37
41.3333	0.465	0.457	0.455	0.414	0.428	0.418	0.458	0.455	0.448	0.37	0.371	0.37
41.5	0.465	0.458	0.455	0.414	0.429	0.418	0.457	0.455	0.448	0.37	0.371	0.37
41.6667	0.465	0.457	0.454	0.415	0.428	0.419	0.457	0.454	0.448	0.37	0.371	0.37
41.8333	0.465	0.457	0.454	0.415	0.429	0.419	0.457	0.455	0.448	0.37	0.372	0.37
42	0.465	0.457	0.454	0.415	0.429	0.418	0.456	0.454	0.448	0.37	0.371	0.37
42.1667	0.464	0.457	0.453	0.415	0.429	0.419	0.456	0.454	0.448	0.37	0.371	0.369
42.3333	0.464	0.458	0.453	0.415	0.429	0.419	0.456	0.454	0.447	0.37	0.371	0.37
42.5	0.464	0.456	0.453	0.415	0.429	0.419	0.456	0.453	0.447	0.37	0.371	0.369
42.6667	0.463	0.456	0.452	0.415	0.429	0.419	0.455	0.452	0.446	0.369	0.371	0.369
42.8333	0.463	0.456	0.453	0.415	0.43	0.419	0.455	0.452	0.447	0.37	0.372	0.37
43	0.463	0.456	0.453	0.416	0.429	0.419	0.454	0.452	0.446	0.37	0.372	0.37
43.1667	0.463	0.456	0.452	0.415	0.429	0.419	0.454	0.452	0.446	0.37	0.371	0.369
43.3333	0.463	0.455	0.452	0.416	0.429	0.419	0.454	0.452	0.446	0.37	0.371	0.369
43.5	0.462	0.455	0.451	0.416	0.428	0.419	0.453	0.451	0.445	0.37	0.371	0.369
43.6667	0.462	0.455	0.452	0.416	0.429	0.419	0.454	0.451	0.445	0.37	0.371	0.369
43.8333	0.462	0.455	0.451	0.416	0.429	0.42	0.453	0.451	0.445	0.37	0.371	0.369
44	0.461	0.454	0.45	0.416	0.429	0.419	0.452	0.45	0.445	0.37	0.371	0.369
44.1667	0.461	0.454	0.451	0.416	0.429	0.419	0.452	0.45	0.444	0.37	0.371	0.369
44.3333	0.461	0.454	0.451	0.416	0.429	0.42	0.452	0.45	0.444	0.37	0.371	0.369
44.5	0.461	0.453	0.45	0.416	0.429	0.42	0.452	0.449	0.443	0.37	0.371	0.369
44.6667	0.46	0.453	0.45	0.416	0.429	0.42	0.452	0.449	0.444	0.37	0.371	0.369
44.8333	0.46	0.453	0.45	0.416	0.429	0.42	0.451	0.448	0.443	0.37	0.371	0.369
45	0.46	0.452	0.45	0.416	0.429	0.419	0.451	0.449	0.443	0.37	0.371	0.369
45.1667	0.459	0.452	0.449	0.416	0.429	0.42	0.451	0.448	0.443	0.37	0.371	0.369
45.3333	0.459	0.452	0.449	0.416	0.429	0.42	0.45	0.448	0.442	0.37	0.371	0.369
45.5	0.458	0.451	0.449	0.416	0.428	0.42	0.45	0.448	0.442	0.37	0.371	0.369
45.6667	0.458	0.451	0.448	0.416	0.429	0.42	0.45	0.447	0.441	0.37	0.371	0.368
45.8333	0.458	0.451	0.448	0.416	0.429	0.42	0.45	0.448	0.441	0.37	0.371	0.369
46	0.457	0.451	0.448	0.416	0.429	0.419	0.449	0.447	0.441	0.37	0.371	0.369
46.1667	0.457	0.451	0.448	0.416	0.429	0.42	0.45	0.447	0.441	0.37	0.371	0.369
46.3333	0.457	0.45	0.448	0.416	0.428	0.419	0.449	0.446	0.44	0.37	0.371	0.369
