## Supplementary File 1 for "Genomically recoded *Escherichia coli* with optimized functional phenotypes": iC321_F1C_FS1_LB_F1_1.xlsx

### Sheet: Sheet1
Time (hrs)	MG1655_LB_Rep1	MG1655_LB_Rep2	MG1655_LB_Rep3	BL21_LB_Rep1	BL21_LB_Rep2	BL21_LB_Rep3	EcNR2_LB_Rep1	EcNR2_LB_Rep2	EcNR2_LB_Rep3	C321_LB_Rep1	C321_LB_Rep2	C321_LB_Rep3
0.166667	0.119	0.117	0.118	0.117	0.122	0.116	0.121	0.118	0.117	0.113	0.112	0.113
0.333333	0.12	0.118	0.121	0.115	0.119	0.114	0.125	0.121	0.121	0.115	0.114	0.115
0.5	0.124	0.122	0.124	0.116	0.12	0.116	0.131	0.127	0.127	0.117	0.116	0.117
0.666667	0.128	0.126	0.128	0.118	0.121	0.117	0.14	0.136	0.136	0.12	0.119	0.12
0.833333	0.135	0.133	0.135	0.12	0.124	0.121	0.152	0.148	0.148	0.125	0.123	0.124
1	0.143	0.141	0.144	0.124	0.128	0.124	0.168	0.164	0.164	0.13	0.128	0.129
1.16667	0.155	0.153	0.156	0.13	0.135	0.13	0.189	0.183	0.184	0.136	0.133	0.135
1.33333	0.169	0.167	0.171	0.137	0.142	0.138	0.218	0.211	0.212	0.144	0.141	0.143
1.5	0.19	0.187	0.192	0.146	0.151	0.148	0.246	0.24	0.241	0.154	0.149	0.152
1.66667	0.215	0.213	0.218	0.157	0.162	0.159	0.277	0.27	0.273	0.166	0.16	0.163
1.83333	0.238	0.237	0.243	0.171	0.176	0.173	0.314	0.309	0.311	0.18	0.172	0.177
2	0.273	0.272	0.279	0.189	0.193	0.192	0.343	0.336	0.339	0.198	0.189	0.194
2.16667	0.296	0.296	0.303	0.209	0.214	0.211	0.387	0.38	0.383	0.22	0.208	0.216
2.33333	0.327	0.326	0.334	0.226	0.232	0.229	0.422	0.417	0.42	0.243	0.23	0.239
2.5	0.373	0.374	0.381	0.249	0.255	0.251	0.457	0.451	0.455	0.256	0.246	0.252
2.66667	0.403	0.404	0.412	0.277	0.283	0.28	0.492	0.486	0.489	0.271	0.259	0.268
2.83333	0.433	0.436	0.442	0.312	0.319	0.316	0.526	0.521	0.524	0.295	0.279	0.293
3	0.469	0.471	0.476	0.351	0.359	0.357	0.554	0.551	0.554	0.324	0.307	0.322
3.16667	0.503	0.505	0.508	0.388	0.395	0.39	0.576	0.572	0.574	0.345	0.327	0.343
3.33333	0.533	0.535	0.537	0.407	0.414	0.408	0.594	0.59	0.592	0.364	0.345	0.362
3.5	0.554	0.555	0.557	0.433	0.441	0.436	0.61	0.606	0.608	0.391	0.368	0.388
3.66667	0.572	0.572	0.574	0.456	0.462	0.456	0.623	0.619	0.621	0.413	0.395	0.411
3.83333	0.588	0.587	0.588	0.473	0.478	0.472	0.636	0.631	0.633	0.431	0.416	0.43
4	0.603	0.6	0.602	0.487	0.493	0.486	0.646	0.642	0.644	0.455	0.436	0.455
4.16667	0.615	0.612	0.614	0.501	0.506	0.499	0.655	0.651	0.652	0.481	0.462	0.481
4.33333	0.626	0.622	0.624	0.512	0.517	0.51	0.663	0.657	0.66	0.499	0.483	0.5
4.5	0.636	0.632	0.634	0.525	0.529	0.523	0.667	0.663	0.664	0.512	0.497	0.513
4.66667	0.645	0.639	0.64	0.534	0.54	0.533	0.671	0.667	0.668	0.521	0.505	0.523
4.83333	0.651	0.646	0.646	0.543	0.547	0.54	0.676	0.672	0.673	0.528	0.513	0.53
5	0.658	0.651	0.652	0.55	0.554	0.549	0.68	0.675	0.677	0.534	0.52	0.536
5.16667	0.663	0.657	0.658	0.555	0.559	0.554	0.683	0.679	0.681	0.541	0.527	0.543
5.33333	0.668	0.661	0.663	0.56	0.564	0.559	0.687	0.682	0.684	0.547	0.534	0.549
5.5	0.672	0.665	0.667	0.564	0.569	0.564	0.69	0.685	0.687	0.554	0.54	0.557
5.66667	0.676	0.669	0.671	0.569	0.573	0.569	0.692	0.688	0.689	0.56	0.547	0.561
5.83333	0.679	0.672	0.674	0.572	0.575	0.571	0.694	0.69	0.691	0.562	0.552	0.564
6	0.683	0.675	0.678	0.575	0.579	0.575	0.697	0.692	0.694	0.566	0.555	0.568
6.16667	0.685	0.679	0.681	0.579	0.582	0.579	0.699	0.694	0.695	0.57	0.558	0.573
6.33333	0.688	0.681	0.684	0.581	0.585	0.581	0.701	0.697	0.699	0.575	0.562	0.577
6.5	0.69	0.684	0.686	0.583	0.587	0.584	0.704	0.7	0.7	0.578	0.566	0.58
6.66667	0.693	0.687	0.688	0.589	0.592	0.59	0.708	0.701	0.703	0.581	0.57	0.584
6.83333	0.695	0.689	0.691	0.592	0.593	0.593	0.71	0.704	0.705	0.584	0.573	0.587
7	0.697	0.691	0.693	0.595	0.597	0.594	0.71	0.707	0.707	0.587	0.575	0.589
7.16667	0.699	0.693	0.694	0.595	0.599	0.595	0.712	0.707	0.708	0.588	0.576	0.591
7.33333	0.701	0.695	0.697	0.598	0.602	0.598	0.715	0.709	0.71	0.591	0.579	0.593
7.5	0.702	0.697	0.699	0.6	0.604	0.6	0.716	0.711	0.71	0.593	0.581	0.595
7.66667	0.704	0.698	0.701	0.602	0.605	0.601	0.717	0.711	0.711	0.595	0.583	0.597
7.83333	0.706	0.701	0.704	0.604	0.607	0.602	0.719	0.712	0.712	0.597	0.585	0.599
8	0.707	0.702	0.705	0.604	0.607	0.603	0.72	0.712	0.713	0.598	0.587	0.601
8.16667	0.709	0.704	0.707	0.607	0.609	0.605	0.721	0.714	0.714	0.6	0.588	0.603
8.33333	0.71	0.705	0.708	0.608	0.611	0.606	0.722	0.714	0.713	0.602	0.59	0.604
8.5	0.711	0.707	0.71	0.61	0.613	0.608	0.721	0.714	0.714	0.605	0.592	0.606
8.66667	0.713	0.708	0.712	0.613	0.615	0.61	0.723	0.715	0.714	0.606	0.594	0.609
8.83333	0.714	0.709	0.712	0.613	0.617	0.612	0.725	0.715	0.714	0.608	0.596	0.611
9	0.715	0.71	0.714	0.616	0.617	0.613	0.724	0.714	0.715	0.609	0.597	0.611
9.16667	0.716	0.711	0.716	0.617	0.619	0.614	0.723	0.715	0.714	0.611	0.599	0.613
9.33333	0.717	0.713	0.717	0.618	0.621	0.616	0.723	0.714	0.715	0.612	0.599	0.614
9.5	0.718	0.713	0.718	0.621	0.624	0.618	0.723	0.716	0.716	0.614	0.602	0.616
9.66667	0.719	0.714	0.719	0.624	0.625	0.621	0.724	0.715	0.715	0.615	0.602	0.617
9.83333	0.719	0.714	0.72	0.628	0.631	0.626	0.726	0.716	0.716	0.617	0.604	0.62
10	0.72	0.715	0.721	0.631	0.634	0.629	0.726	0.716	0.717	0.618	0.605	0.621
10.1667	0.72	0.716	0.721	0.632	0.635	0.63	0.726	0.716	0.717	0.62	0.606	0.622
10.3333	0.721	0.716	0.722	0.635	0.637	0.633	0.725	0.717	0.718	0.621	0.608	0.624
10.5	0.721	0.717	0.723	0.636	0.639	0.633	0.726	0.718	0.719	0.622	0.609	0.626
10.6667	0.722	0.718	0.724	0.638	0.641	0.636	0.726	0.718	0.719	0.624	0.611	0.627
10.8333	0.723	0.718	0.724	0.639	0.641	0.637	0.726	0.719	0.72	0.625	0.613	0.629
11	0.723	0.719	0.725	0.642	0.644	0.639	0.727	0.719	0.72	0.628	0.615	0.631
11.1667	0.724	0.72	0.726	0.643	0.645	0.64	0.728	0.72	0.72	0.629	0.616	0.632
11.3333	0.725	0.72	0.726	0.646	0.648	0.643	0.729	0.721	0.721	0.631	0.618	0.634
11.5	0.725	0.72	0.726	0.646	0.649	0.645	0.729	0.721	0.722	0.632	0.619	0.635
11.6667	0.726	0.721	0.727	0.647	0.649	0.645	0.731	0.722	0.723	0.634	0.62	0.637
11.8333	0.726	0.721	0.727	0.651	0.652	0.647	0.731	0.723	0.724	0.636	0.622	0.638
12	0.727	0.722	0.728	0.651	0.654	0.648	0.732	0.724	0.725	0.637	0.624	0.64
12.1667	0.727	0.722	0.728	0.653	0.655	0.651	0.733	0.724	0.726	0.639	0.626	0.642
12.3333	0.728	0.723	0.729	0.655	0.657	0.652	0.733	0.726	0.727	0.64	0.627	0.643
12.5	0.729	0.723	0.729	0.657	0.658	0.655	0.734	0.727	0.727	0.642	0.628	0.645
12.6667	0.729	0.723	0.729	0.658	0.66	0.655	0.735	0.728	0.729	0.644	0.63	0.646
12.8333	0.729	0.723	0.729	0.659	0.66	0.656	0.735	0.728	0.729	0.644	0.63	0.647
13	0.731	0.724	0.73	0.663	0.664	0.66	0.736	0.729	0.732	0.647	0.632	0.65
13.1667	0.73	0.724	0.73	0.663	0.665	0.661	0.737	0.731	0.732	0.647	0.634	0.651
13.3333	0.731	0.725	0.731	0.664	0.667	0.663	0.738	0.732	0.734	0.649	0.635	0.652
13.5	0.731	0.725	0.731	0.665	0.667	0.663	0.739	0.732	0.734	0.65	0.636	0.653
13.6667	0.732	0.726	0.731	0.668	0.67	0.666	0.74	0.734	0.735	0.651	0.638	0.656
13.8333	0.733	0.726	0.731	0.668	0.67	0.666	0.741	0.734	0.735	0.652	0.639	0.655
14	0.733	0.726	0.732	0.671	0.673	0.668	0.742	0.736	0.736	0.654	0.641	0.658
14.1667	0.733	0.727	0.732	0.674	0.675	0.672	0.743	0.738	0.736	0.655	0.641	0.659
14.3333	0.734	0.727	0.732	0.674	0.676	0.672	0.744	0.739	0.737	0.655	0.643	0.66
14.5	0.735	0.728	0.732	0.675	0.677	0.673	0.745	0.74	0.736	0.656	0.644	0.661
14.6667	0.735	0.728	0.732	0.678	0.679	0.676	0.747	0.742	0.737	0.658	0.646	0.663
14.8333	0.736	0.729	0.733	0.68	0.681	0.678	0.748	0.744	0.737	0.658	0.646	0.664
15	0.737	0.729	0.733	0.681	0.683	0.679	0.75	0.745	0.738	0.66	0.648	0.666
15.1667	0.737	0.73	0.733	0.682	0.684	0.681	0.751	0.745	0.738	0.661	0.649	0.667
15.3333	0.738	0.73	0.734	0.685	0.687	0.684	0.751	0.746	0.74	0.662	0.65	0.668
15.5	0.738	0.731	0.734	0.686	0.688	0.685	0.752	0.748	0.74	0.663	0.651	0.669
15.6667	0.739	0.732	0.734	0.688	0.689	0.686	0.752	0.748	0.741	0.664	0.652	0.671
15.8333	0.74	0.732	0.735	0.69	0.692	0.689	0.754	0.749	0.742	0.665	0.653	0.673
16	0.74	0.733	0.735	0.691	0.692	0.69	0.755	0.749	0.743	0.666	0.654	0.673
16.1667	0.741	0.734	0.736	0.693	0.694	0.691	0.755	0.75	0.744	0.667	0.655	0.674
16.3333	0.742	0.734	0.736	0.695	0.696	0.693	0.756	0.751	0.746	0.668	0.657	0.676
16.5	0.743	0.735	0.736	0.698	0.698	0.696	0.757	0.752	0.747	0.669	0.657	0.677
16.6667	0.743	0.736	0.737	0.699	0.699	0.698	0.757	0.752	0.747	0.67	0.658	0.678
16.8333	0.744	0.737	0.737	0.7	0.701	0.699	0.758	0.753	0.748	0.671	0.659	0.678
17	0.745	0.738	0.738	0.702	0.702	0.7	0.759	0.754	0.749	0.672	0.66	0.68
17.1667	0.746	0.739	0.739	0.703	0.704	0.701	0.76	0.754	0.75	0.673	0.661	0.681
17.3333	0.746	0.739	0.739	0.705	0.705	0.703	0.76	0.755	0.75	0.674	0.662	0.681
17.5	0.747	0.739	0.739	0.709	0.708	0.707	0.762	0.756	0.751	0.675	0.663	0.684
17.6667	0.747	0.74	0.74	0.708	0.708	0.707	0.761	0.756	0.752	0.676	0.663	0.684
17.8333	0.748	0.741	0.74	0.71	0.711	0.709	0.763	0.757	0.753	0.677	0.665	0.686
18	0.749	0.742	0.741	0.713	0.713	0.711	0.763	0.758	0.753	0.678	0.665	0.686
18.1667	0.75	0.743	0.742	0.716	0.715	0.714	0.764	0.759	0.755	0.68	0.667	0.689
18.3333	0.751	0.743	0.742	0.715	0.715	0.714	0.764	0.76	0.755	0.68	0.668	0.689
18.5	0.751	0.744	0.743	0.716	0.716	0.715	0.765	0.76	0.756	0.681	0.668	0.688
18.6667	0.753	0.745	0.743	0.719	0.719	0.718	0.767	0.761	0.757	0.683	0.669	0.691
18.8333	0.753	0.746	0.744	0.72	0.719	0.719	0.767	0.762	0.757	0.683	0.67	0.69
19	0.754	0.747	0.744	0.723	0.72	0.72	0.769	0.763	0.758	0.684	0.671	0.691
19.1667	0.755	0.747	0.745	0.725	0.724	0.724	0.769	0.764	0.759	0.685	0.673	0.694
19.3333	0.755	0.748	0.745	0.725	0.723	0.724	0.77	0.764	0.76	0.686	0.672	0.693
19.5	0.756	0.749	0.746	0.727	0.726	0.726	0.771	0.766	0.761	0.687	0.674	0.695
19.6667	0.756	0.75	0.746	0.727	0.726	0.726	0.772	0.766	0.762	0.687	0.674	0.695
19.8333	0.757	0.75	0.747	0.732	0.73	0.731	0.773	0.767	0.763	0.689	0.676	0.698
20	0.757	0.751	0.748	0.733	0.732	0.733	0.774	0.768	0.764	0.69	0.676	0.699
20.1667	0.758	0.753	0.748	0.735	0.733	0.734	0.775	0.769	0.765	0.691	0.678	0.7
20.3333	0.759	0.754	0.749	0.736	0.734	0.734	0.776	0.77	0.766	0.691	0.678	0.7
20.5	0.76	0.755	0.75	0.739	0.737	0.738	0.777	0.771	0.767	0.692	0.679	0.702
20.6667	0.761	0.756	0.75	0.74	0.738	0.738	0.778	0.772	0.769	0.692	0.68	0.702
20.8333	0.762	0.757	0.751	0.74	0.738	0.74	0.778	0.773	0.769	0.692	0.68	0.702
21	0.763	0.758	0.752	0.741	0.739	0.74	0.78	0.774	0.77	0.693	0.681	0.703
21.1667	0.764	0.759	0.753	0.745	0.742	0.744	0.781	0.776	0.772	0.694	0.683	0.705
21.3333	0.766	0.761	0.754	0.746	0.743	0.746	0.782	0.777	0.773	0.695	0.683	0.706
21.5	0.767	0.762	0.754	0.748	0.745	0.746	0.783	0.778	0.774	0.695	0.684	0.706
21.6667	0.768	0.764	0.755	0.749	0.747	0.748	0.784	0.779	0.776	0.696	0.685	0.708
21.8333	0.769	0.765	0.756	0.749	0.747	0.749	0.786	0.781	0.777	0.697	0.686	0.708
22	0.77	0.766	0.757	0.753	0.749	0.752	0.787	0.782	0.778	0.698	0.687	0.709
22.1667	0.772	0.768	0.758	0.754	0.751	0.752	0.789	0.783	0.779	0.698	0.687	0.71
22.3333	0.773	0.769	0.759	0.756	0.752	0.754	0.79	0.785	0.781	0.698	0.689	0.712
22.5	0.774	0.771	0.76	0.756	0.752	0.755	0.791	0.786	0.783	0.699	0.689	0.712
22.6667	0.776	0.772	0.762	0.758	0.755	0.757	0.792	0.787	0.785	0.7	0.69	0.713
22.8333	0.777	0.773	0.762	0.759	0.756	0.759	0.793	0.788	0.786	0.701	0.691	0.715
23	0.779	0.775	0.763	0.76	0.756	0.759	0.795	0.79	0.787	0.701	0.692	0.715
23.1667	0.78	0.777	0.764	0.762	0.758	0.761	0.796	0.791	0.789	0.702	0.693	0.716
23.3333	0.781	0.778	0.766	0.763	0.759	0.762	0.798	0.793	0.79	0.703	0.694	0.717
23.5	0.783	0.78	0.767	0.764	0.761	0.763	0.799	0.794	0.792	0.704	0.695	0.717
23.6667	0.784	0.781	0.767	0.766	0.763	0.765	0.8	0.796	0.793	0.704	0.696	0.719
23.8333	0.786	0.783	0.769	0.766	0.763	0.766	0.802	0.797	0.794	0.705	0.696	0.718
24	0.787	0.783	0.769	0.767	0.763	0.767	0.803	0.798	0.795	0.705	0.697	0.72
24.1667	0.788	0.785	0.77	0.769	0.766	0.77	0.804	0.8	0.797	0.706	0.697	0.721
24.3333	0.79	0.787	0.772	0.771	0.767	0.771	0.806	0.802	0.799	0.708	0.699	0.723
24.5	0.792	0.789	0.772	0.771	0.768	0.772	0.807	0.803	0.8	0.708	0.7	0.724
24.6667	0.793	0.79	0.774	0.775	0.77	0.775	0.809	0.805	0.802	0.709	0.701	0.725
24.8333	0.795	0.792	0.775	0.774	0.77	0.773	0.81	0.806	0.803	0.71	0.702	0.725
25	0.796	0.793	0.777	0.776	0.772	0.777	0.812	0.807	0.805	0.711	0.703	0.726
25.1667	0.798	0.795	0.778	0.777	0.773	0.776	0.813	0.809	0.807	0.711	0.703	0.728
25.3333	0.8	0.796	0.779	0.777	0.773	0.777	0.815	0.81	0.807	0.711	0.703	0.726
25.5	0.802	0.798	0.781	0.779	0.775	0.78	0.816	0.812	0.809	0.713	0.705	0.729
25.6667	0.803	0.8	0.782	0.781	0.777	0.781	0.819	0.814	0.811	0.714	0.706	0.73
25.8333	0.805	0.801	0.784	0.782	0.778	0.782	0.821	0.815	0.812	0.715	0.707	0.731
26	0.808	0.803	0.786	0.783	0.778	0.783	0.822	0.817	0.814	0.716	0.709	0.732
26.1667	0.809	0.805	0.788	0.786	0.781	0.786	0.824	0.819	0.816	0.717	0.71	0.733
26.3333	0.81	0.806	0.789	0.786	0.781	0.786	0.825	0.819	0.817	0.717	0.71	0.733
26.5	0.812	0.808	0.791	0.788	0.783	0.788	0.827	0.821	0.819	0.719	0.712	0.735
26.6667	0.814	0.809	0.793	0.788	0.784	0.788	0.828	0.822	0.82	0.72	0.711	0.734
26.8333	0.815	0.811	0.795	0.79	0.786	0.791	0.83	0.824	0.822	0.721	0.713	0.737
27	0.817	0.812	0.796	0.79	0.786	0.791	0.831	0.826	0.824	0.722	0.715	0.738
27.1667	0.818	0.814	0.798	0.791	0.787	0.792	0.833	0.827	0.825	0.723	0.716	0.738
27.3333	0.819	0.815	0.8	0.793	0.788	0.794	0.834	0.828	0.827	0.724	0.716	0.739
27.5	0.821	0.817	0.802	0.795	0.79	0.795	0.836	0.83	0.828	0.725	0.718	0.74
27.6667	0.822	0.818	0.804	0.796	0.792	0.797	0.838	0.831	0.83	0.727	0.719	0.741
27.8333	0.823	0.82	0.805	0.797	0.794	0.798	0.84	0.832	0.832	0.728	0.72	0.743
28	0.825	0.822	0.807	0.797	0.793	0.798	0.841	0.833	0.833	0.729	0.721	0.743
28.1667	0.826	0.823	0.809	0.799	0.794	0.799	0.843	0.835	0.834	0.73	0.722	0.743
28.3333	0.827	0.824	0.81	0.801	0.797	0.801	0.845	0.836	0.836	0.731	0.723	0.745
28.5	0.828	0.826	0.811	0.802	0.797	0.803	0.847	0.838	0.837	0.732	0.725	0.746
28.6667	0.83	0.827	0.813	0.802	0.797	0.803	0.85	0.839	0.839	0.733	0.726	0.746
28.8333	0.83	0.829	0.815	0.803	0.798	0.804	0.853	0.84	0.84	0.734	0.727	0.748
29	0.832	0.83	0.816	0.805	0.8	0.805	0.855	0.842	0.842	0.736	0.728	0.749
29.1667	0.833	0.831	0.817	0.806	0.801	0.807	0.857	0.843	0.843	0.737	0.729	0.75
29.3333	0.833	0.832	0.819	0.808	0.803	0.809	0.859	0.845	0.845	0.738	0.73	0.751
29.5	0.834	0.834	0.82	0.807	0.804	0.809	0.861	0.846	0.846	0.739	0.732	0.752
29.6667	0.835	0.834	0.821	0.809	0.804	0.81	0.862	0.847	0.847	0.74	0.732	0.753
29.8333	0.836	0.836	0.822	0.811	0.806	0.811	0.865	0.849	0.848	0.742	0.734	0.754
30	0.837	0.837	0.823	0.812	0.807	0.813	0.866	0.85	0.85	0.742	0.735	0.756
30.1667	0.838	0.838	0.824	0.811	0.806	0.812	0.867	0.852	0.851	0.744	0.736	0.755
30.3333	0.839	0.839	0.825	0.813	0.808	0.815	0.868	0.853	0.852	0.744	0.737	0.757
30.5	0.84	0.84	0.827	0.815	0.811	0.816	0.87	0.855	0.855	0.746	0.738	0.758
30.6667	0.84	0.841	0.828	0.816	0.812	0.818	0.872	0.856	0.856	0.747	0.739	0.759
30.8333	0.841	0.842	0.829	0.815	0.811	0.816	0.872	0.858	0.857	0.748	0.741	0.76
31	0.842	0.843	0.83	0.818	0.814	0.819	0.874	0.859	0.858	0.749	0.742	0.762
31.1667	0.843	0.844	0.83	0.818	0.813	0.819	0.875	0.86	0.86	0.75	0.742	0.762
31.3333	0.844	0.845	0.831	0.819	0.814	0.821	0.876	0.862	0.861	0.751	0.743	0.763
31.5	0.844	0.846	0.832	0.818	0.814	0.821	0.877	0.863	0.862	0.752	0.744	0.763
31.6667	0.845	0.847	0.833	0.821	0.817	0.823	0.878	0.864	0.863	0.754	0.745	0.765
31.8333	0.846	0.848	0.834	0.821	0.816	0.823	0.879	0.865	0.865	0.754	0.746	0.766
32	0.846	0.849	0.835	0.821	0.818	0.823	0.881	0.866	0.866	0.756	0.747	0.767
32.1667	0.847	0.85	0.836	0.823	0.818	0.825	0.881	0.867	0.867	0.757	0.748	0.768
32.3333	0.848	0.85	0.837	0.825	0.821	0.827	0.883	0.868	0.869	0.758	0.749	0.769
32.5	0.849	0.851	0.837	0.823	0.82	0.826	0.885	0.869	0.869	0.759	0.75	0.77
32.6667	0.85	0.852	0.839	0.826	0.822	0.828	0.887	0.87	0.87	0.76	0.751	0.771
32.8333	0.85	0.853	0.839	0.826	0.821	0.827	0.888	0.871	0.871	0.761	0.752	0.772
33	0.851	0.854	0.84	0.828	0.823	0.83	0.89	0.872	0.873	0.763	0.754	0.773
33.1667	0.852	0.854	0.841	0.828	0.824	0.83	0.891	0.873	0.874	0.763	0.755	0.774
33.3333	0.852	0.855	0.842	0.829	0.824	0.831	0.892	0.874	0.874	0.764	0.755	0.774
33.5	0.853	0.856	0.842	0.829	0.825	0.832	0.893	0.875	0.875	0.766	0.756	0.776
33.6667	0.853	0.856	0.842	0.829	0.823	0.83	0.894	0.875	0.876	0.766	0.756	0.775
33.8333	0.854	0.856	0.843	0.83	0.826	0.833	0.894	0.876	0.877	0.767	0.758	0.777
34	0.854	0.857	0.843	0.833	0.828	0.834	0.896	0.877	0.878	0.768	0.758	0.779
34.1667	0.855	0.858	0.844	0.833	0.828	0.835	0.897	0.878	0.879	0.769	0.76	0.78
34.3333	0.856	0.859	0.845	0.832	0.828	0.834	0.899	0.879	0.88	0.77	0.76	0.78
34.5	0.857	0.859	0.845	0.834	0.83	0.836	0.899	0.88	0.88	0.771	0.761	0.781
34.6667	0.857	0.86	0.846	0.835	0.83	0.837	0.901	0.881	0.882	0.772	0.762	0.782
34.8333	0.858	0.86	0.847	0.833	0.829	0.835	0.901	0.881	0.882	0.772	0.762	0.782
35	0.858	0.861	0.847	0.835	0.831	0.838	0.902	0.883	0.884	0.773	0.763	0.783
35.1667	0.859	0.861	0.848	0.835	0.832	0.837	0.904	0.884	0.885	0.774	0.763	0.784
35.3333	0.859	0.862	0.849	0.836	0.833	0.839	0.905	0.884	0.886	0.774	0.764	0.785
35.5	0.859	0.863	0.849	0.836	0.833	0.839	0.906	0.886	0.887	0.776	0.765	0.785
35.6667	0.86	0.864	0.849	0.837	0.833	0.839	0.908	0.887	0.888	0.776	0.765	0.786
35.8333	0.86	0.864	0.85	0.838	0.835	0.841	0.91	0.888	0.889	0.777	0.766	0.787
36	0.861	0.864	0.851	0.838	0.834	0.841	0.911	0.89	0.89	0.777	0.766	0.788
36.1667	0.862	0.865	0.851	0.838	0.834	0.841	0.913	0.891	0.891	0.778	0.767	0.788
36.3333	0.862	0.865	0.852	0.84	0.838	0.844	0.915	0.893	0.893	0.778	0.768	0.789
36.5	0.862	0.866	0.852	0.84	0.837	0.843	0.917	0.894	0.893	0.778	0.767	0.789
36.6667	0.863	0.867	0.852	0.841	0.838	0.845	0.918	0.895	0.894	0.78	0.769	0.79
36.8333	0.863	0.867	0.853	0.842	0.839	0.846	0.92	0.896	0.895	0.78	0.769	0.79
37	0.864	0.867	0.853	0.841	0.838	0.845	0.921	0.897	0.896	0.78	0.769	0.791
37.1667	0.864	0.867	0.853	0.841	0.838	0.845	0.922	0.898	0.897	0.781	0.769	0.791
37.3333	0.865	0.868	0.854	0.843	0.839	0.845	0.923	0.899	0.897	0.781	0.769	0.792
37.5	0.865	0.868	0.854	0.844	0.842	0.849	0.924	0.901	0.898	0.781	0.77	0.793
37.6667	0.866	0.869	0.855	0.844	0.842	0.849	0.925	0.902	0.899	0.782	0.77	0.793
37.8333	0.867	0.869	0.855	0.844	0.842	0.848	0.926	0.903	0.9	0.782	0.771	0.794
38	0.867	0.87	0.855	0.846	0.843	0.85	0.928	0.904	0.901	0.782	0.771	0.794
38.1667	0.867	0.87	0.856	0.846	0.844	0.851	0.929	0.905	0.902	0.783	0.771	0.794
38.3333	0.868	0.87	0.857	0.846	0.844	0.85	0.929	0.906	0.902	0.784	0.771	0.795
38.5	0.869	0.871	0.857	0.847	0.845	0.852	0.932	0.908	0.903	0.784	0.772	0.795
38.6667	0.869	0.871	0.857	0.848	0.846	0.853	0.933	0.908	0.903	0.784	0.771	0.795
38.8333	0.869	0.872	0.858	0.848	0.846	0.853	0.935	0.909	0.904	0.784	0.771	0.796
39	0.87	0.872	0.858	0.848	0.846	0.853	0.937	0.911	0.904	0.784	0.771	0.796
39.1667	0.87	0.872	0.859	0.847	0.846	0.852	0.926	0.911	0.905	0.784	0.771	0.796
39.3333	0.871	0.873	0.859	0.848	0.846	0.853	0.939	0.912	0.905	0.784	0.771	0.796
39.5	0.87	0.873	0.859	0.848	0.847	0.854	0.941	0.912	0.906	0.784	0.771	0.796
39.6667	0.871	0.874	0.86	0.849	0.846	0.854	0.937	0.913	0.907	0.784	0.771	0.796
39.8333	0.872	0.874	0.86	0.849	0.848	0.853	0.941	0.914	0.907	0.784	0.77	0.796
40	0.873	0.874	0.861	0.851	0.849	0.855	0.943	0.915	0.908	0.784	0.771	0.797
40.1667	0.873	0.875	0.861	0.852	0.849	0.855	0.943	0.916	0.908	0.784	0.771	0.797
40.3333	0.874	0.875	0.862	0.852	0.849	0.856	0.943	0.916	0.909	0.784	0.771	0.797
40.5	0.874	0.875	0.862	0.851	0.848	0.854	0.945	0.917	0.909	0.783	0.77	0.796
40.6667	0.874	0.876	0.863	0.851	0.848	0.854	0.939	0.918	0.91	0.784	0.77	0.797
40.8333	0.875	0.876	0.863	0.854	0.849	0.856	0.949	0.919	0.911	0.784	0.771	0.797
41	0.876	0.877	0.863	0.855	0.851	0.857	0.946	0.919	0.912	0.783	0.771	0.797
41.1667	0.876	0.877	0.864	0.855	0.851	0.858	0.945	0.92	0.912	0.783	0.77	0.796
41.3333	0.877	0.877	0.864	0.855	0.851	0.857	0.95	0.921	0.913	0.783	0.77	0.796
41.5	0.877	0.878	0.865	0.856	0.852	0.859	0.95	0.921	0.913	0.783	0.77	0.796
41.6667	0.877	0.879	0.865	0.857	0.852	0.859	0.952	0.922	0.914	0.783	0.77	0.796
41.8333	0.879	0.879	0.866	0.856	0.851	0.858	0.94	0.923	0.914	0.782	0.77	0.796
42	0.879	0.88	0.866	0.856	0.851	0.857	0.951	0.923	0.915	0.782	0.769	0.796
42.1667	0.88	0.879	0.866	0.858	0.853	0.859	0.95	0.924	0.915	0.781	0.769	0.794
42.3333	0.881	0.881	0.867	0.858	0.854	0.859	0.953	0.925	0.916	0.782	0.769	0.794
42.5	0.881	0.881	0.867	0.858	0.853	0.859	0.955	0.925	0.916	0.781	0.768	0.793
42.6667	0.881	0.881	0.868	0.859	0.854	0.861	0.949	0.927	0.917	0.78	0.768	0.792
42.8333	0.882	0.882	0.869	0.859	0.854	0.861	0.955	0.928	0.918	0.78	0.769	0.793
43	0.883	0.883	0.869	0.86	0.855	0.862	0.955	0.929	0.917	0.779	0.767	0.79
43.1667	0.883	0.883	0.87	0.86	0.854	0.86	0.951	0.929	0.918	0.779	0.766	0.79
43.3333	0.884	0.884	0.871	0.858	0.854	0.86	0.944	0.93	0.918	0.777	0.766	0.789
43.5	0.884	0.884	0.871	0.86	0.854	0.86	0.946	0.931	0.919	0.777	0.766	0.789
43.6667	0.885	0.885	0.871	0.859	0.854	0.861	0.956	0.932	0.92	0.776	0.765	0.788
43.8333	0.886	0.886	0.873	0.861	0.855	0.861	0.96	0.933	0.921	0.776	0.765	0.787
44	0.886	0.886	0.873	0.861	0.855	0.862	0.947	0.933	0.921	0.775	0.764	0.786
44.1667	0.886	0.887	0.874	0.861	0.855	0.862	0.959	0.935	0.922	0.774	0.764	0.785
44.3333	0.886	0.888	0.875	0.862	0.855	0.861	0.955	0.936	0.922	0.773	0.763	0.784
44.5	0.887	0.889	0.876	0.861	0.855	0.86	0.961	0.936	0.922	0.773	0.762	0.784
44.6667	0.888	0.889	0.877	0.861	0.856	0.861	0.953	0.937	0.923	0.771	0.761	0.782
44.8333	0.887	0.89	0.878	0.861	0.855	0.861	0.948	0.938	0.923	0.77	0.761	0.782
45	0.888	0.89	0.88	0.862	0.856	0.861	0.946	0.938	0.924	0.769	0.759	0.781
45.1667	0.888	0.891	0.88	0.862	0.857	0.862	0.946	0.939	0.925	0.768	0.759	0.779
45.3333	0.888	0.891	0.88	0.863	0.855	0.861	0.952	0.939	0.925	0.767	0.758	0.779
45.5	0.887	0.891	0.88	0.862	0.856	0.861	0.957	0.94	0.925	0.766	0.757	0.778
45.6667	0.887	0.891	0.88	0.863	0.857	0.861	0.961	0.94	0.926	0.765	0.757	0.777
45.8333	0.887	0.891	0.88	0.863	0.858	0.862	0.951	0.942	0.926	0.764	0.756	0.776
46	0.886	0.891	0.879	0.862	0.858	0.861	0.951	0.942	0.927	0.763	0.755	0.775
46.1667	0.886	0.891	0.879	0.864	0.858	0.862	0.96	0.943	0.927	0.762	0.754	0.773
46.3333	0.885	0.889	0.878	0.864	0.858	0.862	0.949	0.943	0.928	0.761	0.754	0.773
