## Supplementary File 1 for "Genomically recoded *Escherichia coli* with optimized functional phenotypes": iC321_F1D_M9_F1_4.xlsx

### Sheet: Sheet1
Time	C321_NotPassaged_M9_Rep1	C321_NotPassaged_M9_Rep2	C321_NotPassaged_M9_Rep3	C321_NotPassaged_M9_Rep4	C321_NotPassaged_M9_Rep5	C321_NotPassaged_M9_Rep6	C321_Passaged_M9_Rep1	C321_Passaged_M9_Rep2	C321_Passaged_M9_Rep3	C321_Passaged_M9_Rep4	C321_Passaged_M9_Rep5	C321_Passaged_M9_Rep6	C321_Passaged_M9_Rep7	C321_Passaged_M9_Rep8	C321_Passaged_M9_Rep9	C321_Passaged_M9_Rep10	C321_Passaged_M9_Rep11	C321_Passaged_M9_Rep12	C321_Passaged_M9_Rep13	C321_Passaged_M9_Rep14	C321_Passaged_M9_Rep15	C321_Passaged_M9_Rep16	C321_Passaged_M9_Rep17	C321_Passaged_M9_Rep18	C321_Passaged_M9_Rep19	C321_Passaged_M9_Rep20	C321_Passaged_M9_Rep21	C321_Passaged_M9_Rep22	C321_Passaged_M9_Rep23	C321_Passaged_M9_Rep24	C321_Passaged_M9_Rep25	C321_Passaged_M9_Rep26	C321_Passaged_M9_Rep27	C321_Passaged_M9_Rep28	C321_Passaged_M9_Rep29	C321_Passaged_M9_Rep30	C321_Passaged_M9_Rep31	C321_Passaged_M9_Rep32	C321_Passaged_M9_Rep33	C321_Passaged_M9_Rep34	C321_Passaged_M9_Rep35	C321_Passaged_M9_Rep36	C321_Passaged_M9_Rep37	C321_Passaged_M9_Rep38	C321_Passaged_M9_Rep39	C321_Passaged_M9_Rep40	C321_Passaged_M9_Rep41	C321_Passaged_M9_Rep42
0.166667	0.111	0.107	0.107	0.113	0.103	0.101	0.108	0.106	0.103	0.105	0.101	0.102	0.109	0.102	0.109	0.104	0.103	0.101	0.103	0.106	0.109	0.101	0.1	0.099	0.107	0.107	0.109	0.105	0.108	0.106	0.122	0.104	0.101	0.102	0.102	0.1	0.108	0.107	0.109	0.105	0.105	0.104	0.108	0.105	0.101	0.106	0.102	0.102
0.333333	0.111	0.107	0.106	0.112	0.103	0.101	0.107	0.105	0.102	0.105	0.101	0.101	0.108	0.101	0.109	0.103	0.103	0.101	0.102	0.106	0.108	0.1	0.1	0.099	0.107	0.106	0.108	0.104	0.108	0.105	0.124	0.103	0.101	0.101	0.101	0.1	0.107	0.106	0.108	0.105	0.105	0.103	0.11	0.104	0.101	0.105	0.101	0.102
0.5	0.11	0.107	0.105	0.112	0.103	0.101	0.107	0.105	0.102	0.104	0.101	0.101	0.108	0.101	0.109	0.103	0.103	0.101	0.102	0.106	0.108	0.101	0.1	0.098	0.107	0.106	0.108	0.104	0.107	0.105	0.124	0.103	0.1	0.102	0.101	0.1	0.107	0.106	0.108	0.105	0.105	0.103	0.111	0.105	0.101	0.104	0.1	0.103
0.666667	0.11	0.106	0.104	0.112	0.103	0.1	0.106	0.105	0.102	0.104	0.101	0.101	0.108	0.101	0.109	0.103	0.102	0.101	0.102	0.105	0.108	0.1	0.1	0.098	0.107	0.106	0.108	0.104	0.106	0.104	0.123	0.103	0.1	0.101	0.101	0.099	0.107	0.106	0.108	0.104	0.105	0.103	0.11	0.104	0.101	0.104	0.1	0.103
0.833333	0.11	0.106	0.104	0.111	0.102	0.1	0.106	0.104	0.102	0.104	0.1	0.1	0.108	0.101	0.108	0.103	0.102	0.101	0.102	0.105	0.108	0.1	0.1	0.098	0.107	0.106	0.108	0.104	0.106	0.104	0.122	0.103	0.1	0.101	0.101	0.099	0.108	0.106	0.108	0.104	0.105	0.103	0.11	0.104	0.101	0.104	0.1	0.102
1	0.11	0.106	0.104	0.112	0.102	0.1	0.106	0.105	0.102	0.104	0.1	0.101	0.108	0.101	0.108	0.103	0.102	0.102	0.102	0.105	0.108	0.1	0.1	0.098	0.107	0.105	0.108	0.104	0.106	0.104	0.122	0.103	0.1	0.101	0.101	0.1	0.108	0.106	0.108	0.104	0.105	0.103	0.109	0.105	0.101	0.104	0.1	0.103
1.16667	0.109	0.106	0.103	0.111	0.102	0.1	0.106	0.104	0.102	0.104	0.1	0.101	0.107	0.101	0.108	0.103	0.102	0.101	0.102	0.105	0.107	0.1	0.099	0.098	0.107	0.105	0.111	0.104	0.106	0.103	0.122	0.103	0.1	0.101	0.1	0.099	0.108	0.106	0.108	0.104	0.105	0.103	0.109	0.105	0.101	0.104	0.1	0.103
1.33333	0.11	0.106	0.104	0.111	0.102	0.1	0.106	0.104	0.102	0.104	0.101	0.101	0.108	0.101	0.108	0.103	0.102	0.102	0.102	0.105	0.107	0.1	0.1	0.098	0.107	0.106	0.11	0.104	0.106	0.104	0.122	0.103	0.101	0.101	0.101	0.1	0.108	0.106	0.109	0.104	0.105	0.103	0.11	0.105	0.101	0.104	0.1	0.103
1.5	0.11	0.106	0.103	0.111	0.102	0.099	0.106	0.104	0.102	0.104	0.101	0.101	0.108	0.101	0.108	0.102	0.102	0.102	0.102	0.105	0.107	0.1	0.1	0.098	0.107	0.105	0.109	0.104	0.106	0.104	0.122	0.103	0.101	0.101	0.101	0.1	0.108	0.106	0.109	0.104	0.105	0.102	0.11	0.106	0.101	0.104	0.1	0.103
1.66667	0.11	0.106	0.103	0.111	0.102	0.1	0.106	0.105	0.102	0.104	0.101	0.101	0.108	0.101	0.108	0.102	0.102	0.102	0.102	0.104	0.107	0.1	0.1	0.098	0.107	0.105	0.109	0.104	0.106	0.104	0.122	0.103	0.101	0.101	0.101	0.1	0.108	0.106	0.109	0.104	0.104	0.103	0.111	0.106	0.101	0.104	0.1	0.103
1.83333	0.11	0.106	0.103	0.111	0.102	0.1	0.106	0.105	0.102	0.104	0.101	0.102	0.109	0.101	0.108	0.103	0.102	0.102	0.102	0.104	0.107	0.101	0.1	0.099	0.108	0.106	0.11	0.105	0.106	0.104	0.123	0.103	0.101	0.101	0.101	0.1	0.109	0.107	0.11	0.104	0.104	0.103	0.111	0.107	0.102	0.104	0.1	0.103
2	0.11	0.106	0.104	0.111	0.102	0.1	0.106	0.106	0.102	0.105	0.101	0.102	0.109	0.101	0.108	0.102	0.102	0.102	0.103	0.104	0.108	0.101	0.101	0.099	0.108	0.106	0.111	0.107	0.106	0.105	0.123	0.103	0.101	0.102	0.101	0.101	0.109	0.108	0.11	0.104	0.105	0.103	0.112	0.107	0.102	0.104	0.1	0.103
2.16667	0.11	0.106	0.103	0.111	0.102	0.099	0.106	0.106	0.102	0.104	0.101	0.102	0.109	0.101	0.108	0.102	0.102	0.102	0.103	0.108	0.107	0.101	0.1	0.099	0.107	0.106	0.111	0.107	0.106	0.105	0.123	0.103	0.101	0.101	0.101	0.101	0.109	0.107	0.112	0.104	0.105	0.103	0.112	0.107	0.102	0.104	0.1	0.103
2.33333	0.11	0.106	0.103	0.11	0.102	0.099	0.106	0.106	0.102	0.104	0.101	0.102	0.109	0.101	0.108	0.102	0.102	0.102	0.103	0.105	0.107	0.101	0.101	0.099	0.108	0.106	0.112	0.108	0.106	0.105	0.123	0.103	0.101	0.102	0.101	0.101	0.11	0.108	0.111	0.104	0.104	0.103	0.112	0.108	0.103	0.104	0.1	0.103
2.5	0.111	0.106	0.104	0.111	0.103	0.1	0.106	0.107	0.102	0.105	0.101	0.103	0.109	0.101	0.108	0.103	0.103	0.103	0.103	0.104	0.108	0.101	0.101	0.1	0.108	0.106	0.112	0.108	0.106	0.105	0.124	0.104	0.101	0.102	0.101	0.102	0.11	0.108	0.111	0.11	0.105	0.103	0.111	0.109	0.103	0.104	0.101	0.104
2.66667	0.111	0.106	0.104	0.111	0.103	0.1	0.106	0.107	0.103	0.105	0.101	0.104	0.11	0.102	0.108	0.103	0.103	0.103	0.104	0.106	0.108	0.102	0.101	0.1	0.109	0.106	0.112	0.109	0.107	0.106	0.125	0.104	0.102	0.103	0.101	0.102	0.111	0.109	0.113	0.109	0.105	0.103	0.111	0.11	0.104	0.104	0.101	0.104
2.83333	0.112	0.106	0.104	0.111	0.103	0.1	0.107	0.107	0.103	0.106	0.101	0.104	0.11	0.102	0.109	0.103	0.103	0.104	0.104	0.105	0.109	0.102	0.101	0.102	0.109	0.107	0.113	0.109	0.107	0.106	0.125	0.104	0.103	0.103	0.102	0.103	0.111	0.11	0.113	0.11	0.106	0.104	0.112	0.11	0.103	0.105	0.101	0.104
3	0.112	0.107	0.104	0.11	0.103	0.1	0.107	0.107	0.103	0.106	0.102	0.105	0.11	0.102	0.109	0.103	0.105	0.104	0.105	0.111	0.109	0.102	0.102	0.104	0.11	0.107	0.113	0.109	0.108	0.107	0.126	0.105	0.103	0.104	0.102	0.103	0.112	0.111	0.114	0.11	0.106	0.104	0.114	0.111	0.103	0.105	0.102	0.105
3.16667	0.112	0.107	0.105	0.111	0.103	0.1	0.108	0.108	0.104	0.107	0.102	0.106	0.111	0.103	0.109	0.103	0.105	0.104	0.105	0.108	0.11	0.102	0.102	0.105	0.11	0.108	0.114	0.109	0.108	0.108	0.125	0.106	0.103	0.104	0.102	0.104	0.113	0.112	0.115	0.11	0.106	0.104	0.114	0.112	0.104	0.105	0.102	0.105
3.33333	0.113	0.107	0.105	0.111	0.103	0.101	0.108	0.109	0.104	0.108	0.102	0.106	0.111	0.103	0.109	0.103	0.106	0.105	0.106	0.111	0.11	0.103	0.102	0.106	0.111	0.108	0.115	0.111	0.109	0.108	0.127	0.106	0.104	0.105	0.103	0.106	0.114	0.113	0.116	0.111	0.107	0.105	0.115	0.113	0.106	0.105	0.104	0.106
3.5	0.114	0.108	0.105	0.111	0.103	0.101	0.109	0.109	0.104	0.108	0.102	0.107	0.112	0.104	0.109	0.103	0.106	0.106	0.106	0.112	0.111	0.103	0.102	0.106	0.111	0.109	0.115	0.111	0.109	0.109	0.128	0.107	0.104	0.105	0.103	0.106	0.115	0.113	0.117	0.111	0.107	0.105	0.116	0.115	0.106	0.105	0.105	0.106
3.66667	0.114	0.108	0.105	0.111	0.104	0.101	0.11	0.11	0.105	0.108	0.103	0.108	0.113	0.104	0.11	0.104	0.107	0.106	0.107	0.113	0.113	0.104	0.103	0.107	0.112	0.109	0.117	0.112	0.109	0.11	0.13	0.107	0.105	0.106	0.103	0.106	0.116	0.115	0.119	0.111	0.108	0.106	0.116	0.116	0.108	0.106	0.105	0.107
3.83333	0.115	0.108	0.105	0.111	0.104	0.101	0.11	0.111	0.105	0.109	0.103	0.109	0.113	0.105	0.11	0.104	0.108	0.107	0.108	0.112	0.114	0.104	0.103	0.108	0.113	0.11	0.118	0.113	0.11	0.111	0.132	0.109	0.105	0.106	0.103	0.108	0.117	0.116	0.12	0.111	0.108	0.106	0.117	0.118	0.108	0.106	0.106	0.108
4	0.116	0.109	0.106	0.112	0.105	0.102	0.111	0.111	0.106	0.11	0.104	0.111	0.114	0.105	0.111	0.104	0.11	0.107	0.109	0.115	0.116	0.105	0.104	0.11	0.114	0.111	0.119	0.113	0.111	0.112	0.134	0.11	0.106	0.107	0.104	0.109	0.119	0.118	0.121	0.112	0.109	0.107	0.119	0.119	0.109	0.107	0.108	0.108
4.16667	0.116	0.109	0.106	0.112	0.105	0.102	0.112	0.112	0.106	0.11	0.104	0.111	0.115	0.106	0.111	0.104	0.11	0.108	0.109	0.117	0.116	0.106	0.104	0.111	0.114	0.111	0.12	0.114	0.111	0.113	0.136	0.11	0.107	0.107	0.104	0.11	0.12	0.119	0.122	0.112	0.109	0.107	0.12	0.121	0.11	0.107	0.108	0.109
4.33333	0.117	0.109	0.106	0.112	0.106	0.102	0.113	0.113	0.107	0.111	0.104	0.113	0.116	0.106	0.111	0.105	0.111	0.109	0.11	0.116	0.118	0.106	0.104	0.112	0.116	0.113	0.121	0.114	0.112	0.114	0.138	0.111	0.108	0.108	0.105	0.111	0.121	0.121	0.123	0.113	0.11	0.108	0.121	0.123	0.111	0.107	0.108	0.109
4.5	0.118	0.11	0.107	0.113	0.105	0.102	0.114	0.114	0.108	0.112	0.105	0.114	0.117	0.107	0.112	0.105	0.112	0.11	0.111	0.116	0.121	0.107	0.106	0.113	0.117	0.114	0.123	0.116	0.113	0.115	0.141	0.112	0.109	0.109	0.105	0.112	0.123	0.123	0.125	0.114	0.111	0.109	0.123	0.126	0.112	0.108	0.109	0.111
4.66667	0.119	0.11	0.108	0.114	0.106	0.103	0.115	0.116	0.109	0.114	0.106	0.116	0.118	0.108	0.113	0.106	0.114	0.111	0.112	0.119	0.123	0.108	0.107	0.115	0.118	0.115	0.124	0.117	0.114	0.116	0.142	0.113	0.11	0.11	0.106	0.114	0.125	0.125	0.127	0.115	0.111	0.11	0.125	0.127	0.113	0.11	0.11	0.112
4.83333	0.12	0.111	0.108	0.114	0.106	0.103	0.116	0.117	0.11	0.115	0.106	0.118	0.119	0.108	0.113	0.106	0.116	0.112	0.113	0.116	0.125	0.109	0.109	0.117	0.119	0.115	0.126	0.118	0.115	0.118	0.146	0.115	0.111	0.111	0.107	0.114	0.128	0.127	0.129	0.115	0.112	0.111	0.126	0.13	0.115	0.109	0.111	0.113
5	0.121	0.112	0.109	0.114	0.107	0.104	0.118	0.118	0.111	0.116	0.107	0.12	0.121	0.109	0.114	0.107	0.118	0.113	0.115	0.12	0.128	0.11	0.11	0.119	0.121	0.117	0.128	0.119	0.117	0.12	0.149	0.116	0.113	0.112	0.108	0.116	0.13	0.13	0.132	0.116	0.113	0.112	0.129	0.132	0.116	0.11	0.112	0.114
5.16667	0.122	0.112	0.109	0.115	0.107	0.104	0.119	0.12	0.111	0.118	0.107	0.121	0.122	0.11	0.115	0.107	0.12	0.114	0.116	0.122	0.13	0.111	0.11	0.121	0.121	0.118	0.13	0.122	0.118	0.121	0.151	0.117	0.113	0.113	0.108	0.118	0.133	0.132	0.134	0.117	0.114	0.113	0.13	0.136	0.117	0.11	0.112	0.116
5.33333	0.123	0.113	0.11	0.111	0.107	0.104	0.121	0.122	0.113	0.12	0.108	0.124	0.123	0.111	0.115	0.108	0.122	0.115	0.118	0.121	0.132	0.112	0.111	0.124	0.123	0.119	0.132	0.123	0.119	0.123	0.154	0.118	0.115	0.114	0.109	0.12	0.136	0.135	0.135	0.118	0.115	0.114	0.132	0.139	0.119	0.112	0.114	0.117
5.5	0.125	0.115	0.111	0.115	0.108	0.105	0.123	0.124	0.114	0.122	0.109	0.126	0.125	0.112	0.116	0.109	0.124	0.117	0.119	0.124	0.136	0.113	0.112	0.126	0.125	0.121	0.135	0.125	0.121	0.125	0.158	0.12	0.116	0.115	0.11	0.122	0.139	0.139	0.138	0.119	0.117	0.115	0.135	0.143	0.12	0.112	0.115	0.12
5.66667	0.126	0.115	0.111	0.115	0.108	0.105	0.124	0.125	0.115	0.124	0.11	0.129	0.127	0.114	0.117	0.109	0.127	0.118	0.121	0.124	0.139	0.115	0.113	0.129	0.126	0.122	0.138	0.127	0.123	0.127	0.162	0.121	0.117	0.117	0.111	0.123	0.142	0.142	0.141	0.12	0.118	0.117	0.137	0.145	0.122	0.113	0.115	0.121
5.83333	0.128	0.116	0.112	0.115	0.109	0.106	0.126	0.128	0.117	0.127	0.111	0.132	0.129	0.115	0.119	0.11	0.13	0.12	0.123	0.128	0.142	0.117	0.115	0.132	0.128	0.125	0.141	0.129	0.125	0.13	0.167	0.123	0.118	0.119	0.112	0.126	0.146	0.147	0.144	0.121	0.12	0.119	0.14	0.15	0.124	0.114	0.117	0.123
6	0.129	0.117	0.113	0.115	0.109	0.106	0.128	0.13	0.118	0.129	0.112	0.134	0.131	0.116	0.12	0.111	0.133	0.121	0.125	0.127	0.146	0.119	0.116	0.136	0.13	0.125	0.144	0.131	0.127	0.132	0.172	0.125	0.12	0.12	0.113	0.128	0.15	0.151	0.147	0.122	0.121	0.12	0.143	0.153	0.125	0.115	0.118	0.125
6.16667	0.131	0.119	0.114	0.116	0.11	0.108	0.13	0.133	0.119	0.132	0.113	0.138	0.133	0.118	0.121	0.112	0.136	0.123	0.127	0.131	0.15	0.12	0.117	0.14	0.133	0.127	0.147	0.134	0.129	0.136	0.177	0.126	0.122	0.122	0.114	0.131	0.154	0.156	0.15	0.124	0.123	0.121	0.146	0.158	0.128	0.117	0.119	0.128
6.33333	0.133	0.12	0.115	0.118	0.111	0.108	0.133	0.136	0.121	0.135	0.114	0.142	0.135	0.119	0.122	0.113	0.14	0.125	0.13	0.133	0.155	0.122	0.119	0.144	0.135	0.129	0.15	0.137	0.132	0.139	0.182	0.128	0.124	0.125	0.116	0.134	0.158	0.161	0.154	0.125	0.124	0.123	0.15	0.163	0.13	0.117	0.12	0.131
6.5	0.135	0.121	0.116	0.118	0.112	0.109	0.135	0.139	0.123	0.138	0.116	0.145	0.138	0.121	0.124	0.113	0.144	0.127	0.133	0.134	0.16	0.124	0.12	0.148	0.138	0.132	0.154	0.14	0.134	0.142	0.188	0.131	0.126	0.127	0.117	0.137	0.163	0.167	0.157	0.126	0.126	0.125	0.153	0.169	0.132	0.12	0.122	0.133
6.66667	0.137	0.122	0.116	0.115	0.112	0.109	0.137	0.142	0.125	0.142	0.117	0.149	0.14	0.123	0.125	0.114	0.148	0.129	0.135	0.137	0.166	0.125	0.121	0.153	0.14	0.134	0.158	0.142	0.138	0.145	0.193	0.133	0.127	0.129	0.118	0.141	0.168	0.173	0.161	0.128	0.128	0.127	0.156	0.174	0.135	0.12	0.123	0.136
6.83333	0.14	0.124	0.118	0.117	0.113	0.11	0.141	0.146	0.127	0.146	0.119	0.154	0.143	0.125	0.127	0.116	0.154	0.131	0.138	0.139	0.173	0.128	0.123	0.158	0.143	0.136	0.162	0.146	0.141	0.149	0.199	0.135	0.13	0.132	0.12	0.144	0.174	0.179	0.166	0.13	0.13	0.129	0.161	0.18	0.138	0.121	0.124	0.14
7	0.142	0.126	0.119	0.12	0.113	0.112	0.143	0.15	0.129	0.15	0.12	0.159	0.146	0.127	0.128	0.117	0.159	0.134	0.141	0.142	0.18	0.133	0.125	0.163	0.146	0.138	0.167	0.15	0.144	0.154	0.205	0.138	0.132	0.135	0.122	0.149	0.18	0.187	0.172	0.132	0.132	0.132	0.165	0.187	0.141	0.124	0.127	0.143
7.16667	0.145	0.128	0.12	0.116	0.115	0.113	0.147	0.154	0.132	0.155	0.122	0.164	0.149	0.129	0.131	0.118	0.165	0.137	0.144	0.144	0.188	0.136	0.127	0.17	0.149	0.141	0.172	0.154	0.147	0.158	0.212	0.141	0.135	0.138	0.124	0.153	0.187	0.194	0.176	0.133	0.135	0.134	0.17	0.194	0.144	0.125	0.127	0.147
7.33333	0.148	0.129	0.122	0.121	0.116	0.113	0.15	0.158	0.134	0.16	0.124	0.171	0.152	0.131	0.132	0.119	0.171	0.14	0.148	0.146	0.195	0.139	0.129	0.176	0.152	0.144	0.177	0.159	0.152	0.164	0.219	0.143	0.138	0.141	0.126	0.158	0.194	0.203	0.181	0.135	0.137	0.137	0.174	0.201	0.147	0.126	0.129	0.152
7.5	0.151	0.131	0.123	0.119	0.117	0.115	0.154	0.163	0.137	0.165	0.126	0.176	0.156	0.134	0.135	0.121	0.177	0.143	0.151	0.153	0.203	0.144	0.132	0.182	0.155	0.148	0.183	0.163	0.156	0.17	0.226	0.146	0.141	0.145	0.128	0.163	0.202	0.211	0.188	0.138	0.14	0.14	0.18	0.209	0.15	0.129	0.132	0.156
7.66667	0.154	0.133	0.125	0.117	0.117	0.116	0.158	0.167	0.14	0.171	0.128	0.182	0.16	0.137	0.137	0.123	0.184	0.146	0.155	0.157	0.212	0.147	0.134	0.19	0.159	0.15	0.189	0.168	0.16	0.175	0.233	0.15	0.144	0.148	0.13	0.168	0.21	0.221	0.194	0.14	0.143	0.143	0.185	0.216	0.154	0.131	0.135	0.161
7.83333	0.157	0.135	0.127	0.119	0.119	0.117	0.162	0.173	0.143	0.177	0.13	0.189	0.163	0.139	0.139	0.124	0.191	0.15	0.159	0.161	0.22	0.151	0.137	0.198	0.163	0.154	0.195	0.174	0.166	0.182	0.24	0.153	0.147	0.152	0.132	0.174	0.219	0.231	0.2	0.143	0.146	0.146	0.19	0.225	0.158	0.133	0.137	0.166
8	0.16	0.138	0.128	0.123	0.12	0.118	0.167	0.178	0.146	0.184	0.132	0.196	0.167	0.142	0.142	0.126	0.198	0.154	0.164	0.163	0.23	0.155	0.139	0.206	0.167	0.157	0.202	0.179	0.171	0.188	0.248	0.156	0.15	0.156	0.135	0.182	0.228	0.241	0.207	0.146	0.149	0.149	0.196	0.234	0.162	0.135	0.14	0.171
8.16667	0.164	0.14	0.13	0.126	0.12	0.12	0.172	0.184	0.15	0.191	0.135	0.204	0.171	0.145	0.144	0.128	0.206	0.158	0.168	0.169	0.239	0.158	0.142	0.214	0.171	0.161	0.209	0.185	0.177	0.196	0.255	0.16	0.154	0.161	0.137	0.188	0.236	0.252	0.214	0.148	0.152	0.153	0.202	0.238	0.166	0.138	0.143	0.178
8.33333	0.168	0.143	0.132	0.124	0.122	0.121	0.176	0.19	0.153	0.199	0.138	0.212	0.176	0.148	0.147	0.13	0.216	0.162	0.173	0.172	0.25	0.163	0.144	0.224	0.176	0.165	0.216	0.191	0.184	0.203	0.264	0.165	0.157	0.166	0.14	0.196	0.246	0.263	0.221	0.151	0.156	0.157	0.208	0.247	0.171	0.141	0.146	0.184
8.5	0.172	0.146	0.134	0.125	0.123	0.123	0.182	0.197	0.158	0.206	0.141	0.22	0.181	0.152	0.15	0.132	0.224	0.166	0.178	0.177	0.259	0.167	0.148	0.233	0.181	0.169	0.223	0.197	0.189	0.211	0.272	0.169	0.161	0.17	0.143	0.204	0.255	0.275	0.228	0.154	0.159	0.161	0.215	0.257	0.176	0.143	0.149	0.191
8.66667	0.177	0.149	0.137	0.128	0.125	0.124	0.188	0.204	0.163	0.215	0.145	0.229	0.186	0.156	0.154	0.134	0.234	0.171	0.184	0.184	0.27	0.173	0.151	0.243	0.186	0.174	0.231	0.204	0.196	0.219	0.28	0.173	0.165	0.177	0.146	0.211	0.266	0.287	0.236	0.158	0.164	0.166	0.222	0.266	0.181	0.146	0.153	0.199
8.83333	0.181	0.152	0.139	0.124	0.126	0.126	0.194	0.212	0.167	0.224	0.148	0.237	0.191	0.16	0.157	0.137	0.243	0.176	0.19	0.189	0.281	0.178	0.154	0.253	0.191	0.178	0.238	0.211	0.204	0.228	0.289	0.178	0.169	0.183	0.149	0.221	0.276	0.298	0.243	0.161	0.168	0.17	0.229	0.276	0.186	0.149	0.156	0.206
9	0.186	0.155	0.142	0.128	0.128	0.128	0.2	0.219	0.172	0.233	0.152	0.246	0.196	0.164	0.161	0.139	0.253	0.181	0.196	0.195	0.291	0.185	0.158	0.263	0.196	0.183	0.246	0.218	0.211	0.237	0.297	0.183	0.174	0.189	0.153	0.23	0.286	0.31	0.252	0.165	0.172	0.175	0.236	0.285	0.192	0.152	0.16	0.214
9.16667	0.191	0.159	0.145	0.13	0.129	0.13	0.207	0.226	0.178	0.243	0.157	0.255	0.202	0.168	0.165	0.142	0.263	0.187	0.203	0.198	0.301	0.191	0.162	0.275	0.202	0.188	0.255	0.225	0.221	0.246	0.306	0.188	0.179	0.195	0.156	0.238	0.296	0.322	0.261	0.169	0.176	0.181	0.243	0.295	0.198	0.156	0.164	0.223
9.33333	0.196	0.162	0.147	0.131	0.131	0.132	0.213	0.235	0.184	0.253	0.161	0.263	0.208	0.172	0.168	0.145	0.273	0.192	0.21	0.204	0.311	0.198	0.165	0.285	0.207	0.193	0.263	0.232	0.228	0.255	0.314	0.194	0.184	0.202	0.16	0.248	0.305	0.333	0.269	0.173	0.181	0.185	0.251	0.304	0.203	0.159	0.168	0.231
9.5	0.201	0.166	0.15	0.133	0.133	0.134	0.221	0.243	0.19	0.263	0.165	0.272	0.214	0.177	0.173	0.148	0.283	0.199	0.217	0.212	0.32	0.205	0.17	0.296	0.214	0.198	0.273	0.24	0.238	0.265	0.323	0.199	0.188	0.209	0.164	0.258	0.32	0.344	0.279	0.178	0.186	0.191	0.259	0.314	0.21	0.164	0.173	0.241
9.66667	0.207	0.17	0.154	0.134	0.135	0.137	0.229	0.251	0.196	0.273	0.171	0.281	0.22	0.182	0.177	0.152	0.293	0.205	0.225	0.216	0.332	0.212	0.174	0.307	0.22	0.204	0.282	0.249	0.247	0.274	0.332	0.206	0.194	0.216	0.168	0.268	0.327	0.355	0.288	0.182	0.192	0.196	0.267	0.323	0.216	0.168	0.178	0.25
9.83333	0.212	0.174	0.157	0.135	0.137	0.139	0.237	0.26	0.203	0.284	0.175	0.291	0.227	0.187	0.182	0.155	0.302	0.212	0.233	0.226	0.341	0.219	0.178	0.318	0.227	0.21	0.291	0.257	0.256	0.284	0.34	0.209	0.2	0.224	0.172	0.277	0.338	0.365	0.297	0.187	0.197	0.202	0.275	0.333	0.223	0.172	0.182	0.259
10	0.218	0.179	0.16	0.134	0.139	0.142	0.245	0.269	0.209	0.294	0.18	0.3	0.234	0.192	0.186	0.158	0.312	0.219	0.241	0.232	0.351	0.227	0.183	0.329	0.235	0.216	0.301	0.265	0.265	0.293	0.348	0.216	0.206	0.232	0.177	0.288	0.345	0.375	0.308	0.193	0.203	0.209	0.283	0.342	0.23	0.176	0.188	0.268
10.1667	0.225	0.183	0.164	0.136	0.142	0.145	0.254	0.279	0.217	0.304	0.186	0.308	0.24	0.197	0.191	0.162	0.322	0.227	0.25	0.241	0.359	0.234	0.189	0.34	0.24	0.223	0.311	0.274	0.275	0.303	0.355	0.222	0.212	0.24	0.181	0.298	0.357	0.384	0.317	0.198	0.209	0.216	0.29	0.351	0.237	0.181	0.194	0.278
10.3333	0.231	0.188	0.168	0.139	0.144	0.148	0.263	0.288	0.225	0.314	0.191	0.319	0.248	0.203	0.196	0.166	0.332	0.235	0.258	0.246	0.368	0.242	0.194	0.351	0.248	0.23	0.321	0.283	0.284	0.314	0.363	0.229	0.219	0.249	0.187	0.309	0.362	0.393	0.327	0.203	0.216	0.222	0.299	0.359	0.245	0.186	0.2	0.287
10.5	0.238	0.193	0.172	0.141	0.147	0.151	0.272	0.297	0.233	0.324	0.197	0.328	0.255	0.209	0.202	0.17	0.341	0.242	0.267	0.253	0.377	0.25	0.2	0.361	0.255	0.236	0.33	0.291	0.294	0.323	0.37	0.237	0.226	0.257	0.192	0.318	0.372	0.402	0.336	0.209	0.222	0.229	0.307	0.367	0.252	0.191	0.206	0.297
10.6667	0.245	0.198	0.177	0.142	0.149	0.154	0.282	0.306	0.241	0.333	0.203	0.337	0.262	0.215	0.208	0.174	0.35	0.251	0.277	0.261	0.385	0.258	0.205	0.37	0.263	0.243	0.34	0.3	0.303	0.333	0.377	0.244	0.233	0.266	0.197	0.329	0.38	0.409	0.346	0.215	0.229	0.237	0.315	0.375	0.26	0.196	0.213	0.307
10.8333	0.252	0.204	0.181	0.143	0.152	0.158	0.291	0.315	0.25	0.342	0.209	0.346	0.27	0.221	0.214	0.179	0.358	0.259	0.286	0.27	0.393	0.266	0.211	0.379	0.27	0.251	0.35	0.309	0.313	0.343	0.382	0.252	0.24	0.275	0.203	0.34	0.386	0.414	0.354	0.222	0.235	0.244	0.323	0.383	0.268	0.201	0.219	0.316
11	0.259	0.209	0.185	0.147	0.155	0.161	0.301	0.325	0.259	0.352	0.215	0.355	0.277	0.228	0.22	0.183	0.365	0.268	0.296	0.28	0.4	0.274	0.218	0.388	0.278	0.257	0.359	0.318	0.322	0.352	0.386	0.261	0.247	0.285	0.209	0.351	0.392	0.418	0.363	0.229	0.243	0.252	0.331	0.39	0.276	0.207	0.227	0.326
11.1667	0.266	0.215	0.191	0.148	0.159	0.165	0.311	0.333	0.268	0.36	0.222	0.364	0.285	0.235	0.226	0.189	0.372	0.277	0.305	0.288	0.406	0.283	0.224	0.395	0.286	0.265	0.367	0.326	0.331	0.363	0.39	0.269	0.254	0.294	0.215	0.359	0.395	0.422	0.371	0.235	0.25	0.26	0.339	0.395	0.284	0.213	0.234	0.335
11.3333	0.273	0.221	0.196	0.148	0.162	0.169	0.321	0.342	0.278	0.369	0.229	0.372	0.293	0.242	0.233	0.194	0.379	0.286	0.315	0.298	0.411	0.291	0.231	0.401	0.295	0.273	0.375	0.335	0.34	0.371	0.393	0.278	0.262	0.303	0.222	0.37	0.398	0.424	0.379	0.243	0.258	0.268	0.346	0.399	0.292	0.219	0.241	0.344
11.5	0.28	0.227	0.201	0.154	0.166	0.174	0.331	0.351	0.288	0.376	0.236	0.379	0.301	0.249	0.24	0.199	0.385	0.296	0.325	0.306	0.418	0.299	0.239	0.406	0.302	0.28	0.383	0.343	0.349	0.377	0.396	0.286	0.27	0.312	0.228	0.379	0.401	0.426	0.385	0.25	0.265	0.276	0.353	0.402	0.3	0.225	0.249	0.353
11.6667	0.288	0.233	0.207	0.154	0.17	0.178	0.34	0.359	0.298	0.383	0.243	0.387	0.309	0.257	0.247	0.205	0.389	0.305	0.335	0.314	0.423	0.307	0.246	0.409	0.31	0.288	0.389	0.351	0.357	0.386	0.398	0.295	0.278	0.321	0.236	0.384	0.404	0.428	0.392	0.259	0.272	0.284	0.36	0.405	0.308	0.232	0.257	0.36
11.8333	0.295	0.24	0.212	0.156	0.174	0.183	0.35	0.367	0.308	0.389	0.251	0.393	0.317	0.264	0.255	0.211	0.393	0.315	0.344	0.323	0.429	0.316	0.253	0.412	0.319	0.296	0.395	0.358	0.365	0.393	0.4	0.304	0.285	0.33	0.243	0.392	0.406	0.43	0.397	0.267	0.281	0.293	0.367	0.407	0.316	0.238	0.265	0.368
12	0.302	0.247	0.219	0.16	0.178	0.188	0.358	0.373	0.318	0.394	0.259	0.397	0.325	0.272	0.262	0.217	0.395	0.325	0.353	0.331	0.433	0.324	0.261	0.414	0.328	0.304	0.399	0.366	0.372	0.401	0.401	0.313	0.293	0.339	0.25	0.399	0.407	0.431	0.4	0.275	0.288	0.301	0.373	0.408	0.324	0.245	0.274	0.376
12.1667	0.31	0.253	0.225	0.158	0.182	0.193	0.366	0.379	0.328	0.397	0.267	0.401	0.332	0.279	0.269	0.223	0.397	0.334	0.361	0.339	0.438	0.333	0.268	0.415	0.335	0.311	0.402	0.373	0.378	0.405	0.402	0.322	0.301	0.347	0.257	0.405	0.408	0.432	0.404	0.284	0.296	0.31	0.378	0.409	0.332	0.252	0.282	0.382
12.3333	0.317	0.26	0.231	0.159	0.187	0.198	0.375	0.385	0.338	0.4	0.275	0.404	0.34	0.287	0.277	0.23	0.398	0.342	0.369	0.349	0.443	0.342	0.276	0.417	0.343	0.319	0.405	0.379	0.384	0.409	0.403	0.331	0.309	0.356	0.265	0.409	0.409	0.432	0.406	0.292	0.304	0.318	0.382	0.409	0.339	0.26	0.29	0.389
12.5	0.324	0.268	0.238	0.167	0.192	0.205	0.382	0.388	0.347	0.403	0.284	0.405	0.348	0.295	0.284	0.237	0.4	0.35	0.376	0.356	0.446	0.349	0.284	0.418	0.35	0.327	0.408	0.385	0.389	0.41	0.405	0.34	0.317	0.363	0.273	0.413	0.409	0.433	0.408	0.301	0.312	0.326	0.385	0.41	0.346	0.267	0.299	0.392
12.6667	0.331	0.274	0.244	0.17	0.197	0.211	0.389	0.393	0.356	0.404	0.29	0.406	0.355	0.302	0.292	0.243	0.401	0.359	0.381	0.364	0.45	0.356	0.292	0.419	0.356	0.334	0.41	0.39	0.393	0.412	0.405	0.348	0.325	0.371	0.281	0.416	0.409	0.434	0.41	0.31	0.32	0.335	0.388	0.41	0.353	0.274	0.308	0.396
12.8333	0.339	0.281	0.251	0.175	0.202	0.217	0.396	0.396	0.364	0.405	0.299	0.408	0.362	0.31	0.3	0.251	0.402	0.366	0.386	0.371	0.454	0.363	0.3	0.42	0.363	0.342	0.412	0.393	0.396	0.414	0.406	0.355	0.332	0.377	0.289	0.418	0.41	0.434	0.41	0.319	0.328	0.343	0.39	0.41	0.36	0.281	0.317	0.399
13	0.346	0.289	0.258	0.181	0.208	0.224	0.403	0.398	0.373	0.406	0.308	0.408	0.368	0.318	0.307	0.258	0.403	0.372	0.391	0.38	0.457	0.368	0.308	0.42	0.37	0.349	0.413	0.396	0.398	0.415	0.407	0.363	0.34	0.385	0.297	0.42	0.41	0.435	0.411	0.329	0.336	0.35	0.393	0.41	0.366	0.289	0.325	0.4
13.1667	0.353	0.296	0.265	0.184	0.214	0.23	0.409	0.4	0.38	0.406	0.317	0.409	0.375	0.326	0.316	0.266	0.404	0.378	0.394	0.387	0.46	0.374	0.316	0.421	0.376	0.356	0.414	0.399	0.399	0.416	0.408	0.371	0.347	0.391	0.305	0.421	0.41	0.436	0.412	0.337	0.343	0.358	0.395	0.41	0.372	0.295	0.333	0.402
13.3333	0.359	0.303	0.272	0.188	0.218	0.237	0.414	0.401	0.387	0.407	0.324	0.409	0.38	0.333	0.323	0.273	0.405	0.382	0.397	0.392	0.463	0.378	0.324	0.421	0.381	0.362	0.414	0.401	0.4	0.416	0.408	0.377	0.353	0.395	0.313	0.422	0.41	0.435	0.413	0.346	0.35	0.365	0.396	0.41	0.376	0.303	0.34	0.403
13.5	0.364	0.31	0.279	0.187	0.224	0.245	0.418	0.402	0.393	0.407	0.332	0.409	0.384	0.34	0.33	0.281	0.406	0.386	0.4	0.395	0.465	0.382	0.332	0.421	0.385	0.368	0.415	0.403	0.401	0.416	0.409	0.383	0.36	0.399	0.321	0.422	0.41	0.436	0.413	0.354	0.356	0.371	0.397	0.41	0.38	0.31	0.348	0.405
13.6667	0.37	0.317	0.286	0.195	0.23	0.252	0.422	0.402	0.398	0.407	0.34	0.409	0.388	0.348	0.338	0.288	0.407	0.39	0.402	0.398	0.467	0.385	0.34	0.421	0.389	0.374	0.416	0.404	0.402	0.417	0.41	0.388	0.365	0.401	0.329	0.423	0.41	0.437	0.413	0.362	0.363	0.378	0.398	0.409	0.383	0.318	0.356	0.406
13.8333	0.375	0.324	0.294	0.198	0.237	0.26	0.426	0.403	0.404	0.407	0.348	0.409	0.39	0.355	0.346	0.296	0.407	0.392	0.404	0.404	0.47	0.387	0.347	0.421	0.392	0.38	0.417	0.405	0.402	0.417	0.413	0.391	0.371	0.404	0.337	0.424	0.41	0.437	0.414	0.37	0.37	0.383	0.399	0.409	0.385	0.325	0.363	0.406
14	0.379	0.331	0.301	0.208	0.244	0.267	0.429	0.403	0.408	0.408	0.356	0.409	0.393	0.361	0.353	0.304	0.407	0.394	0.404	0.404	0.472	0.39	0.353	0.421	0.394	0.384	0.417	0.406	0.403	0.417	0.416	0.395	0.375	0.406	0.345	0.424	0.409	0.438	0.415	0.379	0.375	0.388	0.399	0.409	0.387	0.332	0.369	0.406
14.1667	0.383	0.338	0.308	0.215	0.25	0.275	0.433	0.403	0.412	0.409	0.362	0.409	0.395	0.367	0.36	0.312	0.407	0.397	0.406	0.407	0.474	0.391	0.36	0.421	0.396	0.388	0.419	0.407	0.403	0.417	0.416	0.398	0.379	0.409	0.351	0.425	0.41	0.438	0.415	0.385	0.38	0.391	0.4	0.408	0.388	0.339	0.374	0.407
14.3333	0.386	0.345	0.316	0.221	0.257	0.283	0.435	0.404	0.414	0.41	0.369	0.41	0.396	0.373	0.366	0.32	0.406	0.398	0.408	0.409	0.475	0.393	0.367	0.422	0.397	0.39	0.419	0.407	0.404	0.417	0.418	0.401	0.382	0.41	0.358	0.426	0.409	0.438	0.416	0.391	0.383	0.394	0.401	0.408	0.39	0.344	0.378	0.407
14.5	0.388	0.351	0.323	0.227	0.264	0.292	0.437	0.403	0.417	0.409	0.374	0.408	0.398	0.377	0.372	0.328	0.407	0.4	0.408	0.411	0.477	0.394	0.372	0.42	0.398	0.392	0.42	0.408	0.404	0.417	0.416	0.402	0.384	0.411	0.365	0.426	0.409	0.439	0.416	0.396	0.386	0.396	0.401	0.407	0.39	0.35	0.382	0.407
14.6667	0.39	0.357	0.33	0.228	0.271	0.299	0.438	0.403	0.419	0.407	0.378	0.407	0.398	0.381	0.377	0.335	0.405	0.401	0.409	0.407	0.477	0.394	0.376	0.419	0.399	0.394	0.42	0.408	0.404	0.417	0.417	0.403	0.386	0.411	0.371	0.426	0.408	0.439	0.416	0.399	0.388	0.397	0.401	0.406	0.391	0.356	0.385	0.407
14.8333	0.391	0.362	0.337	0.239	0.278	0.308	0.439	0.403	0.421	0.408	0.383	0.408	0.399	0.385	0.382	0.343	0.404	0.402	0.41	0.41	0.479	0.395	0.38	0.419	0.399	0.395	0.421	0.408	0.404	0.417	0.415	0.405	0.387	0.412	0.376	0.427	0.408	0.439	0.417	0.403	0.391	0.4	0.402	0.406	0.392	0.362	0.387	0.407
15	0.393	0.368	0.343	0.24	0.285	0.316	0.441	0.403	0.422	0.407	0.386	0.407	0.399	0.387	0.385	0.35	0.403	0.404	0.411	0.411	0.48	0.396	0.384	0.419	0.4	0.397	0.421	0.408	0.404	0.416	0.417	0.406	0.389	0.412	0.38	0.426	0.408	0.439	0.418	0.406	0.392	0.401	0.402	0.406	0.393	0.367	0.389	0.407
15.1667	0.394	0.373	0.35	0.253	0.292	0.324	0.442	0.403	0.423	0.408	0.388	0.406	0.4	0.39	0.388	0.357	0.402	0.405	0.412	0.412	0.48	0.397	0.386	0.419	0.401	0.398	0.423	0.409	0.405	0.416	0.415	0.407	0.39	0.412	0.384	0.427	0.408	0.44	0.418	0.408	0.394	0.402	0.403	0.405	0.393	0.372	0.391	0.407
15.3333	0.394	0.376	0.356	0.254	0.299	0.332	0.443	0.403	0.425	0.405	0.391	0.405	0.401	0.391	0.391	0.363	0.404	0.406	0.413	0.409	0.481	0.397	0.388	0.417	0.401	0.399	0.423	0.408	0.404	0.415	0.421	0.408	0.391	0.413	0.387	0.426	0.407	0.44	0.419	0.41	0.395	0.403	0.403	0.405	0.394	0.376	0.392	0.407
15.5	0.395	0.38	0.362	0.261	0.306	0.34	0.444	0.403	0.426	0.406	0.392	0.405	0.401	0.392	0.393	0.37	0.401	0.407	0.413	0.412	0.482	0.398	0.389	0.417	0.401	0.4	0.423	0.409	0.403	0.415	0.418	0.409	0.392	0.413	0.389	0.427	0.407	0.44	0.419	0.412	0.396	0.404	0.404	0.405	0.394	0.378	0.393	0.407
15.6667	0.396	0.383	0.367	0.272	0.313	0.348	0.445	0.403	0.427	0.406	0.394	0.404	0.402	0.394	0.395	0.376	0.403	0.408	0.414	0.411	0.484	0.401	0.392	0.417	0.401	0.4	0.425	0.409	0.405	0.415	0.417	0.41	0.393	0.413	0.391	0.426	0.407	0.441	0.42	0.413	0.397	0.405	0.404	0.405	0.394	0.381	0.395	0.407
15.8333	0.397	0.385	0.372	0.276	0.32	0.355	0.445	0.403	0.428	0.405	0.395	0.404	0.402	0.395	0.396	0.381	0.404	0.409	0.415	0.413	0.485	0.403	0.392	0.42	0.401	0.401	0.425	0.409	0.404	0.415	0.419	0.41	0.393	0.414	0.393	0.426	0.407	0.441	0.421	0.415	0.397	0.406	0.404	0.404	0.395	0.383	0.396	0.407
16	0.397	0.386	0.376	0.282	0.327	0.361	0.446	0.403	0.429	0.407	0.395	0.403	0.402	0.395	0.397	0.384	0.404	0.41	0.415	0.414	0.485	0.402	0.394	0.415	0.401	0.402	0.426	0.409	0.405	0.414	0.42	0.411	0.393	0.414	0.395	0.425	0.406	0.441	0.421	0.416	0.398	0.406	0.404	0.403	0.395	0.385	0.396	0.406
16.1667	0.397	0.388	0.38	0.289	0.334	0.367	0.446	0.403	0.429	0.405	0.396	0.403	0.403	0.396	0.398	0.388	0.402	0.41	0.416	0.415	0.486	0.403	0.393	0.416	0.401	0.402	0.426	0.408	0.403	0.414	0.419	0.412	0.394	0.414	0.396	0.425	0.406	0.441	0.422	0.417	0.399	0.406	0.405	0.403	0.395	0.386	0.397	0.406
16.3333	0.397	0.389	0.383	0.298	0.34	0.373	0.447	0.403	0.43	0.405	0.397	0.402	0.403	0.396	0.398	0.39	0.403	0.411	0.417	0.413	0.486	0.405	0.396	0.418	0.401	0.402	0.427	0.408	0.404	0.413	0.419	0.412	0.394	0.414	0.397	0.425	0.406	0.442	0.422	0.418	0.399	0.406	0.405	0.403	0.395	0.387	0.397	0.406
16.5	0.398	0.39	0.385	0.304	0.346	0.377	0.447	0.403	0.43	0.407	0.397	0.402	0.403	0.397	0.399	0.393	0.403	0.412	0.418	0.414	0.487	0.402	0.395	0.415	0.401	0.403	0.428	0.408	0.406	0.414	0.42	0.413	0.395	0.415	0.397	0.425	0.406	0.442	0.423	0.419	0.399	0.407	0.405	0.403	0.396	0.388	0.398	0.406
16.6667	0.398	0.391	0.387	0.311	0.351	0.381	0.447	0.403	0.431	0.404	0.398	0.401	0.403	0.397	0.399	0.395	0.4	0.412	0.418	0.416	0.488	0.406	0.396	0.417	0.4	0.403	0.429	0.408	0.404	0.412	0.419	0.413	0.395	0.414	0.398	0.424	0.406	0.442	0.423	0.419	0.4	0.407	0.405	0.403	0.396	0.388	0.398	0.405
16.8333	0.399	0.392	0.388	0.318	0.357	0.384	0.449	0.403	0.432	0.404	0.399	0.402	0.403	0.398	0.4	0.396	0.404	0.413	0.419	0.416	0.489	0.406	0.396	0.415	0.401	0.404	0.429	0.408	0.406	0.413	0.419	0.414	0.395	0.415	0.399	0.424	0.406	0.443	0.424	0.42	0.401	0.407	0.405	0.403	0.396	0.389	0.399	0.405
17	0.399	0.392	0.39	0.325	0.362	0.387	0.449	0.403	0.433	0.404	0.399	0.4	0.403	0.398	0.4	0.397	0.4	0.413	0.419	0.416	0.488	0.406	0.397	0.416	0.4	0.404	0.43	0.407	0.403	0.412	0.42	0.415	0.396	0.415	0.4	0.424	0.406	0.443	0.425	0.421	0.401	0.408	0.406	0.403	0.397	0.39	0.4	0.405
17.1667	0.399	0.392	0.39	0.333	0.366	0.389	0.449	0.403	0.433	0.404	0.399	0.4	0.404	0.398	0.4	0.398	0.404	0.414	0.42	0.416	0.49	0.402	0.397	0.415	0.4	0.404	0.43	0.407	0.405	0.412	0.42	0.415	0.396	0.415	0.399	0.423	0.406	0.444	0.425	0.422	0.4	0.408	0.405	0.402	0.397	0.39	0.4	0.405
17.3333	0.399	0.393	0.391	0.339	0.37	0.391	0.45	0.403	0.434	0.405	0.399	0.4	0.404	0.399	0.401	0.399	0.4	0.414	0.42	0.416	0.489	0.406	0.398	0.412	0.4	0.405	0.431	0.407	0.402	0.411	0.419	0.416	0.396	0.416	0.4	0.423	0.406	0.444	0.426	0.422	0.401	0.408	0.406	0.402	0.397	0.39	0.4	0.405
17.5	0.4	0.393	0.392	0.343	0.373	0.392	0.45	0.403	0.435	0.404	0.4	0.4	0.404	0.399	0.401	0.4	0.401	0.414	0.421	0.418	0.49	0.405	0.399	0.415	0.4	0.405	0.432	0.407	0.404	0.412	0.419	0.416	0.397	0.416	0.4	0.423	0.406	0.444	0.427	0.423	0.401	0.408	0.406	0.402	0.397	0.391	0.4	0.405
17.6667	0.4	0.393	0.392	0.355	0.376	0.394	0.451	0.403	0.435	0.404	0.4	0.4	0.404	0.399	0.401	0.4	0.399	0.415	0.422	0.418	0.489	0.403	0.399	0.411	0.4	0.405	0.432	0.407	0.402	0.411	0.419	0.417	0.397	0.416	0.401	0.423	0.406	0.444	0.427	0.424	0.401	0.408	0.406	0.402	0.397	0.391	0.401	0.404
17.8333	0.4	0.394	0.393	0.355	0.378	0.395	0.452	0.403	0.436	0.405	0.401	0.4	0.404	0.4	0.401	0.401	0.403	0.415	0.422	0.415	0.49	0.405	0.399	0.411	0.4	0.406	0.433	0.407	0.405	0.411	0.417	0.417	0.397	0.417	0.402	0.422	0.406	0.445	0.428	0.425	0.402	0.409	0.406	0.402	0.398	0.391	0.402	0.404
18	0.401	0.394	0.393	0.369	0.38	0.396	0.452	0.403	0.436	0.404	0.4	0.4	0.404	0.399	0.402	0.402	0.403	0.415	0.423	0.419	0.49	0.406	0.4	0.411	0.4	0.406	0.434	0.407	0.402	0.411	0.42	0.418	0.398	0.416	0.401	0.422	0.406	0.445	0.428	0.425	0.402	0.409	0.406	0.402	0.398	0.392	0.401	0.404
18.1667	0.401	0.394	0.393	0.373	0.381	0.397	0.452	0.403	0.437	0.403	0.4	0.399	0.404	0.4	0.402	0.402	0.402	0.416	0.424	0.42	0.488	0.402	0.4	0.41	0.4	0.406	0.434	0.406	0.405	0.411	0.42	0.418	0.398	0.416	0.402	0.422	0.406	0.446	0.429	0.425	0.402	0.408	0.406	0.402	0.398	0.392	0.402	0.404
18.3333	0.401	0.395	0.394	0.378	0.382	0.398	0.453	0.404	0.437	0.404	0.4	0.399	0.404	0.4	0.402	0.403	0.403	0.416	0.423	0.422	0.486	0.401	0.401	0.41	0.4	0.407	0.435	0.406	0.406	0.411	0.419	0.418	0.398	0.417	0.402	0.422	0.407	0.446	0.43	0.427	0.403	0.408	0.406	0.403	0.398	0.393	0.401	0.404
18.5	0.401	0.395	0.394	0.376	0.383	0.399	0.453	0.403	0.438	0.403	0.4	0.399	0.404	0.4	0.402	0.403	0.4	0.416	0.425	0.422	0.487	0.407	0.401	0.411	0.4	0.407	0.435	0.406	0.403	0.411	0.419	0.419	0.398	0.417	0.402	0.422	0.406	0.447	0.43	0.427	0.404	0.408	0.406	0.402	0.398	0.392	0.401	0.404
18.6667	0.401	0.395	0.395	0.385	0.384	0.399	0.454	0.403	0.438	0.403	0.4	0.4	0.404	0.401	0.403	0.404	0.4	0.417	0.423	0.416	0.485	0.401	0.401	0.41	0.4	0.407	0.436	0.406	0.402	0.411	0.417	0.419	0.399	0.417	0.402	0.422	0.407	0.447	0.431	0.427	0.403	0.408	0.406	0.402	0.398	0.393	0.402	0.404
18.8333	0.401	0.395	0.395	0.389	0.385	0.4	0.454	0.404	0.439	0.404	0.4	0.399	0.405	0.401	0.403	0.404	0.4	0.417	0.425	0.422	0.486	0.402	0.402	0.411	0.4	0.407	0.437	0.406	0.402	0.411	0.418	0.42	0.399	0.417	0.403	0.422	0.407	0.448	0.431	0.428	0.403	0.408	0.406	0.403	0.398	0.394	0.402	0.405
19	0.401	0.395	0.395	0.386	0.385	0.401	0.455	0.403	0.439	0.404	0.4	0.399	0.404	0.401	0.403	0.404	0.4	0.417	0.424	0.422	0.484	0.407	0.402	0.409	0.4	0.407	0.437	0.406	0.404	0.411	0.418	0.42	0.398	0.417	0.403	0.422	0.406	0.448	0.432	0.428	0.404	0.408	0.406	0.403	0.398	0.393	0.401	0.404
19.1667	0.401	0.395	0.395	0.388	0.385	0.402	0.455	0.403	0.439	0.405	0.401	0.399	0.404	0.401	0.402	0.405	0.401	0.417	0.425	0.424	0.482	0.406	0.402	0.409	0.4	0.407	0.437	0.406	0.407	0.411	0.418	0.42	0.399	0.417	0.403	0.422	0.407	0.449	0.432	0.429	0.404	0.408	0.406	0.403	0.398	0.393	0.402	0.404
19.3333	0.401	0.396	0.395	0.391	0.386	0.402	0.455	0.403	0.439	0.403	0.399	0.399	0.404	0.401	0.403	0.404	0.402	0.417	0.425	0.424	0.481	0.405	0.402	0.408	0.4	0.407	0.438	0.405	0.403	0.411	0.418	0.42	0.399	0.417	0.403	0.422	0.406	0.449	0.432	0.429	0.403	0.409	0.407	0.403	0.398	0.393	0.402	0.404
19.5	0.401	0.396	0.396	0.387	0.386	0.402	0.455	0.403	0.44	0.404	0.399	0.4	0.404	0.401	0.403	0.405	0.401	0.418	0.425	0.423	0.48	0.403	0.403	0.409	0.4	0.407	0.438	0.405	0.405	0.411	0.418	0.421	0.399	0.417	0.403	0.422	0.407	0.45	0.433	0.429	0.405	0.409	0.406	0.403	0.398	0.394	0.402	0.404
19.6667	0.401	0.396	0.396	0.388	0.386	0.402	0.455	0.403	0.44	0.405	0.401	0.399	0.404	0.401	0.403	0.405	0.401	0.418	0.424	0.418	0.48	0.401	0.403	0.409	0.4	0.407	0.438	0.405	0.404	0.411	0.417	0.421	0.399	0.416	0.403	0.422	0.407	0.45	0.433	0.43	0.404	0.407	0.406	0.403	0.398	0.394	0.402	0.404
19.8333	0.401	0.396	0.396	0.389	0.387	0.404	0.456	0.403	0.44	0.406	0.399	0.399	0.404	0.401	0.403	0.405	0.402	0.419	0.426	0.419	0.478	0.401	0.403	0.411	0.4	0.407	0.439	0.405	0.407	0.412	0.418	0.421	0.399	0.416	0.403	0.422	0.407	0.45	0.434	0.43	0.404	0.407	0.405	0.403	0.398	0.394	0.403	0.404
20	0.401	0.396	0.396	0.396	0.387	0.404	0.456	0.403	0.441	0.404	0.401	0.398	0.404	0.401	0.403	0.405	0.4	0.418	0.425	0.425	0.477	0.401	0.403	0.407	0.4	0.407	0.439	0.405	0.402	0.411	0.416	0.422	0.399	0.416	0.403	0.422	0.407	0.45	0.434	0.43	0.403	0.407	0.405	0.403	0.398	0.394	0.402	0.404
20.1667	0.401	0.396	0.396	0.395	0.388	0.404	0.456	0.403	0.441	0.406	0.399	0.399	0.404	0.401	0.404	0.406	0.401	0.419	0.425	0.415	0.476	0.4	0.403	0.407	0.4	0.407	0.44	0.405	0.403	0.412	0.418	0.422	0.399	0.416	0.404	0.422	0.407	0.451	0.434	0.431	0.406	0.407	0.405	0.403	0.398	0.394	0.402	0.404
20.3333	0.401	0.396	0.397	0.397	0.387	0.405	0.456	0.403	0.441	0.404	0.4	0.399	0.404	0.401	0.404	0.406	0.4	0.419	0.425	0.415	0.475	0.402	0.403	0.409	0.4	0.408	0.44	0.405	0.402	0.411	0.416	0.422	0.399	0.416	0.403	0.421	0.407	0.451	0.435	0.431	0.403	0.407	0.405	0.403	0.398	0.395	0.403	0.404
20.5	0.401	0.396	0.396	0.395	0.387	0.405	0.456	0.403	0.441	0.404	0.401	0.399	0.403	0.401	0.403	0.406	0.403	0.419	0.426	0.419	0.473	0.4	0.403	0.406	0.4	0.407	0.44	0.405	0.406	0.412	0.419	0.422	0.399	0.416	0.403	0.422	0.407	0.451	0.435	0.431	0.402	0.406	0.405	0.404	0.398	0.394	0.403	0.404
20.6667	0.401	0.396	0.396	0.399	0.387	0.405	0.456	0.404	0.442	0.404	0.401	0.4	0.404	0.401	0.405	0.406	0.401	0.42	0.427	0.423	0.473	0.401	0.404	0.41	0.4	0.407	0.441	0.405	0.403	0.412	0.418	0.423	0.4	0.415	0.403	0.423	0.407	0.451	0.436	0.431	0.403	0.409	0.404	0.404	0.398	0.394	0.403	0.404
20.8333	0.401	0.397	0.397	0.398	0.388	0.406	0.456	0.405	0.442	0.404	0.4	0.4	0.404	0.401	0.403	0.407	0.404	0.42	0.426	0.422	0.472	0.4	0.404	0.406	0.4	0.407	0.441	0.405	0.408	0.412	0.418	0.423	0.399	0.416	0.404	0.422	0.407	0.452	0.436	0.431	0.403	0.407	0.405	0.404	0.398	0.394	0.403	0.405
21	0.401	0.397	0.396	0.401	0.388	0.407	0.457	0.405	0.442	0.405	0.4	0.399	0.404	0.401	0.404	0.406	0.404	0.42	0.427	0.416	0.471	0.4	0.404	0.41	0.4	0.407	0.441	0.405	0.408	0.412	0.418	0.424	0.399	0.415	0.403	0.422	0.407	0.452	0.436	0.432	0.403	0.406	0.405	0.404	0.398	0.394	0.403	0.405
21.1667	0.401	0.396	0.397	0.4	0.388	0.406	0.456	0.404	0.442	0.404	0.399	0.4	0.404	0.401	0.403	0.407	0.403	0.421	0.426	0.42	0.47	0.405	0.404	0.405	0.4	0.407	0.441	0.405	0.408	0.412	0.418	0.424	0.399	0.415	0.404	0.422	0.407	0.452	0.437	0.432	0.404	0.406	0.405	0.404	0.397	0.394	0.403	0.405
21.3333	0.401	0.397	0.397	0.401	0.388	0.407	0.457	0.404	0.442	0.405	0.4	0.4	0.404	0.402	0.404	0.407	0.4	0.421	0.427	0.415	0.47	0.4	0.404	0.405	0.4	0.407	0.442	0.405	0.403	0.412	0.418	0.424	0.399	0.416	0.404	0.422	0.407	0.452	0.437	0.432	0.402	0.405	0.405	0.404	0.398	0.394	0.403	0.405
21.5	0.401	0.397	0.397	0.399	0.388	0.407	0.457	0.404	0.443	0.404	0.399	0.4	0.404	0.401	0.403	0.407	0.403	0.421	0.427	0.415	0.468	0.4	0.405	0.405	0.4	0.407	0.442	0.405	0.405	0.413	0.418	0.424	0.399	0.414	0.404	0.422	0.408	0.452	0.437	0.433	0.403	0.409	0.407	0.404	0.398	0.394	0.404	0.405
21.6667	0.401	0.397	0.397	0.403	0.388	0.407	0.457	0.406	0.443	0.404	0.397	0.401	0.404	0.402	0.404	0.407	0.402	0.421	0.427	0.415	0.467	0.4	0.405	0.404	0.4	0.407	0.442	0.405	0.404	0.412	0.418	0.424	0.399	0.415	0.404	0.422	0.407	0.453	0.438	0.433	0.402	0.406	0.405	0.405	0.398	0.394	0.404	0.405
21.8333	0.401	0.397	0.397	0.401	0.388	0.408	0.457	0.405	0.443	0.404	0.399	0.399	0.404	0.402	0.403	0.407	0.4	0.422	0.426	0.414	0.467	0.399	0.404	0.404	0.4	0.407	0.442	0.405	0.404	0.412	0.417	0.425	0.399	0.414	0.404	0.422	0.407	0.452	0.438	0.433	0.404	0.405	0.404	0.404	0.398	0.394	0.403	0.405
22	0.401	0.397	0.397	0.403	0.389	0.408	0.457	0.404	0.443	0.404	0.399	0.401	0.404	0.402	0.404	0.407	0.404	0.422	0.428	0.421	0.466	0.403	0.405	0.404	0.4	0.407	0.441	0.405	0.407	0.413	0.417	0.425	0.399	0.415	0.404	0.422	0.407	0.452	0.438	0.433	0.404	0.405	0.405	0.405	0.398	0.394	0.403	0.405
22.1667	0.401	0.397	0.397	0.402	0.389	0.408	0.457	0.404	0.442	0.405	0.399	0.4	0.404	0.402	0.404	0.407	0.403	0.422	0.427	0.415	0.463	0.399	0.405	0.404	0.4	0.408	0.442	0.405	0.408	0.412	0.418	0.425	0.399	0.414	0.404	0.422	0.407	0.453	0.439	0.433	0.403	0.404	0.404	0.406	0.398	0.394	0.403	0.405
22.3333	0.401	0.398	0.397	0.402	0.389	0.408	0.457	0.406	0.443	0.404	0.399	0.4	0.404	0.402	0.405	0.407	0.401	0.422	0.426	0.422	0.463	0.399	0.405	0.403	0.4	0.408	0.442	0.405	0.404	0.413	0.417	0.426	0.399	0.414	0.404	0.422	0.407	0.453	0.439	0.433	0.404	0.404	0.405	0.405	0.398	0.394	0.403	0.405
22.5	0.401	0.397	0.397	0.399	0.389	0.409	0.457	0.404	0.443	0.404	0.397	0.4	0.404	0.402	0.405	0.407	0.403	0.422	0.427	0.415	0.462	0.4	0.405	0.403	0.401	0.408	0.441	0.405	0.405	0.413	0.416	0.425	0.399	0.414	0.404	0.422	0.407	0.454	0.439	0.433	0.404	0.404	0.404	0.405	0.398	0.394	0.403	0.406
22.6667	0.4	0.397	0.397	0.396	0.389	0.408	0.456	0.405	0.442	0.404	0.397	0.4	0.404	0.402	0.404	0.407	0.403	0.422	0.428	0.427	0.462	0.401	0.405	0.403	0.4	0.408	0.441	0.404	0.407	0.412	0.416	0.425	0.399	0.414	0.404	0.422	0.407	0.453	0.439	0.433	0.403	0.403	0.404	0.405	0.398	0.394	0.403	0.405
22.8333	0.401	0.397	0.397	0.396	0.389	0.408	0.456	0.404	0.442	0.404	0.399	0.4	0.403	0.402	0.405	0.407	0.4	0.422	0.427	0.426	0.46	0.398	0.405	0.403	0.399	0.407	0.441	0.405	0.403	0.413	0.415	0.425	0.399	0.414	0.404	0.422	0.407	0.453	0.439	0.433	0.401	0.403	0.405	0.405	0.398	0.394	0.403	0.405
23	0.401	0.397	0.397	0.402	0.389	0.409	0.457	0.403	0.442	0.404	0.397	0.401	0.403	0.402	0.404	0.407	0.403	0.423	0.427	0.414	0.46	0.404	0.405	0.403	0.4	0.407	0.441	0.404	0.408	0.413	0.417	0.425	0.4	0.414	0.404	0.423	0.407	0.454	0.439	0.433	0.403	0.403	0.404	0.405	0.398	0.394	0.403	0.405
23.1667	0.4	0.397	0.397	0.397	0.389	0.409	0.457	0.405	0.442	0.406	0.398	0.402	0.403	0.402	0.404	0.408	0.4	0.422	0.427	0.419	0.458	0.398	0.406	0.403	0.4	0.407	0.441	0.404	0.403	0.413	0.416	0.426	0.399	0.414	0.404	0.422	0.407	0.454	0.439	0.433	0.402	0.403	0.404	0.406	0.398	0.393	0.404	0.405
23.3333	0.401	0.397	0.398	0.398	0.389	0.409	0.456	0.406	0.443	0.404	0.395	0.401	0.404	0.403	0.404	0.408	0.402	0.423	0.427	0.423	0.457	0.399	0.406	0.405	0.4	0.408	0.441	0.404	0.408	0.414	0.416	0.425	0.4	0.413	0.404	0.423	0.407	0.454	0.439	0.434	0.404	0.403	0.404	0.407	0.398	0.394	0.404	0.405
23.5	0.4	0.397	0.398	0.405	0.389	0.409	0.457	0.405	0.442	0.404	0.396	0.401	0.403	0.402	0.404	0.408	0.401	0.423	0.427	0.426	0.457	0.402	0.406	0.403	0.4	0.407	0.44	0.405	0.403	0.413	0.416	0.425	0.4	0.417	0.404	0.423	0.407	0.454	0.439	0.433	0.402	0.407	0.404	0.406	0.398	0.393	0.403	0.405
23.6667	0.4	0.397	0.397	0.404	0.39	0.409	0.456	0.404	0.442	0.403	0.396	0.401	0.403	0.402	0.404	0.408	0.4	0.423	0.426	0.424	0.457	0.399	0.405	0.404	0.399	0.407	0.44	0.405	0.403	0.414	0.417	0.425	0.4	0.414	0.404	0.423	0.407	0.454	0.439	0.433	0.402	0.402	0.405	0.407	0.398	0.393	0.403	0.405
23.8333	0.4	0.397	0.398	0.403	0.389	0.409	0.456	0.406	0.442	0.406	0.395	0.401	0.404	0.402	0.404	0.408	0.402	0.423	0.426	0.416	0.456	0.4	0.405	0.402	0.399	0.407	0.44	0.405	0.402	0.414	0.416	0.425	0.399	0.413	0.405	0.423	0.407	0.454	0.439	0.433	0.402	0.402	0.404	0.407	0.398	0.393	0.403	0.405
24	0.4	0.397	0.397	0.404	0.39	0.409	0.456	0.403	0.442	0.403	0.398	0.4	0.404	0.402	0.404	0.408	0.4	0.423	0.426	0.421	0.455	0.399	0.405	0.404	0.4	0.407	0.439	0.404	0.403	0.414	0.413	0.425	0.399	0.413	0.405	0.423	0.406	0.455	0.438	0.433	0.404	0.402	0.403	0.407	0.398	0.393	0.403	0.405
24.1667	0.4	0.397	0.397	0.403	0.39	0.41	0.456	0.404	0.442	0.404	0.395	0.4	0.403	0.402	0.404	0.408	0.401	0.423	0.426	0.416	0.454	0.398	0.404	0.402	0.399	0.407	0.439	0.404	0.406	0.414	0.413	0.424	0.398	0.412	0.404	0.424	0.407	0.455	0.438	0.433	0.403	0.406	0.403	0.407	0.397	0.393	0.403	0.405
24.3333	0.4	0.397	0.397	0.399	0.39	0.409	0.455	0.404	0.442	0.405	0.396	0.401	0.403	0.403	0.405	0.408	0.402	0.423	0.426	0.419	0.454	0.399	0.404	0.403	0.399	0.407	0.439	0.404	0.404	0.414	0.416	0.425	0.399	0.414	0.405	0.423	0.406	0.455	0.438	0.433	0.402	0.401	0.404	0.408	0.397	0.393	0.403	0.405
