## Supplementary File 1 for "Genomically recoded *Escherichia coli* with optimized functional phenotypes": iC321_F2BE_M9_F2_3.xlsx

### Sheet: Sheet1
Time	EcNR2_M9_Rep1	EcNR2_M9_Rep2	EcNR2_M9_Rep3	EcNR2_prfB_ilvG_M9_Rep1	EcNR2_prfB_ilvG_M9_Rep2	EcNR2_prfB_ilvG_M9_Rep3	C321_M9_Rep1	C321_M9_Rep2	C321_M9_Rep3	C321_prfB_M9_Rep1	C321_prfB_M9_Rep2	C321_prfB_M9_Rep3	C321_ilvG_M9_Rep1	C321_ilvG_M9_Rep2	C321_ilvG_M9_Rep3	C321_prfB_ilvG_M9_Rep1	C321_prfB_ilvG_M9_Rep2	C321_prfB_ilvG_M9_Rep3	C321_prfB_ilvG_gpp_M9_Rep1	C321_prfB_ilvG_gpp_M9_Rep2	C321_prfB_ilvG_gpp_M9_Rep3	C321_prfB_ilvG_folA_M9_Rep1	C321_prfB_ilvG_folA_M9_Rep2	C321_prfB_ilvG_folA_M9_Rep3	C321_prfB_ilvG_cyaA_M9_Rep1	C321_prfB_ilvG_cyaA_M9_Rep2	C321_prfB_ilvG_cyaA_M9_Rep3	C321_prfB_ilvG_leuS_M9_Rep1	C321_prfB_ilvG_leuS_M9_Rep2	C321_prfB_ilvG_leuS_M9_Rep3	C321_prfB_ilvG_bamA_M9_Rep1	C321_prfB_ilvG_bamA_M9_Rep2	C321_prfB_ilvG_bamA_M9_Rep3	C321_prfB_ilvG_hemA_M9_Rep1	C321_prfB_ilvG_hemA_M9_Rep2	C321_prfB_ilvG_hemA_M9_Rep3	C321_prfB_ilvG_cpxA_M9_Rep1	C321_prfB_ilvG_cpxA_M9_Rep2	C321_prfB_ilvG_cpxA_M9_Rep3	C321_prfB_ilvG_gpp_folA_cyaA_leuS_bamA_hemA_cpxA_M9_Rep1	C321_prfB_ilvG_gpp_folA_cyaA_leuS_bamA_hemA_cpxA_M9_Rep2	C321_prfB_ilvG_gpp_folA_cyaA_leuS_bamA_hemA_cpxA_M9_Rep3	C321_OPT_M9_Rep1	C321_OPT_M9_Rep2	C321_OPT_M9_Rep3	C321_M9_M9_Rep1	C321_M9_M9_Rep2	C321_M9_M9_Rep3
0.166667	0.105	0.107	0.106	0.103	0.105	0.099	0.107	0.11	0.105	0.102	0.1	0.104	0.114	0.105	0.107	0.101	0.099	0.102	0.103	0.108	0.103	0.103	0.105	0.101	0.11	0.108	0.11	0.101	0.104	0.104	0.104	0.106	0.103	0.106	0.1	0.104	0.105	0.104	0.104	0.104	0.109	0.109	0.101	0.098	0.095	0.1	0.1	0.101
0.333333	0.104	0.107	0.105	0.102	0.104	0.098	0.106	0.109	0.104	0.102	0.1	0.104	0.112	0.105	0.106	0.1	0.098	0.101	0.102	0.107	0.103	0.102	0.104	0.101	0.109	0.107	0.109	0.101	0.102	0.103	0.104	0.105	0.103	0.104	0.1	0.103	0.105	0.104	0.104	0.103	0.108	0.108	0.1	0.097	0.095	0.1	0.098	0.101
0.5	0.105	0.107	0.105	0.102	0.104	0.098	0.106	0.109	0.105	0.102	0.101	0.104	0.113	0.105	0.106	0.1	0.098	0.101	0.102	0.107	0.103	0.101	0.104	0.1	0.109	0.107	0.109	0.1	0.102	0.103	0.104	0.105	0.103	0.104	0.1	0.103	0.104	0.104	0.103	0.103	0.108	0.108	0.099	0.097	0.095	0.1	0.098	0.1
0.666667	0.105	0.107	0.105	0.102	0.104	0.098	0.107	0.109	0.105	0.102	0.101	0.104	0.113	0.105	0.106	0.1	0.098	0.101	0.103	0.107	0.103	0.102	0.104	0.1	0.11	0.108	0.109	0.1	0.102	0.103	0.103	0.105	0.103	0.104	0.1	0.103	0.105	0.104	0.103	0.103	0.108	0.108	0.099	0.097	0.095	0.101	0.097	0.1
0.833333	0.105	0.107	0.106	0.102	0.104	0.098	0.106	0.109	0.105	0.102	0.101	0.105	0.113	0.104	0.106	0.1	0.099	0.101	0.103	0.107	0.103	0.101	0.105	0.101	0.11	0.108	0.109	0.1	0.102	0.103	0.104	0.105	0.104	0.104	0.1	0.103	0.105	0.104	0.103	0.103	0.108	0.108	0.099	0.097	0.094	0.102	0.097	0.1
1	0.108	0.107	0.106	0.102	0.104	0.099	0.106	0.109	0.105	0.102	0.101	0.105	0.115	0.104	0.106	0.1	0.099	0.101	0.103	0.107	0.103	0.102	0.105	0.101	0.111	0.108	0.11	0.1	0.102	0.104	0.104	0.105	0.104	0.104	0.101	0.104	0.105	0.104	0.103	0.104	0.108	0.108	0.099	0.097	0.095	0.1	0.097	0.1
1.16667	0.107	0.107	0.106	0.102	0.105	0.099	0.107	0.109	0.105	0.102	0.101	0.105	0.115	0.105	0.106	0.1	0.099	0.102	0.104	0.107	0.104	0.102	0.106	0.102	0.111	0.109	0.11	0.101	0.102	0.104	0.104	0.106	0.104	0.104	0.101	0.104	0.105	0.104	0.103	0.104	0.109	0.109	0.099	0.096	0.094	0.1	0.097	0.1
1.33333	0.108	0.107	0.107	0.103	0.105	0.1	0.107	0.109	0.106	0.102	0.102	0.106	0.115	0.105	0.106	0.101	0.099	0.102	0.104	0.108	0.104	0.102	0.106	0.102	0.112	0.11	0.111	0.101	0.103	0.104	0.105	0.106	0.105	0.104	0.101	0.104	0.105	0.105	0.103	0.105	0.11	0.109	0.099	0.096	0.094	0.102	0.098	0.102
1.5	0.108	0.108	0.108	0.104	0.106	0.101	0.108	0.109	0.106	0.103	0.102	0.107	0.116	0.105	0.106	0.101	0.1	0.102	0.105	0.108	0.105	0.103	0.107	0.103	0.113	0.111	0.112	0.102	0.103	0.105	0.106	0.107	0.105	0.104	0.102	0.105	0.106	0.104	0.104	0.105	0.11	0.11	0.099	0.096	0.094	0.102	0.098	0.1
1.66667	0.109	0.109	0.108	0.104	0.107	0.101	0.108	0.11	0.107	0.103	0.102	0.107	0.116	0.105	0.106	0.101	0.1	0.102	0.105	0.108	0.105	0.103	0.108	0.103	0.113	0.111	0.112	0.102	0.103	0.105	0.106	0.107	0.106	0.105	0.102	0.105	0.107	0.105	0.103	0.106	0.111	0.111	0.098	0.096	0.094	0.099	0.098	0.104
1.83333	0.109	0.109	0.109	0.105	0.107	0.102	0.108	0.11	0.107	0.103	0.103	0.107	0.117	0.105	0.106	0.101	0.1	0.103	0.105	0.109	0.105	0.104	0.109	0.104	0.113	0.111	0.113	0.102	0.103	0.105	0.106	0.107	0.106	0.104	0.102	0.105	0.107	0.105	0.103	0.107	0.112	0.111	0.098	0.096	0.094	0.101	0.101	0.104
2	0.11	0.111	0.11	0.106	0.108	0.103	0.109	0.11	0.108	0.104	0.103	0.108	0.116	0.105	0.106	0.102	0.101	0.103	0.106	0.109	0.106	0.104	0.11	0.105	0.115	0.113	0.113	0.102	0.104	0.105	0.107	0.108	0.107	0.105	0.103	0.106	0.108	0.105	0.104	0.108	0.113	0.113	0.098	0.096	0.094	0.104	0.1	0.105
2.16667	0.111	0.111	0.11	0.106	0.109	0.104	0.109	0.11	0.108	0.104	0.104	0.109	0.117	0.106	0.106	0.102	0.101	0.104	0.107	0.109	0.107	0.105	0.111	0.106	0.115	0.113	0.114	0.102	0.104	0.106	0.108	0.109	0.107	0.105	0.103	0.106	0.108	0.106	0.104	0.109	0.114	0.113	0.098	0.096	0.094	0.101	0.103	0.105
2.33333	0.112	0.112	0.112	0.107	0.111	0.106	0.109	0.111	0.109	0.104	0.104	0.11	0.117	0.106	0.107	0.102	0.102	0.104	0.108	0.111	0.107	0.106	0.113	0.106	0.116	0.114	0.116	0.103	0.105	0.106	0.109	0.109	0.108	0.106	0.104	0.106	0.109	0.107	0.104	0.11	0.115	0.115	0.098	0.096	0.094	0.101	0.103	0.107
2.5	0.113	0.113	0.113	0.108	0.112	0.107	0.11	0.111	0.109	0.105	0.105	0.11	0.118	0.106	0.107	0.103	0.102	0.105	0.108	0.111	0.108	0.107	0.115	0.107	0.117	0.116	0.116	0.104	0.105	0.107	0.109	0.11	0.108	0.106	0.104	0.107	0.109	0.108	0.105	0.111	0.116	0.116	0.098	0.096	0.094	0.103	0.105	0.107
2.66667	0.114	0.115	0.114	0.11	0.114	0.109	0.11	0.112	0.11	0.105	0.105	0.111	0.118	0.106	0.107	0.103	0.103	0.105	0.109	0.112	0.109	0.108	0.117	0.109	0.119	0.117	0.118	0.104	0.106	0.107	0.11	0.111	0.109	0.107	0.105	0.107	0.11	0.108	0.105	0.113	0.118	0.117	0.098	0.096	0.094	0.103	0.108	0.109
2.83333	0.116	0.117	0.116	0.112	0.116	0.111	0.111	0.112	0.11	0.106	0.106	0.112	0.119	0.107	0.108	0.104	0.103	0.106	0.11	0.113	0.11	0.109	0.119	0.11	0.12	0.119	0.119	0.105	0.106	0.108	0.111	0.112	0.11	0.107	0.106	0.108	0.111	0.109	0.105	0.115	0.12	0.119	0.098	0.096	0.094	0.105	0.11	0.112
3	0.117	0.118	0.117	0.113	0.118	0.113	0.111	0.113	0.111	0.106	0.107	0.113	0.119	0.107	0.108	0.104	0.104	0.107	0.111	0.114	0.111	0.111	0.121	0.112	0.122	0.12	0.121	0.105	0.107	0.109	0.112	0.113	0.111	0.108	0.106	0.109	0.112	0.109	0.106	0.117	0.121	0.121	0.098	0.096	0.094	0.105	0.111	0.113
3.16667	0.119	0.12	0.119	0.114	0.119	0.113	0.112	0.113	0.111	0.107	0.107	0.115	0.12	0.107	0.108	0.105	0.105	0.107	0.112	0.116	0.112	0.112	0.123	0.113	0.124	0.122	0.123	0.106	0.107	0.109	0.113	0.114	0.112	0.109	0.107	0.11	0.112	0.11	0.106	0.118	0.123	0.123	0.098	0.096	0.094	0.106	0.111	0.113
3.33333	0.121	0.121	0.12	0.116	0.12	0.115	0.113	0.114	0.112	0.108	0.108	0.116	0.121	0.108	0.108	0.105	0.106	0.108	0.113	0.117	0.113	0.113	0.126	0.116	0.126	0.124	0.125	0.106	0.108	0.11	0.114	0.115	0.113	0.11	0.108	0.111	0.114	0.111	0.108	0.12	0.126	0.125	0.098	0.096	0.094	0.108	0.114	0.114
3.5	0.123	0.123	0.122	0.117	0.122	0.117	0.114	0.115	0.113	0.109	0.109	0.117	0.121	0.108	0.109	0.106	0.106	0.109	0.114	0.118	0.115	0.115	0.129	0.117	0.127	0.126	0.127	0.107	0.109	0.111	0.115	0.116	0.115	0.11	0.109	0.111	0.116	0.114	0.108	0.123	0.128	0.127	0.098	0.096	0.094	0.109	0.116	0.118
3.66667	0.125	0.126	0.125	0.119	0.124	0.119	0.115	0.115	0.114	0.11	0.11	0.119	0.122	0.109	0.109	0.107	0.108	0.11	0.116	0.12	0.116	0.117	0.132	0.119	0.13	0.129	0.129	0.108	0.11	0.112	0.117	0.118	0.116	0.112	0.11	0.113	0.117	0.115	0.109	0.125	0.13	0.129	0.098	0.096	0.094	0.11	0.12	0.121
3.83333	0.127	0.128	0.127	0.121	0.126	0.121	0.116	0.116	0.115	0.11	0.111	0.12	0.123	0.109	0.11	0.108	0.109	0.111	0.118	0.121	0.118	0.119	0.135	0.122	0.133	0.131	0.132	0.109	0.111	0.113	0.118	0.119	0.118	0.113	0.111	0.114	0.118	0.117	0.11	0.127	0.132	0.131	0.098	0.096	0.094	0.11	0.123	0.122
4	0.13	0.13	0.129	0.123	0.13	0.124	0.116	0.117	0.115	0.111	0.112	0.122	0.123	0.109	0.11	0.108	0.11	0.112	0.12	0.123	0.119	0.121	0.139	0.124	0.135	0.134	0.135	0.11	0.112	0.114	0.12	0.121	0.119	0.114	0.112	0.115	0.119	0.118	0.11	0.127	0.132	0.131	0.098	0.096	0.094	0.111	0.118	0.124
4.16667	0.133	0.134	0.133	0.126	0.133	0.127	0.117	0.118	0.117	0.113	0.113	0.124	0.125	0.11	0.111	0.11	0.111	0.114	0.122	0.125	0.121	0.123	0.143	0.127	0.139	0.137	0.138	0.111	0.114	0.115	0.122	0.123	0.121	0.115	0.114	0.117	0.12	0.12	0.113	0.128	0.133	0.133	0.098	0.096	0.094	0.111	0.123	0.124
4.33333	0.136	0.137	0.136	0.129	0.135	0.13	0.118	0.118	0.117	0.114	0.114	0.126	0.125	0.11	0.111	0.11	0.112	0.115	0.123	0.126	0.123	0.125	0.144	0.129	0.142	0.141	0.141	0.112	0.115	0.116	0.124	0.125	0.123	0.116	0.115	0.118	0.121	0.122	0.112	0.13	0.135	0.134	0.098	0.096	0.094	0.111	0.12	0.124
4.5	0.141	0.14	0.139	0.132	0.139	0.134	0.119	0.12	0.119	0.115	0.116	0.128	0.126	0.111	0.112	0.112	0.114	0.116	0.126	0.129	0.126	0.125	0.146	0.13	0.146	0.145	0.145	0.114	0.116	0.118	0.126	0.127	0.125	0.118	0.117	0.12	0.123	0.125	0.114	0.132	0.137	0.137	0.098	0.096	0.094	0.113	0.118	0.124
4.66667	0.142	0.141	0.14	0.135	0.143	0.138	0.12	0.12	0.119	0.116	0.117	0.131	0.127	0.112	0.112	0.113	0.116	0.118	0.128	0.131	0.128	0.127	0.148	0.131	0.147	0.145	0.145	0.115	0.118	0.119	0.128	0.129	0.128	0.12	0.119	0.121	0.124	0.126	0.115	0.135	0.14	0.139	0.098	0.096	0.094	0.115	0.122	0.125
4.83333	0.144	0.143	0.141	0.139	0.147	0.142	0.121	0.122	0.121	0.118	0.119	0.133	0.128	0.112	0.113	0.114	0.118	0.12	0.131	0.134	0.131	0.129	0.151	0.134	0.149	0.147	0.147	0.117	0.12	0.121	0.131	0.133	0.131	0.122	0.121	0.124	0.126	0.128	0.117	0.138	0.144	0.143	0.098	0.096	0.094	0.116	0.124	0.124
5	0.144	0.144	0.142	0.144	0.152	0.146	0.123	0.123	0.122	0.12	0.121	0.137	0.129	0.113	0.114	0.116	0.12	0.122	0.134	0.137	0.134	0.131	0.155	0.136	0.151	0.149	0.149	0.119	0.122	0.123	0.134	0.136	0.133	0.123	0.123	0.126	0.125	0.13	0.117	0.141	0.147	0.146	0.098	0.097	0.094	0.117	0.126	0.126
5.16667	0.147	0.145	0.143	0.147	0.157	0.151	0.124	0.124	0.123	0.121	0.123	0.14	0.13	0.114	0.115	0.117	0.121	0.123	0.137	0.14	0.137	0.134	0.159	0.139	0.154	0.152	0.152	0.121	0.124	0.125	0.137	0.138	0.137	0.125	0.125	0.128	0.127	0.129	0.117	0.145	0.151	0.15	0.099	0.097	0.094	0.119	0.13	0.129
5.33333	0.149	0.147	0.144	0.152	0.162	0.156	0.125	0.126	0.125	0.123	0.125	0.143	0.131	0.115	0.116	0.117	0.121	0.124	0.138	0.141	0.138	0.137	0.164	0.143	0.158	0.156	0.156	0.123	0.125	0.127	0.141	0.142	0.14	0.126	0.126	0.128	0.128	0.13	0.121	0.15	0.155	0.155	0.099	0.097	0.095	0.121	0.135	0.133
5.5	0.148	0.148	0.146	0.158	0.167	0.161	0.127	0.127	0.126	0.123	0.125	0.143	0.133	0.115	0.116	0.118	0.122	0.125	0.139	0.142	0.139	0.14	0.169	0.147	0.162	0.161	0.16	0.123	0.126	0.127	0.142	0.143	0.141	0.127	0.127	0.129	0.13	0.131	0.121	0.154	0.16	0.16	0.099	0.097	0.095	0.125	0.139	0.137
5.66667	0.152	0.15	0.148	0.163	0.174	0.167	0.129	0.128	0.128	0.124	0.126	0.145	0.134	0.116	0.117	0.119	0.124	0.126	0.142	0.145	0.142	0.144	0.176	0.151	0.167	0.165	0.165	0.124	0.127	0.128	0.143	0.144	0.142	0.128	0.128	0.131	0.132	0.132	0.125	0.159	0.165	0.165	0.099	0.097	0.095	0.128	0.144	0.141
5.83333	0.155	0.153	0.151	0.169	0.179	0.173	0.13	0.13	0.129	0.125	0.128	0.148	0.136	0.117	0.118	0.12	0.125	0.128	0.145	0.147	0.145	0.148	0.182	0.156	0.172	0.17	0.17	0.126	0.129	0.13	0.146	0.146	0.145	0.13	0.13	0.133	0.136	0.134	0.126	0.165	0.171	0.17	0.099	0.097	0.095	0.132	0.151	0.146
6	0.161	0.157	0.155	0.176	0.185	0.181	0.132	0.132	0.131	0.127	0.129	0.153	0.137	0.118	0.119	0.122	0.127	0.13	0.148	0.151	0.148	0.153	0.19	0.162	0.178	0.175	0.174	0.127	0.13	0.132	0.148	0.149	0.147	0.132	0.132	0.135	0.139	0.136	0.127	0.17	0.177	0.176	0.099	0.098	0.095	0.136	0.159	0.152
6.16667	0.167	0.163	0.161	0.183	0.193	0.186	0.134	0.134	0.133	0.129	0.131	0.157	0.139	0.119	0.121	0.124	0.13	0.132	0.152	0.155	0.152	0.159	0.198	0.169	0.183	0.18	0.179	0.129	0.133	0.134	0.152	0.153	0.151	0.135	0.135	0.138	0.143	0.141	0.129	0.177	0.184	0.183	0.1	0.098	0.096	0.142	0.166	0.159
6.33333	0.172	0.168	0.166	0.189	0.202	0.197	0.136	0.136	0.135	0.13	0.133	0.159	0.141	0.12	0.121	0.126	0.132	0.135	0.156	0.16	0.156	0.165	0.207	0.176	0.188	0.185	0.184	0.131	0.135	0.137	0.156	0.157	0.155	0.138	0.138	0.141	0.148	0.146	0.131	0.183	0.189	0.189	0.1	0.098	0.096	0.148	0.174	0.165
6.5	0.179	0.175	0.173	0.199	0.21	0.204	0.138	0.138	0.137	0.131	0.134	0.163	0.143	0.121	0.123	0.128	0.135	0.138	0.161	0.164	0.162	0.172	0.215	0.182	0.195	0.191	0.19	0.134	0.138	0.139	0.16	0.161	0.159	0.141	0.141	0.145	0.152	0.152	0.134	0.189	0.196	0.195	0.1	0.098	0.096	0.155	0.181	0.172
6.66667	0.186	0.182	0.18	0.205	0.22	0.21	0.14	0.14	0.139	0.132	0.135	0.164	0.144	0.123	0.124	0.131	0.138	0.141	0.167	0.17	0.167	0.178	0.224	0.189	0.201	0.197	0.196	0.137	0.142	0.143	0.165	0.166	0.165	0.145	0.145	0.149	0.158	0.157	0.137	0.196	0.203	0.203	0.101	0.099	0.097	0.161	0.189	0.178
6.83333	0.192	0.189	0.186	0.214	0.224	0.219	0.141	0.142	0.14	0.132	0.136	0.164	0.144	0.124	0.125	0.133	0.142	0.144	0.173	0.176	0.173	0.185	0.233	0.197	0.208	0.203	0.203	0.14	0.145	0.146	0.171	0.172	0.17	0.148	0.149	0.152	0.164	0.162	0.143	0.204	0.21	0.21	0.101	0.099	0.097	0.167	0.196	0.184
7	0.199	0.195	0.193	0.22	0.233	0.225	0.142	0.142	0.14	0.133	0.136	0.166	0.145	0.124	0.125	0.136	0.146	0.148	0.178	0.181	0.179	0.192	0.243	0.206	0.216	0.21	0.21	0.144	0.148	0.15	0.177	0.177	0.175	0.152	0.153	0.157	0.17	0.166	0.145	0.211	0.218	0.216	0.102	0.1	0.098	0.173	0.202	0.191
7.16667	0.205	0.201	0.2	0.228	0.242	0.232	0.143	0.143	0.142	0.133	0.137	0.167	0.146	0.124	0.126	0.139	0.15	0.152	0.185	0.188	0.186	0.199	0.253	0.215	0.223	0.217	0.217	0.147	0.152	0.154	0.182	0.184	0.181	0.157	0.157	0.162	0.175	0.172	0.15	0.217	0.225	0.224	0.102	0.1	0.098	0.18	0.209	0.196
7.33333	0.212	0.209	0.207	0.235	0.249	0.24	0.145	0.145	0.144	0.134	0.138	0.166	0.148	0.125	0.126	0.144	0.155	0.157	0.192	0.195	0.192	0.207	0.265	0.225	0.231	0.224	0.224	0.152	0.157	0.159	0.188	0.19	0.188	0.162	0.163	0.168	0.182	0.178	0.154	0.225	0.232	0.231	0.103	0.1	0.099	0.186	0.215	0.203
7.5	0.219	0.218	0.215	0.243	0.257	0.25	0.147	0.147	0.146	0.135	0.139	0.167	0.149	0.126	0.127	0.148	0.161	0.163	0.199	0.203	0.201	0.215	0.276	0.236	0.238	0.232	0.232	0.157	0.163	0.164	0.196	0.198	0.196	0.168	0.169	0.174	0.189	0.184	0.159	0.232	0.24	0.239	0.103	0.101	0.099	0.191	0.221	0.208
7.66667	0.226	0.223	0.222	0.249	0.262	0.255	0.148	0.148	0.148	0.136	0.14	0.169	0.151	0.127	0.128	0.152	0.166	0.168	0.207	0.21	0.209	0.224	0.285	0.245	0.246	0.24	0.24	0.162	0.168	0.17	0.203	0.206	0.202	0.173	0.175	0.18	0.195	0.19	0.164	0.24	0.249	0.248	0.104	0.102	0.1	0.197	0.227	0.213
7.83333	0.234	0.233	0.23	0.257	0.269	0.261	0.151	0.151	0.15	0.137	0.141	0.17	0.153	0.128	0.13	0.157	0.172	0.174	0.215	0.219	0.217	0.233	0.297	0.256	0.254	0.248	0.249	0.168	0.174	0.176	0.211	0.214	0.21	0.179	0.181	0.188	0.204	0.198	0.17	0.249	0.256	0.256	0.105	0.103	0.101	0.203	0.233	0.219
8	0.24	0.239	0.237	0.262	0.275	0.268	0.152	0.152	0.152	0.138	0.142	0.171	0.156	0.13	0.131	0.162	0.178	0.18	0.223	0.227	0.225	0.242	0.306	0.264	0.261	0.256	0.257	0.173	0.18	0.183	0.218	0.222	0.218	0.185	0.187	0.194	0.213	0.206	0.176	0.256	0.263	0.263	0.105	0.103	0.101	0.208	0.238	0.223
8.16667	0.247	0.246	0.245	0.268	0.281	0.274	0.154	0.154	0.153	0.139	0.143	0.171	0.158	0.132	0.133	0.168	0.184	0.186	0.23	0.234	0.233	0.252	0.315	0.274	0.269	0.264	0.264	0.18	0.186	0.189	0.226	0.23	0.226	0.192	0.193	0.201	0.22	0.214	0.182	0.263	0.27	0.27	0.106	0.104	0.102	0.212	0.242	0.228
8.33333	0.253	0.253	0.252	0.274	0.288	0.281	0.155	0.156	0.154	0.139	0.143	0.171	0.161	0.133	0.135	0.174	0.19	0.193	0.239	0.242	0.24	0.262	0.324	0.282	0.277	0.273	0.272	0.186	0.193	0.195	0.234	0.238	0.233	0.199	0.201	0.209	0.228	0.221	0.189	0.269	0.276	0.276	0.107	0.105	0.103	0.217	0.247	0.232
8.5	0.259	0.259	0.258	0.281	0.294	0.287	0.156	0.156	0.154	0.14	0.143	0.173	0.164	0.135	0.137	0.18	0.198	0.199	0.247	0.252	0.249	0.273	0.332	0.291	0.285	0.281	0.28	0.193	0.199	0.202	0.243	0.248	0.243	0.206	0.208	0.217	0.235	0.228	0.197	0.276	0.282	0.282	0.108	0.106	0.104	0.222	0.251	0.236
8.66667	0.266	0.265	0.264	0.287	0.299	0.293	0.156	0.157	0.156	0.14	0.144	0.173	0.166	0.137	0.139	0.186	0.204	0.206	0.255	0.259	0.258	0.282	0.339	0.299	0.292	0.288	0.288	0.199	0.206	0.21	0.251	0.257	0.25	0.215	0.217	0.224	0.242	0.235	0.204	0.281	0.287	0.287	0.109	0.106	0.105	0.226	0.256	0.239
8.83333	0.272	0.272	0.271	0.292	0.304	0.297	0.157	0.158	0.155	0.14	0.143	0.174	0.169	0.139	0.141	0.194	0.212	0.213	0.265	0.269	0.266	0.29	0.346	0.307	0.301	0.297	0.296	0.206	0.214	0.218	0.26	0.266	0.259	0.223	0.224	0.231	0.244	0.241	0.213	0.286	0.292	0.293	0.11	0.108	0.106	0.229	0.259	0.242
9	0.277	0.278	0.277	0.298	0.311	0.304	0.158	0.159	0.157	0.14	0.143	0.175	0.172	0.141	0.143	0.199	0.219	0.221	0.273	0.277	0.276	0.298	0.352	0.315	0.309	0.305	0.304	0.213	0.221	0.226	0.268	0.274	0.266	0.23	0.233	0.238	0.253	0.247	0.22	0.29	0.297	0.297	0.111	0.108	0.107	0.233	0.262	0.246
9.16667	0.283	0.284	0.282	0.306	0.319	0.311	0.158	0.16	0.157	0.14	0.143	0.175	0.176	0.144	0.146	0.207	0.226	0.229	0.282	0.286	0.284	0.306	0.36	0.322	0.317	0.313	0.312	0.221	0.229	0.234	0.276	0.283	0.275	0.238	0.241	0.246	0.26	0.252	0.228	0.296	0.302	0.302	0.112	0.109	0.108	0.237	0.265	0.249
9.33333	0.289	0.29	0.289	0.312	0.325	0.318	0.158	0.16	0.158	0.14	0.144	0.177	0.179	0.146	0.149	0.214	0.234	0.237	0.292	0.295	0.293	0.313	0.367	0.329	0.325	0.321	0.32	0.229	0.237	0.242	0.286	0.292	0.284	0.246	0.249	0.254	0.266	0.258	0.235	0.3	0.306	0.307	0.113	0.11	0.109	0.24	0.268	0.251
9.5	0.295	0.296	0.295	0.319	0.331	0.325	0.159	0.161	0.158	0.141	0.145	0.177	0.183	0.149	0.151	0.221	0.242	0.246	0.302	0.304	0.302	0.319	0.375	0.337	0.332	0.329	0.328	0.237	0.245	0.252	0.295	0.302	0.293	0.254	0.257	0.262	0.273	0.265	0.241	0.305	0.312	0.311	0.114	0.112	0.11	0.243	0.271	0.253
9.66667	0.3	0.301	0.301	0.324	0.337	0.33	0.16	0.161	0.158	0.141	0.145	0.177	0.188	0.152	0.155	0.228	0.251	0.253	0.31	0.313	0.312	0.326	0.382	0.343	0.34	0.336	0.335	0.245	0.253	0.26	0.303	0.312	0.303	0.26	0.263	0.269	0.28	0.273	0.247	0.309	0.315	0.315	0.116	0.113	0.112	0.246	0.274	0.256
9.83333	0.304	0.306	0.306	0.33	0.342	0.335	0.16	0.161	0.159	0.141	0.145	0.177	0.193	0.155	0.158	0.236	0.259	0.262	0.318	0.322	0.321	0.333	0.388	0.35	0.348	0.344	0.343	0.253	0.262	0.269	0.312	0.322	0.312	0.267	0.271	0.277	0.287	0.28	0.252	0.313	0.319	0.319	0.117	0.115	0.113	0.249	0.276	0.259
10	0.31	0.311	0.31	0.335	0.346	0.34	0.16	0.162	0.159	0.142	0.146	0.178	0.197	0.159	0.161	0.243	0.267	0.271	0.328	0.331	0.329	0.339	0.394	0.355	0.355	0.351	0.35	0.262	0.271	0.278	0.322	0.331	0.32	0.275	0.279	0.285	0.293	0.286	0.257	0.316	0.323	0.323	0.118	0.115	0.114	0.251	0.277	0.261
10.1667	0.315	0.315	0.315	0.339	0.351	0.345	0.161	0.163	0.16	0.142	0.147	0.179	0.201	0.162	0.165	0.252	0.276	0.279	0.335	0.339	0.339	0.346	0.399	0.361	0.363	0.359	0.358	0.27	0.28	0.288	0.33	0.341	0.329	0.284	0.287	0.294	0.299	0.293	0.262	0.32	0.326	0.326	0.12	0.117	0.116	0.254	0.279	0.263
10.3333	0.32	0.319	0.319	0.343	0.354	0.348	0.161	0.163	0.16	0.142	0.148	0.179	0.206	0.165	0.169	0.259	0.283	0.287	0.345	0.348	0.347	0.353	0.403	0.367	0.369	0.366	0.364	0.278	0.288	0.296	0.339	0.349	0.337	0.291	0.296	0.301	0.306	0.3	0.268	0.323	0.329	0.329	0.121	0.118	0.117	0.256	0.281	0.264
10.5	0.325	0.324	0.324	0.348	0.358	0.352	0.162	0.163	0.161	0.142	0.148	0.179	0.211	0.169	0.173	0.267	0.292	0.295	0.353	0.356	0.355	0.36	0.408	0.372	0.376	0.372	0.372	0.287	0.297	0.305	0.347	0.357	0.345	0.299	0.304	0.309	0.313	0.307	0.274	0.327	0.333	0.333	0.122	0.12	0.119	0.258	0.283	0.267
10.6667	0.33	0.328	0.328	0.352	0.362	0.356	0.162	0.163	0.16	0.142	0.146	0.18	0.216	0.173	0.177	0.275	0.3	0.303	0.36	0.364	0.363	0.367	0.412	0.377	0.381	0.378	0.378	0.294	0.305	0.314	0.354	0.365	0.353	0.306	0.311	0.316	0.319	0.313	0.28	0.331	0.337	0.336	0.124	0.121	0.12	0.26	0.286	0.268
10.8333	0.335	0.333	0.332	0.355	0.366	0.36	0.163	0.164	0.161	0.143	0.147	0.179	0.222	0.177	0.182	0.283	0.309	0.311	0.367	0.371	0.369	0.374	0.414	0.382	0.387	0.384	0.383	0.302	0.313	0.323	0.361	0.373	0.36	0.314	0.318	0.324	0.325	0.32	0.286	0.333	0.339	0.339	0.125	0.123	0.122	0.263	0.288	0.27
11	0.339	0.336	0.336	0.358	0.369	0.363	0.162	0.164	0.161	0.143	0.147	0.181	0.227	0.182	0.186	0.29	0.317	0.319	0.375	0.377	0.376	0.38	0.416	0.387	0.393	0.389	0.389	0.311	0.322	0.332	0.369	0.381	0.368	0.322	0.325	0.332	0.33	0.327	0.292	0.336	0.342	0.342	0.127	0.124	0.123	0.264	0.289	0.271
11.1667	0.344	0.339	0.341	0.362	0.372	0.365	0.163	0.165	0.161	0.143	0.148	0.181	0.233	0.187	0.191	0.297	0.324	0.328	0.381	0.384	0.383	0.386	0.417	0.391	0.398	0.394	0.394	0.318	0.329	0.341	0.375	0.387	0.374	0.329	0.332	0.339	0.336	0.333	0.297	0.339	0.346	0.345	0.129	0.126	0.125	0.266	0.29	0.273
11.3333	0.348	0.344	0.343	0.365	0.375	0.368	0.163	0.165	0.162	0.143	0.148	0.181	0.239	0.19	0.195	0.304	0.331	0.335	0.386	0.39	0.388	0.392	0.418	0.395	0.402	0.398	0.398	0.325	0.336	0.349	0.382	0.393	0.38	0.335	0.338	0.345	0.34	0.339	0.303	0.341	0.348	0.348	0.13	0.128	0.127	0.268	0.292	0.274
11.5	0.353	0.349	0.346	0.368	0.378	0.371	0.164	0.165	0.162	0.143	0.147	0.181	0.245	0.195	0.2	0.311	0.339	0.342	0.392	0.394	0.393	0.397	0.418	0.398	0.405	0.402	0.402	0.333	0.345	0.357	0.387	0.397	0.385	0.341	0.344	0.352	0.344	0.344	0.308	0.344	0.351	0.351	0.131	0.129	0.129	0.269	0.293	0.275
11.6667	0.356	0.352	0.35	0.372	0.381	0.375	0.164	0.166	0.163	0.143	0.148	0.181	0.251	0.2	0.205	0.318	0.345	0.348	0.396	0.398	0.396	0.402	0.418	0.401	0.408	0.404	0.404	0.341	0.351	0.364	0.392	0.4	0.39	0.348	0.35	0.358	0.347	0.349	0.314	0.347	0.353	0.353	0.133	0.131	0.13	0.27	0.294	0.276
11.8333	0.359	0.355	0.354	0.374	0.384	0.378	0.164	0.166	0.164	0.144	0.147	0.182	0.257	0.205	0.21	0.325	0.352	0.355	0.399	0.401	0.4	0.406	0.418	0.404	0.409	0.407	0.407	0.347	0.359	0.372	0.396	0.404	0.393	0.354	0.356	0.364	0.351	0.354	0.319	0.35	0.356	0.356	0.134	0.132	0.132	0.272	0.295	0.277
12	0.363	0.359	0.358	0.376	0.387	0.38	0.165	0.166	0.164	0.144	0.148	0.182	0.263	0.21	0.215	0.332	0.358	0.361	0.402	0.403	0.402	0.41	0.418	0.406	0.412	0.409	0.409	0.354	0.365	0.378	0.398	0.405	0.396	0.36	0.363	0.37	0.353	0.359	0.324	0.352	0.358	0.358	0.135	0.133	0.133	0.273	0.293	0.278
12.1667	0.366	0.363	0.362	0.379	0.389	0.382	0.165	0.166	0.166	0.144	0.148	0.182	0.269	0.216	0.221	0.338	0.364	0.367	0.403	0.404	0.403	0.412	0.419	0.407	0.411	0.411	0.41	0.36	0.372	0.384	0.4	0.407	0.398	0.365	0.369	0.375	0.355	0.362	0.33	0.354	0.361	0.361	0.137	0.134	0.134	0.274	0.296	0.278
12.3333	0.37	0.367	0.365	0.382	0.388	0.385	0.166	0.168	0.168	0.143	0.148	0.183	0.275	0.221	0.227	0.344	0.37	0.374	0.403	0.405	0.405	0.416	0.417	0.408	0.413	0.412	0.413	0.367	0.377	0.39	0.401	0.408	0.4	0.371	0.375	0.38	0.358	0.367	0.336	0.356	0.363	0.363	0.139	0.136	0.136	0.275	0.296	0.279
12.5	0.373	0.37	0.368	0.382	0.392	0.385	0.167	0.168	0.169	0.143	0.148	0.182	0.281	0.226	0.232	0.349	0.375	0.378	0.404	0.405	0.405	0.417	0.417	0.412	0.415	0.414	0.413	0.372	0.382	0.394	0.402	0.409	0.401	0.376	0.38	0.385	0.36	0.37	0.342	0.358	0.366	0.365	0.14	0.138	0.138	0.276	0.294	0.279
12.6667	0.376	0.372	0.37	0.382	0.394	0.388	0.168	0.169	0.171	0.143	0.148	0.183	0.287	0.232	0.238	0.355	0.38	0.383	0.405	0.406	0.406	0.418	0.416	0.412	0.416	0.416	0.415	0.377	0.387	0.399	0.404	0.411	0.403	0.38	0.385	0.389	0.362	0.373	0.348	0.361	0.368	0.368	0.141	0.139	0.139	0.278	0.296	0.28
12.8333	0.378	0.375	0.373	0.385	0.397	0.39	0.169	0.171	0.172	0.145	0.149	0.182	0.294	0.237	0.244	0.361	0.384	0.387	0.405	0.407	0.406	0.418	0.413	0.412	0.418	0.417	0.417	0.381	0.391	0.403	0.405	0.412	0.403	0.384	0.389	0.393	0.365	0.376	0.353	0.363	0.37	0.37	0.143	0.141	0.141	0.278	0.294	0.28
13	0.381	0.377	0.377	0.387	0.401	0.393	0.171	0.172	0.174	0.146	0.147	0.183	0.3	0.244	0.249	0.366	0.388	0.391	0.406	0.408	0.407	0.417	0.413	0.411	0.42	0.419	0.419	0.386	0.395	0.406	0.406	0.413	0.404	0.388	0.394	0.396	0.367	0.379	0.358	0.365	0.372	0.372	0.144	0.142	0.142	0.279	0.292	0.281
13.1667	0.384	0.38	0.38	0.39	0.403	0.396	0.172	0.173	0.176	0.144	0.147	0.183	0.305	0.249	0.255	0.372	0.392	0.395	0.406	0.409	0.408	0.417	0.413	0.411	0.421	0.421	0.419	0.39	0.399	0.408	0.406	0.414	0.405	0.392	0.397	0.399	0.37	0.382	0.363	0.367	0.374	0.374	0.146	0.144	0.143	0.28	0.294	0.281
13.3333	0.383	0.382	0.382	0.393	0.406	0.398	0.174	0.175	0.178	0.144	0.148	0.184	0.312	0.255	0.261	0.377	0.396	0.398	0.408	0.409	0.409	0.416	0.414	0.412	0.423	0.423	0.422	0.395	0.402	0.41	0.408	0.416	0.406	0.396	0.401	0.401	0.373	0.385	0.366	0.369	0.375	0.375	0.147	0.145	0.145	0.28	0.293	0.281
13.5	0.386	0.384	0.384	0.396	0.409	0.401	0.175	0.177	0.18	0.143	0.149	0.184	0.318	0.261	0.267	0.382	0.399	0.401	0.409	0.411	0.41	0.415	0.415	0.411	0.424	0.424	0.423	0.398	0.404	0.412	0.409	0.417	0.408	0.399	0.403	0.402	0.376	0.388	0.371	0.37	0.377	0.377	0.149	0.147	0.146	0.281	0.293	0.282
13.6667	0.387	0.386	0.386	0.398	0.412	0.404	0.177	0.178	0.183	0.145	0.148	0.183	0.323	0.266	0.273	0.387	0.401	0.403	0.409	0.411	0.41	0.412	0.415	0.411	0.426	0.426	0.425	0.4	0.405	0.413	0.41	0.419	0.408	0.401	0.405	0.403	0.379	0.39	0.374	0.371	0.378	0.378	0.15	0.148	0.148	0.281	0.292	0.283
13.8333	0.39	0.389	0.39	0.401	0.417	0.408	0.18	0.181	0.185	0.145	0.149	0.185	0.329	0.272	0.279	0.391	0.404	0.405	0.41	0.412	0.411	0.414	0.416	0.411	0.428	0.428	0.426	0.403	0.407	0.414	0.41	0.42	0.41	0.403	0.406	0.403	0.383	0.392	0.376	0.373	0.38	0.379	0.152	0.15	0.15	0.282	0.294	0.283
14	0.393	0.392	0.393	0.405	0.421	0.413	0.181	0.182	0.187	0.144	0.15	0.185	0.335	0.278	0.285	0.395	0.405	0.407	0.411	0.413	0.412	0.408	0.416	0.411	0.429	0.429	0.428	0.404	0.408	0.415	0.411	0.421	0.412	0.404	0.407	0.403	0.385	0.394	0.38	0.375	0.381	0.38	0.154	0.151	0.151	0.282	0.292	0.283
14.1667	0.396	0.395	0.395	0.407	0.424	0.416	0.183	0.184	0.19	0.145	0.149	0.185	0.341	0.284	0.29	0.399	0.406	0.408	0.412	0.415	0.414	0.411	0.417	0.412	0.431	0.431	0.43	0.406	0.409	0.416	0.414	0.423	0.412	0.404	0.406	0.404	0.388	0.395	0.381	0.376	0.382	0.382	0.156	0.153	0.154	0.283	0.293	0.284
14.3333	0.398	0.397	0.397	0.411	0.426	0.418	0.186	0.187	0.193	0.146	0.151	0.185	0.346	0.29	0.296	0.401	0.406	0.409	0.414	0.417	0.416	0.404	0.419	0.413	0.433	0.432	0.431	0.407	0.411	0.417	0.415	0.425	0.414	0.404	0.407	0.403	0.391	0.397	0.383	0.377	0.383	0.383	0.157	0.155	0.155	0.284	0.294	0.285
14.5	0.4	0.399	0.399	0.415	0.427	0.42	0.188	0.189	0.196	0.146	0.15	0.184	0.352	0.295	0.302	0.403	0.406	0.41	0.414	0.417	0.416	0.403	0.419	0.411	0.434	0.434	0.433	0.407	0.411	0.417	0.415	0.424	0.414	0.404	0.406	0.403	0.393	0.397	0.383	0.378	0.384	0.384	0.159	0.157	0.157	0.284	0.292	0.285
14.6667	0.402	0.401	0.401	0.418	0.428	0.421	0.19	0.19	0.198	0.146	0.148	0.185	0.356	0.301	0.307	0.405	0.406	0.41	0.416	0.418	0.417	0.404	0.42	0.414	0.435	0.435	0.434	0.408	0.411	0.418	0.416	0.426	0.417	0.404	0.405	0.402	0.395	0.398	0.384	0.379	0.385	0.384	0.161	0.158	0.159	0.283	0.292	0.286
14.8333	0.405	0.404	0.404	0.421	0.429	0.423	0.192	0.193	0.202	0.145	0.149	0.185	0.361	0.306	0.313	0.406	0.406	0.41	0.417	0.419	0.418	0.404	0.42	0.41	0.436	0.437	0.435	0.408	0.411	0.418	0.417	0.425	0.414	0.404	0.404	0.402	0.397	0.399	0.385	0.38	0.385	0.385	0.163	0.16	0.161	0.285	0.292	0.287
15	0.407	0.406	0.407	0.423	0.43	0.424	0.194	0.195	0.205	0.148	0.149	0.186	0.365	0.312	0.318	0.408	0.406	0.41	0.418	0.42	0.419	0.404	0.421	0.411	0.437	0.438	0.437	0.409	0.411	0.419	0.418	0.428	0.417	0.404	0.404	0.402	0.399	0.4	0.386	0.381	0.385	0.386	0.165	0.162	0.163	0.285	0.293	0.287
15.1667	0.41	0.409	0.409	0.424	0.431	0.425	0.197	0.197	0.209	0.146	0.148	0.187	0.37	0.317	0.323	0.409	0.405	0.409	0.419	0.421	0.42	0.404	0.422	0.41	0.441	0.441	0.439	0.409	0.411	0.419	0.419	0.429	0.418	0.403	0.404	0.402	0.4	0.401	0.386	0.382	0.386	0.386	0.167	0.164	0.165	0.285	0.293	0.288
15.3333	0.413	0.412	0.412	0.425	0.432	0.427	0.199	0.199	0.212	0.145	0.151	0.186	0.373	0.322	0.329	0.408	0.405	0.408	0.419	0.421	0.42	0.405	0.422	0.411	0.442	0.442	0.44	0.409	0.411	0.418	0.42	0.428	0.419	0.403	0.404	0.403	0.402	0.401	0.387	0.382	0.386	0.386	0.169	0.166	0.167	0.286	0.294	0.289
15.5	0.415	0.415	0.414	0.425	0.432	0.427	0.201	0.202	0.216	0.143	0.15	0.185	0.376	0.328	0.334	0.408	0.405	0.407	0.42	0.421	0.421	0.406	0.424	0.412	0.443	0.443	0.441	0.409	0.411	0.418	0.42	0.429	0.42	0.403	0.403	0.403	0.403	0.402	0.387	0.382	0.386	0.386	0.171	0.168	0.168	0.286	0.294	0.288
15.6667	0.419	0.418	0.418	0.426	0.431	0.427	0.204	0.204	0.219	0.145	0.148	0.184	0.379	0.333	0.339	0.408	0.404	0.407	0.421	0.422	0.422	0.406	0.424	0.413	0.445	0.444	0.442	0.409	0.41	0.418	0.421	0.43	0.418	0.403	0.402	0.403	0.404	0.403	0.388	0.383	0.386	0.386	0.173	0.17	0.171	0.287	0.293	0.289
15.8333	0.423	0.422	0.421	0.426	0.43	0.427	0.206	0.207	0.223	0.145	0.149	0.184	0.381	0.338	0.344	0.408	0.404	0.407	0.422	0.423	0.423	0.407	0.425	0.413	0.445	0.446	0.444	0.409	0.412	0.42	0.422	0.431	0.422	0.404	0.404	0.403	0.405	0.404	0.389	0.383	0.386	0.386	0.175	0.172	0.172	0.288	0.294	0.291
16	0.424	0.424	0.423	0.427	0.429	0.427	0.209	0.209	0.228	0.145	0.149	0.184	0.382	0.343	0.347	0.408	0.404	0.407	0.422	0.423	0.423	0.408	0.426	0.414	0.446	0.446	0.444	0.409	0.411	0.419	0.422	0.432	0.421	0.404	0.404	0.404	0.406	0.405	0.389	0.383	0.386	0.387	0.177	0.173	0.175	0.288	0.293	0.291
16.1667	0.423	0.425	0.423	0.427	0.426	0.425	0.212	0.212	0.232	0.144	0.146	0.184	0.384	0.347	0.352	0.407	0.404	0.407	0.423	0.424	0.424	0.409	0.426	0.415	0.447	0.447	0.445	0.408	0.412	0.418	0.422	0.432	0.421	0.403	0.404	0.404	0.407	0.406	0.39	0.383	0.387	0.387	0.179	0.176	0.177	0.288	0.294	0.291
16.3333	0.42	0.425	0.424	0.423	0.422	0.424	0.215	0.215	0.235	0.145	0.15	0.184	0.385	0.351	0.356	0.407	0.404	0.407	0.424	0.425	0.424	0.409	0.427	0.415	0.448	0.448	0.446	0.409	0.412	0.418	0.424	0.432	0.421	0.405	0.406	0.404	0.407	0.407	0.391	0.383	0.387	0.387	0.18	0.177	0.179	0.289	0.294	0.291
16.5	0.415	0.425	0.424	0.423	0.425	0.422	0.218	0.218	0.24	0.147	0.15	0.184	0.386	0.355	0.359	0.407	0.406	0.408	0.425	0.426	0.425	0.409	0.427	0.416	0.448	0.449	0.447	0.41	0.413	0.422	0.425	0.43	0.421	0.406	0.405	0.406	0.408	0.409	0.392	0.384	0.387	0.388	0.183	0.179	0.18	0.289	0.294	0.292
16.6667	0.409	0.422	0.423	0.418	0.416	0.416	0.221	0.22	0.244	0.145	0.149	0.183	0.386	0.358	0.362	0.407	0.403	0.407	0.425	0.426	0.426	0.409	0.427	0.416	0.449	0.449	0.447	0.407	0.412	0.418	0.424	0.432	0.424	0.404	0.404	0.405	0.409	0.409	0.392	0.384	0.388	0.388	0.184	0.181	0.182	0.289	0.294	0.292
16.8333	0.418	0.424	0.424	0.421	0.421	0.419	0.223	0.223	0.248	0.145	0.149	0.183	0.387	0.361	0.365	0.406	0.405	0.408	0.425	0.426	0.426	0.41	0.428	0.417	0.449	0.45	0.448	0.409	0.413	0.422	0.425	0.433	0.421	0.406	0.407	0.406	0.409	0.41	0.393	0.384	0.388	0.389	0.186	0.183	0.183	0.289	0.294	0.291
17	0.413	0.421	0.421	0.42	0.419	0.418	0.226	0.226	0.253	0.145	0.15	0.183	0.388	0.365	0.367	0.408	0.406	0.409	0.426	0.427	0.426	0.411	0.428	0.417	0.45	0.451	0.448	0.41	0.414	0.423	0.426	0.433	0.421	0.407	0.407	0.406	0.41	0.411	0.393	0.384	0.388	0.389	0.187	0.185	0.185	0.29	0.294	0.293
17.1667	0.414	0.419	0.419	0.417	0.413	0.415	0.23	0.229	0.258	0.145	0.15	0.183	0.389	0.367	0.369	0.407	0.406	0.409	0.427	0.428	0.426	0.411	0.428	0.418	0.45	0.451	0.449	0.41	0.414	0.424	0.427	0.431	0.421	0.407	0.408	0.407	0.412	0.412	0.394	0.384	0.389	0.389	0.189	0.185	0.187	0.29	0.295	0.292
17.3333	0.413	0.416	0.418	0.416	0.412	0.411	0.232	0.232	0.262	0.145	0.151	0.184	0.39	0.369	0.37	0.407	0.406	0.41	0.427	0.428	0.427	0.412	0.429	0.418	0.451	0.451	0.449	0.41	0.415	0.424	0.427	0.432	0.422	0.407	0.408	0.407	0.412	0.413	0.395	0.384	0.389	0.39	0.19	0.187	0.188	0.29	0.295	0.291
17.5	0.412	0.416	0.415	0.414	0.41	0.408	0.236	0.235	0.267	0.144	0.151	0.183	0.391	0.37	0.372	0.407	0.406	0.41	0.427	0.429	0.429	0.412	0.43	0.419	0.452	0.452	0.45	0.411	0.415	0.424	0.428	0.434	0.426	0.408	0.409	0.408	0.413	0.414	0.395	0.385	0.389	0.39	0.191	0.188	0.189	0.291	0.295	0.293
17.6667	0.409	0.414	0.413	0.409	0.41	0.408	0.239	0.239	0.271	0.147	0.151	0.183	0.392	0.372	0.372	0.406	0.405	0.41	0.428	0.429	0.427	0.412	0.429	0.419	0.45	0.452	0.449	0.408	0.411	0.421	0.429	0.432	0.42	0.406	0.407	0.408	0.413	0.414	0.397	0.386	0.39	0.391	0.193	0.189	0.191	0.291	0.295	0.293
17.8333	0.41	0.415	0.412	0.409	0.409	0.406	0.242	0.242	0.276	0.147	0.149	0.184	0.392	0.374	0.374	0.407	0.408	0.411	0.429	0.43	0.43	0.413	0.43	0.419	0.452	0.453	0.451	0.412	0.418	0.426	0.429	0.438	0.429	0.409	0.409	0.409	0.414	0.415	0.397	0.386	0.39	0.391	0.194	0.19	0.192	0.292	0.296	0.293
18	0.41	0.412	0.41	0.406	0.409	0.406	0.245	0.245	0.281	0.147	0.149	0.183	0.393	0.373	0.374	0.405	0.406	0.408	0.428	0.429	0.428	0.414	0.43	0.42	0.45	0.452	0.45	0.408	0.413	0.422	0.428	0.435	0.423	0.408	0.407	0.41	0.415	0.416	0.398	0.386	0.391	0.392	0.195	0.191	0.193	0.292	0.296	0.291
18.1667	0.406	0.409	0.408	0.405	0.408	0.405	0.248	0.248	0.285	0.145	0.148	0.183	0.393	0.374	0.374	0.406	0.407	0.41	0.429	0.43	0.43	0.414	0.43	0.42	0.452	0.453	0.451	0.408	0.413	0.422	0.429	0.437	0.427	0.409	0.41	0.41	0.415	0.417	0.399	0.387	0.391	0.392	0.196	0.193	0.194	0.293	0.296	0.294
18.3333	0.404	0.408	0.407	0.405	0.409	0.405	0.251	0.251	0.29	0.147	0.15	0.184	0.394	0.375	0.376	0.406	0.408	0.411	0.43	0.43	0.43	0.415	0.431	0.421	0.453	0.454	0.452	0.41	0.415	0.425	0.43	0.437	0.428	0.41	0.411	0.411	0.416	0.417	0.399	0.387	0.391	0.392	0.197	0.194	0.196	0.293	0.296	0.295
18.5	0.404	0.409	0.405	0.404	0.408	0.406	0.255	0.254	0.295	0.147	0.149	0.184	0.395	0.377	0.376	0.407	0.408	0.412	0.43	0.431	0.431	0.415	0.431	0.422	0.453	0.454	0.452	0.41	0.416	0.426	0.43	0.439	0.43	0.411	0.412	0.412	0.417	0.418	0.401	0.388	0.392	0.393	0.198	0.195	0.196	0.294	0.297	0.296
18.6667	0.403	0.405	0.405	0.404	0.408	0.406	0.258	0.257	0.3	0.146	0.149	0.183	0.396	0.376	0.376	0.405	0.408	0.411	0.43	0.431	0.43	0.416	0.432	0.423	0.453	0.455	0.452	0.409	0.413	0.423	0.43	0.437	0.423	0.41	0.411	0.413	0.417	0.419	0.401	0.388	0.392	0.393	0.199	0.196	0.198	0.295	0.298	0.296
18.8333	0.402	0.405	0.403	0.404	0.407	0.405	0.261	0.26	0.303	0.148	0.152	0.184	0.396	0.377	0.377	0.407	0.409	0.412	0.43	0.432	0.431	0.416	0.431	0.422	0.454	0.455	0.453	0.409	0.414	0.423	0.431	0.438	0.426	0.411	0.412	0.412	0.418	0.419	0.402	0.388	0.392	0.394	0.2	0.197	0.198	0.295	0.297	0.297
19	0.402	0.405	0.403	0.404	0.408	0.405	0.264	0.263	0.308	0.146	0.15	0.184	0.397	0.377	0.378	0.407	0.409	0.413	0.431	0.43	0.427	0.416	0.432	0.423	0.454	0.455	0.453	0.413	0.416	0.427	0.431	0.435	0.422	0.41	0.412	0.413	0.418	0.42	0.403	0.389	0.393	0.394	0.201	0.198	0.199	0.296	0.298	0.298
19.1667	0.404	0.404	0.403	0.403	0.407	0.404	0.267	0.266	0.312	0.146	0.15	0.184	0.397	0.378	0.378	0.408	0.41	0.413	0.432	0.432	0.431	0.417	0.433	0.423	0.454	0.455	0.453	0.411	0.417	0.428	0.431	0.438	0.428	0.413	0.413	0.413	0.418	0.42	0.404	0.389	0.393	0.394	0.202	0.198	0.2	0.296	0.299	0.296
19.3333	0.401	0.404	0.402	0.404	0.407	0.404	0.27	0.269	0.315	0.148	0.151	0.184	0.397	0.379	0.379	0.407	0.41	0.413	0.431	0.433	0.431	0.417	0.432	0.423	0.451	0.455	0.453	0.413	0.417	0.427	0.432	0.437	0.422	0.413	0.415	0.414	0.419	0.421	0.404	0.39	0.394	0.395	0.203	0.199	0.2	0.297	0.3	0.299
19.5	0.402	0.404	0.403	0.403	0.407	0.403	0.273	0.272	0.319	0.147	0.15	0.184	0.398	0.378	0.379	0.406	0.409	0.413	0.432	0.433	0.431	0.418	0.433	0.424	0.451	0.454	0.453	0.412	0.417	0.426	0.432	0.439	0.429	0.412	0.412	0.414	0.419	0.421	0.405	0.39	0.394	0.395	0.203	0.2	0.202	0.297	0.3	0.299

### Sheet: Sheet2
Time	Time
1	0.166667
2	0.333333
3	0.5
4	0.666667
5	0.833333
6	1
7	1.16667
8	1.33333
9	1.5
10	1.66667
11	1.83333
12	2
13	2.16667
14	2.33333
15	2.5
16	2.66667
17	2.83333
18	3
19	3.16667
20	3.33333
21	3.5
22	3.66667
23	3.83333
24	4
25	4.16667
26	4.33333
27	4.5
28	4.66667
29	4.83333
30	5
31	5.16667
32	5.33333
33	5.5
34	5.66667
35	5.83333
36	6
37	6.16667
38	6.33333
39	6.5
40	6.66667
41	6.83333
42	7
43	7.16667
44	7.33333
45	7.5
46	7.66667
47	7.83333
48	8
49	8.16667
50	8.33333
51	8.5
52	8.66667
53	8.83333
54	9
55	9.16667
56	9.33333
57	9.5
58	9.66667
59	9.83333
60	10
61	10.1667
62	10.3333
63	10.5
64	10.6667
65	10.8333
66	11
67	11.1667
68	11.3333
69	11.5
70	11.6667
71	11.8333
72	12
73	12.1667
74	12.3333
75	12.5
76	12.6667
77	12.8333
78	13
79	13.1667
80	13.3333
81	13.5
82	13.6667
83	13.8333
84	14
85	14.1667
86	14.3333
87	14.5
88	14.6667
89	14.8333
90	15
91	15.1667
92	15.3333
93	15.5
94	15.6667
95	15.8333
96	16
97	16.1667
98	16.3333
99	16.5
100	16.6667
101	16.8333
102	17
103	17.1667
104	17.3333
105	17.5
106	17.6667
107	17.8333
108	18
109	18.1667
110	18.3333
111	18.5
112	18.6667
113	18.8333
114	19
115	19.1667
116	19.3333
117	19.5
