## Supplementary File 1 for "Genomically recoded *Escherichia coli* with optimized functional phenotypes": iC321_F2BF_LB_F2_3.xlsx

### Sheet: Sheet1
Time	EcNR2_LB_Rep1	EcNR2_LB_Rep2	EcNR2_LB_Rep3	EcNR2_prfB_ilvG_LB_Rep1	EcNR2_prfB_ilvG_LB_Rep2	EcNR2_prfB_ilvG_LB_Rep3	C321_LB_Rep1	C321_LB_Rep2	C321_LB_Rep3	C321_prfB_LB_Rep1	C321_prfB_LB_Rep2	C321_prfB_LB_Rep3	C321_ilvG_LB_Rep1	C321_ilvG_LB_Rep2	C321_ilvG_LB_Rep3	C321_prfB_ilvG_LB_Rep1	C321_prfB_ilvG_LB_Rep2	C321_prfB_ilvG_LB_Rep3	C321_prfB_ilvG_gpp_LB_Rep1	C321_prfB_ilvG_gpp_LB_Rep2	C321_prfB_ilvG_gpp_LB_Rep3	C321_prfB_ilvG_folA_LB_Rep1	C321_prfB_ilvG_folA_LB_Rep2	C321_prfB_ilvG_folA_LB_Rep3	C321_prfB_ilvG_cyaA_LB_Rep1	C321_prfB_ilvG_cyaA_LB_Rep2	C321_prfB_ilvG_cyaA_LB_Rep3	C321_prfB_ilvG_leuS_LB_Rep1	C321_prfB_ilvG_leuS_LB_Rep2	C321_prfB_ilvG_leuS_LB_Rep3	C321_prfB_ilvG_bamA_LB_Rep1	C321_prfB_ilvG_bamA_LB_Rep2	C321_prfB_ilvG_bamA_LB_Rep3	C321_prfB_ilvG_hemA_LB_Rep1	C321_prfB_ilvG_hemA_LB_Rep2	C321_prfB_ilvG_hemA_LB_Rep3	C321_prfB_ilvG_cpxA_LB_Rep1	C321_prfB_ilvG_cpxA_LB_Rep2	C321_prfB_ilvG_cpxA_LB_Rep3	C321_prfB_ilvG_gpp_folA_cyaA_leuS_bamA_hemA_cpxA_LB_Rep1	C321_prfB_ilvG_gpp_folA_cyaA_leuS_bamA_hemA_cpxA_LB_Rep2	C321_prfB_ilvG_gpp_folA_cyaA_leuS_bamA_hemA_cpxA_LB_Rep3	C321_OPT_LB_Rep1	C321_OPT_LB_Rep2	C321_OPT_LB_Rep3	C321_M9_LB_Rep1	C321_M9_LB_Rep2	C321_M9_LB_Rep3
0.166667	0.109	0.106	0.112	0.108	0.109	0.108	0.107	0.108	0.107	0.104	0.101	0.107	0.108	0.107	0.105	0.105	0.112	0.11	0.109	0.111	0.102	0.105	0.105	0.109	0.111	0.112	0.111	0.106	0.106	0.104	0.105	0.107	0.107	0.11	0.107	0.103	0.109	0.111	0.109	0.107	0.106	0.107	0.103	0.103	0.103	0.109	0.106	0.106
0.333333	0.11	0.107	0.112	0.108	0.108	0.108	0.107	0.107	0.107	0.104	0.1	0.107	0.109	0.106	0.105	0.104	0.111	0.109	0.108	0.11	0.102	0.104	0.104	0.109	0.111	0.113	0.111	0.106	0.106	0.104	0.105	0.106	0.107	0.109	0.107	0.104	0.109	0.111	0.109	0.107	0.105	0.107	0.102	0.103	0.102	0.108	0.106	0.105
0.5	0.111	0.108	0.113	0.109	0.109	0.108	0.108	0.108	0.107	0.104	0.101	0.107	0.11	0.107	0.106	0.105	0.113	0.11	0.107	0.111	0.102	0.104	0.104	0.109	0.112	0.115	0.112	0.107	0.107	0.105	0.105	0.107	0.107	0.109	0.107	0.104	0.109	0.111	0.109	0.107	0.105	0.107	0.101	0.102	0.102	0.107	0.106	0.106
0.666667	0.112	0.11	0.114	0.109	0.11	0.109	0.109	0.109	0.108	0.105	0.102	0.108	0.112	0.107	0.106	0.105	0.114	0.11	0.108	0.111	0.103	0.105	0.105	0.11	0.114	0.116	0.114	0.107	0.109	0.105	0.106	0.109	0.108	0.109	0.112	0.105	0.11	0.112	0.11	0.107	0.106	0.107	0.101	0.102	0.102	0.108	0.106	0.107
0.833333	0.115	0.112	0.116	0.111	0.111	0.111	0.109	0.109	0.108	0.106	0.103	0.109	0.114	0.109	0.107	0.106	0.116	0.112	0.109	0.112	0.104	0.106	0.105	0.111	0.117	0.118	0.117	0.108	0.111	0.107	0.107	0.111	0.11	0.11	0.113	0.106	0.112	0.113	0.112	0.108	0.106	0.108	0.101	0.101	0.102	0.108	0.107	0.109
1	0.118	0.115	0.119	0.113	0.113	0.113	0.111	0.11	0.11	0.107	0.105	0.111	0.117	0.11	0.109	0.107	0.119	0.113	0.111	0.114	0.106	0.107	0.107	0.112	0.12	0.121	0.12	0.11	0.114	0.108	0.109	0.114	0.112	0.112	0.114	0.108	0.114	0.115	0.114	0.109	0.108	0.109	0.1	0.102	0.102	0.11	0.109	0.112
1.16667	0.121	0.118	0.122	0.116	0.116	0.115	0.114	0.112	0.111	0.109	0.107	0.113	0.12	0.112	0.11	0.108	0.121	0.115	0.112	0.116	0.109	0.108	0.108	0.113	0.124	0.124	0.123	0.111	0.117	0.11	0.111	0.117	0.115	0.114	0.116	0.11	0.117	0.117	0.116	0.11	0.109	0.11	0.1	0.101	0.101	0.111	0.11	0.115
1.33333	0.126	0.123	0.127	0.12	0.12	0.119	0.114	0.114	0.113	0.111	0.109	0.115	0.124	0.114	0.113	0.11	0.126	0.117	0.114	0.119	0.112	0.11	0.11	0.115	0.128	0.128	0.126	0.113	0.121	0.113	0.114	0.121	0.119	0.117	0.118	0.112	0.119	0.119	0.118	0.112	0.111	0.113	0.1	0.101	0.101	0.113	0.113	0.118
1.5	0.134	0.13	0.133	0.125	0.126	0.124	0.118	0.117	0.116	0.114	0.112	0.118	0.129	0.117	0.115	0.112	0.13	0.121	0.118	0.123	0.116	0.113	0.113	0.118	0.133	0.133	0.131	0.116	0.125	0.116	0.118	0.127	0.123	0.12	0.121	0.116	0.124	0.122	0.121	0.114	0.114	0.115	0.1	0.101	0.101	0.116	0.115	0.123
1.66667	0.142	0.138	0.14	0.131	0.132	0.13	0.122	0.12	0.119	0.117	0.115	0.122	0.138	0.121	0.118	0.114	0.136	0.124	0.121	0.127	0.12	0.116	0.116	0.121	0.138	0.137	0.136	0.119	0.131	0.119	0.122	0.133	0.128	0.124	0.125	0.119	0.127	0.126	0.124	0.117	0.117	0.118	0.1	0.101	0.101	0.118	0.119	0.128
1.83333	0.154	0.149	0.151	0.139	0.14	0.138	0.126	0.123	0.123	0.122	0.119	0.125	0.144	0.124	0.122	0.117	0.143	0.128	0.125	0.132	0.126	0.119	0.119	0.125	0.144	0.143	0.141	0.122	0.138	0.123	0.126	0.14	0.135	0.129	0.13	0.124	0.132	0.13	0.128	0.12	0.12	0.122	0.1	0.101	0.101	0.122	0.123	0.135
2	0.17	0.164	0.166	0.151	0.152	0.149	0.131	0.128	0.127	0.127	0.125	0.131	0.151	0.13	0.126	0.121	0.152	0.134	0.13	0.139	0.133	0.124	0.124	0.13	0.151	0.149	0.149	0.126	0.146	0.129	0.133	0.15	0.143	0.135	0.136	0.13	0.139	0.135	0.134	0.124	0.125	0.127	0.1	0.101	0.101	0.127	0.129	0.145
2.16667	0.19	0.183	0.183	0.165	0.166	0.163	0.137	0.134	0.133	0.133	0.131	0.137	0.161	0.135	0.132	0.125	0.162	0.14	0.137	0.147	0.142	0.129	0.129	0.136	0.159	0.157	0.157	0.132	0.156	0.135	0.141	0.161	0.152	0.143	0.143	0.137	0.146	0.141	0.139	0.129	0.131	0.133	0.1	0.101	0.101	0.133	0.135	0.156
2.33333	0.215	0.207	0.206	0.182	0.184	0.18	0.145	0.141	0.14	0.141	0.14	0.145	0.171	0.142	0.139	0.13	0.174	0.149	0.145	0.157	0.152	0.136	0.137	0.143	0.17	0.166	0.166	0.138	0.168	0.143	0.15	0.174	0.164	0.153	0.152	0.147	0.155	0.149	0.147	0.135	0.139	0.14	0.1	0.101	0.101	0.141	0.144	0.17
2.5	0.227	0.223	0.226	0.202	0.204	0.2	0.152	0.149	0.148	0.151	0.149	0.155	0.182	0.15	0.147	0.137	0.188	0.158	0.155	0.168	0.164	0.144	0.145	0.152	0.18	0.176	0.177	0.146	0.181	0.153	0.161	0.189	0.177	0.164	0.163	0.158	0.165	0.156	0.155	0.142	0.148	0.15	0.1	0.101	0.1	0.151	0.155	0.185
2.66667	0.252	0.244	0.244	0.225	0.228	0.222	0.16	0.158	0.157	0.162	0.16	0.165	0.196	0.159	0.156	0.145	0.203	0.169	0.166	0.181	0.178	0.153	0.155	0.162	0.19	0.187	0.187	0.156	0.197	0.164	0.174	0.204	0.192	0.178	0.177	0.171	0.176	0.165	0.164	0.152	0.159	0.162	0.1	0.101	0.1	0.161	0.167	0.205
2.83333	0.284	0.275	0.274	0.244	0.247	0.241	0.174	0.169	0.168	0.174	0.174	0.179	0.211	0.17	0.165	0.154	0.214	0.182	0.18	0.196	0.194	0.164	0.166	0.174	0.2	0.197	0.197	0.167	0.21	0.177	0.188	0.211	0.205	0.194	0.192	0.187	0.188	0.175	0.174	0.163	0.173	0.175	0.1	0.101	0.101	0.175	0.184	0.221
3	0.324	0.311	0.307	0.273	0.277	0.27	0.186	0.18	0.18	0.187	0.188	0.193	0.225	0.181	0.176	0.165	0.222	0.196	0.194	0.208	0.203	0.176	0.179	0.187	0.213	0.208	0.209	0.18	0.218	0.191	0.201	0.22	0.211	0.206	0.206	0.201	0.199	0.187	0.186	0.177	0.188	0.191	0.099	0.101	0.1	0.193	0.204	0.235
3.16667	0.358	0.348	0.346	0.312	0.316	0.307	0.2	0.194	0.193	0.199	0.199	0.204	0.235	0.195	0.189	0.177	0.235	0.207	0.205	0.214	0.209	0.189	0.191	0.199	0.229	0.222	0.224	0.193	0.231	0.204	0.208	0.236	0.221	0.213	0.213	0.208	0.208	0.198	0.197	0.193	0.205	0.209	0.099	0.101	0.1	0.213	0.221	0.26
3.33333	0.402	0.392	0.386	0.358	0.363	0.354	0.21	0.205	0.205	0.209	0.209	0.214	0.251	0.209	0.203	0.19	0.256	0.215	0.211	0.224	0.222	0.2	0.202	0.21	0.249	0.241	0.244	0.206	0.251	0.212	0.217	0.259	0.24	0.224	0.222	0.217	0.218	0.206	0.205	0.21	0.226	0.23	0.099	0.101	0.1	0.227	0.236	0.284
3.5	0.431	0.422	0.421	0.406	0.411	0.403	0.218	0.214	0.213	0.223	0.223	0.229	0.273	0.22	0.215	0.202	0.281	0.227	0.222	0.242	0.241	0.212	0.216	0.225	0.274	0.263	0.268	0.214	0.276	0.223	0.234	0.283	0.263	0.246	0.242	0.236	0.236	0.217	0.217	0.231	0.248	0.253	0.099	0.101	0.1	0.246	0.259	0.311
3.66667	0.473	0.467	0.459	0.434	0.438	0.431	0.234	0.226	0.226	0.244	0.244	0.25	0.296	0.231	0.226	0.211	0.304	0.246	0.241	0.265	0.266	0.231	0.236	0.247	0.3	0.289	0.294	0.225	0.298	0.242	0.257	0.306	0.286	0.271	0.266	0.261	0.257	0.235	0.234	0.253	0.266	0.268	0.1	0.101	0.1	0.269	0.28	0.343
3.83333	0.497	0.492	0.483	0.474	0.478	0.47	0.25	0.245	0.244	0.267	0.268	0.274	0.315	0.249	0.242	0.221	0.33	0.27	0.264	0.288	0.288	0.254	0.259	0.272	0.317	0.31	0.312	0.244	0.324	0.265	0.28	0.333	0.31	0.299	0.294	0.288	0.274	0.255	0.255	0.269	0.286	0.292	0.1	0.101	0.1	0.29	0.307	0.379
4	0.519	0.514	0.505	0.501	0.502	0.498	0.272	0.267	0.266	0.29	0.292	0.297	0.338	0.271	0.263	0.239	0.362	0.293	0.287	0.312	0.313	0.278	0.282	0.293	0.341	0.327	0.333	0.268	0.356	0.288	0.303	0.369	0.338	0.332	0.326	0.32	0.295	0.272	0.272	0.292	0.32	0.328	0.1	0.101	0.1	0.319	0.339	0.403
4.16667	0.534	0.532	0.525	0.524	0.525	0.521	0.292	0.287	0.286	0.316	0.317	0.323	0.366	0.293	0.285	0.262	0.401	0.319	0.312	0.34	0.343	0.3	0.305	0.318	0.366	0.357	0.361	0.291	0.392	0.314	0.331	0.404	0.375	0.366	0.359	0.353	0.326	0.293	0.294	0.326	0.362	0.368	0.1	0.101	0.1	0.353	0.377	0.429
4.33333	0.547	0.546	0.541	0.546	0.547	0.543	0.314	0.308	0.307	0.347	0.35	0.356	0.401	0.313	0.306	0.286	0.436	0.349	0.34	0.377	0.382	0.328	0.335	0.35	0.384	0.376	0.38	0.317	0.423	0.344	0.367	0.444	0.41	0.403	0.397	0.392	0.355	0.321	0.322	0.367	0.386	0.391	0.1	0.101	0.1	0.392	0.405	0.453
4.5	0.56	0.558	0.554	0.564	0.566	0.561	0.34	0.333	0.332	0.387	0.391	0.396	0.438	0.338	0.329	0.312	0.467	0.387	0.378	0.413	0.416	0.362	0.37	0.387	0.41	0.398	0.404	0.347	0.456	0.38	0.402	0.471	0.451	0.43	0.427	0.422	0.385	0.35	0.349	0.392	0.415	0.42	0.1	0.102	0.1	0.418	0.434	0.471
4.66667	0.572	0.57	0.57	0.581	0.582	0.577	0.373	0.364	0.364	0.426	0.43	0.435	0.458	0.367	0.356	0.341	0.489	0.422	0.414	0.453	0.455	0.397	0.404	0.423	0.441	0.427	0.435	0.382	0.483	0.413	0.441	0.489	0.471	0.451	0.449	0.443	0.409	0.38	0.381	0.419	0.435	0.438	0.1	0.102	0.1	0.448	0.459	0.484
4.83333	0.583	0.582	0.581	0.596	0.596	0.591	0.413	0.401	0.4	0.452	0.454	0.459	0.479	0.403	0.39	0.378	0.505	0.458	0.452	0.477	0.476	0.438	0.441	0.452	0.464	0.458	0.462	0.415	0.499	0.448	0.467	0.504	0.488	0.48	0.478	0.472	0.43	0.401	0.4	0.439	0.453	0.456	0.1	0.102	0.101	0.471	0.479	0.49
5	0.594	0.592	0.592	0.609	0.61	0.604	0.442	0.433	0.433	0.474	0.475	0.48	0.49	0.434	0.426	0.413	0.52	0.48	0.476	0.495	0.492	0.46	0.462	0.473	0.478	0.472	0.476	0.45	0.511	0.479	0.486	0.519	0.502	0.501	0.5	0.494	0.446	0.42	0.42	0.457	0.472	0.475	0.1	0.102	0.101	0.491	0.495	0.494
5.16667	0.603	0.602	0.6	0.62	0.62	0.615	0.461	0.455	0.456	0.491	0.492	0.497	0.499	0.453	0.445	0.452	0.533	0.497	0.494	0.51	0.506	0.479	0.48	0.491	0.491	0.486	0.49	0.479	0.52	0.493	0.501	0.53	0.517	0.517	0.518	0.511	0.457	0.434	0.434	0.476	0.49	0.494	0.1	0.103	0.101	0.508	0.503	0.494
5.33333	0.611	0.61	0.608	0.629	0.63	0.624	0.474	0.47	0.47	0.505	0.506	0.511	0.511	0.471	0.466	0.475	0.541	0.511	0.509	0.523	0.52	0.496	0.497	0.507	0.507	0.5	0.505	0.494	0.529	0.507	0.516	0.538	0.527	0.53	0.533	0.525	0.471	0.447	0.445	0.496	0.512	0.516	0.101	0.103	0.101	0.516	0.508	0.491
5.5	0.617	0.616	0.614	0.64	0.641	0.634	0.488	0.483	0.483	0.515	0.516	0.522	0.522	0.482	0.477	0.494	0.55	0.524	0.523	0.533	0.529	0.511	0.512	0.521	0.525	0.517	0.523	0.508	0.536	0.519	0.528	0.546	0.536	0.539	0.543	0.535	0.483	0.46	0.456	0.517	0.532	0.536	0.102	0.104	0.101	0.521	0.508	0.488
5.66667	0.623	0.622	0.619	0.648	0.649	0.643	0.498	0.493	0.493	0.525	0.525	0.532	0.531	0.492	0.486	0.506	0.558	0.534	0.532	0.542	0.538	0.524	0.524	0.533	0.541	0.535	0.54	0.519	0.543	0.527	0.536	0.553	0.545	0.548	0.553	0.544	0.492	0.47	0.468	0.538	0.55	0.553	0.102	0.104	0.102	0.523	0.507	0.484
5.83333	0.628	0.627	0.624	0.655	0.655	0.649	0.508	0.503	0.503	0.536	0.536	0.543	0.537	0.503	0.497	0.519	0.564	0.544	0.541	0.55	0.546	0.533	0.532	0.541	0.553	0.548	0.552	0.528	0.548	0.535	0.544	0.56	0.553	0.557	0.561	0.552	0.502	0.478	0.476	0.555	0.563	0.565	0.103	0.105	0.102	0.522	0.504	0.479
6	0.632	0.631	0.629	0.66	0.661	0.656	0.517	0.512	0.514	0.544	0.543	0.549	0.544	0.513	0.508	0.531	0.57	0.552	0.549	0.557	0.553	0.541	0.541	0.549	0.56	0.558	0.56	0.536	0.555	0.541	0.551	0.565	0.559	0.563	0.568	0.559	0.51	0.486	0.483	0.568	0.574	0.576	0.103	0.106	0.102	0.521	0.501	0.475
6.16667	0.637	0.636	0.633	0.666	0.667	0.66	0.527	0.523	0.524	0.55	0.549	0.557	0.55	0.523	0.518	0.54	0.575	0.559	0.556	0.563	0.559	0.549	0.549	0.557	0.569	0.566	0.569	0.543	0.56	0.547	0.558	0.57	0.564	0.571	0.575	0.565	0.513	0.493	0.489	0.58	0.585	0.586	0.104	0.107	0.103	0.52	0.498	0.469
6.33333	0.64	0.639	0.635	0.671	0.671	0.666	0.536	0.53	0.53	0.555	0.554	0.562	0.555	0.528	0.524	0.548	0.579	0.565	0.562	0.568	0.563	0.555	0.555	0.562	0.576	0.574	0.576	0.549	0.564	0.552	0.563	0.573	0.569	0.578	0.584	0.573	0.514	0.496	0.493	0.59	0.596	0.597	0.105	0.108	0.104	0.516	0.493	0.465
6.5	0.643	0.643	0.638	0.676	0.676	0.672	0.542	0.536	0.537	0.56	0.559	0.568	0.559	0.535	0.53	0.556	0.583	0.57	0.567	0.573	0.567	0.561	0.56	0.567	0.582	0.581	0.583	0.554	0.569	0.558	0.568	0.578	0.573	0.583	0.588	0.578	0.518	0.498	0.494	0.601	0.604	0.604	0.106	0.109	0.104	0.514	0.492	0.46
6.66667	0.646	0.646	0.642	0.68	0.68	0.673	0.548	0.542	0.543	0.566	0.564	0.573	0.563	0.541	0.537	0.562	0.589	0.576	0.572	0.577	0.572	0.566	0.565	0.571	0.588	0.588	0.589	0.56	0.573	0.564	0.572	0.582	0.577	0.587	0.593	0.582	0.519	0.499	0.496	0.609	0.61	0.61	0.107	0.111	0.105	0.512	0.487	0.456
6.83333	0.649	0.648	0.644	0.683	0.684	0.677	0.553	0.547	0.548	0.569	0.568	0.577	0.567	0.546	0.542	0.568	0.591	0.579	0.576	0.583	0.577	0.571	0.571	0.577	0.597	0.593	0.597	0.565	0.576	0.567	0.576	0.585	0.582	0.591	0.596	0.586	0.52	0.5	0.497	0.614	0.615	0.614	0.109	0.112	0.106	0.509	0.484	0.453
7	0.651	0.651	0.647	0.687	0.688	0.68	0.558	0.552	0.553	0.573	0.572	0.581	0.572	0.551	0.547	0.573	0.595	0.583	0.583	0.587	0.58	0.574	0.573	0.579	0.602	0.601	0.604	0.569	0.58	0.572	0.581	0.589	0.585	0.593	0.6	0.589	0.523	0.503	0.499	0.619	0.62	0.619	0.11	0.114	0.107	0.507	0.481	0.448
7.16667	0.654	0.653	0.649	0.69	0.691	0.683	0.562	0.556	0.557	0.577	0.576	0.585	0.575	0.555	0.551	0.577	0.599	0.587	0.586	0.59	0.583	0.576	0.576	0.582	0.606	0.607	0.608	0.573	0.583	0.576	0.584	0.592	0.589	0.596	0.602	0.592	0.525	0.504	0.5	0.624	0.624	0.622	0.112	0.116	0.108	0.504	0.475	0.445
7.33333	0.656	0.656	0.651	0.692	0.694	0.687	0.566	0.56	0.56	0.58	0.579	0.589	0.58	0.559	0.555	0.581	0.601	0.591	0.589	0.592	0.587	0.58	0.579	0.586	0.61	0.611	0.612	0.577	0.586	0.579	0.587	0.596	0.592	0.598	0.605	0.594	0.527	0.505	0.502	0.627	0.627	0.626	0.114	0.118	0.11	0.501	0.471	0.441
7.5	0.658	0.658	0.654	0.695	0.697	0.69	0.57	0.564	0.564	0.583	0.583	0.593	0.58	0.563	0.559	0.584	0.604	0.594	0.592	0.595	0.59	0.583	0.583	0.589	0.613	0.614	0.614	0.58	0.588	0.582	0.591	0.599	0.596	0.601	0.608	0.597	0.528	0.506	0.503	0.631	0.631	0.628	0.116	0.121	0.111	0.503	0.468	0.436
7.66667	0.661	0.661	0.656	0.698	0.698	0.692	0.575	0.569	0.569	0.588	0.586	0.597	0.582	0.567	0.562	0.589	0.607	0.598	0.595	0.598	0.592	0.586	0.585	0.591	0.616	0.618	0.617	0.583	0.59	0.585	0.594	0.601	0.598	0.604	0.61	0.599	0.529	0.506	0.504	0.634	0.633	0.631	0.119	0.124	0.113	0.503	0.464	0.435
7.83333	0.663	0.663	0.658	0.7	0.701	0.695	0.578	0.572	0.573	0.591	0.591	0.6	0.583	0.571	0.567	0.592	0.609	0.602	0.598	0.601	0.595	0.589	0.588	0.593	0.618	0.62	0.62	0.586	0.593	0.588	0.597	0.603	0.601	0.606	0.613	0.602	0.53	0.509	0.505	0.637	0.636	0.634	0.122	0.127	0.115	0.501	0.464	0.432
8	0.664	0.664	0.66	0.703	0.703	0.697	0.578	0.572	0.572	0.592	0.591	0.6	0.586	0.572	0.569	0.594	0.612	0.604	0.6	0.603	0.597	0.591	0.589	0.595	0.62	0.622	0.621	0.589	0.594	0.59	0.599	0.605	0.603	0.608	0.615	0.604	0.531	0.513	0.506	0.639	0.639	0.636	0.124	0.13	0.117	0.506	0.467	0.43
8.16667	0.667	0.667	0.662	0.703	0.705	0.697	0.581	0.575	0.575	0.593	0.593	0.602	0.59	0.573	0.57	0.598	0.614	0.607	0.603	0.606	0.6	0.593	0.592	0.597	0.622	0.624	0.624	0.591	0.597	0.592	0.602	0.606	0.605	0.609	0.617	0.606	0.531	0.513	0.508	0.641	0.64	0.638	0.128	0.134	0.12	0.508	0.464	0.428
8.33333	0.668	0.669	0.664	0.705	0.706	0.702	0.583	0.578	0.578	0.595	0.595	0.605	0.592	0.575	0.571	0.601	0.615	0.609	0.606	0.607	0.602	0.595	0.594	0.6	0.624	0.626	0.625	0.594	0.598	0.595	0.604	0.608	0.607	0.611	0.618	0.608	0.532	0.514	0.508	0.643	0.643	0.64	0.132	0.139	0.123	0.497	0.463	0.425
8.5	0.671	0.671	0.666	0.709	0.71	0.701	0.587	0.582	0.581	0.597	0.597	0.608	0.595	0.578	0.573	0.603	0.617	0.612	0.608	0.609	0.603	0.598	0.597	0.602	0.626	0.629	0.628	0.595	0.6	0.597	0.606	0.61	0.608	0.614	0.621	0.61	0.532	0.514	0.508	0.645	0.645	0.642	0.136	0.144	0.126	0.493	0.462	0.424
8.66667	0.672	0.673	0.668	0.71	0.712	0.702	0.59	0.584	0.584	0.599	0.6	0.611	0.596	0.581	0.576	0.606	0.619	0.613	0.61	0.61	0.605	0.599	0.598	0.603	0.628	0.63	0.63	0.597	0.602	0.598	0.607	0.611	0.61	0.616	0.622	0.612	0.532	0.514	0.508	0.647	0.646	0.644	0.141	0.149	0.13	0.494	0.461	0.426
8.83333	0.674	0.675	0.67	0.712	0.713	0.703	0.592	0.586	0.586	0.602	0.601	0.612	0.598	0.584	0.58	0.608	0.62	0.615	0.611	0.612	0.606	0.6	0.599	0.605	0.629	0.633	0.632	0.599	0.604	0.601	0.609	0.613	0.611	0.617	0.624	0.613	0.532	0.514	0.508	0.649	0.649	0.646	0.146	0.155	0.134	0.494	0.457	0.425
9	0.675	0.677	0.671	0.712	0.714	0.704	0.593	0.587	0.587	0.603	0.604	0.614	0.599	0.585	0.581	0.61	0.622	0.616	0.613	0.613	0.607	0.601	0.6	0.606	0.632	0.634	0.633	0.601	0.606	0.602	0.61	0.614	0.612	0.619	0.626	0.615	0.532	0.514	0.508	0.651	0.65	0.648	0.152	0.162	0.138	0.494	0.459	0.426
9.16667	0.677	0.679	0.673	0.714	0.717	0.707	0.595	0.589	0.589	0.605	0.606	0.616	0.601	0.587	0.583	0.612	0.624	0.618	0.614	0.615	0.609	0.603	0.602	0.607	0.634	0.636	0.636	0.603	0.608	0.605	0.612	0.616	0.614	0.62	0.627	0.617	0.532	0.513	0.508	0.653	0.652	0.65	0.159	0.169	0.144	0.494	0.456	0.429
9.33333	0.679	0.681	0.675	0.714	0.719	0.709	0.597	0.59	0.591	0.606	0.607	0.617	0.602	0.589	0.585	0.613	0.625	0.62	0.616	0.617	0.61	0.604	0.603	0.609	0.635	0.639	0.637	0.605	0.611	0.607	0.613	0.618	0.615	0.621	0.629	0.619	0.532	0.513	0.508	0.655	0.653	0.652	0.166	0.177	0.149	0.5	0.459	0.426
9.5	0.68	0.682	0.677	0.718	0.72	0.71	0.598	0.592	0.593	0.607	0.608	0.618	0.604	0.591	0.586	0.615	0.627	0.621	0.617	0.618	0.612	0.605	0.604	0.61	0.637	0.641	0.64	0.607	0.612	0.609	0.615	0.619	0.617	0.622	0.63	0.62	0.532	0.512	0.508	0.656	0.655	0.653	0.173	0.185	0.155	0.497	0.455	0.427
9.66667	0.682	0.684	0.678	0.719	0.719	0.709	0.599	0.593	0.593	0.608	0.609	0.62	0.605	0.593	0.588	0.616	0.628	0.623	0.619	0.62	0.613	0.607	0.606	0.611	0.639	0.643	0.642	0.61	0.614	0.611	0.616	0.621	0.618	0.624	0.632	0.622	0.532	0.512	0.508	0.658	0.656	0.655	0.181	0.194	0.162	0.496	0.456	0.428
9.83333	0.684	0.685	0.68	0.718	0.72	0.711	0.601	0.595	0.595	0.61	0.611	0.621	0.607	0.594	0.589	0.618	0.63	0.625	0.621	0.621	0.615	0.608	0.608	0.613	0.642	0.645	0.644	0.612	0.616	0.613	0.618	0.623	0.62	0.626	0.634	0.623	0.532	0.511	0.507	0.659	0.658	0.656	0.19	0.201	0.169	0.494	0.457	0.429
10	0.684	0.687	0.681	0.719	0.722	0.713	0.602	0.596	0.596	0.611	0.612	0.622	0.607	0.595	0.59	0.619	0.631	0.626	0.622	0.622	0.616	0.609	0.608	0.614	0.643	0.647	0.646	0.613	0.617	0.616	0.619	0.623	0.621	0.627	0.635	0.625	0.532	0.511	0.507	0.66	0.659	0.657	0.197	0.209	0.177	0.494	0.458	0.431
10.1667	0.686	0.688	0.683	0.721	0.723	0.715	0.603	0.597	0.597	0.612	0.614	0.623	0.609	0.597	0.592	0.621	0.633	0.628	0.624	0.624	0.617	0.611	0.61	0.615	0.646	0.649	0.648	0.616	0.621	0.618	0.621	0.625	0.623	0.629	0.637	0.626	0.532	0.51	0.506	0.662	0.661	0.658	0.204	0.223	0.185	0.497	0.459	0.433
10.3333	0.687	0.69	0.685	0.722	0.724	0.714	0.605	0.6	0.599	0.613	0.615	0.624	0.61	0.598	0.593	0.622	0.635	0.629	0.625	0.625	0.619	0.612	0.611	0.616	0.647	0.65	0.649	0.617	0.622	0.619	0.622	0.626	0.624	0.63	0.638	0.628	0.531	0.51	0.506	0.663	0.662	0.66	0.217	0.24	0.194	0.502	0.461	0.432
10.5	0.688	0.691	0.686	0.723	0.726	0.716	0.607	0.601	0.601	0.615	0.616	0.625	0.611	0.6	0.594	0.624	0.637	0.631	0.626	0.627	0.62	0.613	0.612	0.618	0.649	0.653	0.651	0.619	0.624	0.62	0.624	0.628	0.625	0.632	0.64	0.63	0.534	0.51	0.506	0.665	0.664	0.661	0.233	0.259	0.201	0.503	0.462	0.433
10.6667	0.69	0.692	0.688	0.724	0.727	0.716	0.608	0.602	0.602	0.616	0.617	0.627	0.613	0.601	0.596	0.626	0.639	0.633	0.628	0.628	0.622	0.614	0.614	0.619	0.651	0.654	0.653	0.62	0.626	0.623	0.626	0.63	0.627	0.633	0.641	0.631	0.535	0.511	0.506	0.666	0.665	0.662	0.249	0.278	0.21	0.51	0.465	0.438
10.8333	0.691	0.693	0.689	0.724	0.728	0.717	0.609	0.604	0.603	0.617	0.618	0.628	0.614	0.602	0.596	0.627	0.639	0.634	0.63	0.629	0.623	0.615	0.615	0.62	0.652	0.656	0.655	0.622	0.627	0.625	0.627	0.632	0.628	0.635	0.642	0.633	0.536	0.512	0.507	0.668	0.666	0.664	0.27	0.286	0.224	0.513	0.474	0.436
11	0.692	0.695	0.69	0.724	0.728	0.719	0.61	0.605	0.604	0.618	0.62	0.629	0.615	0.604	0.598	0.629	0.641	0.636	0.632	0.631	0.624	0.617	0.616	0.622	0.654	0.658	0.656	0.625	0.629	0.626	0.629	0.633	0.63	0.637	0.644	0.635	0.536	0.511	0.507	0.669	0.667	0.665	0.28	0.299	0.241	0.509	0.486	0.438
11.1667	0.693	0.696	0.692	0.726	0.729	0.718	0.612	0.606	0.606	0.619	0.621	0.631	0.617	0.605	0.599	0.63	0.643	0.638	0.633	0.632	0.626	0.618	0.617	0.623	0.656	0.66	0.658	0.626	0.63	0.628	0.63	0.634	0.631	0.638	0.646	0.636	0.536	0.511	0.506	0.671	0.669	0.667	0.291	0.316	0.26	0.509	0.491	0.439
11.3333	0.694	0.697	0.693	0.727	0.73	0.721	0.613	0.608	0.607	0.62	0.622	0.631	0.618	0.606	0.6	0.632	0.645	0.64	0.635	0.633	0.627	0.619	0.619	0.624	0.658	0.662	0.66	0.628	0.631	0.63	0.632	0.635	0.633	0.64	0.647	0.638	0.536	0.51	0.505	0.672	0.67	0.668	0.307	0.33	0.277	0.509	0.503	0.439
11.5	0.695	0.698	0.695	0.728	0.731	0.719	0.614	0.609	0.608	0.622	0.623	0.633	0.62	0.608	0.601	0.633	0.646	0.641	0.636	0.635	0.628	0.62	0.619	0.625	0.66	0.663	0.662	0.63	0.633	0.631	0.633	0.637	0.634	0.641	0.648	0.639	0.535	0.509	0.504	0.673	0.671	0.668	0.32	0.335	0.287	0.514	0.508	0.439
11.6667	0.696	0.698	0.695	0.729	0.731	0.721	0.616	0.61	0.609	0.623	0.624	0.634	0.62	0.609	0.603	0.635	0.648	0.643	0.638	0.636	0.629	0.621	0.62	0.626	0.661	0.665	0.663	0.631	0.634	0.632	0.635	0.638	0.636	0.643	0.65	0.641	0.535	0.508	0.503	0.674	0.672	0.669	0.33	0.335	0.3	0.514	0.509	0.443
11.8333	0.697	0.699	0.697	0.729	0.732	0.722	0.617	0.612	0.611	0.623	0.626	0.635	0.622	0.61	0.604	0.636	0.65	0.645	0.64	0.638	0.631	0.623	0.622	0.628	0.663	0.667	0.665	0.632	0.635	0.634	0.637	0.64	0.637	0.644	0.651	0.643	0.534	0.508	0.503	0.676	0.673	0.67	0.331	0.331	0.317	0.515	0.508	0.452
12	0.698	0.701	0.698	0.73	0.733	0.721	0.618	0.613	0.612	0.625	0.627	0.636	0.623	0.611	0.605	0.638	0.651	0.646	0.641	0.639	0.632	0.624	0.623	0.629	0.665	0.668	0.667	0.634	0.637	0.635	0.638	0.642	0.639	0.646	0.653	0.644	0.534	0.507	0.502	0.677	0.674	0.671	0.327	0.327	0.331	0.515	0.507	0.454
12.1667	0.699	0.701	0.7	0.731	0.733	0.723	0.619	0.613	0.613	0.625	0.628	0.637	0.624	0.612	0.606	0.639	0.653	0.648	0.643	0.64	0.634	0.625	0.624	0.63	0.666	0.67	0.669	0.635	0.638	0.636	0.639	0.643	0.64	0.647	0.654	0.645	0.533	0.507	0.501	0.678	0.675	0.672	0.323	0.325	0.335	0.515	0.51	0.458
12.3333	0.7	0.702	0.701	0.73	0.734	0.724	0.621	0.615	0.615	0.627	0.63	0.639	0.626	0.614	0.608	0.641	0.654	0.649	0.644	0.642	0.635	0.626	0.625	0.631	0.668	0.672	0.67	0.636	0.639	0.638	0.641	0.645	0.641	0.649	0.656	0.648	0.533	0.507	0.501	0.68	0.676	0.673	0.321	0.321	0.334	0.518	0.509	0.461
12.5	0.701	0.703	0.702	0.732	0.735	0.723	0.622	0.616	0.616	0.627	0.631	0.64	0.627	0.615	0.608	0.643	0.655	0.651	0.647	0.643	0.637	0.627	0.626	0.632	0.669	0.674	0.672	0.637	0.64	0.639	0.642	0.646	0.643	0.65	0.657	0.649	0.533	0.506	0.501	0.681	0.677	0.674	0.319	0.312	0.33	0.516	0.506	0.459
12.6667	0.701	0.704	0.703	0.733	0.735	0.724	0.624	0.618	0.618	0.628	0.632	0.641	0.629	0.617	0.61	0.644	0.657	0.653	0.649	0.645	0.638	0.628	0.628	0.633	0.672	0.676	0.674	0.639	0.642	0.641	0.644	0.648	0.644	0.652	0.658	0.651	0.533	0.506	0.501	0.682	0.679	0.675	0.311	0.31	0.329	0.519	0.508	0.462
12.8333	0.702	0.705	0.704	0.734	0.735	0.725	0.625	0.619	0.618	0.629	0.633	0.642	0.63	0.618	0.611	0.646	0.659	0.654	0.65	0.646	0.638	0.629	0.628	0.635	0.673	0.677	0.675	0.64	0.643	0.643	0.645	0.65	0.645	0.652	0.659	0.651	0.533	0.506	0.5	0.683	0.679	0.676	0.309	0.302	0.328	0.519	0.506	0.463
13	0.703	0.706	0.705	0.734	0.736	0.726	0.626	0.62	0.62	0.629	0.635	0.643	0.631	0.62	0.613	0.648	0.66	0.656	0.652	0.647	0.64	0.631	0.63	0.636	0.674	0.679	0.677	0.641	0.644	0.644	0.647	0.65	0.647	0.654	0.661	0.653	0.532	0.506	0.5	0.684	0.68	0.676	0.301	0.293	0.322	0.52	0.509	0.464
13.1667	0.704	0.706	0.706	0.734	0.736	0.728	0.628	0.622	0.621	0.63	0.636	0.645	0.633	0.621	0.614	0.649	0.662	0.657	0.654	0.648	0.641	0.632	0.631	0.636	0.676	0.681	0.679	0.644	0.645	0.645	0.649	0.651	0.648	0.655	0.662	0.654	0.532	0.506	0.5	0.685	0.681	0.676	0.293	0.284	0.318	0.52	0.504	0.466
13.3333	0.704	0.707	0.707	0.734	0.737	0.728	0.629	0.623	0.623	0.632	0.637	0.645	0.635	0.623	0.615	0.65	0.665	0.659	0.656	0.65	0.643	0.633	0.632	0.638	0.678	0.683	0.68	0.644	0.646	0.646	0.65	0.653	0.649	0.657	0.664	0.656	0.532	0.505	0.5	0.686	0.683	0.677	0.284	0.275	0.314	0.52	0.508	0.466
13.5	0.704	0.707	0.707	0.735	0.736	0.729	0.631	0.625	0.625	0.633	0.639	0.646	0.636	0.624	0.617	0.651	0.666	0.66	0.657	0.651	0.644	0.634	0.634	0.64	0.68	0.683	0.682	0.645	0.646	0.648	0.651	0.654	0.651	0.659	0.665	0.657	0.532	0.505	0.5	0.687	0.682	0.678	0.275	0.265	0.307	0.524	0.51	0.467
13.6667	0.704	0.708	0.708	0.736	0.736	0.728	0.632	0.626	0.626	0.632	0.64	0.647	0.636	0.625	0.618	0.653	0.667	0.662	0.657	0.651	0.645	0.635	0.634	0.641	0.681	0.685	0.683	0.646	0.648	0.649	0.653	0.656	0.651	0.66	0.666	0.658	0.532	0.505	0.499	0.689	0.682	0.678	0.267	0.256	0.299	0.525	0.507	0.47
13.8333	0.706	0.709	0.709	0.736	0.737	0.729	0.633	0.627	0.627	0.635	0.641	0.648	0.638	0.627	0.619	0.655	0.669	0.663	0.657	0.653	0.646	0.637	0.636	0.642	0.683	0.687	0.685	0.648	0.65	0.65	0.655	0.657	0.653	0.661	0.667	0.66	0.532	0.505	0.499	0.69	0.684	0.679	0.259	0.248	0.29	0.525	0.507	0.468
14	0.707	0.709	0.71	0.736	0.737	0.729	0.635	0.629	0.628	0.635	0.642	0.649	0.639	0.628	0.621	0.656	0.669	0.665	0.658	0.654	0.648	0.638	0.636	0.643	0.684	0.688	0.687	0.649	0.65	0.651	0.656	0.658	0.654	0.662	0.668	0.661	0.532	0.505	0.499	0.69	0.683	0.678	0.252	0.242	0.281	0.526	0.508	0.469
14.1667	0.708	0.71	0.711	0.737	0.736	0.73	0.636	0.629	0.629	0.635	0.642	0.65	0.64	0.629	0.622	0.658	0.67	0.666	0.66	0.655	0.648	0.639	0.638	0.644	0.686	0.69	0.688	0.65	0.65	0.652	0.656	0.66	0.655	0.664	0.669	0.662	0.532	0.505	0.498	0.691	0.684	0.677	0.245	0.235	0.271	0.528	0.507	0.469
14.3333	0.708	0.71	0.712	0.738	0.736	0.73	0.637	0.631	0.63	0.636	0.643	0.651	0.642	0.631	0.623	0.659	0.672	0.667	0.661	0.656	0.649	0.64	0.639	0.645	0.687	0.692	0.69	0.651	0.651	0.653	0.658	0.661	0.657	0.664	0.671	0.663	0.532	0.504	0.498	0.692	0.686	0.678	0.24	0.23	0.264	0.525	0.506	0.469
14.5	0.708	0.71	0.712	0.738	0.735	0.731	0.638	0.632	0.631	0.638	0.644	0.652	0.643	0.632	0.624	0.661	0.673	0.669	0.663	0.657	0.651	0.642	0.64	0.646	0.688	0.693	0.691	0.652	0.653	0.653	0.659	0.662	0.657	0.666	0.67	0.664	0.531	0.504	0.498	0.693	0.686	0.679	0.235	0.225	0.258	0.527	0.506	0.471
14.6667	0.709	0.711	0.713	0.739	0.735	0.732	0.638	0.633	0.632	0.636	0.644	0.652	0.644	0.634	0.625	0.662	0.674	0.671	0.664	0.658	0.651	0.642	0.641	0.647	0.69	0.694	0.692	0.653	0.654	0.655	0.66	0.664	0.659	0.667	0.673	0.666	0.531	0.504	0.498	0.694	0.684	0.68	0.23	0.22	0.253	0.527	0.508	0.472
14.8333	0.71	0.711	0.714	0.739	0.735	0.733	0.64	0.634	0.633	0.638	0.646	0.653	0.646	0.635	0.627	0.663	0.676	0.672	0.666	0.66	0.652	0.644	0.642	0.648	0.691	0.696	0.694	0.654	0.655	0.655	0.662	0.665	0.66	0.668	0.672	0.667	0.531	0.503	0.498	0.695	0.684	0.681	0.226	0.216	0.25	0.528	0.507	0.471
15	0.71	0.712	0.714	0.741	0.735	0.734	0.641	0.636	0.635	0.639	0.647	0.654	0.647	0.636	0.628	0.664	0.677	0.674	0.667	0.661	0.653	0.645	0.643	0.649	0.693	0.698	0.696	0.655	0.656	0.655	0.664	0.666	0.661	0.669	0.675	0.668	0.531	0.503	0.498	0.696	0.684	0.682	0.223	0.212	0.247	0.528	0.506	0.472
15.1667	0.71	0.713	0.715	0.741	0.735	0.733	0.642	0.637	0.635	0.639	0.648	0.654	0.648	0.638	0.629	0.666	0.678	0.675	0.668	0.661	0.655	0.646	0.644	0.651	0.694	0.699	0.697	0.655	0.656	0.655	0.665	0.667	0.663	0.67	0.676	0.669	0.531	0.503	0.498	0.697	0.685	0.682	0.219	0.208	0.244	0.529	0.506	0.473
15.3333	0.711	0.713	0.716	0.742	0.736	0.734	0.643	0.638	0.637	0.638	0.649	0.656	0.65	0.639	0.63	0.667	0.68	0.677	0.67	0.662	0.656	0.647	0.645	0.651	0.696	0.701	0.698	0.656	0.656	0.655	0.667	0.668	0.664	0.672	0.676	0.67	0.531	0.503	0.497	0.697	0.686	0.682	0.216	0.204	0.242	0.529	0.51	0.476
15.5	0.712	0.714	0.716	0.742	0.736	0.735	0.644	0.639	0.638	0.639	0.65	0.657	0.652	0.64	0.631	0.668	0.68	0.678	0.67	0.664	0.657	0.648	0.646	0.652	0.697	0.702	0.7	0.657	0.656	0.655	0.667	0.668	0.665	0.673	0.677	0.672	0.531	0.503	0.497	0.698	0.687	0.682	0.213	0.201	0.24	0.529	0.511	0.481
15.6667	0.712	0.714	0.717	0.743	0.737	0.735	0.645	0.64	0.639	0.639	0.65	0.658	0.653	0.642	0.632	0.67	0.681	0.68	0.672	0.664	0.658	0.648	0.647	0.654	0.699	0.704	0.701	0.658	0.657	0.655	0.668	0.67	0.666	0.674	0.679	0.673	0.53	0.503	0.497	0.698	0.688	0.682	0.21	0.198	0.238	0.53	0.511	0.483
15.8333	0.713	0.715	0.717	0.743	0.737	0.736	0.645	0.642	0.64	0.639	0.651	0.659	0.654	0.643	0.634	0.671	0.683	0.681	0.673	0.666	0.659	0.65	0.648	0.654	0.7	0.705	0.703	0.659	0.658	0.656	0.669	0.671	0.667	0.675	0.68	0.674	0.531	0.503	0.497	0.699	0.689	0.682	0.207	0.195	0.235	0.531	0.511	0.483
16	0.713	0.715	0.717	0.743	0.737	0.735	0.646	0.642	0.641	0.64	0.652	0.66	0.655	0.644	0.635	0.672	0.684	0.682	0.674	0.666	0.659	0.651	0.649	0.655	0.702	0.707	0.704	0.66	0.659	0.656	0.67	0.672	0.668	0.676	0.68	0.675	0.531	0.503	0.497	0.698	0.69	0.681	0.203	0.193	0.231	0.531	0.513	0.484
16.1667	0.713	0.715	0.718	0.743	0.738	0.736	0.647	0.644	0.643	0.642	0.653	0.66	0.656	0.645	0.636	0.674	0.685	0.684	0.675	0.667	0.66	0.652	0.65	0.657	0.703	0.708	0.705	0.66	0.661	0.655	0.671	0.673	0.669	0.677	0.681	0.677	0.531	0.503	0.497	0.698	0.69	0.682	0.201	0.191	0.228	0.534	0.514	0.486
16.3333	0.713	0.716	0.718	0.743	0.738	0.736	0.648	0.644	0.643	0.642	0.653	0.661	0.657	0.647	0.637	0.675	0.686	0.685	0.676	0.668	0.66	0.652	0.65	0.658	0.704	0.71	0.707	0.661	0.662	0.655	0.672	0.674	0.67	0.678	0.681	0.677	0.531	0.503	0.497	0.698	0.69	0.681	0.198	0.189	0.225	0.535	0.514	0.485
16.5	0.714	0.717	0.719	0.744	0.739	0.737	0.649	0.646	0.645	0.643	0.655	0.662	0.659	0.648	0.638	0.676	0.688	0.686	0.677	0.67	0.661	0.654	0.652	0.659	0.706	0.711	0.708	0.663	0.663	0.656	0.673	0.675	0.672	0.68	0.682	0.678	0.531	0.503	0.497	0.7	0.69	0.682	0.196	0.188	0.222	0.543	0.515	0.486
16.6667	0.714	0.716	0.719	0.744	0.739	0.737	0.65	0.647	0.646	0.642	0.655	0.662	0.659	0.649	0.639	0.677	0.688	0.687	0.677	0.67	0.662	0.654	0.653	0.66	0.707	0.712	0.709	0.663	0.663	0.656	0.674	0.676	0.672	0.68	0.683	0.679	0.53	0.503	0.497	0.701	0.69	0.681	0.194	0.186	0.219	0.546	0.514	0.485
16.8333	0.714	0.717	0.719	0.743	0.739	0.738	0.651	0.648	0.647	0.644	0.656	0.663	0.661	0.65	0.64	0.679	0.69	0.689	0.678	0.67	0.663	0.655	0.653	0.661	0.708	0.713	0.711	0.664	0.664	0.656	0.675	0.677	0.673	0.682	0.683	0.681	0.531	0.503	0.496	0.702	0.69	0.682	0.192	0.185	0.218	0.55	0.513	0.487
17	0.715	0.717	0.72	0.744	0.74	0.738	0.652	0.649	0.648	0.643	0.656	0.663	0.661	0.651	0.641	0.679	0.69	0.69	0.68	0.672	0.663	0.656	0.654	0.662	0.71	0.715	0.712	0.664	0.664	0.656	0.676	0.678	0.674	0.683	0.684	0.682	0.53	0.503	0.496	0.702	0.69	0.681	0.191	0.185	0.217	0.55	0.514	0.486
17.1667	0.715	0.718	0.72	0.743	0.74	0.738	0.653	0.65	0.649	0.644	0.657	0.663	0.663	0.653	0.642	0.681	0.691	0.691	0.681	0.672	0.664	0.658	0.655	0.664	0.711	0.716	0.714	0.665	0.665	0.656	0.678	0.679	0.675	0.684	0.685	0.683	0.53	0.503	0.496	0.702	0.69	0.682	0.19	0.184	0.215	0.552	0.514	0.486
17.3333	0.716	0.718	0.72	0.744	0.74	0.738	0.654	0.651	0.649	0.644	0.658	0.664	0.664	0.654	0.643	0.682	0.692	0.691	0.682	0.673	0.665	0.658	0.656	0.664	0.712	0.717	0.715	0.665	0.665	0.656	0.679	0.68	0.675	0.685	0.685	0.684	0.531	0.503	0.496	0.702	0.69	0.682	0.189	0.184	0.211	0.555	0.515	0.489
17.5	0.716	0.719	0.72	0.744	0.74	0.739	0.656	0.652	0.651	0.644	0.658	0.665	0.665	0.655	0.645	0.683	0.694	0.692	0.682	0.674	0.666	0.659	0.657	0.666	0.714	0.719	0.716	0.666	0.665	0.656	0.68	0.681	0.677	0.686	0.686	0.685	0.53	0.503	0.496	0.702	0.691	0.682	0.189	0.184	0.205	0.562	0.515	0.489
17.6667	0.717	0.719	0.721	0.744	0.74	0.739	0.656	0.653	0.652	0.645	0.659	0.665	0.666	0.656	0.646	0.685	0.695	0.694	0.684	0.674	0.667	0.66	0.658	0.667	0.715	0.72	0.717	0.667	0.666	0.657	0.682	0.682	0.678	0.687	0.687	0.686	0.53	0.502	0.496	0.702	0.691	0.682	0.188	0.184	0.201	0.566	0.515	0.49
17.8333	0.716	0.719	0.721	0.743	0.74	0.739	0.657	0.654	0.652	0.645	0.658	0.664	0.668	0.658	0.647	0.686	0.695	0.694	0.685	0.675	0.667	0.662	0.659	0.668	0.716	0.721	0.719	0.667	0.666	0.656	0.683	0.682	0.678	0.687	0.687	0.687	0.53	0.503	0.496	0.702	0.691	0.682	0.188	0.183	0.197	0.569	0.516	0.49
18	0.717	0.72	0.721	0.745	0.74	0.739	0.657	0.656	0.654	0.645	0.66	0.665	0.669	0.659	0.648	0.687	0.696	0.695	0.685	0.675	0.668	0.663	0.66	0.67	0.717	0.722	0.719	0.667	0.666	0.656	0.684	0.683	0.679	0.688	0.688	0.688	0.531	0.503	0.496	0.702	0.691	0.682	0.189	0.184	0.194	0.569	0.515	0.491
18.1667	0.717	0.72	0.721	0.744	0.74	0.739	0.659	0.656	0.655	0.646	0.66	0.666	0.67	0.66	0.649	0.688	0.697	0.697	0.686	0.676	0.668	0.664	0.661	0.67	0.718	0.723	0.721	0.668	0.667	0.656	0.685	0.684	0.68	0.688	0.688	0.688	0.531	0.503	0.496	0.703	0.691	0.681	0.189	0.184	0.192	0.57	0.517	0.491
18.3333	0.717	0.72	0.722	0.745	0.741	0.739	0.66	0.657	0.656	0.646	0.66	0.666	0.671	0.662	0.65	0.689	0.698	0.697	0.687	0.677	0.669	0.665	0.662	0.671	0.719	0.724	0.722	0.668	0.667	0.656	0.686	0.685	0.68	0.689	0.689	0.688	0.531	0.503	0.496	0.702	0.691	0.682	0.189	0.184	0.189	0.571	0.52	0.492
18.5	0.718	0.72	0.722	0.744	0.741	0.739	0.66	0.658	0.657	0.646	0.66	0.665	0.672	0.663	0.651	0.69	0.699	0.699	0.688	0.677	0.67	0.667	0.663	0.673	0.721	0.726	0.723	0.669	0.667	0.657	0.688	0.686	0.681	0.69	0.689	0.689	0.531	0.503	0.497	0.702	0.691	0.682	0.189	0.184	0.186	0.57	0.525	0.494
18.6667	0.718	0.721	0.722	0.745	0.741	0.739	0.662	0.659	0.658	0.646	0.662	0.667	0.675	0.664	0.653	0.691	0.7	0.699	0.689	0.678	0.671	0.669	0.664	0.674	0.723	0.727	0.725	0.669	0.668	0.657	0.689	0.687	0.682	0.69	0.69	0.69	0.531	0.503	0.497	0.702	0.691	0.682	0.19	0.184	0.185	0.572	0.526	0.496
18.8333	0.718	0.72	0.722	0.745	0.74	0.738	0.662	0.66	0.659	0.646	0.662	0.666	0.675	0.665	0.653	0.692	0.7	0.7	0.689	0.678	0.671	0.67	0.665	0.675	0.724	0.728	0.725	0.669	0.668	0.657	0.689	0.687	0.683	0.69	0.69	0.69	0.531	0.503	0.497	0.703	0.69	0.682	0.19	0.184	0.183	0.571	0.526	0.496
19	0.719	0.721	0.722	0.745	0.741	0.739	0.663	0.661	0.66	0.647	0.662	0.667	0.676	0.666	0.655	0.693	0.702	0.701	0.69	0.679	0.672	0.672	0.666	0.676	0.726	0.729	0.727	0.67	0.668	0.658	0.691	0.688	0.683	0.691	0.691	0.691	0.531	0.504	0.497	0.703	0.691	0.682	0.191	0.185	0.182	0.572	0.526	0.497
19.1667	0.718	0.721	0.722	0.745	0.741	0.739	0.664	0.662	0.661	0.647	0.662	0.668	0.677	0.668	0.656	0.694	0.702	0.702	0.691	0.68	0.672	0.673	0.666	0.677	0.727	0.73	0.728	0.67	0.668	0.658	0.691	0.689	0.684	0.691	0.691	0.691	0.531	0.504	0.497	0.703	0.691	0.682	0.191	0.185	0.181	0.572	0.526	0.497
19.3333	0.718	0.721	0.722	0.746	0.74	0.739	0.665	0.663	0.662	0.648	0.663	0.667	0.678	0.669	0.657	0.695	0.703	0.703	0.691	0.68	0.673	0.675	0.668	0.678	0.728	0.731	0.729	0.669	0.668	0.658	0.692	0.689	0.685	0.692	0.691	0.692	0.532	0.504	0.498	0.703	0.691	0.682	0.192	0.186	0.18	0.573	0.525	0.498
19.5	0.719	0.721	0.722	0.746	0.74	0.739	0.666	0.663	0.663	0.649	0.664	0.668	0.679	0.67	0.657	0.696	0.704	0.704	0.692	0.681	0.673	0.676	0.668	0.68	0.729	0.732	0.73	0.67	0.669	0.658	0.693	0.69	0.686	0.692	0.692	0.692	0.532	0.505	0.498	0.703	0.691	0.682	0.192	0.186	0.179	0.573	0.525	0.497

### Sheet: Sheet2
Time	Time
1	0.166667
2	0.333333
3	0.5
4	0.666667
5	0.833333
6	1
7	1.16667
8	1.33333
9	1.5
10	1.66667
11	1.83333
12	2
13	2.16667
14	2.33333
15	2.5
16	2.66667
17	2.83333
18	3
19	3.16667
20	3.33333
21	3.5
22	3.66667
23	3.83333
24	4
25	4.16667
26	4.33333
27	4.5
28	4.66667
29	4.83333
30	5
31	5.16667
32	5.33333
33	5.5
34	5.66667
35	5.83333
36	6
37	6.16667
38	6.33333
39	6.5
40	6.66667
41	6.83333
42	7
43	7.16667
44	7.33333
45	7.5
46	7.66667
47	7.83333
48	8
49	8.16667
50	8.33333
51	8.5
52	8.66667
53	8.83333
54	9
55	9.16667
56	9.33333
57	9.5
58	9.66667
59	9.83333
60	10
61	10.1667
62	10.3333
63	10.5
64	10.6667
65	10.8333
66	11
67	11.1667
68	11.3333
69	11.5
70	11.6667
71	11.8333
72	12
73	12.1667
74	12.3333
75	12.5
76	12.6667
77	12.8333
78	13
79	13.1667
80	13.3333
81	13.5
82	13.6667
83	13.8333
84	14
85	14.1667
86	14.3333
87	14.5
88	14.6667
89	14.8333
90	15
91	15.1667
92	15.3333
93	15.5
94	15.6667
95	15.8333
96	16
97	16.1667
98	16.3333
99	16.5
100	16.6667
101	16.8333
102	17
103	17.1667
104	17.3333
105	17.5
106	17.6667
107	17.8333
108	18
109	18.1667
110	18.3333
111	18.5
112	18.6667
113	18.8333
114	19
115	19.1667
116	19.3333
117	19.5
