## Supplementary File 1 for "Genomically recoded *Escherichia coli* with optimized functional phenotypes": iC321_F2E_M9_F2_4.xlsx

### Sheet: Sheet1
Time	EcNR2_M9_Rep1	EcNR2_M9_Rep2	EcNR2_M9_Rep3	EcNR2_prfB_ilvG_M9_Rep1	EcNR2_prfB_ilvG_M9_Rep2	EcNR2_prfB_ilvG_M9_Rep3	C321_M9_Rep1	C321_M9_Rep2	C321_M9_Rep3	C321_prfB_ilvG_M9_Rep1	C321_prfB_ilvG_M9_Rep2	C321_prfB_ilvG_M9_Rep3	C321_prfB_ilvG_gpp_M9_Rep1	C321_prfB_ilvG_gpp_M9_Rep2	C321_prfB_ilvG_gpp_M9_Rep3	C321_prfB_ilvG_folA_M9_Rep1	C321_prfB_ilvG_folA_M9_Rep2	C321_prfB_ilvG_folA_M9_Rep3	C321_prfB_ilvG_cyaA_M9_Rep1	C321_prfB_ilvG_cyaA_M9_Rep2	C321_prfB_ilvG_cyaA_M9_Rep3	C321_prfB_ilvG_hemA_M9_Rep1	C321_prfB_ilvG_hemA_M9_Rep2	C321_prfB_ilvG_hemA_M9_Rep3	C321_prfB_ilvG_folA_cyaA_M9_Rep1	C321_prfB_ilvG_folA_cyaA_M9_Rep2	C321_prfB_ilvG_folA_cyaA_M9_Rep3	C321_prfB_ilvG_gpp_cyaA_M9_Rep1	C321_prfB_ilvG_gpp_cyaA_M9_Rep2	C321_prfB_ilvG_gpp_cyaA_M9_Rep3	C321_prfB_ilvG_gpp_folA_cyaA_M9_Rep1	C321_prfB_ilvG_gpp_folA_cyaA_M9_Rep2	C321_prfB_ilvG_gpp_folA_cyaA_M9_Rep3	C321_prfB_ilvG_cyaA_hemA_M9_Rep1	C321_prfB_ilvG_cyaA_hemA_M9_Rep2	C321_prfB_ilvG_cyaA_hemA_M9_Rep3	C321_prfB_ilvG_folA_cyaA_hemAM9_Rep1	C321_prfB_ilvG_folA_cyaA_hemAM9_Rep2	C321_prfB_ilvG_folA_cyaA_hemAM9_Rep3	C321_prfB_ilvG_gpp_folA_cyaA_hemA_M9_Rep1	C321_prfB_ilvG_gpp_folA_cyaA_hemA_M9_Rep2	C321_prfB_ilvG_gpp_folA_cyaA_hemA_M9_Rep3	C321_OPT_M9_Rep1	C321_OPT_M9_Rep2	C321_OPT_M9_Rep3	C321_M9_M9_Rep1	C321_M9_M9_Rep2	C321_M9_M9_Rep3
0.166667	0.113	0.113	0.116	0.114	0.116	0.111	0.115	0.117	0.112	0.119	0.118	0.11	0.111	0.111	0.114	0.111	0.115	0.111	0.115	0.112	0.113	0.113	0.115	0.111	0.113	0.115	0.113	0.113	0.112	0.113	0.12	0.118	0.115	0.114	0.111	0.106	0.118	0.117	0.112	0.109	0.109	0.111	0.11	0.11	0.108	0.109	0.111	0.107
0.333333	0.113	0.112	0.116	0.114	0.115	0.11	0.114	0.117	0.112	0.118	0.116	0.109	0.11	0.11	0.114	0.11	0.114	0.11	0.114	0.111	0.113	0.112	0.114	0.111	0.112	0.114	0.112	0.112	0.112	0.112	0.12	0.118	0.115	0.112	0.11	0.105	0.118	0.116	0.111	0.108	0.108	0.11	0.109	0.109	0.107	0.109	0.11	0.107
0.5	0.113	0.112	0.115	0.113	0.116	0.11	0.114	0.116	0.112	0.117	0.116	0.109	0.11	0.11	0.113	0.11	0.114	0.11	0.113	0.11	0.112	0.111	0.114	0.11	0.112	0.113	0.112	0.112	0.111	0.112	0.12	0.117	0.116	0.112	0.109	0.105	0.118	0.115	0.11	0.108	0.107	0.11	0.109	0.109	0.107	0.108	0.109	0.106
0.666667	0.113	0.112	0.116	0.113	0.118	0.11	0.114	0.116	0.112	0.117	0.116	0.109	0.11	0.11	0.113	0.11	0.114	0.11	0.113	0.111	0.112	0.111	0.114	0.11	0.113	0.114	0.112	0.113	0.111	0.112	0.121	0.118	0.116	0.112	0.111	0.104	0.119	0.115	0.111	0.108	0.107	0.11	0.109	0.108	0.107	0.108	0.11	0.106
0.833333	0.113	0.112	0.115	0.113	0.116	0.11	0.114	0.116	0.112	0.117	0.116	0.109	0.11	0.109	0.113	0.11	0.114	0.11	0.112	0.11	0.111	0.111	0.113	0.11	0.113	0.113	0.112	0.112	0.111	0.111	0.12	0.118	0.116	0.112	0.11	0.104	0.119	0.115	0.111	0.107	0.107	0.11	0.108	0.108	0.106	0.108	0.109	0.106
1	0.114	0.113	0.116	0.114	0.115	0.111	0.114	0.116	0.112	0.118	0.117	0.109	0.11	0.11	0.113	0.11	0.114	0.11	0.112	0.11	0.112	0.111	0.114	0.111	0.113	0.114	0.112	0.112	0.111	0.111	0.121	0.119	0.117	0.112	0.11	0.104	0.12	0.116	0.111	0.107	0.107	0.11	0.108	0.108	0.107	0.108	0.11	0.107
1.16667	0.114	0.113	0.116	0.114	0.116	0.111	0.114	0.116	0.112	0.118	0.116	0.11	0.11	0.11	0.113	0.111	0.114	0.11	0.112	0.11	0.112	0.111	0.114	0.111	0.113	0.114	0.112	0.112	0.111	0.111	0.122	0.12	0.118	0.112	0.11	0.104	0.121	0.116	0.112	0.107	0.107	0.11	0.108	0.108	0.106	0.109	0.11	0.107
1.33333	0.115	0.114	0.117	0.114	0.116	0.112	0.115	0.116	0.112	0.118	0.117	0.11	0.11	0.11	0.114	0.111	0.115	0.111	0.112	0.111	0.112	0.111	0.114	0.111	0.114	0.115	0.112	0.112	0.111	0.112	0.124	0.121	0.119	0.112	0.11	0.104	0.122	0.117	0.112	0.107	0.107	0.11	0.108	0.107	0.106	0.109	0.111	0.107
1.5	0.116	0.115	0.118	0.115	0.124	0.113	0.115	0.116	0.112	0.118	0.117	0.11	0.111	0.11	0.113	0.112	0.115	0.111	0.112	0.111	0.112	0.111	0.114	0.112	0.114	0.115	0.112	0.112	0.111	0.112	0.124	0.121	0.12	0.111	0.11	0.104	0.123	0.118	0.113	0.107	0.107	0.11	0.108	0.107	0.106	0.109	0.111	0.107
1.66667	0.117	0.115	0.119	0.116	0.118	0.114	0.116	0.117	0.113	0.118	0.118	0.111	0.111	0.11	0.114	0.112	0.115	0.112	0.112	0.111	0.112	0.112	0.114	0.112	0.115	0.116	0.112	0.112	0.111	0.112	0.125	0.122	0.121	0.111	0.11	0.104	0.124	0.119	0.114	0.107	0.106	0.11	0.108	0.107	0.106	0.11	0.111	0.107
1.83333	0.118	0.116	0.119	0.117	0.119	0.114	0.116	0.117	0.113	0.119	0.118	0.111	0.111	0.11	0.114	0.112	0.115	0.112	0.113	0.111	0.112	0.112	0.115	0.112	0.115	0.116	0.113	0.112	0.111	0.112	0.126	0.123	0.122	0.112	0.11	0.104	0.125	0.119	0.115	0.106	0.107	0.109	0.108	0.107	0.106	0.11	0.112	0.108
2	0.119	0.117	0.12	0.118	0.122	0.116	0.116	0.117	0.114	0.119	0.118	0.112	0.111	0.11	0.114	0.113	0.116	0.113	0.113	0.111	0.112	0.112	0.115	0.113	0.116	0.117	0.113	0.113	0.111	0.112	0.128	0.125	0.124	0.111	0.11	0.104	0.127	0.121	0.116	0.107	0.106	0.109	0.108	0.107	0.106	0.111	0.112	0.109
2.16667	0.121	0.118	0.121	0.119	0.122	0.117	0.117	0.117	0.114	0.119	0.119	0.112	0.111	0.111	0.114	0.114	0.118	0.114	0.113	0.111	0.113	0.112	0.115	0.113	0.117	0.118	0.114	0.113	0.112	0.112	0.129	0.126	0.126	0.111	0.11	0.104	0.129	0.122	0.117	0.106	0.106	0.109	0.108	0.107	0.106	0.111	0.113	0.109
2.33333	0.123	0.12	0.123	0.12	0.127	0.119	0.117	0.118	0.114	0.12	0.119	0.113	0.112	0.111	0.115	0.114	0.119	0.114	0.113	0.112	0.113	0.113	0.116	0.114	0.119	0.12	0.115	0.113	0.111	0.113	0.131	0.128	0.128	0.111	0.11	0.104	0.13	0.123	0.118	0.106	0.107	0.109	0.108	0.107	0.106	0.112	0.113	0.11
2.5	0.125	0.122	0.124	0.122	0.125	0.121	0.118	0.118	0.115	0.12	0.12	0.114	0.113	0.111	0.115	0.115	0.12	0.115	0.114	0.113	0.113	0.113	0.116	0.115	0.119	0.12	0.115	0.114	0.112	0.113	0.133	0.129	0.13	0.111	0.109	0.104	0.132	0.124	0.119	0.106	0.106	0.109	0.107	0.107	0.106	0.113	0.114	0.111
2.66667	0.127	0.123	0.126	0.124	0.127	0.123	0.118	0.118	0.115	0.121	0.12	0.114	0.113	0.112	0.115	0.116	0.12	0.116	0.114	0.113	0.114	0.113	0.116	0.115	0.122	0.122	0.116	0.114	0.112	0.113	0.135	0.131	0.132	0.111	0.109	0.104	0.135	0.126	0.12	0.106	0.106	0.109	0.107	0.106	0.105	0.113	0.115	0.111
2.83333	0.13	0.125	0.128	0.126	0.135	0.126	0.119	0.119	0.116	0.122	0.121	0.115	0.113	0.112	0.115	0.117	0.121	0.118	0.114	0.113	0.114	0.114	0.117	0.116	0.122	0.124	0.117	0.114	0.112	0.114	0.138	0.134	0.134	0.111	0.109	0.104	0.137	0.128	0.122	0.106	0.106	0.109	0.107	0.106	0.105	0.114	0.116	0.113
3	0.133	0.127	0.13	0.128	0.138	0.129	0.119	0.12	0.116	0.122	0.122	0.116	0.114	0.113	0.116	0.119	0.122	0.119	0.115	0.114	0.115	0.115	0.118	0.117	0.123	0.125	0.117	0.115	0.113	0.114	0.14	0.136	0.137	0.11	0.109	0.104	0.14	0.13	0.124	0.106	0.106	0.109	0.107	0.106	0.105	0.115	0.117	0.113
3.16667	0.135	0.13	0.133	0.131	0.138	0.131	0.12	0.121	0.117	0.123	0.123	0.117	0.115	0.114	0.117	0.12	0.125	0.121	0.116	0.115	0.116	0.116	0.119	0.118	0.126	0.127	0.119	0.115	0.114	0.115	0.143	0.139	0.14	0.111	0.11	0.104	0.144	0.132	0.126	0.106	0.106	0.109	0.107	0.107	0.106	0.117	0.119	0.115
3.33333	0.137	0.131	0.134	0.132	0.139	0.132	0.121	0.121	0.117	0.124	0.124	0.118	0.115	0.114	0.117	0.121	0.124	0.122	0.116	0.116	0.116	0.116	0.119	0.119	0.128	0.129	0.12	0.116	0.114	0.115	0.146	0.142	0.143	0.111	0.109	0.104	0.146	0.134	0.128	0.106	0.106	0.109	0.107	0.106	0.106	0.118	0.12	0.116
3.5	0.139	0.133	0.136	0.134	0.14	0.135	0.121	0.121	0.118	0.125	0.125	0.119	0.116	0.115	0.118	0.123	0.126	0.124	0.117	0.116	0.116	0.117	0.12	0.12	0.129	0.131	0.121	0.116	0.115	0.116	0.149	0.144	0.146	0.11	0.109	0.104	0.15	0.137	0.13	0.106	0.106	0.109	0.107	0.106	0.105	0.119	0.121	0.118
3.66667	0.141	0.135	0.138	0.137	0.142	0.138	0.122	0.122	0.118	0.126	0.126	0.121	0.117	0.115	0.119	0.125	0.128	0.126	0.117	0.117	0.117	0.117	0.121	0.121	0.131	0.134	0.122	0.117	0.115	0.116	0.152	0.147	0.149	0.11	0.109	0.104	0.153	0.139	0.133	0.106	0.106	0.109	0.107	0.106	0.105	0.12	0.123	0.119
3.83333	0.144	0.137	0.14	0.14	0.149	0.141	0.123	0.123	0.119	0.127	0.127	0.122	0.118	0.117	0.12	0.127	0.13	0.128	0.118	0.119	0.118	0.118	0.122	0.122	0.134	0.137	0.126	0.118	0.116	0.117	0.155	0.151	0.153	0.11	0.109	0.104	0.156	0.142	0.136	0.106	0.106	0.109	0.107	0.106	0.105	0.123	0.125	0.121
4	0.148	0.14	0.143	0.143	0.15	0.145	0.125	0.124	0.12	0.128	0.128	0.124	0.12	0.118	0.121	0.129	0.132	0.13	0.119	0.12	0.119	0.12	0.123	0.124	0.138	0.139	0.128	0.118	0.117	0.119	0.159	0.155	0.157	0.11	0.109	0.104	0.157	0.143	0.137	0.106	0.106	0.109	0.107	0.106	0.105	0.124	0.127	0.123
4.16667	0.151	0.142	0.145	0.146	0.153	0.148	0.124	0.124	0.121	0.13	0.13	0.125	0.121	0.119	0.122	0.132	0.134	0.133	0.12	0.121	0.12	0.121	0.124	0.125	0.14	0.144	0.13	0.119	0.118	0.119	0.162	0.158	0.16	0.11	0.109	0.104	0.159	0.144	0.138	0.106	0.105	0.109	0.107	0.106	0.105	0.125	0.129	0.124
4.33333	0.155	0.146	0.149	0.149	0.157	0.152	0.125	0.125	0.121	0.132	0.131	0.127	0.122	0.12	0.123	0.134	0.137	0.135	0.121	0.122	0.122	0.122	0.126	0.127	0.145	0.147	0.132	0.12	0.119	0.12	0.163	0.159	0.161	0.11	0.109	0.104	0.162	0.147	0.14	0.106	0.106	0.109	0.106	0.105	0.105	0.127	0.131	0.128
4.5	0.16	0.15	0.153	0.152	0.166	0.156	0.126	0.126	0.122	0.133	0.133	0.129	0.123	0.121	0.124	0.137	0.139	0.138	0.123	0.123	0.123	0.123	0.127	0.129	0.146	0.148	0.134	0.121	0.12	0.121	0.165	0.161	0.164	0.11	0.109	0.104	0.165	0.149	0.142	0.106	0.105	0.109	0.107	0.105	0.105	0.129	0.133	0.131
4.66667	0.164	0.153	0.156	0.156	0.173	0.161	0.127	0.127	0.123	0.135	0.135	0.131	0.125	0.123	0.125	0.137	0.14	0.139	0.123	0.125	0.125	0.124	0.129	0.131	0.148	0.15	0.135	0.122	0.121	0.122	0.168	0.164	0.167	0.11	0.108	0.104	0.169	0.153	0.145	0.105	0.105	0.109	0.106	0.105	0.105	0.131	0.137	0.132
4.83333	0.167	0.156	0.158	0.161	0.175	0.166	0.128	0.128	0.124	0.137	0.137	0.134	0.127	0.124	0.127	0.139	0.142	0.14	0.125	0.127	0.126	0.127	0.131	0.134	0.152	0.153	0.137	0.124	0.123	0.124	0.172	0.168	0.172	0.11	0.109	0.104	0.173	0.156	0.148	0.105	0.105	0.109	0.106	0.105	0.105	0.134	0.139	0.134
5	0.169	0.157	0.159	0.165	0.179	0.175	0.13	0.129	0.125	0.139	0.139	0.137	0.129	0.126	0.129	0.141	0.144	0.143	0.127	0.129	0.128	0.128	0.133	0.136	0.155	0.158	0.139	0.125	0.124	0.125	0.176	0.172	0.176	0.11	0.109	0.104	0.177	0.159	0.151	0.105	0.105	0.109	0.106	0.105	0.105	0.137	0.141	0.136
5.16667	0.17	0.158	0.16	0.168	0.185	0.176	0.13	0.13	0.126	0.142	0.142	0.139	0.131	0.128	0.13	0.144	0.146	0.145	0.128	0.131	0.13	0.13	0.135	0.139	0.161	0.162	0.142	0.127	0.126	0.127	0.18	0.176	0.181	0.11	0.109	0.103	0.181	0.162	0.154	0.105	0.105	0.108	0.106	0.105	0.105	0.138	0.143	0.137
5.33333	0.172	0.159	0.161	0.173	0.198	0.181	0.132	0.131	0.127	0.144	0.145	0.142	0.134	0.131	0.133	0.147	0.149	0.148	0.13	0.134	0.132	0.133	0.137	0.142	0.165	0.166	0.145	0.128	0.127	0.129	0.185	0.18	0.186	0.11	0.109	0.104	0.186	0.166	0.157	0.106	0.106	0.109	0.106	0.105	0.105	0.14	0.146	0.14
5.5	0.174	0.16	0.162	0.178	0.2	0.188	0.133	0.132	0.128	0.145	0.145	0.143	0.136	0.133	0.135	0.149	0.152	0.151	0.132	0.136	0.134	0.135	0.14	0.146	0.169	0.171	0.149	0.129	0.128	0.13	0.189	0.185	0.191	0.11	0.108	0.104	0.191	0.17	0.161	0.106	0.105	0.109	0.106	0.105	0.105	0.144	0.147	0.143
5.66667	0.176	0.162	0.164	0.182	0.205	0.195	0.135	0.134	0.13	0.146	0.146	0.145	0.139	0.135	0.138	0.152	0.155	0.153	0.135	0.139	0.137	0.137	0.141	0.147	0.173	0.177	0.152	0.13	0.129	0.131	0.195	0.191	0.198	0.11	0.109	0.104	0.196	0.175	0.165	0.105	0.105	0.109	0.106	0.105	0.105	0.145	0.152	0.146
5.83333	0.178	0.163	0.165	0.186	0.212	0.201	0.136	0.135	0.131	0.148	0.148	0.147	0.14	0.137	0.139	0.156	0.159	0.157	0.137	0.142	0.139	0.137	0.142	0.147	0.178	0.181	0.156	0.132	0.131	0.133	0.2	0.196	0.204	0.11	0.109	0.104	0.201	0.179	0.168	0.105	0.105	0.108	0.106	0.105	0.105	0.148	0.154	0.148
6	0.18	0.165	0.166	0.19	0.218	0.208	0.137	0.136	0.132	0.15	0.151	0.15	0.141	0.138	0.14	0.159	0.164	0.161	0.14	0.145	0.142	0.138	0.143	0.152	0.183	0.187	0.161	0.135	0.134	0.135	0.205	0.203	0.212	0.11	0.109	0.103	0.206	0.184	0.173	0.105	0.105	0.109	0.106	0.105	0.105	0.152	0.157	0.152
6.16667	0.184	0.166	0.168	0.194	0.224	0.21	0.139	0.138	0.134	0.153	0.153	0.153	0.142	0.139	0.141	0.164	0.168	0.165	0.142	0.148	0.145	0.14	0.145	0.154	0.188	0.193	0.165	0.137	0.136	0.138	0.211	0.208	0.218	0.11	0.108	0.103	0.211	0.189	0.177	0.105	0.105	0.108	0.106	0.105	0.105	0.156	0.161	0.155
6.33333	0.189	0.169	0.171	0.199	0.234	0.217	0.141	0.139	0.135	0.156	0.156	0.156	0.144	0.141	0.143	0.169	0.173	0.169	0.145	0.152	0.149	0.142	0.148	0.156	0.193	0.199	0.169	0.139	0.138	0.141	0.216	0.215	0.226	0.11	0.108	0.103	0.217	0.194	0.182	0.105	0.105	0.108	0.105	0.105	0.105	0.16	0.164	0.158
6.5	0.195	0.173	0.175	0.203	0.24	0.22	0.143	0.141	0.137	0.159	0.16	0.16	0.147	0.143	0.146	0.174	0.179	0.174	0.148	0.155	0.152	0.144	0.15	0.16	0.199	0.205	0.175	0.142	0.141	0.143	0.221	0.221	0.231	0.11	0.108	0.103	0.222	0.2	0.187	0.105	0.105	0.108	0.105	0.105	0.105	0.162	0.168	0.162
6.66667	0.201	0.178	0.179	0.206	0.241	0.225	0.145	0.143	0.138	0.163	0.163	0.164	0.15	0.146	0.148	0.179	0.184	0.179	0.149	0.157	0.154	0.147	0.153	0.164	0.205	0.211	0.18	0.144	0.144	0.146	0.227	0.227	0.239	0.109	0.109	0.103	0.228	0.206	0.192	0.105	0.105	0.109	0.106	0.105	0.105	0.166	0.172	0.165
6.83333	0.208	0.182	0.183	0.21	0.251	0.23	0.147	0.145	0.14	0.168	0.167	0.168	0.153	0.149	0.151	0.185	0.191	0.184	0.151	0.159	0.155	0.149	0.156	0.167	0.21	0.216	0.185	0.147	0.146	0.149	0.232	0.234	0.245	0.11	0.108	0.104	0.233	0.212	0.196	0.105	0.105	0.109	0.106	0.104	0.105	0.171	0.176	0.169
7	0.214	0.186	0.187	0.213	0.256	0.236	0.149	0.146	0.142	0.173	0.171	0.173	0.157	0.152	0.153	0.191	0.197	0.19	0.153	0.163	0.158	0.152	0.159	0.173	0.215	0.222	0.191	0.15	0.149	0.152	0.237	0.239	0.252	0.11	0.109	0.104	0.239	0.218	0.201	0.105	0.105	0.108	0.106	0.105	0.105	0.175	0.18	0.173
7.16667	0.22	0.19	0.191	0.217	0.256	0.239	0.15	0.148	0.144	0.178	0.176	0.175	0.16	0.154	0.156	0.197	0.204	0.195	0.156	0.167	0.162	0.155	0.162	0.176	0.219	0.227	0.197	0.152	0.152	0.154	0.242	0.246	0.259	0.11	0.109	0.103	0.244	0.224	0.206	0.105	0.105	0.108	0.106	0.105	0.105	0.179	0.185	0.177
7.33333	0.226	0.194	0.195	0.22	0.264	0.242	0.152	0.15	0.145	0.185	0.181	0.18	0.164	0.158	0.159	0.204	0.211	0.201	0.159	0.171	0.165	0.159	0.167	0.178	0.224	0.232	0.203	0.155	0.154	0.157	0.247	0.252	0.266	0.11	0.108	0.104	0.25	0.229	0.211	0.105	0.105	0.109	0.105	0.104	0.105	0.183	0.19	0.182
7.5	0.232	0.197	0.199	0.224	0.266	0.246	0.153	0.15	0.146	0.19	0.184	0.184	0.167	0.161	0.163	0.211	0.219	0.207	0.163	0.175	0.169	0.162	0.17	0.183	0.229	0.238	0.209	0.158	0.157	0.16	0.252	0.258	0.272	0.11	0.108	0.104	0.255	0.235	0.216	0.105	0.105	0.109	0.105	0.104	0.105	0.188	0.195	0.186
7.66667	0.237	0.201	0.202	0.227	0.272	0.25	0.154	0.152	0.147	0.196	0.189	0.189	0.171	0.164	0.166	0.218	0.226	0.212	0.165	0.18	0.174	0.165	0.175	0.187	0.234	0.244	0.215	0.161	0.161	0.163	0.257	0.264	0.278	0.11	0.108	0.103	0.26	0.241	0.221	0.105	0.105	0.109	0.106	0.104	0.105	0.193	0.199	0.19
7.83333	0.243	0.204	0.206	0.229	0.277	0.253	0.157	0.153	0.148	0.202	0.193	0.195	0.176	0.168	0.17	0.224	0.234	0.218	0.169	0.184	0.178	0.169	0.18	0.192	0.239	0.249	0.222	0.164	0.164	0.167	0.262	0.27	0.285	0.11	0.108	0.104	0.264	0.246	0.225	0.105	0.105	0.108	0.105	0.104	0.105	0.197	0.204	0.195
8	0.249	0.208	0.209	0.233	0.281	0.257	0.156	0.154	0.15	0.209	0.198	0.2	0.18	0.172	0.174	0.23	0.241	0.223	0.173	0.188	0.182	0.174	0.185	0.197	0.244	0.255	0.228	0.167	0.167	0.17	0.266	0.275	0.291	0.11	0.108	0.104	0.268	0.252	0.231	0.105	0.105	0.108	0.105	0.105	0.105	0.201	0.209	0.199
8.16667	0.254	0.212	0.213	0.235	0.288	0.26	0.159	0.155	0.151	0.215	0.204	0.204	0.185	0.177	0.178	0.236	0.25	0.229	0.176	0.192	0.186	0.179	0.19	0.201	0.249	0.26	0.235	0.17	0.171	0.174	0.27	0.281	0.297	0.109	0.108	0.103	0.271	0.257	0.234	0.105	0.105	0.108	0.105	0.104	0.104	0.205	0.214	0.203
8.33333	0.259	0.215	0.217	0.237	0.288	0.263	0.159	0.157	0.152	0.221	0.208	0.209	0.191	0.182	0.183	0.242	0.258	0.235	0.179	0.196	0.189	0.184	0.195	0.206	0.254	0.265	0.241	0.174	0.175	0.177	0.275	0.287	0.303	0.11	0.108	0.103	0.276	0.263	0.239	0.105	0.105	0.108	0.105	0.104	0.105	0.211	0.218	0.207
8.5	0.265	0.219	0.22	0.241	0.293	0.266	0.159	0.158	0.154	0.228	0.213	0.215	0.197	0.187	0.188	0.249	0.266	0.241	0.184	0.201	0.193	0.189	0.199	0.212	0.259	0.27	0.247	0.178	0.179	0.181	0.28	0.291	0.308	0.11	0.108	0.103	0.28	0.268	0.243	0.105	0.105	0.108	0.106	0.104	0.105	0.214	0.223	0.211
8.66667	0.27	0.222	0.224	0.243	0.302	0.269	0.16	0.158	0.154	0.235	0.218	0.22	0.202	0.191	0.192	0.255	0.274	0.246	0.187	0.205	0.197	0.194	0.204	0.216	0.263	0.274	0.253	0.182	0.182	0.185	0.282	0.295	0.313	0.109	0.108	0.105	0.283	0.272	0.246	0.105	0.105	0.108	0.105	0.104	0.104	0.219	0.227	0.215
8.83333	0.274	0.225	0.227	0.245	0.306	0.272	0.161	0.159	0.155	0.242	0.223	0.226	0.208	0.196	0.197	0.261	0.281	0.251	0.191	0.21	0.202	0.199	0.209	0.222	0.266	0.278	0.26	0.186	0.187	0.188	0.285	0.3	0.318	0.11	0.108	0.105	0.287	0.276	0.249	0.105	0.104	0.108	0.105	0.104	0.104	0.222	0.23	0.218
9	0.278	0.229	0.231	0.248	0.303	0.275	0.162	0.159	0.156	0.249	0.228	0.23	0.214	0.201	0.202	0.267	0.288	0.256	0.195	0.215	0.206	0.204	0.215	0.227	0.27	0.282	0.265	0.19	0.19	0.193	0.289	0.304	0.323	0.109	0.108	0.105	0.29	0.28	0.253	0.104	0.105	0.108	0.105	0.104	0.104	0.225	0.234	0.222
9.16667	0.285	0.232	0.234	0.25	0.307	0.278	0.162	0.161	0.157	0.256	0.233	0.235	0.22	0.207	0.207	0.273	0.296	0.261	0.2	0.221	0.211	0.209	0.22	0.232	0.274	0.286	0.271	0.194	0.195	0.197	0.292	0.309	0.328	0.11	0.108	0.105	0.294	0.285	0.257	0.105	0.105	0.109	0.106	0.104	0.105	0.228	0.238	0.225
9.33333	0.288	0.235	0.237	0.253	0.309	0.28	0.163	0.16	0.157	0.264	0.237	0.24	0.226	0.212	0.212	0.278	0.303	0.265	0.204	0.226	0.215	0.214	0.224	0.237	0.278	0.291	0.277	0.198	0.199	0.201	0.295	0.314	0.333	0.109	0.108	0.105	0.298	0.289	0.26	0.105	0.105	0.108	0.105	0.104	0.104	0.233	0.241	0.228
9.5	0.294	0.239	0.24	0.255	0.312	0.282	0.164	0.161	0.157	0.271	0.242	0.245	0.231	0.216	0.217	0.284	0.309	0.27	0.208	0.231	0.22	0.218	0.228	0.243	0.281	0.294	0.282	0.202	0.203	0.205	0.298	0.317	0.338	0.11	0.108	0.105	0.3	0.292	0.263	0.104	0.104	0.108	0.105	0.104	0.104	0.235	0.245	0.231
9.66667	0.298	0.241	0.245	0.257	0.322	0.284	0.166	0.162	0.159	0.278	0.247	0.249	0.237	0.222	0.222	0.289	0.315	0.275	0.213	0.237	0.224	0.222	0.232	0.247	0.285	0.299	0.288	0.206	0.207	0.209	0.301	0.321	0.342	0.109	0.107	0.105	0.304	0.296	0.266	0.104	0.104	0.108	0.105	0.104	0.104	0.239	0.248	0.234
9.83333	0.303	0.245	0.247	0.259	0.322	0.287	0.167	0.163	0.16	0.285	0.252	0.254	0.243	0.227	0.227	0.294	0.322	0.279	0.218	0.243	0.23	0.227	0.237	0.251	0.289	0.303	0.293	0.21	0.212	0.214	0.305	0.326	0.347	0.109	0.108	0.106	0.307	0.3	0.269	0.104	0.104	0.108	0.105	0.104	0.105	0.242	0.251	0.237
10	0.308	0.248	0.251	0.261	0.321	0.289	0.169	0.165	0.162	0.293	0.256	0.259	0.249	0.232	0.232	0.298	0.327	0.282	0.222	0.248	0.235	0.231	0.242	0.256	0.292	0.307	0.299	0.214	0.216	0.218	0.308	0.329	0.352	0.109	0.108	0.105	0.31	0.304	0.272	0.104	0.105	0.108	0.105	0.103	0.104	0.244	0.254	0.24
10.1667	0.312	0.252	0.257	0.263	0.325	0.291	0.172	0.166	0.164	0.3	0.261	0.263	0.255	0.237	0.237	0.302	0.331	0.285	0.227	0.255	0.24	0.236	0.246	0.261	0.295	0.31	0.304	0.218	0.22	0.222	0.311	0.333	0.355	0.109	0.108	0.105	0.313	0.307	0.274	0.104	0.105	0.108	0.105	0.104	0.104	0.247	0.257	0.242
10.3333	0.317	0.256	0.257	0.266	0.327	0.293	0.175	0.168	0.166	0.308	0.266	0.268	0.26	0.242	0.245	0.306	0.337	0.287	0.231	0.26	0.245	0.24	0.25	0.266	0.299	0.314	0.309	0.222	0.224	0.226	0.313	0.336	0.359	0.109	0.108	0.105	0.316	0.311	0.277	0.104	0.104	0.108	0.105	0.104	0.104	0.249	0.26	0.245
10.5	0.321	0.259	0.259	0.266	0.333	0.295	0.178	0.17	0.168	0.315	0.27	0.272	0.268	0.246	0.249	0.307	0.341	0.29	0.237	0.266	0.249	0.244	0.255	0.271	0.302	0.317	0.314	0.226	0.229	0.231	0.316	0.34	0.363	0.109	0.108	0.105	0.319	0.315	0.28	0.104	0.105	0.108	0.105	0.104	0.104	0.252	0.263	0.247
10.6667	0.325	0.261	0.262	0.267	0.332	0.297	0.181	0.172	0.17	0.321	0.274	0.277	0.277	0.252	0.252	0.312	0.346	0.292	0.24	0.271	0.255	0.248	0.259	0.274	0.305	0.321	0.319	0.23	0.233	0.235	0.318	0.344	0.367	0.109	0.108	0.105	0.321	0.317	0.283	0.104	0.104	0.108	0.105	0.104	0.104	0.255	0.264	0.25
10.8333	0.329	0.265	0.266	0.27	0.34	0.3	0.183	0.173	0.172	0.329	0.279	0.281	0.28	0.259	0.259	0.315	0.351	0.294	0.245	0.277	0.259	0.252	0.263	0.278	0.308	0.324	0.323	0.234	0.237	0.238	0.32	0.347	0.37	0.109	0.107	0.105	0.324	0.32	0.284	0.104	0.104	0.108	0.105	0.103	0.104	0.257	0.266	0.251
11	0.333	0.267	0.271	0.271	0.345	0.302	0.186	0.176	0.175	0.336	0.283	0.285	0.29	0.263	0.261	0.317	0.356	0.298	0.25	0.282	0.264	0.256	0.266	0.281	0.31	0.327	0.327	0.238	0.241	0.242	0.323	0.35	0.374	0.109	0.107	0.105	0.327	0.323	0.287	0.104	0.104	0.108	0.105	0.103	0.104	0.257	0.268	0.253
11.1667	0.338	0.271	0.273	0.274	0.339	0.304	0.189	0.178	0.178	0.343	0.287	0.29	0.293	0.268	0.267	0.32	0.36	0.301	0.254	0.287	0.269	0.26	0.271	0.286	0.313	0.331	0.332	0.242	0.245	0.246	0.326	0.353	0.377	0.109	0.108	0.105	0.329	0.327	0.29	0.104	0.104	0.108	0.105	0.104	0.104	0.259	0.27	0.254
11.3333	0.341	0.274	0.275	0.275	0.347	0.306	0.192	0.179	0.181	0.348	0.291	0.293	0.293	0.273	0.274	0.323	0.365	0.302	0.258	0.293	0.274	0.263	0.274	0.289	0.315	0.333	0.336	0.246	0.249	0.25	0.328	0.357	0.381	0.109	0.108	0.105	0.332	0.33	0.292	0.104	0.104	0.108	0.105	0.104	0.104	0.26	0.272	0.256
11.5	0.344	0.275	0.278	0.276	0.348	0.308	0.194	0.179	0.183	0.354	0.295	0.297	0.306	0.277	0.277	0.326	0.368	0.303	0.262	0.298	0.278	0.266	0.278	0.293	0.319	0.336	0.34	0.249	0.252	0.253	0.331	0.359	0.384	0.109	0.108	0.105	0.334	0.332	0.294	0.104	0.104	0.108	0.105	0.104	0.104	0.261	0.273	0.258
11.6667	0.348	0.279	0.28	0.279	0.347	0.31	0.198	0.181	0.186	0.36	0.298	0.301	0.31	0.278	0.281	0.329	0.373	0.306	0.267	0.304	0.284	0.27	0.281	0.296	0.32	0.34	0.344	0.252	0.256	0.257	0.333	0.362	0.387	0.109	0.108	0.105	0.337	0.335	0.296	0.104	0.104	0.108	0.105	0.104	0.104	0.261	0.275	0.259
11.8333	0.352	0.281	0.282	0.28	0.351	0.312	0.201	0.181	0.189	0.365	0.302	0.304	0.315	0.284	0.284	0.331	0.377	0.308	0.271	0.309	0.288	0.273	0.285	0.3	0.323	0.342	0.348	0.255	0.259	0.26	0.336	0.365	0.39	0.109	0.108	0.105	0.339	0.338	0.299	0.104	0.104	0.108	0.105	0.104	0.104	0.262	0.276	0.26
12	0.355	0.282	0.284	0.281	0.35	0.314	0.204	0.182	0.192	0.37	0.305	0.307	0.32	0.287	0.286	0.333	0.38	0.31	0.275	0.314	0.293	0.276	0.288	0.303	0.325	0.345	0.352	0.259	0.262	0.263	0.338	0.368	0.393	0.109	0.108	0.105	0.341	0.341	0.301	0.104	0.104	0.108	0.105	0.104	0.104	0.263	0.278	0.262
12.1667	0.358	0.284	0.286	0.283	0.353	0.316	0.208	0.182	0.196	0.375	0.307	0.31	0.324	0.292	0.291	0.336	0.384	0.311	0.28	0.319	0.297	0.28	0.291	0.305	0.328	0.347	0.356	0.261	0.265	0.266	0.34	0.37	0.395	0.108	0.108	0.105	0.344	0.343	0.302	0.104	0.104	0.108	0.104	0.103	0.104	0.265	0.279	0.263
12.3333	0.36	0.286	0.288	0.284	0.354	0.317	0.211	0.183	0.199	0.38	0.31	0.313	0.328	0.295	0.292	0.338	0.387	0.314	0.283	0.325	0.302	0.282	0.294	0.309	0.33	0.35	0.36	0.264	0.268	0.27	0.342	0.373	0.398	0.109	0.108	0.105	0.346	0.346	0.304	0.104	0.104	0.108	0.105	0.104	0.104	0.266	0.281	0.265
12.5	0.363	0.289	0.291	0.286	0.359	0.319	0.215	0.183	0.203	0.384	0.313	0.315	0.331	0.299	0.297	0.34	0.39	0.315	0.288	0.329	0.307	0.286	0.297	0.313	0.332	0.353	0.363	0.268	0.272	0.272	0.344	0.376	0.4	0.109	0.108	0.105	0.348	0.348	0.306	0.104	0.104	0.108	0.105	0.103	0.104	0.268	0.282	0.266
12.6667	0.366	0.292	0.294	0.286	0.358	0.321	0.219	0.184	0.207	0.389	0.315	0.317	0.333	0.302	0.3	0.342	0.393	0.317	0.292	0.334	0.311	0.287	0.299	0.315	0.335	0.355	0.367	0.271	0.275	0.275	0.347	0.379	0.402	0.109	0.108	0.105	0.35	0.351	0.308	0.104	0.105	0.108	0.105	0.104	0.104	0.269	0.284	0.267
12.8333	0.369	0.294	0.296	0.287	0.36	0.323	0.223	0.184	0.21	0.393	0.316	0.32	0.334	0.304	0.303	0.344	0.395	0.318	0.296	0.339	0.315	0.29	0.302	0.317	0.337	0.357	0.37	0.273	0.277	0.277	0.348	0.381	0.403	0.109	0.108	0.105	0.353	0.354	0.31	0.104	0.104	0.108	0.105	0.103	0.104	0.27	0.285	0.268
13	0.37	0.297	0.298	0.288	0.361	0.324	0.226	0.184	0.214	0.396	0.318	0.322	0.337	0.306	0.305	0.346	0.397	0.32	0.299	0.344	0.32	0.292	0.303	0.319	0.339	0.36	0.373	0.275	0.28	0.28	0.35	0.383	0.404	0.109	0.108	0.105	0.354	0.356	0.312	0.104	0.104	0.108	0.105	0.103	0.104	0.271	0.286	0.269
13.1667	0.37	0.299	0.3	0.29	0.363	0.325	0.23	0.185	0.218	0.4	0.321	0.324	0.341	0.309	0.306	0.348	0.4	0.322	0.304	0.35	0.325	0.293	0.305	0.322	0.341	0.363	0.376	0.278	0.282	0.283	0.353	0.386	0.406	0.109	0.107	0.106	0.357	0.358	0.314	0.104	0.104	0.108	0.104	0.104	0.104	0.273	0.288	0.27
13.3333	0.373	0.301	0.303	0.292	0.365	0.327	0.232	0.185	0.221	0.403	0.323	0.325	0.343	0.311	0.309	0.35	0.402	0.323	0.308	0.354	0.329	0.294	0.307	0.324	0.343	0.364	0.379	0.28	0.285	0.285	0.355	0.387	0.406	0.109	0.108	0.105	0.359	0.36	0.315	0.104	0.104	0.108	0.105	0.104	0.104	0.274	0.289	0.272
13.5	0.377	0.304	0.305	0.291	0.368	0.328	0.237	0.186	0.225	0.405	0.324	0.327	0.347	0.312	0.312	0.352	0.403	0.325	0.311	0.359	0.333	0.296	0.308	0.324	0.346	0.367	0.382	0.283	0.288	0.288	0.357	0.389	0.407	0.109	0.107	0.105	0.36	0.363	0.317	0.104	0.104	0.108	0.105	0.103	0.104	0.275	0.29	0.273
13.6667	0.377	0.306	0.307	0.294	0.369	0.329	0.241	0.186	0.229	0.407	0.326	0.329	0.35	0.317	0.314	0.353	0.404	0.327	0.315	0.363	0.337	0.298	0.31	0.326	0.347	0.369	0.385	0.285	0.29	0.29	0.358	0.392	0.407	0.109	0.108	0.105	0.362	0.365	0.319	0.104	0.104	0.108	0.105	0.103	0.104	0.276	0.291	0.273
13.8333	0.379	0.308	0.308	0.295	0.371	0.332	0.245	0.186	0.233	0.408	0.327	0.331	0.351	0.318	0.316	0.356	0.404	0.328	0.319	0.368	0.341	0.3	0.311	0.328	0.349	0.372	0.388	0.287	0.292	0.292	0.361	0.393	0.407	0.109	0.108	0.105	0.364	0.367	0.321	0.104	0.104	0.108	0.105	0.103	0.104	0.277	0.292	0.274
14	0.38	0.309	0.311	0.294	0.373	0.333	0.249	0.186	0.237	0.409	0.329	0.332	0.354	0.32	0.318	0.358	0.404	0.329	0.323	0.371	0.345	0.3	0.314	0.329	0.351	0.373	0.391	0.289	0.294	0.294	0.363	0.395	0.408	0.109	0.108	0.105	0.366	0.369	0.322	0.104	0.104	0.108	0.104	0.103	0.104	0.278	0.293	0.275
14.1667	0.382	0.311	0.313	0.296	0.379	0.334	0.253	0.187	0.241	0.409	0.33	0.333	0.355	0.32	0.319	0.36	0.404	0.331	0.327	0.376	0.35	0.302	0.315	0.331	0.353	0.376	0.394	0.291	0.296	0.296	0.364	0.397	0.409	0.109	0.108	0.105	0.368	0.371	0.324	0.104	0.104	0.108	0.104	0.103	0.104	0.279	0.295	0.277
14.3333	0.384	0.314	0.314	0.297	0.378	0.335	0.256	0.187	0.244	0.409	0.332	0.335	0.358	0.323	0.321	0.361	0.405	0.332	0.331	0.38	0.354	0.303	0.317	0.333	0.356	0.378	0.396	0.293	0.298	0.298	0.366	0.399	0.408	0.109	0.107	0.105	0.37	0.374	0.325	0.104	0.104	0.108	0.105	0.104	0.104	0.281	0.296	0.277
14.5	0.386	0.316	0.315	0.298	0.38	0.336	0.26	0.187	0.248	0.41	0.333	0.337	0.361	0.326	0.323	0.363	0.405	0.334	0.334	0.383	0.357	0.304	0.317	0.334	0.357	0.38	0.398	0.295	0.3	0.3	0.367	0.4	0.409	0.109	0.108	0.105	0.372	0.376	0.327	0.104	0.104	0.108	0.105	0.103	0.104	0.281	0.297	0.278
14.6667	0.389	0.317	0.317	0.299	0.38	0.337	0.264	0.187	0.252	0.409	0.334	0.338	0.361	0.325	0.323	0.365	0.404	0.336	0.337	0.386	0.361	0.305	0.318	0.336	0.358	0.382	0.4	0.297	0.302	0.302	0.37	0.402	0.409	0.109	0.107	0.105	0.373	0.378	0.329	0.104	0.104	0.108	0.105	0.103	0.104	0.282	0.297	0.279
14.8333	0.39	0.318	0.319	0.297	0.387	0.338	0.267	0.188	0.256	0.409	0.335	0.339	0.365	0.328	0.326	0.366	0.405	0.337	0.34	0.388	0.364	0.306	0.319	0.337	0.361	0.383	0.402	0.298	0.304	0.303	0.372	0.403	0.409	0.109	0.108	0.105	0.375	0.379	0.33	0.104	0.104	0.108	0.104	0.103	0.104	0.283	0.299	0.28
15	0.393	0.32	0.321	0.298	0.386	0.339	0.271	0.188	0.26	0.41	0.336	0.34	0.366	0.328	0.327	0.368	0.405	0.339	0.343	0.39	0.367	0.307	0.32	0.338	0.363	0.386	0.404	0.3	0.306	0.305	0.373	0.404	0.41	0.109	0.108	0.105	0.377	0.382	0.331	0.104	0.104	0.108	0.105	0.103	0.104	0.284	0.3	0.281
15.1667	0.394	0.322	0.322	0.299	0.386	0.34	0.274	0.189	0.264	0.41	0.337	0.342	0.369	0.332	0.329	0.37	0.406	0.341	0.346	0.394	0.369	0.308	0.321	0.34	0.364	0.388	0.406	0.302	0.307	0.307	0.374	0.405	0.41	0.109	0.108	0.105	0.379	0.384	0.333	0.104	0.104	0.108	0.104	0.103	0.104	0.286	0.301	0.282
15.3333	0.397	0.323	0.323	0.299	0.391	0.342	0.277	0.189	0.267	0.409	0.339	0.343	0.371	0.331	0.329	0.371	0.406	0.342	0.348	0.396	0.372	0.309	0.323	0.342	0.366	0.39	0.408	0.303	0.309	0.308	0.376	0.405	0.411	0.109	0.108	0.105	0.38	0.385	0.335	0.103	0.104	0.108	0.104	0.103	0.104	0.286	0.302	0.283
15.5	0.399	0.324	0.325	0.299	0.39	0.342	0.281	0.189	0.271	0.409	0.34	0.344	0.371	0.331	0.33	0.373	0.406	0.343	0.351	0.397	0.375	0.31	0.324	0.343	0.367	0.392	0.409	0.305	0.311	0.309	0.378	0.406	0.412	0.109	0.108	0.106	0.382	0.387	0.336	0.104	0.104	0.108	0.104	0.103	0.104	0.287	0.303	0.284
15.6667	0.402	0.326	0.326	0.3	0.391	0.342	0.284	0.189	0.274	0.409	0.341	0.345	0.373	0.333	0.332	0.375	0.407	0.345	0.353	0.398	0.378	0.311	0.324	0.344	0.37	0.393	0.41	0.306	0.311	0.311	0.38	0.406	0.412	0.109	0.108	0.105	0.384	0.389	0.337	0.104	0.104	0.108	0.104	0.104	0.104	0.288	0.304	0.285
15.8333	0.405	0.327	0.328	0.302	0.392	0.344	0.287	0.189	0.278	0.409	0.342	0.346	0.377	0.335	0.333	0.376	0.408	0.346	0.356	0.4	0.38	0.312	0.326	0.345	0.371	0.395	0.412	0.307	0.312	0.313	0.381	0.407	0.413	0.109	0.108	0.105	0.385	0.391	0.338	0.104	0.104	0.108	0.104	0.103	0.104	0.289	0.304	0.285
16	0.406	0.328	0.329	0.301	0.398	0.345	0.289	0.189	0.281	0.409	0.343	0.348	0.378	0.336	0.332	0.377	0.408	0.347	0.358	0.4	0.383	0.312	0.326	0.346	0.373	0.397	0.412	0.309	0.315	0.314	0.383	0.407	0.413	0.109	0.107	0.105	0.387	0.392	0.34	0.104	0.104	0.108	0.104	0.103	0.104	0.29	0.306	0.286
16.1667	0.407	0.331	0.33	0.301	0.399	0.346	0.294	0.189	0.284	0.409	0.344	0.349	0.378	0.335	0.334	0.379	0.409	0.349	0.361	0.401	0.385	0.314	0.327	0.346	0.374	0.399	0.413	0.31	0.316	0.315	0.384	0.407	0.414	0.109	0.107	0.105	0.389	0.394	0.341	0.104	0.104	0.108	0.104	0.103	0.104	0.291	0.307	0.288
16.3333	0.409	0.331	0.331	0.304	0.397	0.347	0.297	0.19	0.288	0.409	0.345	0.349	0.382	0.338	0.336	0.381	0.41	0.35	0.363	0.402	0.387	0.314	0.329	0.348	0.375	0.4	0.413	0.312	0.318	0.317	0.386	0.407	0.415	0.109	0.107	0.105	0.39	0.396	0.342	0.104	0.104	0.108	0.104	0.103	0.104	0.293	0.308	0.288
16.5	0.41	0.331	0.332	0.303	0.399	0.347	0.3	0.19	0.291	0.41	0.346	0.351	0.383	0.338	0.336	0.382	0.411	0.351	0.365	0.402	0.389	0.315	0.329	0.348	0.377	0.402	0.414	0.312	0.319	0.318	0.387	0.408	0.415	0.109	0.107	0.106	0.391	0.397	0.344	0.103	0.104	0.108	0.104	0.103	0.104	0.293	0.309	0.288
16.6667	0.411	0.332	0.333	0.304	0.4	0.348	0.303	0.19	0.294	0.41	0.347	0.352	0.384	0.34	0.337	0.383	0.412	0.353	0.367	0.402	0.39	0.316	0.33	0.349	0.379	0.403	0.415	0.314	0.32	0.319	0.389	0.408	0.416	0.108	0.107	0.105	0.393	0.399	0.345	0.103	0.104	0.108	0.104	0.103	0.104	0.294	0.31	0.289
16.8333	0.407	0.333	0.335	0.304	0.402	0.35	0.305	0.19	0.297	0.411	0.348	0.353	0.385	0.34	0.338	0.384	0.412	0.354	0.369	0.403	0.392	0.317	0.331	0.35	0.38	0.405	0.415	0.315	0.322	0.32	0.39	0.409	0.416	0.108	0.108	0.106	0.395	0.4	0.346	0.104	0.104	0.108	0.105	0.103	0.104	0.296	0.31	0.29
17	0.412	0.333	0.335	0.306	0.41	0.348	0.308	0.191	0.3	0.411	0.349	0.354	0.388	0.34	0.339	0.386	0.414	0.356	0.371	0.403	0.394	0.318	0.332	0.352	0.382	0.406	0.415	0.316	0.322	0.322	0.392	0.409	0.417	0.108	0.108	0.105	0.396	0.402	0.348	0.104	0.104	0.108	0.105	0.103	0.104	0.297	0.312	0.291
17.1667	0.412	0.335	0.334	0.306	0.406	0.351	0.31	0.191	0.303	0.412	0.35	0.354	0.389	0.342	0.339	0.387	0.414	0.356	0.372	0.404	0.395	0.319	0.333	0.352	0.383	0.407	0.415	0.317	0.323	0.322	0.393	0.41	0.418	0.108	0.107	0.105	0.397	0.403	0.349	0.103	0.104	0.108	0.104	0.103	0.104	0.298	0.312	0.292
17.3333	0.407	0.335	0.336	0.306	0.41	0.35	0.313	0.191	0.306	0.412	0.351	0.356	0.389	0.342	0.341	0.387	0.415	0.358	0.374	0.404	0.396	0.319	0.334	0.354	0.384	0.409	0.416	0.318	0.325	0.323	0.394	0.41	0.418	0.108	0.108	0.105	0.399	0.404	0.35	0.104	0.103	0.108	0.104	0.103	0.104	0.298	0.313	0.293
17.5	0.411	0.336	0.337	0.308	0.411	0.352	0.316	0.191	0.309	0.413	0.352	0.357	0.392	0.344	0.341	0.388	0.416	0.359	0.376	0.405	0.396	0.32	0.335	0.354	0.386	0.41	0.416	0.319	0.326	0.324	0.396	0.41	0.419	0.109	0.107	0.105	0.4	0.406	0.351	0.104	0.104	0.108	0.105	0.103	0.104	0.298	0.315	0.293
17.6667	0.41	0.337	0.337	0.307	0.413	0.353	0.318	0.191	0.311	0.414	0.352	0.358	0.393	0.344	0.342	0.389	0.417	0.361	0.378	0.406	0.397	0.322	0.336	0.355	0.388	0.411	0.416	0.319	0.326	0.325	0.397	0.411	0.42	0.109	0.108	0.105	0.401	0.407	0.352	0.104	0.103	0.108	0.104	0.103	0.103	0.298	0.315	0.294
17.8333	0.407	0.336	0.337	0.308	0.416	0.354	0.32	0.191	0.313	0.414	0.354	0.358	0.394	0.345	0.343	0.39	0.418	0.362	0.38	0.406	0.398	0.322	0.337	0.356	0.389	0.412	0.417	0.32	0.327	0.325	0.398	0.411	0.42	0.108	0.108	0.105	0.403	0.408	0.354	0.103	0.104	0.108	0.104	0.103	0.104	0.3	0.316	0.295
18	0.405	0.338	0.339	0.309	0.419	0.354	0.323	0.192	0.316	0.415	0.355	0.359	0.396	0.345	0.343	0.39	0.419	0.362	0.381	0.406	0.398	0.323	0.337	0.357	0.39	0.413	0.418	0.321	0.328	0.326	0.399	0.412	0.421	0.108	0.107	0.105	0.404	0.409	0.355	0.103	0.104	0.108	0.104	0.103	0.103	0.3	0.317	0.295
18.1667	0.405	0.339	0.339	0.31	0.415	0.352	0.325	0.192	0.318	0.415	0.356	0.36	0.398	0.346	0.344	0.391	0.42	0.364	0.383	0.407	0.399	0.324	0.338	0.358	0.391	0.414	0.418	0.322	0.328	0.327	0.401	0.413	0.421	0.108	0.107	0.105	0.405	0.41	0.356	0.103	0.103	0.108	0.104	0.102	0.103	0.301	0.317	0.296
18.3333	0.406	0.339	0.34	0.31	0.414	0.351	0.327	0.192	0.321	0.415	0.357	0.361	0.398	0.347	0.344	0.391	0.421	0.365	0.384	0.407	0.398	0.325	0.339	0.359	0.393	0.415	0.419	0.322	0.329	0.328	0.402	0.413	0.422	0.108	0.107	0.105	0.406	0.411	0.357	0.103	0.104	0.108	0.104	0.103	0.103	0.301	0.319	0.297
18.5	0.403	0.341	0.342	0.31	0.417	0.351	0.329	0.192	0.323	0.416	0.357	0.362	0.397	0.348	0.344	0.391	0.421	0.367	0.385	0.408	0.398	0.326	0.34	0.36	0.394	0.415	0.419	0.323	0.33	0.329	0.404	0.414	0.423	0.109	0.107	0.105	0.408	0.412	0.359	0.103	0.103	0.108	0.104	0.103	0.103	0.302	0.32	0.298
18.6667	0.402	0.341	0.342	0.311	0.411	0.352	0.331	0.193	0.325	0.417	0.358	0.363	0.4	0.349	0.346	0.392	0.422	0.367	0.387	0.408	0.398	0.327	0.341	0.361	0.396	0.416	0.42	0.324	0.331	0.33	0.405	0.414	0.424	0.108	0.108	0.105	0.409	0.413	0.36	0.104	0.104	0.108	0.105	0.103	0.103	0.303	0.321	0.299
18.8333	0.4	0.341	0.342	0.311	0.41	0.354	0.331	0.193	0.327	0.417	0.359	0.364	0.399	0.35	0.347	0.392	0.423	0.368	0.388	0.409	0.398	0.328	0.342	0.362	0.397	0.417	0.421	0.325	0.332	0.33	0.406	0.415	0.424	0.108	0.107	0.105	0.41	0.414	0.361	0.103	0.104	0.108	0.104	0.102	0.103	0.304	0.322	0.299
19	0.399	0.343	0.343	0.311	0.412	0.354	0.333	0.193	0.329	0.418	0.36	0.365	0.402	0.351	0.348	0.392	0.423	0.37	0.389	0.41	0.398	0.328	0.343	0.363	0.398	0.418	0.421	0.325	0.332	0.331	0.407	0.415	0.425	0.108	0.107	0.105	0.411	0.415	0.362	0.103	0.104	0.108	0.104	0.102	0.103	0.305	0.323	0.3
19.1667	0.399	0.344	0.344	0.311	0.411	0.354	0.336	0.193	0.331	0.418	0.361	0.366	0.401	0.351	0.349	0.391	0.424	0.371	0.39	0.41	0.398	0.329	0.344	0.364	0.399	0.418	0.422	0.326	0.333	0.332	0.408	0.416	0.425	0.108	0.108	0.105	0.412	0.415	0.363	0.103	0.104	0.108	0.104	0.103	0.103	0.306	0.323	0.301
19.3333	0.398	0.345	0.345	0.312	0.405	0.355	0.337	0.193	0.332	0.418	0.362	0.366	0.403	0.352	0.349	0.392	0.425	0.372	0.391	0.411	0.398	0.33	0.345	0.365	0.401	0.419	0.422	0.327	0.334	0.333	0.41	0.416	0.425	0.108	0.107	0.105	0.413	0.416	0.364	0.103	0.104	0.108	0.104	0.102	0.104	0.307	0.325	0.301
19.5	0.397	0.345	0.346	0.312	0.403	0.356	0.339	0.193	0.333	0.42	0.362	0.367	0.402	0.353	0.349	0.391	0.425	0.373	0.392	0.411	0.399	0.331	0.346	0.365	0.402	0.419	0.423	0.328	0.335	0.334	0.41	0.417	0.426	0.108	0.107	0.105	0.414	0.416	0.365	0.103	0.103	0.108	0.104	0.103	0.103	0.308	0.325	0.302
19.6667	0.398	0.347	0.347	0.312	0.403	0.356	0.34	0.194	0.335	0.419	0.363	0.368	0.402	0.353	0.351	0.391	0.426	0.375	0.393	0.412	0.399	0.332	0.347	0.367	0.403	0.42	0.424	0.328	0.336	0.334	0.412	0.417	0.427	0.108	0.107	0.105	0.415	0.417	0.366	0.103	0.103	0.108	0.104	0.103	0.104	0.309	0.326	0.303
19.8333	0.396	0.348	0.347	0.314	0.404	0.357	0.341	0.194	0.336	0.419	0.364	0.369	0.404	0.354	0.351	0.391	0.426	0.375	0.394	0.413	0.399	0.332	0.348	0.367	0.405	0.42	0.424	0.329	0.337	0.335	0.413	0.418	0.428	0.108	0.108	0.105	0.416	0.417	0.368	0.104	0.104	0.108	0.104	0.102	0.103	0.31	0.327	0.303
20	0.396	0.349	0.348	0.314	0.396	0.357	0.342	0.194	0.336	0.421	0.365	0.37	0.404	0.355	0.352	0.39	0.427	0.376	0.394	0.413	0.399	0.332	0.348	0.368	0.405	0.42	0.425	0.33	0.337	0.336	0.413	0.418	0.427	0.108	0.107	0.105	0.417	0.417	0.368	0.103	0.103	0.108	0.104	0.102	0.103	0.31	0.327	0.304
20.1667	0.396	0.35	0.349	0.314	0.395	0.359	0.343	0.194	0.337	0.42	0.366	0.371	0.403	0.356	0.353	0.391	0.428	0.377	0.395	0.413	0.399	0.333	0.349	0.369	0.406	0.42	0.425	0.331	0.338	0.337	0.415	0.418	0.428	0.108	0.107	0.105	0.418	0.418	0.369	0.103	0.104	0.107	0.104	0.103	0.103	0.311	0.328	0.305
20.3333	0.396	0.352	0.35	0.315	0.395	0.359	0.346	0.194	0.338	0.422	0.367	0.372	0.405	0.357	0.354	0.391	0.428	0.378	0.396	0.414	0.4	0.334	0.35	0.37	0.408	0.421	0.426	0.331	0.339	0.338	0.416	0.419	0.429	0.108	0.108	0.105	0.419	0.418	0.37	0.103	0.103	0.108	0.104	0.102	0.103	0.312	0.329	0.305
20.5	0.396	0.353	0.35	0.316	0.395	0.36	0.347	0.194	0.338	0.422	0.368	0.372	0.404	0.358	0.354	0.39	0.429	0.38	0.396	0.415	0.401	0.335	0.351	0.371	0.409	0.421	0.426	0.332	0.339	0.338	0.417	0.419	0.43	0.108	0.107	0.105	0.42	0.418	0.372	0.103	0.103	0.108	0.104	0.102	0.103	0.312	0.33	0.306
20.6667	0.396	0.354	0.351	0.315	0.395	0.36	0.347	0.194	0.339	0.422	0.368	0.374	0.402	0.358	0.356	0.39	0.43	0.381	0.397	0.415	0.401	0.336	0.352	0.372	0.41	0.421	0.427	0.333	0.34	0.339	0.418	0.419	0.43	0.108	0.108	0.105	0.421	0.419	0.372	0.103	0.104	0.108	0.104	0.103	0.103	0.314	0.331	0.307
20.8333	0.396	0.355	0.353	0.316	0.395	0.36	0.348	0.194	0.339	0.421	0.369	0.374	0.402	0.36	0.356	0.39	0.431	0.381	0.397	0.416	0.401	0.336	0.353	0.373	0.411	0.422	0.427	0.333	0.341	0.34	0.419	0.42	0.43	0.108	0.107	0.105	0.422	0.419	0.373	0.103	0.103	0.108	0.104	0.102	0.103	0.314	0.331	0.307
21	0.396	0.356	0.354	0.316	0.395	0.361	0.346	0.195	0.339	0.422	0.37	0.375	0.402	0.361	0.358	0.39	0.43	0.382	0.398	0.416	0.401	0.337	0.353	0.374	0.412	0.422	0.428	0.334	0.342	0.34	0.42	0.421	0.431	0.108	0.108	0.105	0.423	0.419	0.374	0.103	0.103	0.108	0.104	0.102	0.103	0.315	0.332	0.308
21.1667	0.396	0.357	0.356	0.317	0.395	0.362	0.349	0.195	0.34	0.423	0.371	0.376	0.402	0.362	0.358	0.391	0.432	0.383	0.398	0.417	0.402	0.338	0.353	0.375	0.413	0.423	0.429	0.335	0.342	0.341	0.421	0.421	0.431	0.108	0.108	0.105	0.423	0.419	0.375	0.103	0.104	0.108	0.104	0.102	0.103	0.316	0.333	0.309
21.3333	0.396	0.357	0.357	0.317	0.395	0.362	0.348	0.195	0.34	0.423	0.372	0.377	0.401	0.362	0.358	0.391	0.432	0.384	0.398	0.417	0.402	0.339	0.354	0.376	0.413	0.423	0.429	0.335	0.343	0.341	0.421	0.421	0.432	0.109	0.108	0.105	0.424	0.42	0.376	0.103	0.103	0.108	0.104	0.102	0.103	0.316	0.334	0.309
21.5	0.396	0.358	0.356	0.317	0.395	0.363	0.349	0.195	0.34	0.424	0.372	0.378	0.403	0.363	0.359	0.391	0.433	0.385	0.398	0.417	0.403	0.339	0.355	0.377	0.415	0.423	0.429	0.336	0.343	0.342	0.422	0.422	0.432	0.108	0.107	0.105	0.425	0.42	0.377	0.103	0.103	0.107	0.104	0.102	0.103	0.317	0.335	0.31
21.6667	0.397	0.359	0.359	0.317	0.395	0.364	0.349	0.195	0.34	0.422	0.373	0.378	0.4	0.364	0.361	0.391	0.433	0.386	0.399	0.418	0.403	0.34	0.356	0.377	0.416	0.424	0.43	0.336	0.344	0.342	0.423	0.422	0.432	0.108	0.107	0.105	0.425	0.421	0.378	0.103	0.103	0.108	0.104	0.102	0.103	0.318	0.336	0.311
21.8333	0.397	0.36	0.36	0.318	0.396	0.364	0.348	0.195	0.34	0.424	0.374	0.379	0.401	0.364	0.361	0.391	0.433	0.386	0.399	0.418	0.404	0.341	0.357	0.378	0.416	0.424	0.43	0.337	0.345	0.343	0.424	0.423	0.434	0.108	0.107	0.105	0.425	0.421	0.379	0.103	0.103	0.108	0.104	0.102	0.103	0.319	0.337	0.311
22	0.397	0.361	0.361	0.318	0.396	0.364	0.348	0.195	0.341	0.424	0.375	0.38	0.399	0.366	0.362	0.391	0.434	0.388	0.399	0.419	0.404	0.341	0.357	0.379	0.417	0.425	0.431	0.338	0.345	0.344	0.424	0.422	0.434	0.108	0.107	0.105	0.426	0.422	0.38	0.103	0.103	0.107	0.104	0.102	0.103	0.32	0.337	0.312

### Sheet: Sheet2
Time	Time
1	0.166667
2	0.333333
3	0.5
4	0.666667
5	0.833333
6	1
7	1.16667
8	1.33333
9	1.5
10	1.66667
11	1.83333
12	2
13	2.16667
14	2.33333
15	2.5
16	2.66667
17	2.83333
18	3
19	3.16667
20	3.33333
21	3.5
22	3.66667
23	3.83333
24	4
25	4.16667
26	4.33333
27	4.5
28	4.66667
29	4.83333
30	5
31	5.16667
32	5.33333
33	5.5
34	5.66667
35	5.83333
36	6
37	6.16667
38	6.33333
39	6.5
40	6.66667
41	6.83333
42	7
43	7.16667
44	7.33333
45	7.5
46	7.66667
47	7.83333
48	8
49	8.16667
50	8.33333
51	8.5
52	8.66667
53	8.83333
54	9
55	9.16667
56	9.33333
57	9.5
58	9.66667
59	9.83333
60	10
61	10.1667
62	10.3333
63	10.5
64	10.6667
65	10.8333
66	11
67	11.1667
68	11.3333
69	11.5
70	11.6667
71	11.8333
72	12
73	12.1667
74	12.3333
75	12.5
76	12.6667
77	12.8333
78	13
79	13.1667
80	13.3333
81	13.5
82	13.6667
83	13.8333
84	14
85	14.1667
86	14.3333
87	14.5
88	14.6667
89	14.8333
90	15
91	15.1667
92	15.3333
93	15.5
94	15.6667
95	15.8333
96	16
97	16.1667
98	16.3333
99	16.5
100	16.6667
101	16.8333
102	17
103	17.1667
104	17.3333
105	17.5
106	17.6667
107	17.8333
108	18
109	18.1667
110	18.3333
111	18.5
112	18.6667
113	18.8333
114	19
115	19.1667
116	19.3333
117	19.5
118	19.6667
119	19.8333
120	20
121	20.1667
122	20.3333
123	20.5
124	20.6667
125	20.8333
126	21
127	21.1667
128	21.3333
129	21.5
130	21.6667
131	21.8333
132	22
