## Supplementary File 1 for "Genomically recoded *Escherichia coli* with optimized functional phenotypes": iC321_F2F_LB_F2_4.xlsx

### Sheet: Sheet1
Time	EcNR2_LB_Rep1	EcNR2_LB_Rep2	EcNR2_LB_Rep3	EcNR2_prfB_ilvG_LB_Rep1	EcNR2_prfB_ilvG_LB_Rep2	EcNR2_prfB_ilvG_LB_Rep3	C321_LB_Rep1	C321_LB_Rep2	C321_LB_Rep3	C321_prfB_ilvG_LB_Rep1	C321_prfB_ilvG_LB_Rep2	C321_prfB_ilvG_LB_Rep3	C321_prfB_ilvG_gpp_LB_Rep1	C321_prfB_ilvG_gpp_LB_Rep2	C321_prfB_ilvG_gpp_LB_Rep3	C321_prfB_ilvG_folA_LB_Rep1	C321_prfB_ilvG_folA_LB_Rep2	C321_prfB_ilvG_folA_LB_Rep3	C321_prfB_ilvG_cyaA_LB_Rep1	C321_prfB_ilvG_cyaA_LB_Rep2	C321_prfB_ilvG_cyaA_LB_Rep3	C321_prfB_ilvG_hemA_LB_Rep1	C321_prfB_ilvG_hemA_LB_Rep2	C321_prfB_ilvG_hemA_LB_Rep3	C321_prfB_ilvG_folA_cyaA_LB_Rep1	C321_prfB_ilvG_folA_cyaA_LB_Rep2	C321_prfB_ilvG_folA_cyaA_LB_Rep3	C321_prfB_ilvG_gpp_cyaA_LB_Rep1	C321_prfB_ilvG_gpp_cyaA_LB_Rep2	C321_prfB_ilvG_gpp_cyaA_LB_Rep3	C321_prfB_ilvG_gpp_folA_cyaA_LB_Rep1	C321_prfB_ilvG_gpp_folA_cyaA_LB_Rep2	C321_prfB_ilvG_gpp_folA_cyaA_LB_Rep3	C321_prfB_ilvG_cyaA_hemA_LB_Rep1	C321_prfB_ilvG_cyaA_hemA_LB_Rep2	C321_prfB_ilvG_cyaA_hemA_LB_Rep3	C321_prfB_ilvG_folA_cyaA_hemALB_Rep1	C321_prfB_ilvG_folA_cyaA_hemALB_Rep2	C321_prfB_ilvG_folA_cyaA_hemALB_Rep3	C321_prfB_ilvG_gpp_folA_cyaA_hemA_LB_Rep1	C321_prfB_ilvG_gpp_folA_cyaA_hemA_LB_Rep2	C321_prfB_ilvG_gpp_folA_cyaA_hemA_LB_Rep3	C321_OPT_LB_Rep1	C321_OPT_LB_Rep2	C321_OPT_LB_Rep3	C321_M9_LB_Rep1	C321_M9_LB_Rep2	C321_M9_LB_Rep3
0.166667	0.116	0.114	0.113	0.113	0.119	0.122	0.116	0.116	0.113	0.116	0.117	0.113	0.114	0.12	0.115	0.117	0.115	0.125	0.116	0.119	0.113	0.116	0.115	0.118	0.121	0.121	0.124	0.117	0.123	0.118	0.121	0.121	0.121	0.119	0.12	0.114	0.122	0.119	0.12	0.116	0.114	0.117	0.115	0.116	0.116	0.116	0.115	0.114
0.333333	0.116	0.114	0.113	0.113	0.119	0.122	0.115	0.115	0.112	0.115	0.116	0.113	0.113	0.12	0.114	0.117	0.114	0.123	0.115	0.117	0.112	0.116	0.115	0.117	0.12	0.12	0.123	0.116	0.122	0.117	0.12	0.12	0.12	0.118	0.119	0.113	0.121	0.119	0.12	0.115	0.113	0.116	0.114	0.115	0.115	0.115	0.114	0.114
0.5	0.117	0.114	0.113	0.113	0.12	0.122	0.116	0.115	0.112	0.116	0.116	0.114	0.113	0.12	0.114	0.117	0.114	0.123	0.114	0.117	0.111	0.117	0.116	0.118	0.12	0.12	0.123	0.116	0.122	0.117	0.121	0.121	0.121	0.117	0.118	0.112	0.122	0.12	0.121	0.114	0.113	0.115	0.113	0.114	0.114	0.115	0.114	0.114
0.666667	0.119	0.115	0.115	0.114	0.123	0.123	0.116	0.115	0.113	0.116	0.116	0.115	0.114	0.121	0.115	0.118	0.114	0.124	0.115	0.117	0.111	0.118	0.116	0.118	0.121	0.121	0.123	0.116	0.122	0.117	0.121	0.122	0.123	0.117	0.118	0.112	0.124	0.122	0.122	0.114	0.113	0.115	0.113	0.114	0.114	0.115	0.114	0.115
0.833333	0.121	0.117	0.116	0.115	0.125	0.124	0.117	0.116	0.114	0.117	0.117	0.116	0.115	0.121	0.115	0.119	0.114	0.124	0.115	0.117	0.111	0.119	0.117	0.119	0.121	0.121	0.124	0.116	0.122	0.117	0.122	0.123	0.124	0.117	0.118	0.111	0.125	0.123	0.124	0.114	0.112	0.114	0.113	0.113	0.114	0.115	0.115	0.115
1	0.124	0.119	0.118	0.116	0.129	0.127	0.118	0.117	0.115	0.118	0.119	0.118	0.116	0.122	0.116	0.121	0.116	0.125	0.115	0.117	0.112	0.121	0.118	0.121	0.122	0.122	0.125	0.117	0.122	0.118	0.124	0.126	0.126	0.117	0.118	0.111	0.127	0.126	0.126	0.114	0.112	0.114	0.113	0.113	0.113	0.116	0.115	0.116
1.16667	0.129	0.121	0.122	0.119	0.134	0.129	0.12	0.118	0.116	0.12	0.12	0.12	0.117	0.123	0.117	0.123	0.117	0.126	0.116	0.118	0.112	0.123	0.12	0.123	0.123	0.123	0.126	0.117	0.123	0.118	0.125	0.128	0.129	0.117	0.118	0.111	0.13	0.128	0.128	0.114	0.113	0.114	0.112	0.113	0.113	0.117	0.116	0.117
1.33333	0.134	0.125	0.125	0.122	0.141	0.133	0.122	0.12	0.118	0.122	0.122	0.122	0.119	0.125	0.118	0.126	0.118	0.127	0.116	0.118	0.113	0.126	0.122	0.125	0.125	0.125	0.127	0.118	0.123	0.12	0.128	0.131	0.132	0.116	0.118	0.111	0.133	0.132	0.132	0.113	0.112	0.114	0.112	0.113	0.113	0.118	0.118	0.118
1.5	0.141	0.13	0.13	0.127	0.149	0.138	0.124	0.122	0.12	0.125	0.125	0.125	0.121	0.127	0.12	0.129	0.12	0.129	0.117	0.119	0.113	0.13	0.124	0.128	0.126	0.126	0.128	0.119	0.124	0.12	0.13	0.134	0.136	0.116	0.117	0.111	0.136	0.136	0.135	0.113	0.112	0.114	0.112	0.113	0.113	0.119	0.119	0.12
1.66667	0.15	0.136	0.137	0.132	0.16	0.145	0.127	0.124	0.122	0.128	0.128	0.128	0.123	0.129	0.123	0.133	0.122	0.132	0.118	0.12	0.114	0.134	0.128	0.131	0.128	0.128	0.13	0.119	0.125	0.122	0.132	0.138	0.14	0.116	0.117	0.111	0.14	0.141	0.139	0.113	0.112	0.114	0.112	0.112	0.112	0.121	0.121	0.123
1.83333	0.162	0.144	0.146	0.14	0.174	0.154	0.131	0.127	0.126	0.132	0.132	0.132	0.126	0.132	0.125	0.138	0.125	0.135	0.119	0.121	0.115	0.14	0.131	0.136	0.131	0.131	0.132	0.121	0.126	0.123	0.136	0.143	0.145	0.116	0.117	0.111	0.146	0.146	0.144	0.113	0.112	0.114	0.112	0.112	0.112	0.123	0.123	0.125
2	0.178	0.155	0.158	0.15	0.193	0.165	0.135	0.131	0.13	0.137	0.137	0.138	0.13	0.136	0.129	0.144	0.128	0.138	0.12	0.122	0.116	0.146	0.136	0.141	0.133	0.134	0.135	0.122	0.128	0.125	0.14	0.148	0.152	0.116	0.117	0.111	0.152	0.153	0.15	0.112	0.112	0.113	0.112	0.112	0.126	0.127	0.126	0.129
2.16667	0.198	0.169	0.173	0.162	0.213	0.179	0.14	0.136	0.134	0.143	0.142	0.144	0.134	0.141	0.133	0.152	0.132	0.143	0.122	0.123	0.117	0.154	0.142	0.148	0.137	0.137	0.138	0.124	0.129	0.127	0.145	0.155	0.159	0.116	0.117	0.11	0.159	0.16	0.157	0.112	0.112	0.113	0.112	0.112	0.112	0.13	0.13	0.133
2.33333	0.224	0.189	0.194	0.178	0.237	0.197	0.147	0.142	0.14	0.15	0.15	0.152	0.14	0.146	0.138	0.161	0.138	0.149	0.124	0.125	0.119	0.165	0.149	0.157	0.141	0.142	0.142	0.126	0.132	0.13	0.151	0.163	0.168	0.116	0.117	0.11	0.167	0.169	0.165	0.112	0.112	0.113	0.112	0.112	0.112	0.135	0.135	0.139
2.5	0.238	0.213	0.218	0.195	0.261	0.216	0.155	0.149	0.147	0.16	0.159	0.162	0.147	0.154	0.145	0.173	0.144	0.157	0.126	0.127	0.121	0.177	0.158	0.167	0.146	0.147	0.146	0.129	0.135	0.133	0.157	0.173	0.178	0.116	0.117	0.11	0.177	0.18	0.175	0.112	0.112	0.113	0.112	0.112	0.111	0.141	0.141	0.146
2.66667	0.264	0.227	0.232	0.216	0.294	0.239	0.164	0.157	0.155	0.17	0.17	0.173	0.155	0.162	0.152	0.185	0.151	0.165	0.129	0.13	0.123	0.192	0.169	0.18	0.151	0.153	0.152	0.132	0.137	0.137	0.166	0.183	0.189	0.116	0.117	0.11	0.188	0.19	0.185	0.112	0.111	0.113	0.111	0.111	0.111	0.148	0.148	0.155
2.83333	0.299	0.253	0.259	0.238	0.336	0.263	0.174	0.167	0.165	0.183	0.182	0.186	0.165	0.172	0.162	0.2	0.161	0.175	0.132	0.133	0.126	0.207	0.182	0.194	0.159	0.16	0.158	0.136	0.141	0.141	0.175	0.194	0.201	0.116	0.117	0.11	0.199	0.202	0.197	0.112	0.111	0.113	0.111	0.111	0.111	0.157	0.158	0.165
3	0.341	0.283	0.293	0.268	0.385	0.299	0.185	0.177	0.175	0.197	0.196	0.199	0.177	0.184	0.173	0.212	0.172	0.188	0.136	0.137	0.13	0.217	0.197	0.209	0.166	0.167	0.166	0.141	0.146	0.147	0.185	0.206	0.212	0.115	0.117	0.11	0.211	0.215	0.209	0.112	0.111	0.113	0.111	0.111	0.131	0.168	0.169	0.178
3.16667	0.374	0.327	0.337	0.306	0.422	0.34	0.199	0.189	0.187	0.206	0.206	0.207	0.191	0.199	0.187	0.227	0.185	0.202	0.141	0.142	0.134	0.228	0.21	0.219	0.175	0.177	0.174	0.147	0.152	0.153	0.196	0.217	0.225	0.115	0.117	0.11	0.225	0.229	0.223	0.112	0.112	0.113	0.111	0.111	0.111	0.181	0.182	0.194
3.33333	0.408	0.357	0.367	0.349	0.456	0.387	0.21	0.201	0.199	0.214	0.214	0.217	0.205	0.211	0.201	0.246	0.198	0.214	0.146	0.146	0.139	0.249	0.218	0.23	0.184	0.186	0.183	0.153	0.158	0.16	0.207	0.231	0.239	0.115	0.117	0.11	0.24	0.245	0.238	0.112	0.111	0.113	0.111	0.111	0.111	0.197	0.198	0.212
3.5	0.442	0.397	0.405	0.396	0.488	0.423	0.221	0.212	0.21	0.229	0.228	0.235	0.215	0.221	0.212	0.27	0.211	0.229	0.152	0.152	0.145	0.275	0.233	0.253	0.195	0.196	0.193	0.16	0.165	0.168	0.22	0.247	0.256	0.115	0.116	0.11	0.257	0.263	0.256	0.112	0.111	0.113	0.111	0.111	0.111	0.215	0.217	0.232
3.66667	0.478	0.425	0.437	0.428	0.512	0.458	0.236	0.223	0.222	0.249	0.248	0.257	0.226	0.234	0.222	0.299	0.227	0.248	0.159	0.159	0.152	0.304	0.257	0.279	0.207	0.208	0.204	0.169	0.174	0.177	0.234	0.266	0.275	0.115	0.117	0.11	0.276	0.281	0.274	0.112	0.111	0.113	0.111	0.111	0.111	0.234	0.236	0.247
3.83333	0.505	0.465	0.475	0.461	0.536	0.485	0.257	0.243	0.24	0.274	0.272	0.281	0.247	0.255	0.241	0.332	0.248	0.272	0.168	0.168	0.159	0.336	0.283	0.31	0.221	0.222	0.217	0.178	0.183	0.187	0.251	0.284	0.298	0.115	0.117	0.11	0.298	0.309	0.294	0.112	0.111	0.113	0.111	0.111	0.111	0.248	0.249	0.262
4	0.528	0.489	0.5	0.486	0.555	0.506	0.281	0.265	0.262	0.297	0.295	0.306	0.271	0.279	0.264	0.361	0.273	0.302	0.179	0.178	0.169	0.369	0.313	0.338	0.237	0.239	0.233	0.188	0.194	0.199	0.269	0.313	0.332	0.115	0.117	0.11	0.332	0.347	0.327	0.112	0.111	0.113	0.111	0.111	0.125	0.265	0.268	0.287
4.16667	0.547	0.515	0.525	0.508	0.572	0.528	0.302	0.288	0.286	0.324	0.321	0.336	0.3	0.308	0.291	0.39	0.302	0.326	0.19	0.188	0.179	0.393	0.341	0.37	0.254	0.256	0.25	0.2	0.206	0.212	0.286	0.352	0.368	0.115	0.117	0.11	0.366	0.373	0.364	0.112	0.111	0.113	0.111	0.111	0.111	0.291	0.295	0.321
4.33333	0.564	0.536	0.545	0.53	0.588	0.546	0.324	0.309	0.307	0.358	0.355	0.373	0.324	0.333	0.318	0.409	0.325	0.356	0.203	0.202	0.191	0.416	0.373	0.397	0.27	0.271	0.266	0.214	0.22	0.228	0.315	0.38	0.391	0.114	0.116	0.109	0.387	0.395	0.386	0.111	0.11	0.113	0.111	0.111	0.11	0.327	0.331	0.355
4.5	0.578	0.555	0.562	0.549	0.603	0.561	0.352	0.333	0.33	0.391	0.39	0.401	0.353	0.363	0.344	0.428	0.357	0.386	0.218	0.216	0.205	0.441	0.397	0.422	0.288	0.292	0.281	0.23	0.236	0.246	0.353	0.402	0.412	0.115	0.116	0.109	0.412	0.422	0.411	0.111	0.11	0.113	0.111	0.111	0.11	0.358	0.359	0.377
4.66667	0.592	0.572	0.578	0.565	0.615	0.575	0.386	0.364	0.36	0.416	0.415	0.431	0.385	0.394	0.378	0.46	0.386	0.406	0.234	0.232	0.221	0.471	0.423	0.448	0.318	0.324	0.307	0.248	0.254	0.264	0.381	0.422	0.432	0.114	0.116	0.109	0.435	0.441	0.434	0.111	0.11	0.113	0.111	0.11	0.11	0.379	0.381	0.4
4.83333	0.606	0.588	0.594	0.581	0.626	0.588	0.41	0.395	0.393	0.446	0.445	0.463	0.409	0.416	0.403	0.484	0.405	0.426	0.249	0.248	0.237	0.497	0.448	0.478	0.353	0.356	0.344	0.266	0.273	0.281	0.403	0.44	0.449	0.114	0.116	0.109	0.45	0.458	0.45	0.111	0.11	0.113	0.111	0.11	0.111	0.405	0.405	0.424
5	0.614	0.603	0.608	0.594	0.636	0.599	0.44	0.418	0.416	0.474	0.473	0.488	0.432	0.439	0.426	0.5	0.427	0.458	0.265	0.263	0.252	0.513	0.478	0.503	0.373	0.375	0.368	0.282	0.288	0.3	0.422	0.46	0.469	0.114	0.116	0.109	0.468	0.474	0.468	0.111	0.11	0.113	0.111	0.11	0.111	0.43	0.428	0.448
5.16667	0.62	0.614	0.618	0.606	0.645	0.61	0.466	0.449	0.447	0.493	0.493	0.513	0.466	0.474	0.458	0.51	0.459	0.482	0.284	0.281	0.269	0.524	0.5	0.518	0.396	0.399	0.389	0.303	0.312	0.332	0.44	0.478	0.487	0.114	0.116	0.109	0.485	0.491	0.485	0.111	0.11	0.113	0.11	0.11	0.11	0.452	0.451	0.475
5.33333	0.627	0.621	0.625	0.618	0.653	0.62	0.485	0.47	0.471	0.508	0.513	0.54	0.49	0.497	0.485	0.517	0.481	0.5	0.309	0.306	0.29	0.533	0.514	0.53	0.425	0.429	0.417	0.335	0.345	0.362	0.46	0.496	0.505	0.114	0.116	0.11	0.502	0.507	0.502	0.111	0.11	0.114	0.111	0.11	0.111	0.474	0.474	0.5
5.5	0.633	0.629	0.631	0.628	0.657	0.628	0.497	0.485	0.485	0.519	0.521	0.568	0.507	0.512	0.504	0.524	0.496	0.512	0.341	0.335	0.317	0.541	0.523	0.538	0.448	0.45	0.445	0.365	0.371	0.382	0.48	0.513	0.527	0.114	0.116	0.11	0.52	0.527	0.519	0.111	0.11	0.114	0.111	0.11	0.11	0.494	0.494	0.522
5.66667	0.639	0.636	0.638	0.635	0.66	0.634	0.509	0.497	0.497	0.527	0.529	0.592	0.519	0.524	0.517	0.531	0.506	0.518	0.373	0.37	0.351	0.549	0.532	0.546	0.466	0.467	0.462	0.385	0.392	0.406	0.497	0.535	0.544	0.114	0.116	0.109	0.539	0.543	0.54	0.111	0.111	0.114	0.111	0.11	0.11	0.518	0.517	0.546
5.83333	0.644	0.643	0.644	0.638	0.663	0.64	0.521	0.508	0.509	0.536	0.538	0.61	0.527	0.531	0.526	0.54	0.512	0.525	0.393	0.391	0.379	0.556	0.54	0.554	0.481	0.482	0.478	0.41	0.418	0.435	0.515	0.548	0.555	0.114	0.116	0.109	0.551	0.552	0.552	0.111	0.11	0.114	0.11	0.11	0.11	0.538	0.535	0.563
6	0.649	0.649	0.649	0.643	0.668	0.643	0.531	0.515	0.518	0.543	0.545	0.625	0.535	0.54	0.534	0.544	0.519	0.532	0.413	0.411	0.398	0.564	0.547	0.56	0.496	0.496	0.494	0.437	0.442	0.452	0.537	0.557	0.563	0.114	0.116	0.109	0.56	0.561	0.561	0.111	0.11	0.114	0.11	0.11	0.11	0.554	0.55	0.58
6.16667	0.653	0.653	0.655	0.647	0.672	0.648	0.537	0.523	0.524	0.55	0.553	0.638	0.542	0.547	0.542	0.55	0.526	0.539	0.435	0.432	0.419	0.571	0.553	0.569	0.51	0.51	0.508	0.454	0.457	0.47	0.551	0.566	0.573	0.114	0.116	0.109	0.569	0.57	0.57	0.111	0.11	0.115	0.11	0.11	0.11	0.567	0.564	0.592
6.33333	0.657	0.657	0.659	0.651	0.676	0.652	0.544	0.53	0.531	0.556	0.558	0.65	0.549	0.554	0.55	0.554	0.535	0.545	0.455	0.453	0.441	0.575	0.561	0.574	0.529	0.529	0.524	0.472	0.475	0.487	0.559	0.575	0.581	0.114	0.116	0.109	0.577	0.578	0.579	0.111	0.11	0.115	0.11	0.11	0.11	0.578	0.576	0.603
6.5	0.66	0.661	0.663	0.653	0.678	0.655	0.551	0.537	0.538	0.562	0.564	0.663	0.555	0.56	0.556	0.559	0.539	0.55	0.477	0.475	0.462	0.58	0.566	0.58	0.544	0.542	0.542	0.49	0.492	0.503	0.568	0.582	0.588	0.114	0.115	0.109	0.585	0.586	0.586	0.111	0.11	0.116	0.11	0.11	0.11	0.587	0.587	0.613
6.66667	0.663	0.665	0.667	0.657	0.68	0.659	0.556	0.543	0.544	0.568	0.571	0.675	0.563	0.568	0.562	0.563	0.544	0.555	0.495	0.494	0.482	0.584	0.572	0.584	0.554	0.552	0.553	0.506	0.508	0.522	0.577	0.589	0.595	0.114	0.116	0.109	0.593	0.594	0.594	0.111	0.11	0.117	0.11	0.11	0.124	0.595	0.596	0.62
6.83333	0.666	0.668	0.67	0.66	0.682	0.661	0.562	0.548	0.55	0.571	0.575	0.686	0.567	0.573	0.569	0.566	0.549	0.56	0.513	0.511	0.5	0.588	0.575	0.588	0.564	0.562	0.563	0.525	0.53	0.542	0.585	0.596	0.601	0.114	0.116	0.109	0.601	0.599	0.602	0.111	0.11	0.118	0.11	0.11	0.11	0.601	0.603	0.627
7	0.669	0.671	0.673	0.662	0.684	0.662	0.566	0.555	0.554	0.576	0.579	0.697	0.572	0.577	0.573	0.568	0.553	0.564	0.536	0.534	0.52	0.591	0.579	0.592	0.573	0.571	0.573	0.545	0.547	0.554	0.591	0.602	0.609	0.114	0.116	0.109	0.604	0.604	0.605	0.111	0.11	0.119	0.11	0.11	0.11	0.607	0.608	0.632
7.16667	0.672	0.674	0.677	0.664	0.685	0.664	0.571	0.558	0.561	0.579	0.582	0.706	0.577	0.582	0.578	0.57	0.557	0.567	0.553	0.552	0.542	0.594	0.583	0.595	0.581	0.58	0.581	0.558	0.557	0.563	0.598	0.608	0.612	0.114	0.116	0.109	0.608	0.621	0.609	0.111	0.11	0.121	0.11	0.11	0.115	0.612	0.612	0.637
7.33333	0.674	0.677	0.68	0.666	0.686	0.666	0.576	0.56	0.562	0.583	0.586	0.716	0.581	0.586	0.583	0.573	0.56	0.57	0.562	0.563	0.556	0.597	0.586	0.598	0.589	0.587	0.589	0.567	0.566	0.572	0.604	0.611	0.615	0.113	0.115	0.109	0.613	0.613	0.613	0.111	0.11	0.122	0.11	0.11	0.11	0.616	0.615	0.64
7.5	0.677	0.68	0.682	0.667	0.687	0.667	0.58	0.565	0.566	0.585	0.591	0.727	0.584	0.59	0.586	0.575	0.563	0.572	0.57	0.571	0.564	0.598	0.589	0.601	0.599	0.595	0.598	0.576	0.575	0.579	0.611	0.614	0.619	0.113	0.116	0.109	0.616	0.616	0.617	0.111	0.11	0.125	0.11	0.109	0.11	0.619	0.618	0.643
7.66667	0.68	0.683	0.685	0.669	0.688	0.669	0.581	0.568	0.569	0.587	0.594	0.735	0.587	0.593	0.589	0.578	0.564	0.575	0.579	0.58	0.573	0.601	0.591	0.603	0.602	0.603	0.606	0.584	0.582	0.586	0.614	0.617	0.621	0.113	0.115	0.109	0.619	0.618	0.619	0.11	0.11	0.127	0.109	0.109	0.11	0.62	0.62	0.646
7.83333	0.682	0.684	0.687	0.671	0.689	0.67	0.584	0.572	0.572	0.589	0.592	0.743	0.59	0.596	0.592	0.58	0.567	0.577	0.587	0.588	0.581	0.602	0.593	0.605	0.606	0.606	0.61	0.591	0.589	0.594	0.617	0.621	0.625	0.114	0.115	0.109	0.622	0.621	0.622	0.11	0.11	0.13	0.11	0.11	0.11	0.621	0.622	0.648
8	0.685	0.687	0.69	0.671	0.69	0.671	0.587	0.575	0.575	0.591	0.594	0.751	0.593	0.599	0.595	0.583	0.57	0.58	0.594	0.595	0.589	0.604	0.596	0.606	0.61	0.61	0.613	0.597	0.595	0.599	0.62	0.625	0.627	0.113	0.115	0.109	0.624	0.624	0.624	0.11	0.11	0.134	0.109	0.109	0.11	0.622	0.623	0.65
8.16667	0.686	0.689	0.693	0.672	0.69	0.671	0.59	0.577	0.578	0.593	0.596	0.759	0.594	0.6	0.597	0.585	0.572	0.582	0.6	0.601	0.596	0.606	0.597	0.608	0.613	0.613	0.617	0.603	0.601	0.605	0.624	0.628	0.63	0.113	0.115	0.109	0.626	0.626	0.626	0.11	0.11	0.138	0.109	0.109	0.118	0.622	0.623	0.651
8.33333	0.688	0.692	0.695	0.671	0.69	0.672	0.593	0.58	0.581	0.594	0.598	0.766	0.596	0.603	0.599	0.586	0.574	0.584	0.605	0.607	0.602	0.608	0.599	0.61	0.615	0.615	0.62	0.609	0.606	0.611	0.627	0.631	0.632	0.113	0.115	0.109	0.628	0.628	0.629	0.11	0.11	0.144	0.109	0.11	0.11	0.622	0.624	0.653
8.5	0.691	0.694	0.698	0.671	0.691	0.673	0.595	0.582	0.583	0.597	0.601	0.773	0.599	0.605	0.602	0.589	0.577	0.587	0.611	0.613	0.607	0.61	0.6	0.612	0.618	0.618	0.623	0.615	0.613	0.616	0.63	0.633	0.634	0.113	0.115	0.109	0.631	0.63	0.631	0.11	0.11	0.15	0.109	0.11	0.11	0.623	0.624	0.653
8.66667	0.692	0.696	0.7	0.671	0.692	0.673	0.598	0.584	0.585	0.599	0.603	0.78	0.6	0.606	0.603	0.591	0.579	0.589	0.616	0.617	0.612	0.611	0.601	0.613	0.621	0.62	0.625	0.62	0.617	0.621	0.632	0.636	0.636	0.113	0.115	0.109	0.633	0.632	0.633	0.11	0.11	0.157	0.109	0.109	0.11	0.624	0.625	0.654
8.83333	0.694	0.698	0.701	0.672	0.692	0.674	0.599	0.585	0.587	0.601	0.606	0.787	0.602	0.608	0.605	0.593	0.581	0.591	0.62	0.621	0.616	0.613	0.603	0.615	0.623	0.623	0.628	0.625	0.622	0.624	0.635	0.637	0.638	0.113	0.115	0.109	0.635	0.634	0.635	0.11	0.11	0.166	0.109	0.11	0.127	0.624	0.625	0.654
9	0.696	0.7	0.703	0.672	0.693	0.675	0.601	0.587	0.588	0.602	0.605	0.793	0.603	0.609	0.607	0.595	0.583	0.593	0.624	0.625	0.62	0.614	0.605	0.617	0.626	0.626	0.631	0.629	0.626	0.627	0.637	0.639	0.64	0.113	0.115	0.109	0.637	0.636	0.637	0.11	0.11	0.175	0.109	0.109	0.11	0.625	0.625	0.655
9.16667	0.698	0.702	0.706	0.673	0.694	0.675	0.604	0.59	0.591	0.605	0.607	0.8	0.604	0.611	0.608	0.597	0.585	0.595	0.63	0.63	0.625	0.617	0.607	0.619	0.629	0.629	0.633	0.633	0.629	0.63	0.64	0.642	0.642	0.113	0.115	0.109	0.64	0.638	0.638	0.11	0.11	0.187	0.109	0.109	0.11	0.624	0.626	0.655
9.33333	0.7	0.704	0.709	0.674	0.695	0.677	0.605	0.592	0.592	0.606	0.609	0.806	0.607	0.612	0.61	0.598	0.587	0.597	0.634	0.633	0.629	0.618	0.608	0.621	0.631	0.631	0.635	0.635	0.631	0.632	0.642	0.643	0.644	0.113	0.115	0.109	0.641	0.64	0.641	0.11	0.11	0.201	0.109	0.109	0.11	0.625	0.626	0.655
9.5	0.701	0.707	0.711	0.674	0.695	0.677	0.606	0.593	0.594	0.608	0.61	0.812	0.608	0.614	0.611	0.6	0.589	0.598	0.637	0.637	0.634	0.62	0.61	0.623	0.632	0.632	0.638	0.637	0.634	0.634	0.644	0.646	0.646	0.113	0.115	0.109	0.643	0.642	0.642	0.11	0.109	0.215	0.109	0.109	0.12	0.625	0.626	0.655
9.66667	0.702	0.709	0.713	0.675	0.696	0.678	0.607	0.594	0.595	0.609	0.612	0.817	0.61	0.616	0.613	0.601	0.59	0.6	0.64	0.641	0.637	0.622	0.612	0.624	0.634	0.634	0.639	0.639	0.636	0.636	0.647	0.648	0.648	0.113	0.115	0.109	0.645	0.644	0.645	0.11	0.11	0.229	0.109	0.109	0.109	0.626	0.626	0.656
9.83333	0.704	0.711	0.715	0.675	0.698	0.679	0.608	0.595	0.597	0.61	0.613	0.823	0.612	0.618	0.615	0.603	0.592	0.601	0.643	0.645	0.64	0.623	0.613	0.626	0.637	0.636	0.641	0.641	0.638	0.638	0.649	0.65	0.65	0.113	0.115	0.109	0.647	0.646	0.646	0.11	0.109	0.242	0.109	0.109	0.109	0.626	0.627	0.655
10	0.704	0.713	0.717	0.676	0.698	0.68	0.61	0.596	0.598	0.611	0.614	0.83	0.613	0.62	0.616	0.605	0.594	0.603	0.645	0.647	0.642	0.624	0.614	0.627	0.638	0.639	0.644	0.644	0.639	0.64	0.653	0.651	0.651	0.112	0.114	0.109	0.648	0.648	0.648	0.11	0.11	0.26	0.109	0.109	0.116	0.627	0.627	0.656
10.1667	0.706	0.714	0.719	0.677	0.7	0.681	0.612	0.598	0.599	0.613	0.616	0.836	0.615	0.621	0.618	0.606	0.595	0.604	0.647	0.649	0.645	0.626	0.616	0.629	0.641	0.64	0.646	0.645	0.641	0.641	0.655	0.652	0.653	0.113	0.114	0.109	0.65	0.649	0.65	0.11	0.109	0.282	0.109	0.108	0.109	0.628	0.627	0.655
10.3333	0.706	0.715	0.721	0.678	0.701	0.682	0.612	0.599	0.6	0.615	0.617	0.841	0.617	0.622	0.618	0.608	0.597	0.606	0.649	0.651	0.646	0.626	0.617	0.63	0.642	0.642	0.648	0.647	0.643	0.643	0.656	0.654	0.654	0.112	0.114	0.109	0.651	0.65	0.651	0.11	0.109	0.307	0.108	0.109	0.109	0.633	0.628	0.655
10.5	0.708	0.716	0.724	0.679	0.702	0.684	0.615	0.601	0.602	0.616	0.619	0.847	0.618	0.623	0.62	0.609	0.598	0.608	0.651	0.653	0.648	0.628	0.619	0.632	0.644	0.643	0.649	0.649	0.645	0.645	0.658	0.656	0.656	0.112	0.114	0.109	0.652	0.652	0.652	0.11	0.109	0.339	0.108	0.109	0.109	0.635	0.628	0.655
10.6667	0.708	0.717	0.727	0.679	0.704	0.685	0.616	0.602	0.604	0.618	0.62	0.851	0.619	0.624	0.621	0.61	0.6	0.609	0.653	0.655	0.65	0.629	0.62	0.633	0.646	0.645	0.651	0.651	0.647	0.647	0.659	0.657	0.657	0.112	0.114	0.109	0.654	0.653	0.654	0.11	0.109	0.37	0.108	0.109	0.109	0.636	0.628	0.655
10.8333	0.708	0.718	0.726	0.68	0.705	0.686	0.617	0.604	0.605	0.619	0.623	0.856	0.62	0.626	0.622	0.612	0.601	0.611	0.655	0.657	0.651	0.631	0.621	0.635	0.646	0.647	0.652	0.652	0.648	0.648	0.66	0.658	0.659	0.112	0.114	0.108	0.656	0.655	0.656	0.11	0.109	0.389	0.108	0.109	0.109	0.636	0.628	0.655
11	0.708	0.719	0.728	0.681	0.707	0.687	0.618	0.605	0.606	0.621	0.623	0.86	0.622	0.627	0.624	0.613	0.603	0.612	0.657	0.659	0.654	0.632	0.623	0.636	0.649	0.648	0.654	0.654	0.65	0.65	0.663	0.66	0.661	0.112	0.114	0.108	0.657	0.656	0.658	0.11	0.109	0.41	0.108	0.108	0.109	0.636	0.628	0.654
11.1667	0.709	0.721	0.73	0.683	0.709	0.688	0.62	0.606	0.608	0.623	0.624	0.865	0.624	0.629	0.625	0.614	0.605	0.614	0.659	0.661	0.656	0.634	0.625	0.638	0.65	0.65	0.656	0.656	0.652	0.653	0.666	0.662	0.662	0.112	0.114	0.109	0.659	0.658	0.659	0.11	0.109	0.431	0.109	0.109	0.109	0.636	0.628	0.655
11.3333	0.709	0.722	0.732	0.684	0.709	0.69	0.622	0.608	0.609	0.624	0.63	0.873	0.626	0.63	0.627	0.616	0.606	0.616	0.661	0.663	0.657	0.636	0.627	0.639	0.651	0.652	0.657	0.659	0.654	0.655	0.668	0.663	0.664	0.112	0.114	0.109	0.661	0.659	0.661	0.11	0.109	0.455	0.109	0.108	0.109	0.636	0.628	0.655
11.5	0.71	0.723	0.733	0.686	0.711	0.691	0.623	0.609	0.61	0.626	0.627	0.874	0.627	0.632	0.628	0.617	0.608	0.617	0.663	0.664	0.659	0.637	0.627	0.641	0.653	0.653	0.658	0.66	0.656	0.656	0.669	0.664	0.665	0.112	0.114	0.109	0.662	0.661	0.662	0.11	0.109	0.477	0.108	0.109	0.123	0.636	0.628	0.655
11.6667	0.709	0.724	0.735	0.687	0.712	0.693	0.625	0.611	0.612	0.628	0.63	0.877	0.628	0.634	0.63	0.618	0.608	0.619	0.664	0.666	0.66	0.638	0.629	0.643	0.655	0.654	0.66	0.662	0.658	0.658	0.671	0.666	0.667	0.112	0.114	0.109	0.663	0.662	0.664	0.11	0.109	0.496	0.108	0.109	0.109	0.635	0.629	0.655
11.8333	0.71	0.725	0.736	0.688	0.713	0.694	0.626	0.612	0.613	0.629	0.633	0.881	0.63	0.635	0.631	0.619	0.61	0.62	0.666	0.667	0.662	0.64	0.63	0.644	0.656	0.656	0.662	0.664	0.659	0.66	0.672	0.668	0.668	0.112	0.114	0.109	0.665	0.663	0.665	0.11	0.109	0.514	0.108	0.108	0.109	0.635	0.629	0.655
12	0.71	0.725	0.738	0.689	0.714	0.695	0.627	0.614	0.615	0.63	0.633	0.885	0.632	0.636	0.633	0.621	0.611	0.622	0.668	0.669	0.664	0.641	0.632	0.646	0.658	0.658	0.663	0.666	0.661	0.661	0.675	0.669	0.67	0.112	0.114	0.109	0.666	0.665	0.667	0.11	0.109	0.537	0.108	0.108	0.109	0.635	0.629	0.655
12.1667	0.71	0.725	0.739	0.69	0.715	0.697	0.628	0.615	0.616	0.632	0.634	0.889	0.633	0.637	0.634	0.622	0.612	0.623	0.669	0.671	0.665	0.642	0.634	0.647	0.659	0.659	0.664	0.667	0.662	0.663	0.675	0.67	0.671	0.112	0.114	0.109	0.667	0.666	0.668	0.11	0.109	0.554	0.108	0.108	0.111	0.635	0.628	0.655
12.3333	0.711	0.725	0.74	0.691	0.715	0.698	0.63	0.616	0.617	0.634	0.637	0.893	0.635	0.639	0.635	0.623	0.614	0.624	0.671	0.672	0.667	0.644	0.635	0.649	0.661	0.66	0.666	0.668	0.664	0.665	0.677	0.671	0.672	0.112	0.114	0.109	0.669	0.668	0.669	0.11	0.109	0.564	0.108	0.108	0.109	0.635	0.629	0.655
12.5	0.711	0.726	0.741	0.692	0.716	0.699	0.631	0.618	0.618	0.636	0.637	0.897	0.636	0.641	0.637	0.624	0.615	0.626	0.673	0.674	0.669	0.645	0.636	0.651	0.662	0.661	0.667	0.67	0.665	0.666	0.678	0.673	0.674	0.112	0.114	0.109	0.67	0.669	0.671	0.11	0.109	0.573	0.108	0.108	0.109	0.636	0.629	0.655
12.6667	0.712	0.726	0.743	0.693	0.717	0.701	0.633	0.619	0.619	0.637	0.64	0.898	0.638	0.642	0.638	0.626	0.616	0.627	0.675	0.676	0.67	0.647	0.638	0.652	0.663	0.663	0.669	0.672	0.668	0.668	0.68	0.675	0.675	0.112	0.114	0.109	0.672	0.67	0.672	0.11	0.109	0.582	0.108	0.108	0.109	0.636	0.63	0.655
12.8333	0.713	0.726	0.744	0.693	0.717	0.701	0.634	0.621	0.622	0.638	0.639	0.899	0.639	0.643	0.639	0.627	0.618	0.628	0.677	0.678	0.672	0.649	0.639	0.654	0.664	0.664	0.67	0.674	0.669	0.67	0.681	0.676	0.676	0.112	0.114	0.109	0.673	0.671	0.673	0.11	0.109	0.59	0.108	0.108	0.109	0.636	0.632	0.655
13	0.713	0.726	0.745	0.694	0.718	0.702	0.636	0.622	0.622	0.638	0.644	0.898	0.641	0.645	0.641	0.628	0.619	0.629	0.679	0.679	0.673	0.65	0.64	0.655	0.666	0.665	0.671	0.675	0.67	0.672	0.683	0.677	0.677	0.112	0.114	0.108	0.674	0.672	0.674	0.11	0.109	0.598	0.108	0.108	0.109	0.637	0.634	0.655
13.1667	0.713	0.727	0.747	0.695	0.719	0.704	0.637	0.624	0.623	0.641	0.642	0.899	0.642	0.646	0.642	0.63	0.62	0.63	0.681	0.681	0.675	0.652	0.642	0.657	0.667	0.667	0.673	0.677	0.672	0.674	0.684	0.678	0.678	0.112	0.114	0.109	0.676	0.674	0.676	0.11	0.109	0.605	0.108	0.108	0.109	0.639	0.635	0.656
13.3333	0.713	0.727	0.748	0.696	0.72	0.704	0.638	0.626	0.624	0.643	0.647	0.902	0.643	0.647	0.643	0.631	0.622	0.631	0.682	0.683	0.677	0.653	0.643	0.658	0.668	0.668	0.674	0.678	0.674	0.675	0.686	0.678	0.679	0.112	0.114	0.108	0.677	0.675	0.676	0.11	0.109	0.61	0.108	0.108	0.109	0.639	0.636	0.656
13.5	0.714	0.727	0.748	0.697	0.72	0.706	0.639	0.626	0.625	0.644	0.645	0.899	0.645	0.648	0.644	0.632	0.623	0.633	0.684	0.684	0.679	0.655	0.644	0.66	0.669	0.669	0.675	0.681	0.675	0.677	0.687	0.679	0.68	0.112	0.114	0.109	0.678	0.676	0.678	0.11	0.109	0.615	0.108	0.108	0.109	0.64	0.636	0.657
13.6667	0.714	0.728	0.75	0.697	0.721	0.707	0.641	0.628	0.626	0.645	0.647	0.899	0.646	0.649	0.645	0.633	0.625	0.634	0.686	0.686	0.68	0.657	0.645	0.661	0.671	0.67	0.677	0.682	0.678	0.679	0.689	0.681	0.681	0.112	0.114	0.109	0.679	0.677	0.68	0.11	0.109	0.62	0.108	0.108	0.109	0.64	0.636	0.657
13.8333	0.714	0.728	0.751	0.698	0.722	0.707	0.642	0.629	0.627	0.647	0.648	0.903	0.648	0.65	0.647	0.634	0.626	0.635	0.688	0.688	0.682	0.658	0.646	0.662	0.671	0.672	0.678	0.684	0.679	0.681	0.69	0.682	0.682	0.112	0.114	0.108	0.681	0.678	0.68	0.11	0.109	0.624	0.108	0.108	0.109	0.639	0.636	0.658
14	0.715	0.728	0.752	0.699	0.722	0.708	0.643	0.63	0.628	0.648	0.649	0.901	0.649	0.651	0.648	0.635	0.627	0.636	0.69	0.689	0.684	0.659	0.647	0.664	0.673	0.673	0.679	0.686	0.681	0.682	0.691	0.683	0.683	0.111	0.114	0.109	0.682	0.679	0.681	0.11	0.109	0.627	0.108	0.108	0.112	0.639	0.636	0.658
14.1667	0.716	0.729	0.752	0.7	0.723	0.71	0.645	0.632	0.63	0.649	0.65	0.899	0.651	0.652	0.65	0.637	0.628	0.637	0.692	0.691	0.685	0.661	0.648	0.665	0.674	0.674	0.681	0.687	0.683	0.684	0.693	0.685	0.684	0.112	0.114	0.109	0.683	0.681	0.683	0.11	0.109	0.63	0.108	0.108	0.121	0.639	0.636	0.659
14.3333	0.716	0.729	0.753	0.7	0.724	0.711	0.646	0.633	0.632	0.651	0.652	0.899	0.652	0.653	0.65	0.638	0.63	0.639	0.693	0.692	0.687	0.662	0.649	0.666	0.675	0.675	0.681	0.689	0.683	0.686	0.695	0.687	0.685	0.112	0.114	0.109	0.684	0.682	0.684	0.11	0.109	0.633	0.108	0.108	0.129	0.639	0.635	0.659
14.5	0.716	0.729	0.753	0.7	0.724	0.711	0.647	0.634	0.632	0.652	0.655	0.899	0.654	0.654	0.652	0.639	0.63	0.639	0.695	0.694	0.689	0.663	0.65	0.668	0.676	0.677	0.683	0.69	0.685	0.687	0.696	0.688	0.686	0.112	0.114	0.109	0.686	0.683	0.685	0.11	0.109	0.637	0.108	0.108	0.115	0.639	0.635	0.659
14.6667	0.717	0.729	0.754	0.701	0.725	0.712	0.649	0.636	0.634	0.654	0.654	0.899	0.655	0.655	0.653	0.641	0.631	0.641	0.696	0.696	0.69	0.664	0.651	0.669	0.677	0.677	0.684	0.692	0.687	0.689	0.697	0.689	0.686	0.112	0.114	0.109	0.686	0.684	0.686	0.11	0.109	0.64	0.108	0.108	0.109	0.639	0.634	0.659
14.8333	0.717	0.729	0.754	0.702	0.726	0.713	0.65	0.637	0.635	0.655	0.654	0.899	0.656	0.656	0.653	0.641	0.632	0.642	0.698	0.698	0.691	0.665	0.653	0.671	0.679	0.679	0.685	0.694	0.688	0.69	0.699	0.691	0.688	0.112	0.114	0.109	0.687	0.685	0.688	0.11	0.109	0.642	0.108	0.108	0.109	0.639	0.634	0.659
15	0.718	0.729	0.754	0.702	0.726	0.714	0.651	0.638	0.636	0.657	0.655	0.9	0.658	0.657	0.654	0.643	0.633	0.643	0.7	0.699	0.693	0.666	0.654	0.672	0.68	0.68	0.686	0.695	0.69	0.692	0.7	0.692	0.689	0.112	0.114	0.109	0.689	0.686	0.689	0.11	0.109	0.644	0.108	0.108	0.109	0.639	0.634	0.659
15.1667	0.718	0.73	0.754	0.703	0.726	0.715	0.652	0.639	0.638	0.658	0.656	0.901	0.66	0.658	0.655	0.644	0.634	0.644	0.702	0.701	0.695	0.667	0.655	0.674	0.681	0.681	0.688	0.697	0.692	0.693	0.702	0.693	0.69	0.112	0.114	0.109	0.69	0.687	0.69	0.11	0.109	0.648	0.108	0.108	0.109	0.639	0.634	0.659
15.3333	0.718	0.73	0.754	0.703	0.727	0.716	0.653	0.641	0.639	0.659	0.656	0.902	0.661	0.658	0.656	0.644	0.635	0.644	0.703	0.702	0.696	0.668	0.656	0.675	0.682	0.682	0.689	0.698	0.693	0.695	0.704	0.694	0.691	0.112	0.114	0.109	0.692	0.688	0.691	0.11	0.109	0.651	0.108	0.108	0.109	0.639	0.634	0.659
15.5	0.719	0.73	0.754	0.704	0.727	0.717	0.654	0.642	0.64	0.659	0.657	0.905	0.662	0.659	0.657	0.645	0.636	0.645	0.705	0.704	0.697	0.669	0.657	0.676	0.683	0.683	0.69	0.699	0.694	0.696	0.705	0.695	0.691	0.112	0.114	0.109	0.693	0.689	0.693	0.11	0.109	0.653	0.108	0.108	0.109	0.639	0.633	0.659
15.6667	0.719	0.73	0.754	0.704	0.728	0.717	0.656	0.643	0.641	0.66	0.659	0.903	0.663	0.66	0.658	0.646	0.637	0.646	0.706	0.705	0.699	0.67	0.658	0.677	0.684	0.683	0.69	0.701	0.696	0.698	0.707	0.696	0.692	0.111	0.114	0.109	0.694	0.69	0.694	0.11	0.109	0.654	0.108	0.108	0.109	0.639	0.633	0.659
15.8333	0.719	0.73	0.754	0.705	0.728	0.718	0.656	0.644	0.642	0.66	0.659	0.903	0.664	0.66	0.658	0.647	0.638	0.647	0.708	0.707	0.7	0.671	0.658	0.678	0.685	0.685	0.691	0.702	0.697	0.699	0.708	0.698	0.693	0.112	0.113	0.108	0.695	0.691	0.695	0.11	0.109	0.655	0.108	0.108	0.108	0.639	0.633	0.659
16	0.72	0.73	0.754	0.705	0.73	0.719	0.657	0.646	0.643	0.661	0.659	0.903	0.665	0.661	0.659	0.648	0.639	0.648	0.709	0.708	0.701	0.672	0.659	0.68	0.686	0.686	0.693	0.704	0.699	0.701	0.71	0.699	0.693	0.111	0.113	0.109	0.696	0.693	0.696	0.11	0.109	0.658	0.108	0.108	0.109	0.639	0.633	0.659
16.1667	0.72	0.731	0.755	0.706	0.729	0.72	0.658	0.647	0.644	0.662	0.661	1.004	0.665	0.662	0.66	0.649	0.639	0.649	0.711	0.71	0.703	0.673	0.66	0.681	0.687	0.687	0.694	0.706	0.701	0.702	0.712	0.7	0.694	0.111	0.113	0.109	0.698	0.693	0.698	0.11	0.109	0.66	0.108	0.108	0.108	0.639	0.633	0.659
16.3333	0.72	0.73	0.755	0.706	0.729	0.72	0.66	0.649	0.646	0.663	0.66	0.905	0.667	0.663	0.661	0.65	0.64	0.65	0.713	0.711	0.705	0.673	0.661	0.682	0.689	0.688	0.695	0.707	0.702	0.704	0.713	0.701	0.695	0.111	0.114	0.109	0.699	0.695	0.699	0.11	0.109	0.661	0.108	0.108	0.109	0.639	0.633	0.659
16.5	0.721	0.73	0.755	0.707	0.729	0.72	0.661	0.649	0.646	0.663	0.661	0.905	0.667	0.663	0.661	0.65	0.641	0.651	0.714	0.713	0.706	0.674	0.661	0.683	0.69	0.689	0.696	0.708	0.704	0.705	0.713	0.701	0.696	0.111	0.113	0.109	0.7	0.695	0.7	0.11	0.109	0.662	0.108	0.108	0.109	0.639	0.633	0.659
16.6667	0.721	0.731	0.755	0.707	0.73	0.721	0.662	0.651	0.647	0.664	0.667	0.906	0.668	0.663	0.662	0.651	0.642	0.652	0.716	0.714	0.707	0.675	0.662	0.684	0.691	0.69	0.697	0.71	0.705	0.707	0.714	0.702	0.697	0.111	0.114	0.109	0.701	0.696	0.701	0.11	0.108	0.664	0.108	0.108	0.109	0.639	0.633	0.659
16.8333	0.721	0.731	0.755	0.708	0.73	0.722	0.664	0.652	0.648	0.665	0.663	0.907	0.669	0.664	0.663	0.652	0.643	0.652	0.717	0.716	0.708	0.675	0.662	0.685	0.692	0.69	0.698	0.712	0.706	0.708	0.715	0.703	0.698	0.111	0.113	0.109	0.702	0.697	0.702	0.11	0.109	0.665	0.108	0.108	0.108	0.639	0.633	0.658
17	0.722	0.732	0.756	0.708	0.73	0.723	0.665	0.653	0.649	0.665	0.669	0.907	0.67	0.665	0.664	0.653	0.644	0.653	0.719	0.718	0.71	0.676	0.664	0.686	0.694	0.692	0.699	0.713	0.708	0.71	0.716	0.704	0.699	0.111	0.114	0.109	0.704	0.698	0.703	0.11	0.108	0.667	0.108	0.108	0.128	0.64	0.633	0.659
17.1667	0.722	0.732	0.755	0.709	0.73	0.723	0.665	0.654	0.649	0.666	0.666	0.945	0.67	0.665	0.664	0.653	0.645	0.654	0.72	0.718	0.711	0.677	0.664	0.687	0.694	0.692	0.7	0.714	0.709	0.711	0.716	0.704	0.699	0.111	0.113	0.108	0.704	0.699	0.703	0.11	0.108	0.668	0.108	0.108	0.108	0.639	0.633	0.659
17.3333	0.723	0.732	0.756	0.709	0.73	0.724	0.667	0.655	0.651	0.667	0.665	0.909	0.671	0.665	0.666	0.654	0.645	0.655	0.722	0.72	0.712	0.678	0.664	0.688	0.696	0.693	0.7	0.715	0.71	0.712	0.717	0.705	0.7	0.111	0.113	0.108	0.705	0.7	0.704	0.11	0.108	0.669	0.108	0.108	0.108	0.639	0.633	0.658
17.5	0.723	0.732	0.757	0.709	0.731	0.724	0.668	0.657	0.651	0.668	0.669	0.909	0.673	0.666	0.666	0.655	0.646	0.656	0.723	0.721	0.713	0.678	0.665	0.689	0.697	0.694	0.702	0.717	0.712	0.714	0.718	0.706	0.7	0.111	0.113	0.108	0.707	0.701	0.705	0.11	0.108	0.671	0.108	0.108	0.108	0.639	0.633	0.658
17.6667	0.723	0.733	0.756	0.71	0.731	0.724	0.669	0.658	0.652	0.669	0.666	0.91	0.673	0.667	0.667	0.656	0.647	0.656	0.724	0.722	0.715	0.679	0.666	0.69	0.698	0.695	0.703	0.718	0.713	0.714	0.718	0.707	0.701	0.111	0.113	0.109	0.707	0.701	0.707	0.11	0.108	0.672	0.108	0.108	0.108	0.639	0.632	0.658
17.8333	0.723	0.733	0.757	0.71	0.731	0.724	0.67	0.659	0.654	0.67	0.665	0.911	0.674	0.667	0.668	0.657	0.648	0.657	0.725	0.723	0.716	0.68	0.666	0.69	0.699	0.696	0.704	0.719	0.714	0.716	0.718	0.708	0.702	0.111	0.113	0.108	0.708	0.702	0.708	0.11	0.108	0.674	0.108	0.108	0.108	0.639	0.632	0.658
18	0.723	0.733	0.757	0.71	0.731	0.725	0.671	0.66	0.655	0.671	0.667	0.911	0.675	0.667	0.668	0.658	0.649	0.658	0.727	0.725	0.717	0.681	0.667	0.691	0.7	0.696	0.705	0.721	0.716	0.717	0.719	0.709	0.702	0.111	0.113	0.108	0.709	0.704	0.709	0.11	0.108	0.675	0.108	0.107	0.108	0.639	0.632	0.657
18.1667	0.723	0.733	0.757	0.711	0.731	0.725	0.672	0.662	0.656	0.672	0.667	0.912	0.675	0.668	0.669	0.658	0.65	0.659	0.728	0.726	0.718	0.682	0.667	0.692	0.701	0.697	0.706	0.722	0.717	0.719	0.719	0.71	0.703	0.111	0.113	0.108	0.71	0.705	0.71	0.109	0.108	0.677	0.108	0.108	0.108	0.639	0.632	0.657
18.3333	0.724	0.733	0.758	0.712	0.732	0.726	0.674	0.663	0.657	0.674	0.67	0.912	0.676	0.669	0.67	0.659	0.651	0.66	0.729	0.727	0.719	0.682	0.668	0.693	0.702	0.698	0.707	0.723	0.718	0.72	0.721	0.71	0.704	0.111	0.113	0.108	0.711	0.706	0.71	0.109	0.108	0.678	0.108	0.108	0.108	0.639	0.632	0.657
18.5	0.724	0.733	0.758	0.711	0.732	0.726	0.675	0.664	0.658	0.674	0.669	0.913	0.677	0.669	0.671	0.66	0.652	0.661	0.73	0.728	0.72	0.682	0.668	0.693	0.702	0.698	0.707	0.724	0.719	0.721	0.721	0.71	0.704	0.111	0.113	0.108	0.712	0.706	0.711	0.109	0.108	0.679	0.108	0.108	0.108	0.639	0.632	0.656
18.6667	0.725	0.733	0.758	0.711	0.732	0.726	0.676	0.665	0.658	0.675	0.668	0.913	0.678	0.67	0.672	0.661	0.653	0.663	0.732	0.73	0.721	0.683	0.669	0.695	0.704	0.7	0.708	0.725	0.72	0.723	0.722	0.71	0.705	0.111	0.113	0.109	0.713	0.707	0.711	0.11	0.108	0.68	0.108	0.108	0.125	0.639	0.632	0.657
18.8333	0.725	0.734	0.759	0.712	0.732	0.726	0.676	0.666	0.659	0.676	0.669	0.914	0.678	0.671	0.672	0.662	0.654	0.663	0.733	0.731	0.722	0.684	0.67	0.695	0.704	0.7	0.709	0.726	0.722	0.724	0.723	0.71	0.706	0.111	0.113	0.108	0.714	0.707	0.712	0.109	0.108	0.681	0.107	0.108	0.108	0.638	0.632	0.656
19	0.725	0.734	0.759	0.712	0.732	0.727	0.678	0.667	0.66	0.677	0.67	0.915	0.679	0.671	0.673	0.663	0.655	0.664	0.734	0.732	0.724	0.685	0.671	0.696	0.705	0.7	0.709	0.728	0.723	0.725	0.723	0.711	0.707	0.111	0.113	0.108	0.715	0.707	0.712	0.109	0.107	0.682	0.107	0.107	0.108	0.639	0.632	0.656
19.1667	0.725	0.733	0.759	0.712	0.732	0.727	0.678	0.668	0.661	0.678	0.67	0.916	0.679	0.672	0.673	0.664	0.655	0.665	0.735	0.733	0.724	0.685	0.671	0.696	0.706	0.701	0.711	0.729	0.724	0.727	0.723	0.711	0.708	0.111	0.113	0.108	0.715	0.708	0.712	0.109	0.108	0.683	0.107	0.108	0.108	0.638	0.632	0.657
19.3333	0.726	0.734	0.759	0.713	0.733	0.727	0.68	0.67	0.662	0.679	0.672	0.916	0.68	0.672	0.674	0.665	0.657	0.666	0.736	0.734	0.725	0.685	0.671	0.697	0.706	0.702	0.711	0.73	0.725	0.728	0.723	0.711	0.708	0.111	0.113	0.108	0.716	0.708	0.713	0.11	0.108	0.684	0.108	0.108	0.108	0.638	0.632	0.657
19.5	0.725	0.734	0.759	0.713	0.732	0.727	0.681	0.671	0.663	0.679	0.672	0.917	0.681	0.673	0.675	0.666	0.658	0.667	0.737	0.735	0.726	0.686	0.672	0.698	0.707	0.703	0.712	0.731	0.726	0.729	0.724	0.712	0.708	0.111	0.113	0.108	0.716	0.709	0.713	0.109	0.108	0.685	0.107	0.108	0.108	0.639	0.632	0.657
19.6667	0.726	0.734	0.759	0.713	0.733	0.728	0.681	0.672	0.664	0.679	0.672	0.918	0.681	0.674	0.676	0.667	0.658	0.667	0.738	0.736	0.728	0.686	0.672	0.698	0.708	0.704	0.712	0.732	0.727	0.73	0.724	0.712	0.708	0.111	0.113	0.108	0.716	0.709	0.714	0.109	0.108	0.686	0.108	0.108	0.108	0.638	0.632	0.657
19.8333	0.726	0.734	0.76	0.713	0.733	0.728	0.683	0.673	0.665	0.681	0.673	0.919	0.682	0.674	0.676	0.668	0.659	0.669	0.739	0.737	0.728	0.687	0.673	0.699	0.71	0.705	0.714	0.733	0.728	0.731	0.724	0.712	0.708	0.111	0.113	0.108	0.717	0.71	0.715	0.11	0.108	0.687	0.108	0.107	0.108	0.638	0.632	0.657
20	0.726	0.734	0.76	0.713	0.732	0.728	0.683	0.674	0.665	0.681	0.673	0.919	0.682	0.675	0.677	0.669	0.66	0.67	0.74	0.738	0.729	0.687	0.673	0.699	0.71	0.705	0.715	0.734	0.73	0.732	0.724	0.713	0.708	0.111	0.113	0.108	0.718	0.711	0.715	0.109	0.107	0.688	0.107	0.107	0.108	0.639	0.632	0.658
20.1667	0.726	0.734	0.761	0.713	0.732	0.728	0.684	0.676	0.666	0.682	0.673	0.92	0.683	0.675	0.677	0.67	0.661	0.67	0.741	0.739	0.73	0.688	0.674	0.7	0.711	0.705	0.716	0.735	0.73	0.734	0.725	0.713	0.708	0.111	0.112	0.108	0.718	0.711	0.716	0.109	0.107	0.689	0.107	0.107	0.108	0.638	0.631	0.656
20.3333	0.726	0.734	0.761	0.713	0.733	0.728	0.685	0.677	0.667	0.682	0.674	0.932	0.684	0.676	0.678	0.67	0.662	0.671	0.742	0.74	0.731	0.689	0.675	0.701	0.712	0.705	0.716	0.737	0.731	0.735	0.725	0.714	0.709	0.111	0.113	0.108	0.719	0.711	0.716	0.11	0.108	0.689	0.107	0.107	0.108	0.638	0.631	0.657
20.5	0.726	0.733	0.761	0.713	0.733	0.729	0.686	0.678	0.668	0.683	0.675	0.935	0.685	0.677	0.679	0.671	0.662	0.672	0.743	0.741	0.732	0.688	0.674	0.701	0.713	0.706	0.716	0.738	0.733	0.736	0.726	0.714	0.709	0.111	0.113	0.108	0.719	0.712	0.716	0.109	0.107	0.69	0.107	0.107	0.108	0.638	0.631	0.656
20.6667	0.727	0.734	0.761	0.713	0.733	0.729	0.688	0.679	0.669	0.684	0.677	0.934	0.685	0.678	0.68	0.672	0.663	0.673	0.744	0.742	0.732	0.69	0.676	0.701	0.713	0.706	0.717	0.739	0.734	0.737	0.726	0.715	0.709	0.111	0.113	0.108	0.72	0.712	0.717	0.109	0.107	0.691	0.107	0.107	0.108	0.638	0.631	0.656
20.8333	0.726	0.734	0.761	0.713	0.733	0.729	0.688	0.68	0.67	0.684	0.676	0.935	0.685	0.678	0.68	0.673	0.664	0.673	0.745	0.743	0.734	0.69	0.676	0.702	0.713	0.707	0.717	0.74	0.735	0.738	0.726	0.715	0.71	0.111	0.112	0.108	0.72	0.713	0.718	0.109	0.108	0.69	0.107	0.107	0.108	0.638	0.631	0.656
21	0.726	0.735	0.762	0.714	0.733	0.729	0.689	0.681	0.671	0.685	0.676	0.937	0.686	0.678	0.681	0.673	0.665	0.675	0.745	0.744	0.734	0.69	0.676	0.703	0.713	0.707	0.718	0.741	0.736	0.739	0.727	0.715	0.71	0.111	0.113	0.108	0.721	0.713	0.718	0.109	0.107	0.692	0.107	0.107	0.108	0.638	0.631	0.656
21.1667	0.726	0.734	0.761	0.713	0.733	0.729	0.69	0.683	0.672	0.686	0.678	0.939	0.687	0.68	0.682	0.674	0.666	0.676	0.747	0.745	0.736	0.691	0.677	0.703	0.714	0.708	0.718	0.742	0.737	0.74	0.728	0.716	0.71	0.111	0.113	0.108	0.721	0.714	0.719	0.11	0.107	0.692	0.107	0.108	0.108	0.639	0.631	0.657
21.3333	0.726	0.734	0.761	0.713	0.733	0.729	0.691	0.683	0.671	0.686	0.679	0.939	0.687	0.68	0.682	0.675	0.667	0.676	0.748	0.745	0.736	0.691	0.677	0.704	0.714	0.708	0.718	0.743	0.738	0.74	0.727	0.716	0.711	0.111	0.113	0.108	0.722	0.715	0.719	0.109	0.107	0.692	0.107	0.107	0.108	0.639	0.631	0.656
21.5	0.726	0.734	0.762	0.713	0.734	0.729	0.692	0.684	0.674	0.687	0.678	0.94	0.687	0.681	0.682	0.675	0.667	0.677	0.749	0.747	0.737	0.691	0.677	0.704	0.715	0.708	0.719	0.744	0.739	0.742	0.728	0.717	0.711	0.111	0.113	0.108	0.722	0.715	0.72	0.109	0.107	0.693	0.107	0.107	0.108	0.639	0.631	0.656
21.6667	0.726	0.734	0.762	0.714	0.734	0.729	0.693	0.686	0.674	0.687	0.68	0.942	0.689	0.681	0.683	0.677	0.668	0.677	0.75	0.748	0.738	0.692	0.678	0.705	0.715	0.709	0.719	0.745	0.74	0.744	0.728	0.717	0.711	0.111	0.113	0.108	0.723	0.716	0.721	0.109	0.107	0.694	0.107	0.107	0.108	0.639	0.631	0.656
21.8333	0.726	0.734	0.763	0.713	0.733	0.729	0.694	0.687	0.676	0.688	0.683	0.942	0.689	0.682	0.683	0.677	0.669	0.678	0.75	0.748	0.739	0.692	0.679	0.706	0.716	0.709	0.72	0.746	0.741	0.745	0.729	0.718	0.712	0.111	0.113	0.108	0.723	0.716	0.721	0.109	0.107	0.695	0.107	0.107	0.108	0.639	0.631	0.656
22	0.726	0.734	0.762	0.713	0.734	0.729	0.695	0.689	0.676	0.689	0.681	0.943	0.689	0.682	0.684	0.678	0.669	0.679	0.751	0.749	0.74	0.692	0.679	0.706	0.716	0.71	0.72	0.747	0.742	0.745	0.729	0.718	0.712	0.111	0.113	0.108	0.724	0.717	0.722	0.109	0.107	0.695	0.107	0.107	0.108	0.639	0.631	0.657

### Sheet: Sheet2
Time	Time
1	0.166667
2	0.333333
3	0.5
4	0.666667
5	0.833333
6	1
7	1.16667
8	1.33333
9	1.5
10	1.66667
11	1.83333
12	2
13	2.16667
14	2.33333
15	2.5
16	2.66667
17	2.83333
18	3
19	3.16667
20	3.33333
21	3.5
22	3.66667
23	3.83333
24	4
25	4.16667
26	4.33333
27	4.5
28	4.66667
29	4.83333
30	5
31	5.16667
32	5.33333
33	5.5
34	5.66667
35	5.83333
36	6
37	6.16667
38	6.33333
39	6.5
40	6.66667
41	6.83333
42	7
43	7.16667
44	7.33333
45	7.5
46	7.66667
47	7.83333
48	8
49	8.16667
50	8.33333
51	8.5
52	8.66667
53	8.83333
54	9
55	9.16667
56	9.33333
57	9.5
58	9.66667
59	9.83333
60	10
61	10.1667
62	10.3333
63	10.5
64	10.6667
65	10.8333
66	11
67	11.1667
68	11.3333
69	11.5
70	11.6667
71	11.8333
72	12
73	12.1667
74	12.3333
75	12.5
76	12.6667
77	12.8333
78	13
79	13.1667
80	13.3333
81	13.5
82	13.6667
83	13.8333
84	14
85	14.1667
86	14.3333
87	14.5
88	14.6667
89	14.8333
90	15
91	15.1667
92	15.3333
93	15.5
94	15.6667
95	15.8333
96	16
97	16.1667
98	16.3333
99	16.5
100	16.6667
101	16.8333
102	17
103	17.1667
104	17.3333
105	17.5
106	17.6667
107	17.8333
108	18
109	18.1667
110	18.3333
111	18.5
112	18.6667
113	18.8333
114	19
115	19.1667
116	19.3333
117	19.5
118	19.6667
119	19.8333
120	20
121	20.1667
122	20.3333
123	20.5
124	20.6667
125	20.8333
126	21
127	21.1667
128	21.3333
129	21.5
130	21.6667
131	21.8333
132	22
