## Supplementary File 1 for "Genomically recoded *Escherichia coli* with optimized functional phenotypes": iC321_F4ADF_LB.xlsx

### Sheet: Sheet1
Vector	pBpA	EcNR2_Rep1	EcNR2_Rep2	EcNR2_Rep3	C321_Rep1	C321_Rep2	C321_Rep3	iC321.M9_Rep1	iC321.M9_Rep2	iC321.M9_Rep3	iC321_Rep1	iC321_Rep2	iC321_Rep3
GFP	n/a	1581	1562	1593	3114	3165	3209	1491	1495	1501	2345	2386	2385
1TAG-ELP-GFP	+	3106	3174	3161	4900	5034	5119	7106	7466	6792	8625	7888	7717
1TAG-ELP-GFP	–	4058	3979	3963	2564	2536	2614	1552	1630	1552	2028	2072	2083
3TAG-ELP-GFP	+	1164	1136	1107	2153	2181	2240	3218	3107	3093	4058	3728	3656
3TAG-ELP-GFP	–	1457	1435	1436	1349	1351	1373	1231	1233	1234	1438	1444	1450
