## Supplementary File 1 for "Genomically recoded *Escherichia coli* with optimized functional phenotypes": iC321_F4BEG_M9.xlsx

### Sheet: Sheet1
Vector	pBpA	EcNR2_Rep1	EcNR2_Rep2	EcNR2_Rep3	C321_Rep1	C321_Rep2	C321_Rep3	iC321.M9_Rep1	iC321.M9_Rep2	iC321.M9_Rep3	iC321_Rep1	iC321_Rep2	iC321_Rep3
GFP	n/a	616	634	661	502	494	537	824	808	819	773	774	788
1TAG-ELP-GFP	+	881	832	868	1662	1629	1671	1578	1570	1534	1478	1496	1465
1TAG-ELP-GFP	–	293	275	286	275	282	262	799	812	806	565	550	551
3TAG-ELP-GFP	+	365	398	376	732	717	722	883	896	870	762	772	769
3TAG-ELP-GFP	–	254	256	264	252	275	261	770	782	794	500	494	495
