## Supplementary File 1 for "Genomically recoded *Escherichia coli* with optimized functional phenotypes": iC321_FS2_LB_F1_4.xlsx

### Sheet: Sheet1
Time	C321_NotPassaged_LB_Rep1	C321_NotPassaged_LB_Rep2	C321_NotPassaged_LB_Rep3	C321_NotPassaged_LB_Rep4	C321_NotPassaged_LB_Rep5	C321_NotPassaged_LB_Rep6	C321_Passaged_LB_Rep1	C321_Passaged_LB_Rep2	C321_Passaged_LB_Rep3	C321_Passaged_LB_Rep4	C321_Passaged_LB_Rep5	C321_Passaged_LB_Rep6	C321_Passaged_LB_Rep7	C321_Passaged_LB_Rep8	C321_Passaged_LB_Rep9	C321_Passaged_LB_Rep10	C321_Passaged_LB_Rep11	C321_Passaged_LB_Rep12	C321_Passaged_LB_Rep13	C321_Passaged_LB_Rep14	C321_Passaged_LB_Rep15	C321_Passaged_LB_Rep16	C321_Passaged_LB_Rep17	C321_Passaged_LB_Rep18	C321_Passaged_LB_Rep19	C321_Passaged_LB_Rep20	C321_Passaged_LB_Rep21	C321_Passaged_LB_Rep22	C321_Passaged_LB_Rep23	C321_Passaged_LB_Rep24	C321_Passaged_LB_Rep25	C321_Passaged_LB_Rep26	C321_Passaged_LB_Rep27	C321_Passaged_LB_Rep28	C321_Passaged_LB_Rep29	C321_Passaged_LB_Rep30	C321_Passaged_LB_Rep31	C321_Passaged_LB_Rep32	C321_Passaged_LB_Rep33	C321_Passaged_LB_Rep34	C321_Passaged_LB_Rep35	C321_Passaged_LB_Rep36	C321_Passaged_LB_Rep37	C321_Passaged_LB_Rep38	C321_Passaged_LB_Rep39	C321_Passaged_LB_Rep40	C321_Passaged_LB_Rep41	C321_Passaged_LB_Rep42
0.166667	0.109	0.102	0.105	0.113	0.119	0.111	0.113	0.108	0.113	0.111	0.11	0.117	0.11	0.103	0.107	0.108	0.109	0.123	0.115	0.112	0.11	0.108	0.105	0.113	0.109	0.11	0.114	0.112	0.114	0.109	0.119	0.113	0.108	0.103	0.107	0.105	0.111	0.109	0.109	0.105	0.11	0.107	0.118	0.111	0.115	0.109	0.105	0.103
0.333333	0.109	0.102	0.105	0.113	0.12	0.111	0.113	0.109	0.113	0.112	0.11	0.118	0.11	0.103	0.107	0.107	0.109	0.123	0.115	0.113	0.11	0.108	0.106	0.113	0.109	0.11	0.114	0.113	0.114	0.109	0.119	0.113	0.107	0.103	0.107	0.105	0.111	0.108	0.109	0.105	0.11	0.107	0.118	0.11	0.115	0.109	0.106	0.103
0.5	0.11	0.103	0.106	0.114	0.121	0.112	0.114	0.113	0.114	0.113	0.111	0.12	0.111	0.103	0.107	0.108	0.109	0.124	0.116	0.114	0.111	0.109	0.106	0.114	0.11	0.111	0.116	0.113	0.115	0.11	0.121	0.114	0.106	0.104	0.108	0.106	0.112	0.109	0.109	0.105	0.11	0.107	0.118	0.111	0.116	0.109	0.105	0.104
0.666667	0.11	0.103	0.106	0.115	0.123	0.112	0.116	0.111	0.116	0.115	0.111	0.122	0.112	0.103	0.107	0.108	0.11	0.126	0.118	0.116	0.113	0.109	0.107	0.116	0.111	0.113	0.118	0.114	0.115	0.111	0.123	0.115	0.107	0.104	0.109	0.106	0.112	0.109	0.11	0.106	0.111	0.108	0.12	0.112	0.118	0.109	0.105	0.104
0.833333	0.111	0.103	0.107	0.116	0.124	0.113	0.117	0.114	0.118	0.117	0.113	0.126	0.113	0.103	0.107	0.109	0.111	0.129	0.12	0.118	0.114	0.11	0.108	0.118	0.112	0.114	0.12	0.115	0.117	0.113	0.125	0.116	0.107	0.104	0.108	0.106	0.114	0.11	0.111	0.106	0.112	0.108	0.122	0.113	0.12	0.11	0.105	0.105
1	0.112	0.104	0.108	0.118	0.127	0.115	0.12	0.116	0.121	0.12	0.115	0.13	0.115	0.104	0.108	0.11	0.113	0.133	0.124	0.121	0.117	0.112	0.11	0.12	0.114	0.117	0.123	0.117	0.119	0.115	0.129	0.119	0.108	0.104	0.109	0.107	0.115	0.112	0.113	0.107	0.113	0.11	0.126	0.114	0.123	0.111	0.106	0.106
1.16667	0.113	0.105	0.109	0.119	0.13	0.116	0.123	0.12	0.124	0.123	0.116	0.135	0.117	0.105	0.109	0.11	0.114	0.137	0.127	0.125	0.12	0.114	0.112	0.123	0.116	0.119	0.127	0.119	0.121	0.118	0.132	0.122	0.109	0.105	0.11	0.109	0.117	0.113	0.114	0.107	0.116	0.111	0.129	0.116	0.127	0.113	0.106	0.108
1.33333	0.115	0.106	0.11	0.122	0.134	0.119	0.128	0.119	0.128	0.127	0.119	0.142	0.119	0.106	0.11	0.112	0.116	0.142	0.132	0.129	0.124	0.116	0.114	0.127	0.119	0.123	0.132	0.122	0.124	0.121	0.137	0.126	0.11	0.106	0.111	0.111	0.12	0.115	0.116	0.108	0.118	0.114	0.135	0.119	0.132	0.114	0.107	0.11
1.5	0.117	0.108	0.112	0.125	0.139	0.122	0.132	0.123	0.132	0.132	0.122	0.149	0.122	0.108	0.111	0.114	0.119	0.148	0.137	0.134	0.128	0.119	0.118	0.131	0.123	0.127	0.137	0.125	0.127	0.125	0.143	0.13	0.113	0.107	0.112	0.113	0.123	0.117	0.119	0.109	0.121	0.116	0.14	0.122	0.138	0.117	0.107	0.112
1.66667	0.12	0.109	0.114	0.128	0.144	0.125	0.138	0.128	0.139	0.138	0.126	0.158	0.126	0.109	0.113	0.116	0.123	0.156	0.144	0.141	0.133	0.122	0.121	0.137	0.127	0.132	0.145	0.129	0.132	0.13	0.15	0.135	0.115	0.109	0.114	0.115	0.127	0.12	0.122	0.111	0.126	0.119	0.147	0.126	0.145	0.119	0.108	0.114
1.83333	0.123	0.112	0.117	0.133	0.152	0.129	0.145	0.132	0.146	0.145	0.131	0.168	0.13	0.111	0.116	0.119	0.127	0.165	0.152	0.149	0.14	0.127	0.126	0.143	0.132	0.138	0.154	0.135	0.137	0.136	0.158	0.142	0.118	0.111	0.116	0.119	0.133	0.123	0.126	0.113	0.131	0.122	0.155	0.131	0.153	0.122	0.11	0.118
2	0.128	0.114	0.12	0.139	0.16	0.134	0.154	0.138	0.155	0.154	0.137	0.18	0.135	0.114	0.119	0.122	0.132	0.175	0.162	0.159	0.148	0.131	0.132	0.152	0.138	0.145	0.165	0.14	0.144	0.143	0.169	0.149	0.121	0.113	0.119	0.123	0.139	0.127	0.131	0.116	0.137	0.126	0.165	0.136	0.163	0.126	0.111	0.122
2.16667	0.133	0.117	0.124	0.145	0.17	0.14	0.163	0.142	0.164	0.166	0.144	0.191	0.142	0.117	0.123	0.126	0.138	0.186	0.173	0.17	0.157	0.138	0.138	0.161	0.146	0.154	0.178	0.148	0.152	0.152	0.18	0.159	0.126	0.116	0.122	0.128	0.146	0.132	0.137	0.119	0.145	0.131	0.176	0.143	0.176	0.131	0.113	0.126
2.33333	0.138	0.121	0.129	0.153	0.18	0.147	0.174	0.153	0.175	0.176	0.152	0.207	0.149	0.12	0.127	0.131	0.146	0.2	0.184	0.182	0.168	0.145	0.147	0.172	0.155	0.164	0.192	0.157	0.161	0.162	0.193	0.17	0.132	0.119	0.126	0.135	0.155	0.138	0.145	0.123	0.155	0.138	0.188	0.151	0.188	0.137	0.116	0.133
2.5	0.146	0.126	0.135	0.163	0.192	0.156	0.186	0.164	0.188	0.19	0.162	0.219	0.158	0.125	0.133	0.137	0.155	0.216	0.199	0.195	0.179	0.155	0.156	0.184	0.165	0.174	0.206	0.167	0.172	0.173	0.209	0.181	0.139	0.124	0.131	0.143	0.165	0.146	0.153	0.127	0.167	0.146	0.203	0.161	0.202	0.144	0.119	0.14
2.66667	0.155	0.132	0.142	0.173	0.208	0.165	0.202	0.165	0.204	0.205	0.173	0.231	0.168	0.13	0.14	0.144	0.165	0.227	0.214	0.209	0.194	0.164	0.168	0.199	0.176	0.187	0.217	0.178	0.184	0.186	0.22	0.195	0.147	0.129	0.137	0.154	0.175	0.155	0.163	0.133	0.18	0.155	0.217	0.172	0.215	0.153	0.123	0.149
2.83333	0.164	0.139	0.151	0.185	0.217	0.175	0.211	0.185	0.215	0.215	0.185	0.252	0.179	0.137	0.149	0.153	0.176	0.242	0.224	0.217	0.208	0.176	0.18	0.211	0.19	0.204	0.233	0.192	0.199	0.203	0.234	0.21	0.156	0.136	0.145	0.166	0.188	0.165	0.174	0.14	0.196	0.164	0.228	0.184	0.225	0.162	0.128	0.158
3	0.174	0.147	0.16	0.199	0.229	0.188	0.225	0.204	0.227	0.229	0.2	0.276	0.193	0.145	0.16	0.162	0.19	0.265	0.243	0.235	0.218	0.189	0.195	0.221	0.205	0.216	0.255	0.207	0.213	0.214	0.257	0.219	0.167	0.144	0.153	0.179	0.204	0.175	0.187	0.148	0.206	0.175	0.247	0.199	0.246	0.173	0.134	0.169
3.16667	0.187	0.156	0.169	0.209	0.249	0.202	0.247	0.207	0.248	0.249	0.21	0.294	0.207	0.154	0.171	0.173	0.204	0.287	0.267	0.257	0.235	0.202	0.205	0.24	0.216	0.228	0.278	0.218	0.224	0.227	0.283	0.236	0.178	0.153	0.163	0.192	0.215	0.189	0.202	0.157	0.218	0.189	0.272	0.21	0.271	0.186	0.14	0.182
3.33333	0.2	0.166	0.182	0.22	0.272	0.211	0.272	0.211	0.271	0.273	0.221	0.315	0.218	0.164	0.185	0.186	0.214	0.305	0.289	0.281	0.259	0.212	0.217	0.264	0.23	0.25	0.296	0.232	0.241	0.249	0.303	0.26	0.193	0.163	0.173	0.202	0.227	0.202	0.212	0.167	0.238	0.201	0.294	0.221	0.294	0.201	0.149	0.197
3.5	0.211	0.177	0.194	0.238	0.293	0.224	0.293	0.229	0.288	0.293	0.24	0.343	0.232	0.175	0.194	0.199	0.229	0.328	0.31	0.301	0.283	0.227	0.236	0.288	0.252	0.272	0.322	0.255	0.265	0.273	0.328	0.283	0.204	0.174	0.185	0.215	0.247	0.212	0.225	0.179	0.261	0.21	0.315	0.241	0.315	0.211	0.158	0.207
3.66667	0.227	0.191	0.204	0.261	0.316	0.245	0.318	0.249	0.311	0.317	0.264	0.378	0.253	0.189	0.206	0.209	0.251	0.357	0.336	0.325	0.306	0.248	0.26	0.312	0.275	0.291	0.353	0.279	0.289	0.295	0.357	0.305	0.215	0.189	0.2	0.235	0.271	0.226	0.245	0.193	0.285	0.228	0.343	0.265	0.342	0.223	0.168	0.219
3.83333	0.248	0.2	0.217	0.281	0.344	0.266	0.348	0.266	0.338	0.346	0.286	0.413	0.276	0.2	0.222	0.223	0.275	0.391	0.367	0.354	0.332	0.272	0.283	0.34	0.294	0.313	0.386	0.301	0.313	0.318	0.389	0.332	0.233	0.2	0.209	0.258	0.292	0.247	0.269	0.204	0.307	0.25	0.374	0.288	0.373	0.243	0.18	0.239
4	0.269	0.211	0.236	0.302	0.377	0.287	0.385	0.287	0.372	0.38	0.309	0.439	0.296	0.211	0.243	0.244	0.297	0.422	0.401	0.387	0.363	0.294	0.306	0.372	0.316	0.341	0.422	0.325	0.341	0.348	0.419	0.363	0.256	0.211	0.222	0.282	0.315	0.271	0.292	0.216	0.336	0.274	0.406	0.312	0.405	0.267	0.194	0.263
4.16667	0.291	0.229	0.258	0.328	0.41	0.309	0.407	0.312	0.407	0.412	0.335	0.467	0.319	0.227	0.267	0.267	0.323	0.452	0.427	0.416	0.395	0.319	0.334	0.405	0.344	0.373	0.442	0.355	0.372	0.38	0.444	0.395	0.279	0.227	0.24	0.304	0.342	0.293	0.315	0.233	0.367	0.297	0.43	0.338	0.428	0.29	0.204	0.288
4.33333	0.316	0.251	0.279	0.358	0.432	0.335	0.433	0.343	0.433	0.44	0.367	0.485	0.348	0.248	0.285	0.289	0.351	0.475	0.457	0.446	0.419	0.347	0.366	0.427	0.377	0.406	0.461	0.385	0.402	0.408	0.468	0.419	0.303	0.248	0.261	0.333	0.374	0.317	0.343	0.256	0.4	0.322	0.457	0.369	0.456	0.315	0.215	0.313
4.5	0.344	0.273	0.302	0.394	0.458	0.368	0.455	0.373	0.46	0.461	0.396	0.497	0.383	0.271	0.309	0.313	0.385	0.49	0.479	0.468	0.448	0.38	0.399	0.458	0.408	0.428	0.474	0.41	0.421	0.432	0.487	0.448	0.33	0.273	0.286	0.365	0.405	0.344	0.374	0.28	0.435	0.352	0.478	0.398	0.478	0.342	0.233	0.341
4.66667	0.379	0.295	0.328	0.418	0.476	0.399	0.473	0.397	0.477	0.483	0.42	0.51	0.412	0.294	0.338	0.34	0.409	0.503	0.494	0.483	0.471	0.402	0.428	0.479	0.431	0.454	0.483	0.433	0.448	0.457	0.5	0.47	0.361	0.299	0.309	0.403	0.426	0.374	0.403	0.303	0.459	0.384	0.493	0.418	0.492	0.372	0.255	0.371
4.83333	0.402	0.32	0.36	0.443	0.49	0.425	0.487	0.421	0.49	0.5	0.445	0.518	0.433	0.318	0.37	0.373	0.437	0.511	0.506	0.495	0.487	0.427	0.456	0.494	0.457	0.475	0.492	0.457	0.47	0.477	0.508	0.486	0.39	0.327	0.336	0.433	0.454	0.398	0.426	0.329	0.474	0.41	0.504	0.446	0.503	0.399	0.28	0.396
5	0.424	0.351	0.39	0.464	0.502	0.451	0.5	0.44	0.502	0.514	0.466	0.527	0.458	0.347	0.406	0.396	0.458	0.519	0.513	0.502	0.499	0.448	0.472	0.507	0.477	0.49	0.501	0.475	0.486	0.49	0.517	0.498	0.409	0.357	0.367	0.454	0.474	0.422	0.452	0.359	0.487	0.443	0.511	0.467	0.512	0.422	0.304	0.418
5.16667	0.446	0.382	0.413	0.478	0.51	0.469	0.507	0.451	0.509	0.524	0.478	0.535	0.477	0.379	0.434	0.42	0.475	0.527	0.521	0.509	0.507	0.465	0.486	0.515	0.491	0.501	0.509	0.487	0.497	0.498	0.526	0.505	0.437	0.385	0.396	0.466	0.489	0.444	0.472	0.383	0.497	0.464	0.519	0.483	0.52	0.447	0.331	0.445
5.33333	0.465	0.403	0.437	0.491	0.519	0.48	0.516	0.461	0.518	0.531	0.49	0.542	0.491	0.397	0.455	0.443	0.488	0.534	0.529	0.516	0.515	0.479	0.498	0.525	0.503	0.506	0.516	0.494	0.503	0.505	0.532	0.514	0.456	0.404	0.424	0.479	0.501	0.463	0.485	0.401	0.508	0.48	0.526	0.496	0.528	0.467	0.361	0.465
5.5	0.477	0.429	0.457	0.504	0.527	0.49	0.524	0.472	0.527	0.539	0.501	0.548	0.503	0.425	0.467	0.461	0.497	0.539	0.535	0.522	0.523	0.491	0.506	0.533	0.51	0.515	0.523	0.502	0.512	0.514	0.538	0.522	0.472	0.429	0.444	0.49	0.508	0.477	0.497	0.431	0.518	0.494	0.532	0.503	0.535	0.482	0.387	0.481
5.66667	0.488	0.451	0.47	0.511	0.534	0.501	0.53	0.482	0.533	0.546	0.508	0.553	0.509	0.447	0.478	0.475	0.505	0.545	0.541	0.527	0.53	0.5	0.515	0.54	0.518	0.522	0.529	0.51	0.52	0.52	0.544	0.528	0.484	0.451	0.459	0.499	0.516	0.487	0.503	0.448	0.526	0.507	0.537	0.512	0.541	0.493	0.406	0.493
5.83333	0.499	0.465	0.483	0.52	0.541	0.508	0.537	0.489	0.539	0.553	0.517	0.557	0.517	0.462	0.487	0.485	0.513	0.549	0.547	0.532	0.536	0.508	0.523	0.547	0.526	0.528	0.536	0.517	0.527	0.527	0.549	0.534	0.492	0.468	0.473	0.508	0.524	0.493	0.511	0.464	0.532	0.517	0.543	0.52	0.546	0.5	0.434	0.502
6	0.509	0.477	0.496	0.529	0.546	0.516	0.545	0.496	0.544	0.558	0.525	0.564	0.524	0.476	0.496	0.492	0.521	0.554	0.552	0.537	0.541	0.516	0.53	0.553	0.532	0.534	0.542	0.523	0.532	0.531	0.556	0.54	0.5	0.48	0.484	0.518	0.531	0.501	0.518	0.476	0.539	0.525	0.548	0.527	0.552	0.511	0.456	0.511
6.16667	0.52	0.49	0.507	0.535	0.551	0.524	0.55	0.501	0.548	0.562	0.532	0.567	0.53	0.487	0.505	0.5	0.527	0.559	0.558	0.541	0.548	0.523	0.536	0.56	0.539	0.539	0.549	0.528	0.538	0.537	0.56	0.545	0.509	0.489	0.494	0.526	0.536	0.509	0.524	0.486	0.546	0.533	0.554	0.534	0.556	0.517	0.472	0.52
6.33333	0.53	0.5	0.515	0.541	0.555	0.53	0.555	0.506	0.553	0.566	0.538	0.572	0.536	0.495	0.513	0.507	0.532	0.562	0.561	0.545	0.553	0.53	0.543	0.565	0.544	0.545	0.555	0.535	0.543	0.543	0.564	0.552	0.516	0.497	0.502	0.532	0.542	0.515	0.53	0.492	0.552	0.541	0.557	0.539	0.561	0.526	0.483	0.527
6.5	0.536	0.507	0.524	0.546	0.562	0.536	0.559	0.51	0.559	0.572	0.542	0.576	0.541	0.502	0.519	0.514	0.538	0.565	0.565	0.549	0.558	0.535	0.547	0.57	0.548	0.551	0.56	0.539	0.548	0.546	0.567	0.556	0.522	0.505	0.511	0.538	0.547	0.52	0.535	0.5	0.558	0.547	0.561	0.545	0.565	0.53	0.492	0.533
6.66667	0.541	0.515	0.531	0.551	0.564	0.541	0.563	0.513	0.561	0.574	0.547	0.581	0.546	0.51	0.526	0.52	0.544	0.569	0.569	0.553	0.562	0.542	0.553	0.574	0.555	0.554	0.566	0.545	0.552	0.551	0.571	0.56	0.527	0.511	0.517	0.545	0.551	0.526	0.539	0.506	0.563	0.552	0.564	0.55	0.568	0.535	0.499	0.539
6.83333	0.546	0.523	0.537	0.556	0.569	0.545	0.566	0.516	0.565	0.577	0.552	0.583	0.552	0.517	0.532	0.525	0.548	0.572	0.573	0.556	0.566	0.547	0.555	0.577	0.558	0.559	0.569	0.55	0.556	0.555	0.574	0.564	0.533	0.518	0.524	0.551	0.557	0.532	0.545	0.513	0.569	0.558	0.568	0.555	0.571	0.54	0.507	0.546
7	0.55	0.529	0.542	0.561	0.572	0.55	0.569	0.518	0.568	0.58	0.557	0.585	0.556	0.523	0.539	0.531	0.553	0.575	0.575	0.558	0.569	0.552	0.56	0.58	0.562	0.563	0.57	0.554	0.561	0.558	0.576	0.568	0.54	0.524	0.53	0.558	0.56	0.536	0.549	0.518	0.574	0.563	0.57	0.56	0.573	0.546	0.514	0.55
7.16667	0.555	0.534	0.547	0.564	0.575	0.557	0.571	0.52	0.571	0.583	0.56	0.588	0.561	0.529	0.546	0.537	0.557	0.577	0.578	0.56	0.571	0.556	0.563	0.584	0.566	0.566	0.573	0.557	0.564	0.561	0.579	0.57	0.545	0.53	0.535	0.564	0.564	0.541	0.554	0.523	0.578	0.569	0.572	0.564	0.575	0.549	0.521	0.556
7.33333	0.558	0.539	0.551	0.567	0.578	0.559	0.573	0.523	0.573	0.585	0.564	0.589	0.564	0.534	0.551	0.541	0.561	0.578	0.58	0.562	0.574	0.56	0.567	0.586	0.569	0.569	0.575	0.56	0.567	0.563	0.581	0.572	0.549	0.537	0.54	0.569	0.567	0.544	0.556	0.53	0.58	0.573	0.574	0.567	0.577	0.553	0.527	0.56
7.5	0.562	0.543	0.556	0.571	0.58	0.562	0.575	0.524	0.576	0.588	0.566	0.591	0.568	0.54	0.557	0.546	0.563	0.581	0.582	0.564	0.576	0.563	0.569	0.588	0.572	0.571	0.576	0.563	0.57	0.565	0.583	0.574	0.553	0.541	0.546	0.575	0.57	0.548	0.56	0.535	0.582	0.578	0.576	0.569	0.579	0.558	0.533	0.564
7.66667	0.567	0.549	0.56	0.574	0.582	0.566	0.577	0.524	0.578	0.59	0.569	0.593	0.57	0.545	0.562	0.55	0.565	0.582	0.583	0.566	0.578	0.566	0.571	0.59	0.574	0.573	0.578	0.565	0.572	0.568	0.584	0.576	0.556	0.545	0.548	0.576	0.573	0.551	0.563	0.539	0.584	0.581	0.577	0.572	0.58	0.56	0.537	0.567
7.83333	0.57	0.552	0.562	0.576	0.584	0.569	0.579	0.525	0.58	0.592	0.572	0.595	0.572	0.549	0.567	0.553	0.567	0.583	0.585	0.567	0.58	0.568	0.573	0.592	0.576	0.575	0.58	0.567	0.574	0.57	0.586	0.578	0.559	0.549	0.552	0.578	0.575	0.554	0.565	0.543	0.585	0.585	0.579	0.574	0.582	0.562	0.543	0.57
8	0.572	0.556	0.564	0.578	0.585	0.572	0.58	0.525	0.581	0.593	0.574	0.596	0.574	0.553	0.57	0.556	0.57	0.585	0.586	0.568	0.582	0.57	0.575	0.595	0.578	0.577	0.581	0.57	0.577	0.572	0.588	0.58	0.561	0.553	0.555	0.58	0.577	0.556	0.567	0.546	0.587	0.588	0.582	0.576	0.584	0.565	0.547	0.572
8.16667	0.574	0.56	0.567	0.581	0.586	0.574	0.582	0.526	0.582	0.595	0.575	0.598	0.576	0.556	0.571	0.558	0.572	0.586	0.588	0.57	0.584	0.572	0.577	0.597	0.58	0.578	0.583	0.571	0.578	0.574	0.59	0.582	0.564	0.556	0.558	0.582	0.579	0.558	0.57	0.55	0.588	0.59	0.582	0.578	0.585	0.566	0.551	0.575
8.33333	0.577	0.563	0.569	0.582	0.588	0.575	0.583	0.527	0.583	0.595	0.578	0.599	0.578	0.559	0.573	0.561	0.573	0.587	0.589	0.571	0.585	0.574	0.58	0.598	0.582	0.58	0.584	0.574	0.58	0.575	0.591	0.583	0.566	0.558	0.561	0.584	0.581	0.56	0.572	0.553	0.59	0.593	0.584	0.58	0.586	0.568	0.553	0.576
8.5	0.58	0.566	0.572	0.585	0.59	0.577	0.584	0.528	0.584	0.596	0.58	0.6	0.579	0.562	0.576	0.563	0.575	0.588	0.591	0.572	0.587	0.575	0.581	0.601	0.584	0.582	0.586	0.575	0.582	0.577	0.595	0.584	0.567	0.559	0.563	0.586	0.582	0.562	0.574	0.555	0.591	0.595	0.585	0.581	0.588	0.57	0.556	0.578
8.66667	0.583	0.569	0.574	0.587	0.591	0.579	0.586	0.529	0.586	0.598	0.582	0.602	0.582	0.565	0.578	0.566	0.577	0.59	0.592	0.573	0.589	0.578	0.582	0.603	0.586	0.585	0.588	0.577	0.583	0.579	0.595	0.586	0.57	0.561	0.565	0.587	0.584	0.564	0.576	0.558	0.593	0.597	0.586	0.582	0.589	0.572	0.558	0.581
8.83333	0.585	0.571	0.576	0.588	0.592	0.58	0.586	0.529	0.586	0.599	0.582	0.603	0.583	0.566	0.579	0.568	0.579	0.59	0.593	0.574	0.59	0.578	0.582	0.605	0.587	0.586	0.589	0.579	0.585	0.58	0.596	0.587	0.571	0.563	0.567	0.589	0.585	0.566	0.578	0.56	0.594	0.599	0.587	0.585	0.589	0.574	0.561	0.582
9	0.586	0.572	0.579	0.589	0.593	0.582	0.588	0.533	0.588	0.601	0.584	0.605	0.584	0.568	0.582	0.57	0.581	0.592	0.593	0.575	0.592	0.58	0.583	0.607	0.589	0.587	0.59	0.58	0.587	0.582	0.599	0.588	0.573	0.565	0.569	0.59	0.587	0.568	0.58	0.562	0.595	0.601	0.589	0.586	0.59	0.576	0.562	0.584
9.16667	0.588	0.574	0.58	0.591	0.595	0.583	0.589	0.536	0.589	0.602	0.585	0.606	0.586	0.571	0.583	0.571	0.582	0.593	0.596	0.576	0.593	0.581	0.584	0.609	0.591	0.588	0.591	0.582	0.587	0.583	0.6	0.59	0.575	0.566	0.571	0.592	0.589	0.57	0.582	0.564	0.596	0.603	0.59	0.587	0.592	0.576	0.565	0.586
9.33333	0.589	0.576	0.581	0.592	0.596	0.584	0.59	0.537	0.591	0.603	0.586	0.609	0.588	0.572	0.584	0.573	0.583	0.594	0.597	0.577	0.594	0.583	0.585	0.61	0.591	0.589	0.592	0.583	0.589	0.584	0.602	0.591	0.577	0.568	0.572	0.593	0.59	0.571	0.583	0.566	0.597	0.604	0.591	0.588	0.593	0.577	0.566	0.588
9.5	0.591	0.578	0.582	0.593	0.598	0.586	0.591	0.537	0.591	0.603	0.586	0.608	0.589	0.574	0.586	0.574	0.585	0.595	0.598	0.578	0.595	0.585	0.586	0.612	0.593	0.591	0.593	0.584	0.59	0.585	0.604	0.593	0.579	0.57	0.573	0.594	0.591	0.572	0.584	0.568	0.599	0.606	0.592	0.589	0.594	0.579	0.568	0.589
9.66667	0.592	0.58	0.584	0.594	0.599	0.587	0.592	0.537	0.593	0.605	0.588	0.61	0.591	0.576	0.587	0.576	0.586	0.596	0.6	0.579	0.596	0.586	0.588	0.613	0.595	0.593	0.595	0.586	0.591	0.586	0.605	0.594	0.58	0.571	0.574	0.595	0.592	0.574	0.586	0.57	0.6	0.607	0.595	0.59	0.595	0.58	0.57	0.591
9.83333	0.594	0.581	0.586	0.596	0.6	0.589	0.594	0.537	0.595	0.606	0.589	0.612	0.592	0.577	0.588	0.577	0.587	0.598	0.601	0.58	0.597	0.586	0.589	0.616	0.596	0.593	0.596	0.587	0.593	0.588	0.607	0.595	0.581	0.574	0.576	0.596	0.593	0.575	0.586	0.572	0.601	0.611	0.595	0.591	0.596	0.581	0.571	0.592
10	0.595	0.582	0.586	0.597	0.602	0.59	0.595	0.537	0.596	0.607	0.59	0.613	0.592	0.579	0.589	0.578	0.589	0.599	0.602	0.581	0.599	0.587	0.591	0.617	0.598	0.595	0.597	0.589	0.594	0.589	0.609	0.597	0.582	0.573	0.576	0.597	0.595	0.576	0.588	0.574	0.603	0.611	0.597	0.593	0.598	0.583	0.572	0.593
10.1667	0.597	0.583	0.587	0.598	0.603	0.591	0.596	0.536	0.598	0.609	0.591	0.614	0.594	0.58	0.59	0.58	0.59	0.601	0.603	0.582	0.6	0.588	0.592	0.619	0.599	0.596	0.599	0.59	0.595	0.591	0.611	0.598	0.584	0.573	0.577	0.599	0.596	0.578	0.589	0.574	0.605	0.612	0.598	0.594	0.599	0.585	0.574	0.595
10.3333	0.598	0.585	0.588	0.6	0.605	0.592	0.597	0.537	0.599	0.61	0.591	0.616	0.596	0.581	0.592	0.581	0.592	0.602	0.605	0.584	0.601	0.59	0.593	0.62	0.601	0.598	0.601	0.592	0.597	0.592	0.612	0.6	0.585	0.575	0.579	0.6	0.597	0.579	0.591	0.575	0.606	0.614	0.599	0.596	0.601	0.587	0.576	0.596
10.5	0.599	0.586	0.59	0.601	0.605	0.594	0.598	0.536	0.6	0.611	0.593	0.617	0.597	0.582	0.593	0.582	0.593	0.603	0.606	0.585	0.603	0.59	0.595	0.622	0.603	0.6	0.602	0.594	0.598	0.593	0.613	0.602	0.587	0.578	0.58	0.601	0.599	0.58	0.592	0.576	0.607	0.615	0.601	0.597	0.602	0.587	0.577	0.596
10.6667	0.601	0.588	0.592	0.602	0.607	0.595	0.599	0.536	0.601	0.612	0.594	0.619	0.598	0.584	0.594	0.584	0.595	0.605	0.608	0.586	0.604	0.592	0.595	0.624	0.603	0.602	0.603	0.595	0.6	0.594	0.615	0.603	0.588	0.58	0.581	0.602	0.599	0.582	0.593	0.578	0.608	0.617	0.602	0.599	0.602	0.589	0.578	0.598
10.8333	0.603	0.59	0.592	0.603	0.609	0.596	0.6	0.536	0.603	0.613	0.595	0.62	0.599	0.585	0.595	0.585	0.596	0.605	0.61	0.587	0.605	0.593	0.596	0.625	0.605	0.603	0.605	0.596	0.601	0.596	0.617	0.604	0.589	0.581	0.583	0.604	0.601	0.583	0.594	0.579	0.609	0.619	0.604	0.601	0.604	0.59	0.579	0.599
11	0.604	0.591	0.594	0.605	0.611	0.597	0.602	0.536	0.604	0.615	0.596	0.621	0.601	0.586	0.597	0.586	0.598	0.607	0.611	0.588	0.607	0.594	0.598	0.627	0.607	0.604	0.606	0.598	0.605	0.597	0.619	0.606	0.59	0.58	0.585	0.605	0.603	0.584	0.595	0.581	0.611	0.62	0.605	0.602	0.605	0.59	0.58	0.601
11.1667	0.605	0.592	0.596	0.606	0.612	0.598	0.603	0.536	0.605	0.616	0.598	0.622	0.602	0.587	0.598	0.588	0.599	0.608	0.612	0.59	0.608	0.595	0.598	0.628	0.611	0.605	0.607	0.6	0.604	0.598	0.62	0.607	0.592	0.58	0.585	0.606	0.604	0.586	0.596	0.582	0.612	0.621	0.606	0.604	0.607	0.591	0.581	0.602
11.3333	0.607	0.594	0.597	0.607	0.614	0.6	0.604	0.536	0.606	0.618	0.599	0.624	0.604	0.589	0.599	0.589	0.6	0.609	0.614	0.591	0.61	0.597	0.6	0.63	0.61	0.607	0.609	0.601	0.606	0.6	0.622	0.609	0.594	0.581	0.587	0.607	0.606	0.588	0.598	0.584	0.613	0.622	0.608	0.606	0.608	0.593	0.582	0.603
11.5	0.608	0.596	0.598	0.608	0.615	0.601	0.605	0.536	0.608	0.619	0.6	0.626	0.605	0.59	0.601	0.59	0.602	0.611	0.616	0.592	0.612	0.598	0.601	0.632	0.611	0.609	0.61	0.603	0.607	0.601	0.623	0.611	0.595	0.585	0.588	0.609	0.607	0.59	0.6	0.585	0.614	0.624	0.609	0.607	0.609	0.594	0.583	0.605
11.6667	0.609	0.597	0.6	0.61	0.616	0.602	0.607	0.536	0.61	0.621	0.601	0.627	0.607	0.592	0.602	0.592	0.603	0.612	0.617	0.593	0.614	0.599	0.602	0.633	0.613	0.612	0.611	0.605	0.609	0.603	0.625	0.612	0.596	0.588	0.589	0.609	0.609	0.591	0.601	0.586	0.615	0.625	0.611	0.609	0.611	0.595	0.585	0.606
11.8333	0.612	0.599	0.601	0.611	0.618	0.603	0.608	0.536	0.611	0.622	0.602	0.629	0.608	0.594	0.603	0.594	0.605	0.613	0.618	0.595	0.615	0.6	0.603	0.635	0.614	0.612	0.612	0.607	0.61	0.605	0.627	0.614	0.599	0.588	0.591	0.611	0.611	0.592	0.603	0.588	0.617	0.627	0.613	0.611	0.613	0.596	0.586	0.608
12	0.613	0.6	0.603	0.612	0.619	0.604	0.609	0.536	0.612	0.623	0.604	0.63	0.61	0.595	0.605	0.595	0.606	0.615	0.62	0.596	0.617	0.601	0.604	0.637	0.616	0.614	0.614	0.608	0.612	0.606	0.628	0.615	0.599	0.587	0.592	0.612	0.612	0.593	0.605	0.589	0.618	0.63	0.614	0.612	0.614	0.598	0.587	0.609
12.1667	0.615	0.601	0.604	0.614	0.621	0.606	0.61	0.535	0.614	0.624	0.605	0.631	0.611	0.596	0.605	0.597	0.608	0.615	0.621	0.597	0.618	0.604	0.606	0.638	0.617	0.615	0.615	0.61	0.613	0.607	0.63	0.617	0.601	0.587	0.593	0.613	0.613	0.595	0.607	0.591	0.619	0.629	0.615	0.613	0.616	0.598	0.589	0.61
12.3333	0.616	0.603	0.605	0.615	0.622	0.607	0.611	0.536	0.615	0.625	0.605	0.633	0.612	0.598	0.607	0.598	0.609	0.617	0.622	0.599	0.62	0.604	0.607	0.639	0.618	0.618	0.616	0.611	0.614	0.609	0.631	0.618	0.602	0.589	0.594	0.614	0.614	0.596	0.608	0.592	0.62	0.63	0.616	0.615	0.618	0.6	0.59	0.612
12.5	0.617	0.604	0.607	0.617	0.624	0.608	0.612	0.536	0.618	0.627	0.607	0.635	0.614	0.599	0.608	0.599	0.61	0.618	0.624	0.599	0.622	0.605	0.608	0.641	0.621	0.618	0.617	0.613	0.616	0.61	0.633	0.619	0.604	0.595	0.596	0.616	0.616	0.598	0.61	0.594	0.621	0.632	0.617	0.616	0.619	0.603	0.591	0.613
12.6667	0.618	0.606	0.608	0.617	0.625	0.61	0.614	0.537	0.619	0.628	0.608	0.636	0.616	0.6	0.609	0.601	0.611	0.62	0.625	0.601	0.623	0.607	0.609	0.642	0.621	0.62	0.619	0.614	0.617	0.611	0.635	0.62	0.605	0.596	0.597	0.617	0.617	0.599	0.611	0.595	0.623	0.633	0.619	0.618	0.62	0.604	0.592	0.614
12.8333	0.62	0.607	0.609	0.619	0.626	0.61	0.615	0.537	0.621	0.629	0.609	0.637	0.617	0.602	0.61	0.603	0.613	0.621	0.627	0.602	0.624	0.608	0.61	0.643	0.623	0.621	0.619	0.616	0.619	0.613	0.636	0.621	0.607	0.594	0.599	0.618	0.618	0.6	0.613	0.596	0.624	0.635	0.62	0.62	0.622	0.605	0.594	0.615
13	0.622	0.609	0.611	0.621	0.628	0.612	0.616	0.537	0.623	0.63	0.611	0.639	0.619	0.603	0.612	0.604	0.615	0.622	0.628	0.604	0.625	0.61	0.611	0.645	0.624	0.623	0.621	0.618	0.62	0.614	0.637	0.623	0.608	0.593	0.601	0.619	0.62	0.602	0.615	0.598	0.625	0.636	0.622	0.621	0.623	0.606	0.595	0.616
13.1667	0.623	0.611	0.612	0.622	0.629	0.613	0.617	0.538	0.624	0.632	0.612	0.642	0.62	0.604	0.613	0.605	0.616	0.623	0.63	0.605	0.627	0.61	0.612	0.646	0.625	0.624	0.622	0.619	0.621	0.616	0.639	0.624	0.61	0.595	0.602	0.62	0.622	0.603	0.615	0.599	0.626	0.638	0.623	0.622	0.625	0.607	0.597	0.618
13.3333	0.624	0.613	0.613	0.623	0.631	0.615	0.618	0.538	0.625	0.632	0.613	0.642	0.621	0.606	0.613	0.607	0.618	0.625	0.631	0.606	0.628	0.612	0.613	0.647	0.626	0.625	0.623	0.62	0.623	0.617	0.64	0.626	0.612	0.596	0.603	0.621	0.623	0.605	0.617	0.6	0.627	0.638	0.624	0.623	0.626	0.608	0.597	0.619
13.5	0.626	0.614	0.614	0.624	0.632	0.616	0.619	0.538	0.627	0.633	0.614	0.644	0.622	0.607	0.615	0.607	0.619	0.626	0.632	0.607	0.629	0.613	0.614	0.649	0.628	0.627	0.624	0.622	0.624	0.618	0.642	0.628	0.613	0.6	0.604	0.622	0.624	0.607	0.618	0.603	0.628	0.64	0.626	0.624	0.627	0.608	0.599	0.621
13.6667	0.627	0.616	0.615	0.625	0.634	0.617	0.621	0.538	0.628	0.635	0.615	0.645	0.623	0.608	0.616	0.609	0.62	0.627	0.634	0.608	0.631	0.615	0.616	0.65	0.629	0.629	0.626	0.623	0.626	0.62	0.643	0.629	0.615	0.603	0.605	0.623	0.626	0.607	0.619	0.604	0.63	0.641	0.627	0.625	0.628	0.61	0.6	0.622
13.8333	0.628	0.618	0.616	0.626	0.635	0.619	0.622	0.538	0.63	0.636	0.617	0.647	0.625	0.61	0.617	0.611	0.621	0.629	0.635	0.609	0.632	0.616	0.617	0.651	0.631	0.63	0.627	0.625	0.627	0.621	0.645	0.631	0.617	0.604	0.607	0.624	0.628	0.61	0.621	0.606	0.631	0.642	0.628	0.626	0.63	0.611	0.602	0.624
14	0.63	0.619	0.618	0.628	0.637	0.62	0.623	0.539	0.631	0.637	0.617	0.648	0.627	0.611	0.618	0.612	0.623	0.629	0.637	0.611	0.633	0.616	0.618	0.652	0.632	0.631	0.628	0.626	0.629	0.622	0.646	0.632	0.618	0.604	0.607	0.625	0.63	0.611	0.622	0.607	0.632	0.643	0.63	0.628	0.631	0.612	0.603	0.625
14.1667	0.631	0.621	0.619	0.63	0.638	0.621	0.624	0.539	0.632	0.638	0.619	0.65	0.629	0.612	0.619	0.613	0.624	0.632	0.638	0.611	0.635	0.618	0.619	0.654	0.634	0.633	0.629	0.628	0.629	0.624	0.647	0.634	0.619	0.603	0.61	0.626	0.631	0.612	0.624	0.609	0.634	0.644	0.631	0.629	0.633	0.613	0.604	0.626
14.3333	0.633	0.623	0.62	0.631	0.639	0.621	0.625	0.539	0.633	0.639	0.62	0.651	0.63	0.614	0.621	0.615	0.625	0.632	0.64	0.612	0.636	0.619	0.62	0.655	0.635	0.634	0.63	0.629	0.631	0.625	0.649	0.636	0.62	0.603	0.611	0.627	0.633	0.614	0.625	0.61	0.635	0.646	0.633	0.631	0.634	0.614	0.606	0.627
14.5	0.633	0.625	0.621	0.632	0.64	0.622	0.626	0.539	0.635	0.639	0.621	0.653	0.632	0.615	0.621	0.615	0.626	0.634	0.64	0.614	0.638	0.621	0.621	0.656	0.636	0.636	0.631	0.631	0.633	0.626	0.65	0.637	0.621	0.603	0.613	0.628	0.634	0.614	0.626	0.611	0.636	0.646	0.634	0.632	0.635	0.615	0.607	0.629
14.6667	0.635	0.625	0.623	0.633	0.641	0.624	0.627	0.54	0.636	0.64	0.622	0.654	0.632	0.616	0.623	0.617	0.628	0.634	0.642	0.615	0.639	0.622	0.622	0.657	0.637	0.636	0.632	0.632	0.633	0.628	0.651	0.639	0.622	0.604	0.613	0.629	0.634	0.615	0.627	0.612	0.638	0.647	0.635	0.633	0.636	0.616	0.609	0.63
14.8333	0.636	0.627	0.624	0.634	0.642	0.625	0.628	0.539	0.637	0.641	0.623	0.655	0.634	0.617	0.624	0.618	0.629	0.636	0.643	0.616	0.641	0.623	0.624	0.659	0.638	0.638	0.633	0.633	0.635	0.629	0.653	0.64	0.624	0.605	0.615	0.63	0.635	0.617	0.629	0.614	0.638	0.648	0.636	0.634	0.638	0.616	0.61	0.631
15	0.637	0.628	0.625	0.635	0.643	0.626	0.629	0.54	0.638	0.642	0.623	0.656	0.636	0.619	0.625	0.619	0.63	0.638	0.644	0.617	0.642	0.624	0.625	0.66	0.64	0.639	0.634	0.635	0.637	0.63	0.654	0.642	0.625	0.608	0.615	0.631	0.636	0.618	0.63	0.615	0.639	0.65	0.637	0.636	0.638	0.618	0.611	0.632
15.1667	0.639	0.629	0.626	0.636	0.644	0.627	0.63	0.54	0.639	0.644	0.625	0.658	0.637	0.621	0.626	0.62	0.631	0.639	0.645	0.619	0.643	0.625	0.626	0.661	0.641	0.641	0.635	0.636	0.638	0.632	0.656	0.642	0.626	0.611	0.617	0.633	0.638	0.62	0.631	0.617	0.64	0.65	0.638	0.637	0.64	0.62	0.612	0.633
15.3333	0.64	0.63	0.627	0.638	0.645	0.628	0.631	0.54	0.64	0.644	0.626	0.659	0.638	0.621	0.627	0.622	0.633	0.64	0.647	0.62	0.645	0.626	0.627	0.662	0.642	0.642	0.636	0.637	0.639	0.633	0.657	0.644	0.627	0.613	0.618	0.634	0.638	0.621	0.633	0.618	0.641	0.651	0.64	0.638	0.64	0.621	0.613	0.634
15.5	0.641	0.631	0.628	0.639	0.645	0.629	0.632	0.54	0.641	0.646	0.627	0.661	0.639	0.623	0.628	0.623	0.634	0.641	0.649	0.621	0.646	0.627	0.628	0.663	0.644	0.644	0.637	0.639	0.64	0.634	0.659	0.645	0.629	0.615	0.619	0.635	0.639	0.622	0.634	0.619	0.642	0.653	0.641	0.64	0.641	0.622	0.615	0.636
15.6667	0.642	0.633	0.63	0.64	0.646	0.631	0.633	0.54	0.642	0.647	0.628	0.663	0.64	0.624	0.629	0.624	0.635	0.642	0.65	0.623	0.647	0.629	0.63	0.664	0.645	0.645	0.639	0.64	0.642	0.635	0.66	0.646	0.63	0.616	0.621	0.636	0.64	0.624	0.636	0.621	0.643	0.653	0.642	0.641	0.642	0.624	0.616	0.636
15.8333	0.643	0.635	0.631	0.641	0.646	0.632	0.634	0.54	0.643	0.648	0.629	0.664	0.642	0.626	0.63	0.625	0.637	0.643	0.651	0.623	0.649	0.63	0.631	0.665	0.646	0.645	0.639	0.642	0.643	0.636	0.661	0.647	0.631	0.616	0.621	0.637	0.641	0.625	0.636	0.622	0.645	0.654	0.643	0.642	0.643	0.625	0.617	0.638
16	0.644	0.636	0.631	0.642	0.647	0.633	0.634	0.54	0.644	0.648	0.631	0.664	0.643	0.627	0.631	0.627	0.638	0.645	0.653	0.625	0.65	0.63	0.632	0.666	0.647	0.646	0.64	0.643	0.644	0.638	0.662	0.648	0.632	0.617	0.623	0.638	0.641	0.626	0.637	0.623	0.645	0.655	0.644	0.643	0.644	0.625	0.618	0.638
16.1667	0.645	0.638	0.632	0.643	0.648	0.634	0.635	0.54	0.645	0.649	0.632	0.666	0.644	0.628	0.632	0.628	0.639	0.646	0.654	0.626	0.651	0.632	0.634	0.667	0.649	0.648	0.641	0.644	0.645	0.639	0.664	0.649	0.634	0.617	0.624	0.639	0.643	0.627	0.639	0.624	0.646	0.657	0.646	0.645	0.645	0.627	0.62	0.639
16.3333	0.646	0.639	0.633	0.644	0.649	0.635	0.636	0.54	0.645	0.65	0.632	0.668	0.645	0.629	0.633	0.629	0.64	0.647	0.656	0.627	0.652	0.633	0.634	0.669	0.65	0.648	0.642	0.646	0.646	0.64	0.664	0.65	0.635	0.617	0.625	0.64	0.643	0.628	0.639	0.625	0.648	0.657	0.646	0.646	0.645	0.628	0.621	0.64
16.5	0.647	0.64	0.634	0.645	0.649	0.636	0.636	0.54	0.646	0.65	0.633	0.669	0.647	0.631	0.634	0.63	0.642	0.648	0.657	0.628	0.654	0.634	0.636	0.67	0.651	0.65	0.644	0.647	0.647	0.641	0.666	0.651	0.636	0.617	0.625	0.641	0.644	0.63	0.641	0.627	0.649	0.657	0.648	0.647	0.646	0.629	0.621	0.641
16.6667	0.648	0.642	0.635	0.646	0.65	0.637	0.637	0.54	0.646	0.651	0.634	0.67	0.648	0.632	0.635	0.631	0.643	0.649	0.657	0.63	0.654	0.635	0.637	0.671	0.652	0.65	0.644	0.648	0.648	0.643	0.667	0.652	0.637	0.617	0.628	0.642	0.645	0.63	0.642	0.627	0.65	0.658	0.648	0.649	0.647	0.63	0.622	0.642
16.8333	0.65	0.644	0.636	0.647	0.652	0.639	0.638	0.54	0.647	0.652	0.636	0.671	0.649	0.633	0.636	0.633	0.644	0.65	0.659	0.631	0.655	0.636	0.638	0.673	0.653	0.652	0.645	0.65	0.65	0.643	0.668	0.653	0.638	0.618	0.63	0.643	0.647	0.632	0.644	0.629	0.651	0.659	0.65	0.65	0.648	0.631	0.624	0.643
17	0.651	0.645	0.637	0.647	0.652	0.639	0.639	0.54	0.648	0.653	0.636	0.673	0.65	0.634	0.638	0.634	0.645	0.651	0.66	0.632	0.656	0.637	0.639	0.674	0.655	0.653	0.647	0.651	0.651	0.645	0.67	0.654	0.639	0.618	0.628	0.645	0.648	0.633	0.645	0.63	0.652	0.66	0.652	0.651	0.649	0.631	0.626	0.644
17.1667	0.651	0.646	0.638	0.649	0.653	0.639	0.64	0.54	0.649	0.654	0.637	0.673	0.651	0.635	0.638	0.635	0.646	0.652	0.66	0.632	0.657	0.638	0.641	0.675	0.656	0.654	0.648	0.652	0.652	0.645	0.67	0.655	0.64	0.619	0.629	0.645	0.648	0.634	0.646	0.631	0.653	0.661	0.652	0.652	0.649	0.632	0.627	0.645
17.3333	0.652	0.647	0.639	0.649	0.653	0.641	0.641	0.54	0.65	0.654	0.638	0.674	0.653	0.636	0.639	0.636	0.647	0.653	0.661	0.634	0.658	0.638	0.642	0.677	0.657	0.655	0.648	0.653	0.653	0.647	0.671	0.656	0.642	0.62	0.63	0.647	0.65	0.635	0.646	0.631	0.654	0.661	0.653	0.653	0.651	0.634	0.628	0.646
17.5	0.654	0.649	0.64	0.651	0.655	0.642	0.641	0.54	0.65	0.655	0.639	0.676	0.654	0.638	0.64	0.637	0.649	0.655	0.662	0.634	0.659	0.64	0.643	0.678	0.658	0.656	0.65	0.655	0.654	0.648	0.672	0.657	0.643	0.62	0.631	0.648	0.65	0.636	0.647	0.633	0.655	0.662	0.654	0.654	0.651	0.636	0.629	0.648
17.6667	0.655	0.65	0.64	0.651	0.656	0.642	0.641	0.541	0.651	0.655	0.64	0.677	0.655	0.638	0.641	0.638	0.649	0.655	0.663	0.635	0.66	0.641	0.645	0.679	0.659	0.657	0.652	0.655	0.655	0.649	0.674	0.657	0.644	0.621	0.632	0.649	0.652	0.637	0.649	0.634	0.656	0.663	0.655	0.655	0.652	0.634	0.63	0.648
17.8333	0.655	0.652	0.641	0.652	0.656	0.643	0.642	0.54	0.652	0.656	0.64	0.677	0.656	0.64	0.642	0.639	0.651	0.657	0.664	0.636	0.661	0.642	0.646	0.68	0.661	0.658	0.652	0.657	0.657	0.65	0.674	0.659	0.644	0.623	0.633	0.651	0.653	0.639	0.65	0.635	0.657	0.664	0.656	0.656	0.653	0.636	0.631	0.65
18	0.657	0.652	0.642	0.653	0.657	0.644	0.643	0.541	0.652	0.657	0.641	0.679	0.657	0.64	0.643	0.64	0.652	0.66	0.666	0.637	0.662	0.643	0.647	0.682	0.663	0.659	0.653	0.658	0.659	0.651	0.675	0.66	0.645	0.623	0.634	0.651	0.653	0.64	0.651	0.636	0.658	0.664	0.657	0.657	0.653	0.638	0.632	0.651
18.1667	0.658	0.654	0.643	0.654	0.658	0.645	0.644	0.541	0.653	0.658	0.642	0.68	0.658	0.641	0.644	0.641	0.653	0.658	0.667	0.638	0.662	0.644	0.648	0.682	0.663	0.661	0.654	0.659	0.659	0.653	0.675	0.661	0.646	0.623	0.635	0.652	0.655	0.64	0.652	0.637	0.659	0.665	0.658	0.658	0.654	0.638	0.633	0.651
18.3333	0.659	0.656	0.644	0.655	0.659	0.646	0.644	0.541	0.655	0.658	0.643	0.681	0.66	0.643	0.644	0.642	0.654	0.659	0.667	0.639	0.663	0.644	0.649	0.683	0.665	0.661	0.655	0.661	0.66	0.653	0.677	0.662	0.647	0.624	0.636	0.653	0.656	0.642	0.653	0.639	0.66	0.665	0.66	0.66	0.655	0.638	0.634	0.653
18.5	0.659	0.656	0.644	0.655	0.659	0.647	0.645	0.541	0.655	0.659	0.644	0.683	0.661	0.644	0.645	0.643	0.655	0.661	0.668	0.64	0.664	0.645	0.65	0.684	0.666	0.662	0.656	0.662	0.661	0.654	0.678	0.663	0.649	0.625	0.637	0.654	0.657	0.643	0.654	0.639	0.661	0.666	0.66	0.661	0.656	0.639	0.635	0.654
18.6667	0.66	0.658	0.645	0.657	0.66	0.648	0.645	0.541	0.655	0.66	0.645	0.685	0.662	0.645	0.646	0.644	0.656	0.662	0.669	0.643	0.665	0.646	0.652	0.685	0.668	0.663	0.657	0.662	0.662	0.656	0.678	0.663	0.65	0.626	0.639	0.655	0.658	0.643	0.655	0.641	0.661	0.667	0.661	0.661	0.657	0.64	0.637	0.655
18.8333	0.662	0.66	0.646	0.658	0.661	0.648	0.646	0.541	0.656	0.66	0.646	0.686	0.663	0.645	0.647	0.645	0.657	0.662	0.669	0.642	0.666	0.647	0.653	0.686	0.669	0.664	0.659	0.664	0.663	0.657	0.681	0.664	0.651	0.627	0.639	0.656	0.659	0.644	0.657	0.642	0.663	0.668	0.662	0.662	0.658	0.641	0.637	0.656
19	0.662	0.661	0.647	0.658	0.662	0.649	0.646	0.542	0.656	0.661	0.646	0.686	0.664	0.647	0.648	0.646	0.658	0.664	0.67	0.643	0.667	0.647	0.653	0.686	0.67	0.666	0.66	0.665	0.664	0.658	0.68	0.665	0.651	0.627	0.639	0.657	0.66	0.646	0.657	0.643	0.664	0.668	0.663	0.663	0.658	0.641	0.638	0.657
19.1667	0.663	0.662	0.647	0.659	0.663	0.65	0.646	0.541	0.656	0.661	0.647	0.688	0.664	0.648	0.649	0.647	0.659	0.664	0.671	0.644	0.667	0.648	0.654	0.687	0.672	0.666	0.661	0.665	0.665	0.658	0.68	0.666	0.653	0.627	0.64	0.658	0.662	0.647	0.658	0.644	0.664	0.668	0.664	0.665	0.659	0.643	0.639	0.658
19.3333	0.663	0.663	0.648	0.659	0.663	0.65	0.647	0.541	0.657	0.661	0.648	0.689	0.666	0.648	0.649	0.648	0.66	0.665	0.672	0.645	0.668	0.649	0.655	0.688	0.673	0.668	0.661	0.666	0.666	0.659	0.681	0.666	0.653	0.628	0.642	0.659	0.662	0.647	0.659	0.645	0.665	0.669	0.664	0.665	0.659	0.643	0.641	0.66
19.5	0.665	0.665	0.649	0.66	0.664	0.651	0.647	0.541	0.658	0.662	0.648	0.69	0.667	0.65	0.65	0.649	0.661	0.666	0.672	0.646	0.669	0.65	0.656	0.689	0.674	0.668	0.662	0.667	0.667	0.66	0.682	0.668	0.654	0.629	0.642	0.659	0.663	0.648	0.661	0.647	0.666	0.67	0.666	0.665	0.661	0.644	0.641	0.661
19.6667	0.666	0.666	0.65	0.661	0.665	0.652	0.648	0.542	0.659	0.663	0.65	0.691	0.668	0.65	0.651	0.649	0.662	0.667	0.673	0.646	0.669	0.65	0.657	0.689	0.675	0.669	0.663	0.668	0.668	0.661	0.682	0.668	0.655	0.629	0.643	0.66	0.664	0.649	0.661	0.648	0.667	0.67	0.666	0.666	0.661	0.644	0.642	0.662
19.8333	0.666	0.667	0.65	0.661	0.665	0.653	0.648	0.542	0.659	0.663	0.651	0.692	0.669	0.651	0.652	0.65	0.663	0.668	0.674	0.648	0.671	0.651	0.657	0.691	0.677	0.67	0.664	0.669	0.669	0.662	0.683	0.669	0.656	0.63	0.644	0.661	0.665	0.649	0.661	0.648	0.667	0.67	0.667	0.667	0.661	0.644	0.643	0.663
20	0.667	0.668	0.651	0.662	0.666	0.653	0.648	0.542	0.659	0.664	0.652	0.693	0.67	0.651	0.652	0.651	0.664	0.668	0.674	0.648	0.671	0.651	0.658	0.691	0.678	0.672	0.665	0.67	0.669	0.662	0.684	0.669	0.657	0.631	0.644	0.663	0.666	0.65	0.662	0.649	0.668	0.671	0.668	0.668	0.662	0.645	0.644	0.665
20.1667	0.668	0.67	0.652	0.663	0.667	0.654	0.649	0.543	0.659	0.664	0.652	0.693	0.671	0.653	0.653	0.652	0.665	0.669	0.676	0.65	0.672	0.652	0.659	0.692	0.679	0.672	0.666	0.671	0.67	0.663	0.685	0.671	0.658	0.631	0.646	0.663	0.667	0.652	0.663	0.651	0.669	0.671	0.669	0.668	0.663	0.646	0.645	0.666
20.3333	0.669	0.67	0.652	0.663	0.667	0.655	0.65	0.542	0.659	0.664	0.652	0.693	0.672	0.653	0.654	0.652	0.665	0.67	0.676	0.65	0.673	0.652	0.659	0.692	0.68	0.673	0.666	0.671	0.671	0.664	0.685	0.671	0.658	0.632	0.646	0.664	0.668	0.652	0.664	0.652	0.67	0.672	0.669	0.669	0.663	0.646	0.646	0.667
20.5	0.67	0.672	0.654	0.664	0.668	0.656	0.65	0.544	0.66	0.665	0.654	0.695	0.672	0.654	0.654	0.653	0.666	0.671	0.676	0.651	0.673	0.653	0.66	0.693	0.681	0.674	0.667	0.672	0.672	0.665	0.686	0.672	0.659	0.632	0.646	0.665	0.668	0.652	0.664	0.653	0.67	0.673	0.67	0.67	0.664	0.646	0.646	0.668
20.6667	0.67	0.672	0.653	0.665	0.669	0.656	0.651	0.543	0.661	0.666	0.655	0.698	0.674	0.654	0.655	0.654	0.667	0.672	0.677	0.652	0.674	0.654	0.661	0.693	0.682	0.675	0.667	0.672	0.672	0.666	0.687	0.672	0.66	0.633	0.649	0.666	0.67	0.654	0.665	0.654	0.671	0.673	0.67	0.67	0.665	0.647	0.647	0.669
20.8333	0.672	0.673	0.654	0.666	0.669	0.658	0.651	0.543	0.662	0.666	0.655	0.699	0.676	0.655	0.655	0.655	0.668	0.672	0.678	0.655	0.675	0.654	0.662	0.694	0.683	0.675	0.668	0.673	0.674	0.667	0.687	0.673	0.661	0.634	0.65	0.666	0.67	0.654	0.666	0.655	0.672	0.674	0.671	0.671	0.665	0.648	0.648	0.67
21	0.673	0.674	0.655	0.666	0.67	0.658	0.651	0.544	0.662	0.667	0.655	0.699	0.676	0.656	0.656	0.656	0.669	0.673	0.678	0.654	0.676	0.654	0.662	0.695	0.684	0.676	0.669	0.674	0.674	0.667	0.688	0.673	0.661	0.634	0.65	0.667	0.671	0.655	0.667	0.656	0.672	0.674	0.672	0.672	0.666	0.648	0.649	0.672
21.1667	0.673	0.674	0.655	0.667	0.67	0.658	0.652	0.544	0.662	0.667	0.656	0.7	0.677	0.656	0.657	0.656	0.669	0.674	0.679	0.655	0.677	0.655	0.662	0.696	0.685	0.678	0.67	0.675	0.675	0.668	0.689	0.675	0.662	0.635	0.65	0.668	0.672	0.655	0.667	0.657	0.673	0.675	0.673	0.672	0.666	0.648	0.649	0.673
21.3333	0.674	0.675	0.656	0.668	0.671	0.66	0.652	0.544	0.662	0.667	0.657	0.702	0.679	0.657	0.657	0.657	0.67	0.675	0.68	0.656	0.677	0.656	0.663	0.696	0.686	0.678	0.67	0.675	0.676	0.669	0.689	0.675	0.663	0.636	0.652	0.669	0.673	0.656	0.668	0.658	0.674	0.675	0.673	0.673	0.667	0.649	0.65	0.674
21.5	0.675	0.676	0.656	0.669	0.672	0.659	0.653	0.544	0.663	0.668	0.657	0.703	0.681	0.657	0.658	0.658	0.671	0.675	0.681	0.656	0.678	0.656	0.663	0.697	0.687	0.679	0.671	0.676	0.676	0.669	0.69	0.676	0.664	0.636	0.653	0.67	0.674	0.657	0.669	0.659	0.675	0.676	0.674	0.673	0.667	0.65	0.651	0.675
21.6667	0.676	0.677	0.657	0.668	0.672	0.66	0.653	0.545	0.663	0.668	0.658	0.703	0.68	0.659	0.659	0.658	0.671	0.676	0.681	0.657	0.679	0.657	0.664	0.698	0.687	0.68	0.671	0.677	0.677	0.67	0.691	0.676	0.664	0.637	0.653	0.671	0.674	0.657	0.669	0.66	0.675	0.676	0.674	0.673	0.667	0.65	0.651	0.676
21.8333	0.676	0.677	0.658	0.669	0.673	0.661	0.653	0.544	0.663	0.668	0.658	0.705	0.681	0.659	0.659	0.659	0.672	0.676	0.681	0.658	0.679	0.657	0.664	0.698	0.688	0.68	0.672	0.677	0.677	0.671	0.691	0.677	0.664	0.636	0.655	0.672	0.675	0.658	0.67	0.661	0.675	0.677	0.675	0.674	0.668	0.65	0.652	0.677
22	0.677	0.678	0.657	0.669	0.673	0.661	0.653	0.545	0.663	0.668	0.659	0.706	0.682	0.659	0.66	0.659	0.673	0.677	0.682	0.659	0.68	0.658	0.664	0.698	0.689	0.681	0.672	0.678	0.678	0.671	0.692	0.677	0.665	0.637	0.655	0.672	0.676	0.658	0.67	0.662	0.676	0.677	0.675	0.674	0.668	0.651	0.653	0.678
22.1667	0.678	0.679	0.658	0.67	0.674	0.662	0.654	0.545	0.664	0.669	0.659	0.706	0.683	0.659	0.66	0.66	0.673	0.677	0.683	0.659	0.68	0.658	0.665	0.699	0.689	0.682	0.673	0.678	0.679	0.671	0.692	0.677	0.666	0.637	0.656	0.673	0.676	0.659	0.67	0.662	0.676	0.677	0.676	0.675	0.669	0.651	0.653	0.679
22.3333	0.679	0.679	0.658	0.67	0.674	0.662	0.654	0.545	0.664	0.669	0.659	0.707	0.684	0.66	0.66	0.66	0.674	0.678	0.683	0.66	0.681	0.658	0.665	0.699	0.69	0.683	0.673	0.679	0.679	0.672	0.693	0.678	0.667	0.638	0.656	0.674	0.677	0.66	0.672	0.663	0.677	0.678	0.676	0.675	0.669	0.652	0.653	0.679
22.5	0.68	0.68	0.659	0.671	0.675	0.663	0.654	0.546	0.664	0.67	0.661	0.709	0.685	0.66	0.661	0.661	0.674	0.679	0.683	0.661	0.681	0.659	0.666	0.7	0.691	0.683	0.673	0.68	0.68	0.673	0.693	0.678	0.667	0.638	0.657	0.675	0.677	0.66	0.672	0.664	0.677	0.68	0.677	0.676	0.669	0.652	0.654	0.68
22.6667	0.68	0.681	0.659	0.671	0.675	0.663	0.655	0.546	0.665	0.67	0.661	0.709	0.686	0.661	0.662	0.662	0.674	0.679	0.684	0.661	0.682	0.659	0.666	0.7	0.691	0.684	0.673	0.68	0.68	0.673	0.693	0.679	0.667	0.639	0.658	0.675	0.678	0.661	0.673	0.665	0.678	0.678	0.677	0.676	0.67	0.653	0.654	0.68
22.8333	0.682	0.681	0.66	0.672	0.676	0.663	0.655	0.546	0.666	0.669	0.661	0.71	0.686	0.661	0.662	0.661	0.675	0.68	0.684	0.662	0.683	0.661	0.667	0.701	0.691	0.684	0.674	0.68	0.681	0.674	0.694	0.679	0.668	0.639	0.659	0.676	0.678	0.66	0.672	0.665	0.678	0.679	0.678	0.676	0.67	0.654	0.654	0.681
23	0.682	0.682	0.66	0.672	0.676	0.664	0.655	0.547	0.665	0.67	0.662	0.711	0.687	0.662	0.662	0.662	0.675	0.68	0.684	0.662	0.683	0.66	0.667	0.701	0.692	0.685	0.674	0.682	0.682	0.674	0.694	0.68	0.669	0.639	0.659	0.676	0.679	0.661	0.673	0.666	0.679	0.679	0.678	0.677	0.67	0.653	0.655	0.682
23.1667	0.683	0.683	0.661	0.672	0.677	0.664	0.656	0.547	0.666	0.671	0.663	0.712	0.688	0.662	0.663	0.663	0.676	0.681	0.685	0.663	0.683	0.66	0.667	0.702	0.693	0.686	0.675	0.682	0.682	0.675	0.695	0.681	0.669	0.64	0.661	0.677	0.679	0.662	0.674	0.667	0.679	0.68	0.678	0.677	0.671	0.654	0.656	0.683
23.3333	0.684	0.684	0.661	0.674	0.677	0.665	0.656	0.547	0.666	0.671	0.663	0.713	0.689	0.663	0.664	0.663	0.677	0.682	0.686	0.664	0.684	0.661	0.668	0.702	0.694	0.687	0.675	0.683	0.683	0.676	0.696	0.681	0.67	0.641	0.661	0.678	0.68	0.662	0.675	0.667	0.679	0.68	0.679	0.678	0.672	0.655	0.656	0.684
23.5	0.684	0.684	0.661	0.673	0.678	0.666	0.656	0.551	0.667	0.672	0.664	0.713	0.689	0.663	0.664	0.664	0.678	0.682	0.686	0.665	0.684	0.661	0.668	0.703	0.694	0.687	0.675	0.684	0.684	0.676	0.696	0.681	0.67	0.641	0.661	0.678	0.681	0.662	0.675	0.668	0.68	0.681	0.679	0.678	0.671	0.655	0.657	0.684
23.6667	0.685	0.685	0.661	0.674	0.678	0.666	0.657	0.548	0.667	0.672	0.665	0.715	0.69	0.664	0.665	0.664	0.678	0.683	0.687	0.665	0.685	0.661	0.669	0.703	0.695	0.688	0.676	0.683	0.684	0.677	0.697	0.681	0.671	0.642	0.663	0.679	0.681	0.663	0.675	0.669	0.68	0.681	0.68	0.679	0.672	0.655	0.657	0.685
23.8333	0.686	0.686	0.662	0.674	0.678	0.667	0.657	0.548	0.667	0.672	0.665	0.717	0.691	0.664	0.665	0.664	0.678	0.683	0.687	0.665	0.685	0.661	0.669	0.703	0.695	0.69	0.676	0.684	0.684	0.677	0.697	0.682	0.671	0.642	0.664	0.679	0.681	0.664	0.676	0.67	0.681	0.682	0.68	0.678	0.673	0.656	0.657	0.685
24	0.687	0.686	0.662	0.675	0.678	0.667	0.658	0.549	0.667	0.672	0.665	0.717	0.691	0.664	0.666	0.665	0.678	0.683	0.687	0.665	0.686	0.661	0.669	0.704	0.695	0.689	0.676	0.684	0.684	0.677	0.697	0.682	0.671	0.642	0.664	0.68	0.682	0.664	0.676	0.669	0.681	0.682	0.68	0.679	0.672	0.656	0.658	0.686
24.1667	0.687	0.687	0.663	0.675	0.679	0.668	0.657	0.549	0.667	0.672	0.666	0.718	0.692	0.665	0.666	0.665	0.679	0.684	0.688	0.666	0.686	0.662	0.669	0.704	0.695	0.69	0.676	0.684	0.685	0.677	0.698	0.682	0.671	0.643	0.665	0.681	0.682	0.664	0.677	0.671	0.682	0.682	0.681	0.679	0.673	0.657	0.659	0.687
24.3333	0.688	0.688	0.663	0.676	0.679	0.668	0.658	0.55	0.668	0.673	0.666	0.718	0.693	0.665	0.667	0.666	0.679	0.684	0.688	0.667	0.686	0.662	0.67	0.705	0.696	0.69	0.676	0.685	0.686	0.678	0.698	0.683	0.672	0.644	0.666	0.68	0.683	0.665	0.677	0.671	0.682	0.683	0.681	0.679	0.673	0.657	0.658	0.687
