## Supplementary File 1 for "Genomically recoded *Escherichia coli* with optimized functional phenotypes": OUTPUT_BaselineSubtraction_iC321_FS5_LB_F1_1.xls

### Sheet: Sheet1
0.001	11.4667	11.4667	12.3193	13.8076	14.9022	11.8874	10.6092	10.4187	10.6347	13.7908	14.252	14.1138
0.002	13.7678	13.7678	14.5951	12.6146	11.8922	14.3922	12.2235	12.0353	12.2568	16.817	17.4716	17.2731
0.003	15.6784	15.6784	16.4553	13.4019	11.8018	13.7282	13.4911	13.3166	13.5312	19.3826	20.2137	19.9591
0.004	17.4036	17.4036	18.1272	16.5706	12.923	16.7622	14.6012	14.4437	14.6474	21.7402	22.7413	22.432
0.005	19.0175	19.0175	19.6886	19.2439	15.9445	19.3407	15.6182	15.4792	15.6704	23.9768	25.1447	24.7812
0.006	20.1936	20.1936	21.1766	21.0744	18.1903	21.54	16.573	16.4528	16.631	26.1336	27.4667	27.049
0.007	21.3163	21.3163	22.4647	22.7507	19.9489	22.7947	17.4828	17.3814	17.5464	28.2338	29.731	28.9117
0.008	22.4095	22.4095	23.2328	24.0187	21.3612	24.0191	18.3582	18.2757	18.4274	29.5404	31.3345	30.2705
0.009	23.4789	23.4789	23.8605	25.0115	22.6314	25.2192	19.2065	19.1429	19.2813	30.8309	32.7478	31.6147
0.01	24.2672	24.3428	24.4317	25.9902	23.8713	26.3992	20.0327	19.9879	20.1131	32.1088	34.0589	32.8463
0.011	24.8549	24.9332	24.998	26.9568	25.0869	27.4975	20.8407	20.7313	20.9266	33.2189	34.7214	33.8063
0.012	25.4375	25.5186	25.5596	27.9128	26.2825	28.2185	21.6083	21.3381	21.7247	34.0643	35.3399	34.3842
0.013	26.0156	26.0994	26.1171	28.8596	27.4612	28.9343	22.185	21.9364	22.3894	34.6171	35.9564	34.9603
0.014	26.5895	26.676	26.6707	29.6786	28.5723	29.6453	22.755	22.5273	22.968	35.1682	36.5711	35.5346
0.015	27.1595	27.2487	27.2207	30.4184	29.4943	30.3519	23.319	23.1115	23.5404	35.7179	37.184	36.0769
0.016	27.7259	27.8178	27.7675	31.1539	30.409	31.0546	23.8775	23.6897	24.1075	36.266	37.7321	36.5488
0.017	28.289	28.3836	28.3111	31.8853	31.3172	31.7536	24.4311	24.2623	24.6695	36.8127	38.238	37.0197
0.018	28.849	28.9463	28.8519	32.6131	32.1329	32.4491	24.9801	24.83	25.227	37.3581	38.7428	37.4897
0.019	29.4062	29.4681	29.39	33.2033	32.8605	33.1415	25.525	25.3931	25.7803	37.852	39.2467	37.9587
0.02	29.9607	29.9156	29.8678	33.7883	33.5846	33.831	25.9837	25.952	26.2177	38.3063	39.7497	38.4268
0.021	30.411	30.3139	30.2983	34.3713	34.3057	34.5177	26.4061	26.3958	26.6458	38.7599	40.2518	38.8941
0.022	30.8252	30.6736	30.7273	34.9525	35.0237	35.1725	26.8264	26.8281	27.0717	39.2126	40.7531	39.3606
0.023	31.1865	31.0322	31.1549	35.532	35.6702	35.7364	27.2447	27.2583	27.4956	39.6646	41.2535	39.8263
0.024	31.5468	31.3899	31.5318	36.1098	36.2511	36.2988	27.6611	27.6865	27.9176	40.1158	41.7532	40.2913
0.025	31.9061	31.7467	31.8774	36.6861	36.8304	36.8597	28.0757	28.1128	28.3378	40.5664	42.2521	40.7555
0.026	32.2647	32.1026	32.2222	37.2609	37.4082	37.4192	28.4887	28.5373	28.7564	41.0163	42.7503	41.219
0.027	32.6223	32.4577	32.5662	37.8343	37.9846	37.9774	28.9	28.9601	29.1733	41.4655	43.2478	41.6819
0.028	32.9792	32.8119	32.9094	38.4063	38.5597	38.5343	29.3099	29.3813	29.5887	41.9141	43.7447	42.1441
0.029	33.3353	33.1654	33.252	38.9771	39.0527	39.09	29.7183	29.8009	30.0027	42.3621	44.2409	42.6057
0.03	33.6906	33.5182	33.5938	39.5467	39.5402	39.6445	30.1253	30.2192	30.4153	42.8096	44.7365	43.0667
0.031	34.0452	33.8702	33.935	40.1152	40.0269	40.198	30.531	30.636	30.8266	43.2564	45.2314	43.5271
0.032	34.3991	34.2215	34.2755	40.6105	40.5127	40.7504	30.9355	31.0515	31.2366	43.7028	45.7258	43.987
0.033	34.7524	34.5721	34.6154	41.0974	40.9977	41.3018	31.3388	31.4658	31.6287	44.1486	46.2197	44.4463
0.034	35.1049	34.9221	34.9546	41.5836	41.4821	41.8522	31.7409	31.8788	31.9634	44.5939	46.713	44.9051
0.035	35.4569	35.2715	35.2933	42.0691	41.9657	42.4018	32.142	32.2907	32.2974	45.0387	47.2058	45.3634
0.036	35.8083	35.6202	35.6315	42.5539	42.4486	42.9504	32.4799	32.6662	32.6307	45.483	47.6981	45.8212
0.037	36.159	35.9684	35.969	43.0381	42.9309	43.4982	32.8105	33.005	32.9633	45.9268	48.1593	46.2785
0.038	36.5092	36.316	36.3061	43.5216	43.4125	44.0452	33.1404	33.3431	33.2952	46.3702	48.5943	46.7353
0.039	36.8589	36.6631	36.6426	44.0045	43.8935	44.5915	33.4697	33.6805	33.6265	46.8132	49.0289	47.1918
0.04	37.208	37.0096	36.9786	44.4868	44.3739	45.1155	33.7983	34.0173	33.9572	47.2558	49.4632	47.6477
0.041	37.5566	37.3556	37.3142	44.9686	44.8538	45.5889	34.1263	34.3535	34.2872	47.6979	49.8971	48.1033
0.042	37.9047	37.7011	37.6493	45.4498	45.3331	46.0619	34.4538	34.6891	34.6167	48.1397	50.3307	48.5584
0.043	38.2524	38.0462	37.9839	45.9304	45.8119	46.5343	34.7807	35.0241	34.9456	48.581	50.764	49.0132
0.044	38.5995	38.3907	38.3181	46.4106	46.2425	47.0063	35.107	35.3585	35.2739	49.022	51.197	49.4676
0.045	38.9462	38.7348	38.6518	46.8903	46.659	47.4778	35.4329	35.6924	35.6018	49.4627	51.6297	49.9216
0.046	39.2925	39.0785	38.9851	47.3695	47.0752	47.9488	35.7582	36.0257	35.9291	49.903	52.0621	50.3752
0.047	39.6383	39.4217	39.3181	47.8362	47.4909	48.4194	36.083	36.3585	36.2559	50.3429	52.4942	50.8285
0.048	39.9837	39.7645	39.6506	48.2556	47.9064	48.8896	36.4073	36.6909	36.5822	50.7825	52.926	51.2815
0.049	40.3287	40.107	39.9827	48.6747	48.3215	49.3594	36.7312	37.0227	36.9081	51.2218	53.3576	51.7341
0.05	40.6734	40.449	40.3145	49.0934	48.7362	49.8288	37.0546	37.3326	37.2335	51.6607	53.7889	52.1864
0.051	41.0176	40.7906	40.6459	49.5119	49.0951	50.2978	37.3776	37.6115	37.5165	52.0994	54.2199	52.6383
0.052	41.3614	41.1319	40.977	49.93	49.3632	50.5925	37.7002	37.8901	37.7908	52.5378	54.6507	53.09
0.053	41.7049	41.4728	41.3077	50.3478	49.6311	50.8282	38.0223	38.1684	38.0648	52.9758	55.0813	53.5414
0.054	42.0481	41.8133	41.638	50.6636	49.8988	51.0639	38.3441	38.4464	38.3385	53.4136	55.5116	53.9925
0.055	42.3909	42.1535	41.9681	50.9016	50.1665	51.2995	38.6654	38.7241	38.612	53.8511	55.9417	54.4433
0.056	42.7334	42.4934	42.2978	51.1396	50.434	51.535	38.9864	39.0015	38.8851	54.2884	56.3716	54.8938
0.057	43.0755	42.8329	42.6272	51.3775	50.7014	51.7704	39.2728	39.2787	39.158	54.7253	56.8012	55.3441
0.058	43.4173	43.1722	42.9563	51.6152	50.9687	52.0057	39.5464	39.5555	39.4306	55.1621	57.2306	55.7941
0.059	43.7588	43.5111	43.2851	51.8529	51.2358	52.241	39.8197	39.8321	39.7029	55.5985	57.6598	56.2438
0.06	44.1001	43.8497	43.6137	52.0905	51.5028	52.4761	40.0927	40.1084	39.9749	56.0348	58.0888	56.6933
0.061	44.441	44.188	43.9419	52.3281	51.7697	52.7112	40.3654	40.3845	40.2468	56.4707	58.5176	57.1426
0.062	44.7816	44.526	44.2699	52.5655	52.0365	52.9462	40.638	40.6603	40.5183	56.9065	58.9463	57.5891
0.063	45.122	44.8638	44.5976	52.8028	52.3032	53.1811	40.9102	40.9358	40.7896	57.342	59.3747	57.9969
0.064	45.462	45.2013	44.925	53.0401	52.5697	53.416	41.1823	41.2111	41.0607	57.7774	59.8029	58.4046
0.065	45.8019	45.5385	45.2522	53.2773	52.8362	53.6507	41.4541	41.4862	41.3316	58.2124	60.231	58.8121
0.066	46.1414	45.8702	45.5792	53.5144	53.092	53.8854	41.7257	41.7611	41.6022	58.6473	60.6588	59.2194
0.067	46.4807	46.1665	45.9058	53.7514	53.3262	54.12	41.997	42.0357	41.8726	59.082	61.0865	59.6266
0.068	46.8198	46.4625	46.2323	53.9884	53.5602	54.3546	42.2682	42.3101	42.1428	59.5165	61.5141	60.0336
0.069	47.1586	46.7584	46.5585	54.2253	53.7942	54.589	42.5391	42.5843	42.4128	59.9508	61.9414	60.4404
0.07	47.4971	47.0541	46.8676	54.4621	54.0281	54.8234	42.8098	42.8582	42.6826	60.3849	62.3686	60.8471
0.071	47.8355	47.3496	47.1554	54.6988	54.2619	55.0578	43.0803	43.132	42.9521	60.8188	62.7956	61.2536
0.072	48.1736	47.6449	47.4429	54.9354	54.4957	55.292	43.3506	43.4056	43.2215	61.2525	63.2225	61.6599
0.073	48.4772	47.9401	47.7304	55.172	54.7294	55.5262	43.6208	43.6789	43.4907	61.686	63.6492	62.0661
0.074	48.7764	48.2351	48.0176	55.4085	54.963	55.7603	43.8907	43.9521	43.7596	62.1194	64.0758	62.4722
0.075	49.0753	48.5299	48.3047	55.645	55.1965	55.9944	44.1605	44.2251	44.0284	62.5526	64.5022	62.8781
0.076	49.3741	48.8246	48.5916	55.8813	55.43	56.2284	44.43	44.4979	44.297	62.9856	64.9285	63.2839
0.077	49.6727	49.1191	48.8784	56.1176	55.6634	56.4623	44.6994	44.7705	44.5655	63.4185	65.3547	63.6896
0.078	49.9711	49.4134	49.165	56.3539	55.8967	56.6961	44.9686	45.0429	44.8337	63.8512	65.7807	64.0951
0.079	50.2694	49.7076	49.4515	56.59	56.13	56.9299	45.2376	45.3151	45.1018	64.2837	66.2065	64.5005
0.08	50.5676	50.0016	49.7378	56.8261	56.3632	57.1636	45.5065	45.5872	45.3697	64.7161	66.6323	64.9057
0.081	50.8656	50.2955	50.024	57.0622	56.5964	57.3973	45.7752	45.8591	45.6375	65.1483	67.0579	65.3109
0.082	51.1634	50.5893	50.31	57.2981	56.8294	57.6309	46.0437	46.1309	45.905	65.5804	67.4833	65.7159
0.083	51.4612	50.8829	50.5959	57.534	57.0625	57.8645	46.3121	46.4024	46.1724	66.0123	67.9087	66.1208
0.084	51.7587	51.1763	50.8817	57.7699	57.2954	58.0979	46.5803	46.6739	46.4397	66.4441	68.3339	66.5255
0.085	52.0562	51.4697	51.1673	58.0057	57.5283	58.3314	46.8484	46.9451	46.7068	66.8758	68.759	66.9302
0.086	52.3535	51.7628	51.4528	58.2414	57.7611	58.5647	47.1163	47.2162	46.9738	67.3073	69.184	67.3347
0.087	52.6506	52.0559	51.7382	58.477	57.9939	58.798	47.384	47.4872	47.2406	67.7288	69.6089	67.7392
0.088	52.9477	52.3488	52.0234	58.7126	58.2266	59.0313	47.6517	47.758	47.5072	68.1259	70.0336	68.1435
0.089	53.2446	52.6416	52.3085	58.9482	58.4592	59.2645	47.9191	48.0286	47.7737	68.5229	70.4583	68.5477
0.09	53.5414	52.9343	52.5935	59.1837	58.6918	59.4976	48.1865	48.2991	48.0401	68.9197	70.8828	68.9518
0.091	53.8381	53.2269	52.8784	59.4191	58.9244	59.7307	48.4536	48.5695	48.3063	69.3165	71.3073	69.3558
0.092	54.1346	53.5193	53.1632	59.6545	59.1568	59.9637	48.7207	48.8398	48.5724	69.7132	71.7316	69.7597
0.093	54.431	53.8116	53.4478	59.8898	59.3893	60.1967	48.9876	49.1099	48.8384	70.1097	72.1558	70.1635
0.094	54.7273	54.1038	53.7324	60.1251	59.6216	60.4296	49.2544	49.3798	49.1042	70.5062	72.5799	70.5672
0.095	55.0235	54.3959	54.0168	60.3603	59.8539	60.6625	49.5211	49.6497	49.3699	70.9026	73.0039	70.9708
0.096	55.3196	54.6879	54.3011	60.5954	60.0862	60.8953	49.7876	49.9194	49.6355	71.2988	73.4278	71.3743
0.097	55.6156	54.9797	54.5853	60.8305	60.3184	61.1281	50.054	50.1889	49.901	71.695	73.8517	71.7777
0.098	55.9114	55.2715	54.8694	61.0656	60.5505	61.3608	50.3203	50.4584	50.1663	72.0911	74.2754	72.181
0.099	56.2072	55.5631	55.1534	61.3006	60.7826	61.5935	50.5865	50.7277	50.4315	72.4871	74.699	72.5842
0.1	56.5028	55.8546	55.4373	61.5355	61.0147	61.8261	50.8525	50.9969	50.6966	72.8831	75.1226	72.9873
0.101	56.7984	56.1461	55.721	61.7704	61.2467	62.0587	51.1184	51.266	50.9616	73.2789	75.546	73.3904
0.102	57.0938	56.4374	56.0047	62.0052	61.4786	62.2912	51.3842	51.535	51.2264	73.6747	75.9694	73.7934
0.103	57.3891	56.7286	56.2883	62.24	61.7105	62.5237	51.6499	51.8039	51.4912	74.0703	76.3927	74.1962
0.104	57.6844	57.0197	56.5718	62.4748	61.9424	62.7561	51.9155	52.0726	51.7558	74.4659	76.8159	74.599
0.105	57.9795	57.3108	56.8552	62.7095	62.1742	62.9885	52.181	52.3412	52.0203	74.8614	77.239	75.0017
0.106	58.2746	57.6017	57.1385	62.9441	62.4059	63.2208	52.4464	52.6098	52.2847	75.2569	77.662	75.4044
0.107	58.5695	57.8925	57.4217	63.1787	62.6376	63.4531	52.7117	52.8782	52.549	75.6522	78.085	75.8069
0.108	58.8644	58.1833	57.7048	63.4133	62.8693	63.6854	52.9768	53.1465	52.8132	76.0475	78.5078	76.2094
0.109	59.1591	58.4739	57.9879	63.6478	63.1009	63.9176	53.2419	53.4147	53.0773	76.4427	78.9306	76.6118
0.11	59.4538	58.7645	58.2708	63.8822	63.3325	64.1497	53.5069	53.6828	53.3413	76.8379	79.3533	77.0141
0.111	59.7484	59.055	58.5537	64.1167	63.564	64.3818	53.7717	53.9508	53.6053	77.2329	79.7759	77.4164
0.112	60.0429	59.3454	58.8364	64.351	63.7955	64.6139	54.0365	54.2187	53.8691	77.6279	80.1985	77.8186
0.113	60.3373	59.6357	59.1191	64.5854	64.0269	64.8459	54.3011	54.4865	54.1328	78.0228	0	78.2207
0.114	60.6317	59.9259	59.4017	64.8196	64.2583	65.0779	54.5657	54.7543	54.3964	0	0	0
0.115	60.9259	60.216	59.6843	65.0539	64.4896	65.3099	54.8302	55.0219	54.6599	0	0	0
0.116	61.2201	60.5061	59.9667	65.2881	64.7209	65.5418	55.0946	55.2894	54.9233	0	0	0
0.117	61.5142	60.796	60.2491	65.5222	64.9522	0	55.3589	55.5568	55.1867	0	0	0
0.118	61.8082	0	60.5313	0	65.1834	0	55.6231	55.8242	0	0	0	0
0.119	62.1021	0	0	0	65.4146	0	55.8872	0	0	0	0	0
0.12	0	0	0	0	65.6457	0	56.1513	0	0	0	0	0
0.121	0	0	0	0	65.8768	0	56.4152	0	0	0	0	0
0.122	0	0	0	0	66.1079	0	0	0	0	0	0	0
