## Supplementary File 1 for "Genomically recoded *Escherichia coli* with optimized functional phenotypes": OUTPUT_BaselineSubtraction_iC321_FS5_M9_F1_1.xls

### Sheet: Sheet1
0.001	31.1111	38.3372	35.3658	17.1599	17.6077	16.7212	29.499	36.381	31.3732	31.3732	31.3732	31.3732
0.002	45.3318	41.4382	39.4785	18.7093	18.7093	17.025	37.5199	41.682	40.1672	50.1346	50.1346	50.1346
0.003	49.4267	44.2685	43.5323	19.9063	0.941333	22.8967	44.301	44.9942	44.301	68.2949	68.2949	68.2949
0.004	52.104	47.0774	47.184	0.954962	23.2059	0.941571	47.3551	48.281	47.7771	86.2403	86.2403	86.2403
0.005	54.7687	49.869	50.6831	28.7036	32.0477	20.7533	49.9579	51.3074	50.9478	102.285	104.083	104.083
0.006	57.4228	52.6462	54.1464	39.052	38.1479	28.1278	52.5491	54.1938	53.6047	103.759	107.786	105.899
0.007	60.0676	55.4113	57.2427	43.5323	43.7565	34.9203	55.1302	57.0684	56.2517	105.233	109.248	107.31
0.008	62.7046	58.1661	60.3273	47.184	48.6799	39.9972	57.6362	59.6386	58.89	106.707	110.71	108.72
0.009	65.1018	60.9121	63.4021	50.6831	52.7406	44.6225	59.9137	61.2264	61.521	108.179	112.172	110.129
0.01	66.1445	63.6505	64.7896	54.1464	56.6949	49.1852	62.119	62.789	63.4367	109.652	113.633	111.538
0.011	67.1864	65.1432	65.9755	57.2427	60.2774	53.7032	63.4333	64.2142	64.66	111.124	115.094	112.947
0.012	68.2275	66.3363	67.1603	60.3273	63.8465	58.1879	64.746	65.6377	65.8821	112.596	116.555	114.356
0.013	69.2678	67.4399	68.2878	63.4021	65.7032	62.647	66.0573	67.0596	67.1031	114.068	118.016	115.764
0.014	70.3074	68.5087	69.2524	66.4685	66.9717	66.3908	67.3673	68.4799	68.3229	115.539	119.476	117.172
0.015	71.3166	69.5767	70.2163	69.5276	68.2275	68.6826	68.6759	69.7729	69.4664	117.01	120.936	118.58
0.016	72.261	70.5819	71.1797	72.3202	69.2678	70.3968	69.9833	70.9341	70.5753	118.481	122.395	119.988
0.017	73.2048	71.4677	72.1424	73.5362	70.3074	71.9239	71.2896	72.0944	71.6834	119.951	123.854	121.395
0.018	74.1482	72.3531	73.1047	74.7513	71.3463	73.3922	72.2907	73.2539	72.7908	121.421	125.313	122.802
0.019	75.0911	73.238	74.0664	75.9656	72.3846	74.8594	73.1755	74.4127	73.8975	122.891	126.772	124.209
0.02	76.0335	74.1224	75.0275	77.1791	73.4222	76.3254	74.0599	75.5707	75.0035	124.361	128.231	125.615
0.021	76.9755	75.0064	75.9882	78.392	74.4592	77.7074	74.9439	76.5471	76.052	125.83	129.689	127.021
0.022	77.917	75.89	76.9485	79.6042	75.4956	78.9252	75.8275	77.5118	77.0613	127.299	131.147	128.427
0.023	78.8581	76.7732	77.9074	80.8157	76.5315	79.866	76.7107	78.4759	78.07	128.768	132.605	129.833
0.024	79.7493	77.656	78.7898	82.0266	77.5669	80.8063	77.5935	79.3579	79.0782	130.237	134.063	131.239
0.025	80.6116	78.5384	79.6719	83.104	78.6017	81.7463	78.4759	80.2397	80.086	131.705	135.52	132.644
0.026	81.4737	79.4205	80.5536	84.1366	79.6361	82.6858	79.3579	81.121	81.0934	133.134	136.978	134.049
0.027	82.3354	80.3022	81.4349	85.1687	80.6699	83.6251	80.2397	82.0021	82.0334	134.529	138.435	135.454
0.028	83.1968	81.1836	82.316	86.2005	81.7034	84.564	81.121	82.8283	82.9599	135.924	139.892	136.859
0.029	84.0579	82.0647	83.1967	87.0265	82.7364	85.5026	82.0021	83.64	83.886	137.319	141.348	138.264
0.03	84.9188	82.9454	84.0771	87.7107	83.7689	86.4408	82.8283	84.4514	84.8118	138.713	142.805	139.669
0.031	85.7794	83.8259	84.9573	88.35	84.8011	87.3788	83.64	85.2626	85.7373	140.108	144.261	141.073
0.032	86.6397	84.706	85.8371	88.9891	85.8329	88.3165	84.4514	86.0736	86.6625	141.502	145.718	142.477
0.033	87.4998	85.5859	86.7167	89.6282	86.8643	89.1164	85.2626	86.8843	87.5874	142.869	147.174	143.881
0.034	88.338	86.4655	87.596	90.2671	87.8288	89.8563	86.0736	87.6948	88.5119	144.197	148.63	145.285
0.035	89.135	87.3448	88.475	90.9058	88.7846	90.596	86.8843	88.505	89.4363	145.525	150.085	146.689
0.036	89.9318	88.2239	89.3538	91.5445	89.5636	91.3355	87.6948	89.3151	90.3603	146.852	151.541	148.092
0.037	90.7285	89.1027	90.2324	92.183	90.1211	92.0749	88.505	90.1249	91.2841	148.18	152.997	149.496
0.038	91.5249	89.9813	91.1107	92.8214	90.6785	92.8141	89.3151	90.9346	92.2076	149.507	154.44	150.899
0.039	92.3211	90.8596	91.9888	93.4597	91.2359	93.4597	90.1249	91.744	93.1172	150.834	155.833	152.302
0.04	93.1172	91.7377	92.8666	94.0979	91.7931	94.0979	90.9346	92.5533	93.913	152.161	157.226	153.705
0.041	93.913	92.6156	93.7443	94.736	92.3503	94.736	91.744	93.3624	94.7088	153.488	158.618	155.108
0.042	94.7088	93.4491	94.6217	95.374	92.9074	95.374	92.5533	94.1713	95.5043	154.815	160.011	156.51
0.043	95.5043	94.2648	95.4989	96.0118	93.4643	96.0118	93.3624	94.98	96.2997	156.141	161.403	157.855
0.044	96.2997	95.0803	96.376	96.6496	94.0212	96.6496	94.1713	95.7886	97.0949	157.468	162.795	159.199
0.045	97.0949	95.8957	97.2528	97.2872	94.578	97.2872	94.98	96.547	97.8899	158.794	164.187	160.544
0.046	97.8899	96.7109	98.1295	97.9248	95.1348	97.9248	95.7886	97.2995	98.6849	160.12	165.579	161.888
0.047	98.6849	97.526	99.006	98.5623	95.6914	98.5623	96.547	98.0518	99.4796	161.447	166.971	163.232
0.048	99.4796	98.3408	99.8822	99.1997	96.248	99.1997	97.2995	98.8041	100.274	162.773	168.352	164.576
0.049	100.274	99.1555	100.649	99.8369	96.8045	99.8369	98.0518	99.5562	100.998	164.099	169.593	165.92
0.05	101.069	99.9701	101.412	100.474	97.3609	100.46	98.8041	100.308	101.691	165.425	170.774	167.264
0.051	101.863	100.785	102.176	101.111	97.9172	101.055	99.5319	101.06	102.385	166.751	171.955	168.608
0.052	102.657	101.599	102.939	101.748	98.4735	101.65	100.233	101.812	103.078	168.076	173.135	169.952
0.053	103.451	102.413	103.702	102.385	99.0297	102.244	100.934	102.563	103.771	169.402	174.316	171.296
0.054	104.245	103.227	104.465	103.022	99.5858	102.839	101.634	103.315	104.464	170.728	175.497	172.639
0.055	105.039	104.041	105.228	103.659	100.142	103.433	102.335	104.066	105.157	172.053	176.678	173.983
0.056	105.833	104.854	105.946	104.295	100.698	104.027	103.026	104.817	105.85	173.379	177.858	175.326
0.057	106.626	105.668	106.661	104.932	101.254	104.622	103.682	105.569	106.542	174.704	179.039	176.669
0.058	107.42	106.481	107.377	105.569	101.81	105.216	104.338	106.32	107.235	176.029	180.219	178.013
0.059	108.186	107.295	108.092	106.205	102.365	105.81	104.994	107.071	107.927	177.354	181.4	179.356
0.06	108.886	108.108	108.807	106.841	102.921	106.404	105.649	107.821	108.62	178.68	182.58	180.699
0.061	109.586	108.921	109.522	107.458	103.477	106.998	106.305	108.572	109.312	180.005	183.76	182.042
0.062	110.285	109.734	110.237	108.055	104.032	107.592	106.96	109.323	110.005	181.33	184.94	183.385
0.063	110.985	110.521	110.952	108.653	104.588	108.186	107.616	110.073	110.697	182.654	186.121	184.728
0.064	111.684	111.239	111.667	109.25	105.143	108.779	108.271	110.824	111.389	183.979	187.301	186.071
0.065	112.384	111.956	112.382	109.847	105.699	109.373	108.927	111.574	112.081	185.304	188.481	187.414
0.066	113.083	112.673	113.096	110.444	106.254	109.967	109.582	112.324	112.773	186.629	189.661	188.756
0.067	113.782	113.39	113.811	111.041	106.809	110.56	110.237	113.075	113.465	187.954	190.841	190.099
0.068	114.481	114.108	114.525	111.639	107.365	111.154	110.892	113.825	114.156	189.278	192.021	191.442
0.069	115.18	114.825	115.24	112.235	107.92	111.747	111.547	114.5	114.848	190.603	193.201	192.784
0.07	115.879	115.542	115.954	112.832	108.475	112.341	112.202	115.166	115.54	191.927	194.381	194.05
0.071	116.578	116.259	116.668	113.429	109.03	112.934	112.857	115.832	116.231	193.252	195.561	195.259
0.072	117.277	116.975	117.383	114.026	109.585	113.527	113.512	116.498	116.923	194.576	196.74	196.468
0.073	117.976	117.692	118.097	114.623	110.14	114.121	114.166	117.163	117.614	195.9	197.92	197.677
0.074	118.675	118.409	118.811	115.22	110.695	114.714	114.821	117.829	118.306	197.224	199.1	198.886
0.075	119.373	119.126	119.525	115.816	111.25	115.307	115.476	118.494	118.997	198.549	200.28	200.095
0.076	120.072	119.842	120.239	116.413	111.804	115.9	116.13	119.16	119.688	199.873	201.459	201.304
0.077	120.77	120.481	120.952	117.009	112.359	116.493	116.785	119.825	120.38	201.197	202.639	202.513
0.078	121.438	121.12	121.666	117.606	112.914	117.086	117.439	120.49	121.071	202.521	203.818	203.722
0.079	122.097	121.76	122.38	118.202	113.469	117.679	118.093	121.155	121.762	203.845	204.998	204.931
0.08	122.755	122.399	123.094	118.799	114.011	118.272	118.748	121.821	122.387	205.169	206.177	206.14
0.081	123.413	123.038	123.807	119.395	114.533	118.865	119.402	122.486	123.004	206.493	207.357	207.348
0.082	124.072	123.677	124.521	119.991	115.055	119.458	120.056	123.151	123.621	207.817	208.536	208.557
0.083	124.73	124.316	125.234	120.588	115.576	120.051	120.71	123.816	124.238	209.136	209.715	209.766
0.084	125.388	124.954	125.948	121.184	116.098	120.643	121.364	124.465	124.854	210.337	210.895	210.974
0.085	126.017	125.593	126.661	121.78	116.62	121.236	122.018	125.094	125.471	211.538	212.074	212.183
0.086	126.576	126.232	127.374	122.376	117.142	121.829	122.672	125.723	126.087	212.738	213.253	213.391
0.087	127.134	126.871	128.069	122.972	117.664	122.421	123.326	126.351	126.704	213.939	214.433	214.6
0.088	127.693	127.51	128.676	123.568	118.185	123.014	123.98	126.98	127.32	215.14	215.612	215.808
0.089	128.251	128.148	129.282	124.164	118.707	123.606	124.634	127.608	127.937	216.341	216.791	217.017
0.09	128.809	128.787	129.889	124.76	119.229	124.199	125.288	128.236	128.553	217.542	217.97	218.225
0.091	129.367	129.425	130.496	125.356	119.75	124.791	125.941	128.865	129.17	218.743	219.149	219.434
0.092	129.926	130.064	131.103	125.952	120.272	125.383	126.595	129.493	129.786	219.943	220.328	220.642
0.093	130.484	130.702	131.709	126.548	120.793	125.976	127.249	130.121	130.402	221.144	221.507	221.85
0.094	131.042	131.341	132.316	127.144	121.315	126.568	127.902	130.749	131.019	222.345	222.686	223.059
0.095	131.6	131.979	132.923	127.74	121.836	127.16	128.556	131.378	131.635	223.546	223.865	224.267
0.096	132.158	132.618	133.529	128.335	122.358	127.753	129.209	132.006	132.251	224.746	225.044	225.475
0.097	132.716	133.256	134.136	128.931	122.879	128.345	129.863	132.634	132.867	225.947	226.223	226.683
0.098	133.274	133.894	134.742	129.527	123.4	128.937	130.516	133.262	133.483	227.147	227.402	227.892
0.099	133.832	134.532	135.349	130.122	123.922	129.529	131.169	133.89	134.099	228.348	228.581	229.1
0.1	134.39	135.171	135.942	130.718	124.443	130.121	131.823	134.518	134.715	229.548	229.76	230.308
0.101	134.948	135.809	136.518	131.313	124.964	130.713	132.476	135.146	135.331	230.749	230.939	231.516
0.102	135.506	136.447	137.094	131.909	125.485	131.305	133.129	135.774	135.947	231.949	232.117	232.724
0.103	136.064	137.085	137.67	132.504	126.007	131.897	133.782	136.402	136.563	233.146	233.296	233.932
0.104	136.622	137.723	138.246	133.1	126.528	132.489	134.436	137.029	137.179	234.153	234.475	235.14
0.105	137.18	138.361	138.822	133.695	127.049	133.081	135.089	137.657	137.795	235.161	235.654	236.348
0.106	137.738	138.999	139.398	134.291	127.563	133.673	135.742	138.285	138.411	236.169	0	237.556
0.107	138.295	139.637	139.974	134.886	128.058	134.264	136.395	138.913	139.027	237.176	0	0
0.108	138.853	140.275	140.549	135.481	128.553	134.827	137.048	139.54	139.643	238.184	0	0
0.109	139.411	140.913	141.125	136.077	129.047	135.389	137.688	140.168	140.258	239.191	0	0
0.11	0	141.551	141.701	136.672	129.542	135.952	138.309	140.796	140.874	0	0	0
0.111	0	142.188	142.277	137.267	130.037	136.515	138.931	141.423	141.49	0	0	0
0.112	0	142.826	142.852	0	130.531	137.077	139.553	142.051	142.105	0	0	0
0.113	0	143.464	143.428	0	0	137.64	140.174	142.678	142.721	0	0	0
0.114	0	144.102	0	0	0	138.203	140.796	143.306	0	0	0	0
0.115	0	0	0	0	0	0	141.418	0	0	0	0	0
0.116	0	0	0	0	0	0	142.039	0	0	0	0	0
0.117	0	0	0	0	0	0	142.661	0	0	0	0	0
0.118	61.8082	0	60.5313	0	65.1834	0	55.6231	55.8242	0	0	0	0
0.119	62.1021	0	0	0	65.4146	0	55.8872	0	0	0	0	0
0.12	0	0	0	0	65.6457	0	56.1513	0	0	0	0	0
0.121	0	0	0	0	65.8768	0	56.4152	0	0	0	0	0
0.122	0	0	0	0	66.1079	0	0	0	0	0	0	0
