## Supplementary File 1 for "Genomically recoded *Escherichia coli* with optimized functional phenotypes": OUTPUT_iC321_F1A_F1B_M9_F1_1.xls

### Sheet: Sheet1
strainID	Strain_Index	Max_OD	DT_Raw	DT_Raw_Rsq	DT_Raw_Time_Median	DT_Standardized	DT_Standardized_Rsq	DT_Standardized_Time_Median	DT_Relative
MG1655_M9_Rep1	1	0.502	139.411	0.999866	390	76.0335	0.999642	310	1
MG1655_M9_Rep2	2	0.498	144.102	0.999799	370	74.1224	0.999143	320	0.974865
MG1655_M9_Rep3	3	0.494	143.428	0.999955	380	75.0275	0.999492	300	0.986769
BL21_M9_Rep1	4	0.463	137.267	0.999762	350	82.0266	0.999034	260	1.07882
BL21_M9_Rep2	5	0.491	130.531	0.999829	370	77.5669	0.999599	270	1.02017
BL21_M9_Rep3	6	0.468	138.203	0.999836	360	81.7463	0.999775	290	1.07513
EcNR2_M9_Rep1	7	0.496	142.661	0.999884	370	74.0599	0.999881	320	0.974043
EcNR2_M9_Rep2	8	0.491	143.306	0.999932	370	75.5707	0.999849	290	0.993913
EcNR2_M9_Rep3	9	0.486	142.721	0.999903	370	75.0035	0.999246	290	0.986452
C321_M9_Rep1	10	0.396	239.191	0.999714	710	124.361	0.997689	600	1.6356
C321_M9_Rep2	11	0.397	235.654	0.998566	650	128.231	0.999357	600	1.6865
C321_M9_Rep3	12	0.397	237.556	0.998438	650	125.615	0.998889	610	1.6521
