## Supplementary File 1 for "Genomically recoded *Escherichia coli* with optimized functional phenotypes": OUTPUT_iC321_F1C_FS1_LB_F1_1.xls

### Sheet: Sheet1
strainID	Strain_Index	Max_OD	DT_Raw	DT_Raw_Rsq	DT_Raw_Time_Median	DT_Standardized	DT_Standardized_Rsq	DT_Standardized_Time_Median	DT_Relative
MG1655_LB_Rep1	1	0.888	62.1021	0.997312	100	33.6906	0.998925	90	1
MG1655_LB_Rep2	2	0.891	60.796	0.997178	100	33.5182	0.999189	90	0.994881
MG1655_LB_Rep3	3	0.88	60.5313	0.997496	100	33.5938	0.999255	90	0.997127
BL21_LB_Rep1	4	0.864	65.5222	0.996579	160	40.6105	0.998378	110	1.2054
BL21_LB_Rep2	5	0.858	66.1079	0.996644	160	40.9977	0.998943	110	1.21689
BL21_LB_Rep3	6	0.862	65.5418	0.996073	160	40.7504	0.99935	100	1.20955
EcNR2_LB_Rep1	7	0.961	56.4152	0.998769	80	30.1253	0.998865	60	0.894175
EcNR2_LB_Rep2	8	0.943	55.8242	0.998243	80	30.2192	0.999392	60	0.896961
EcNR2_LB_Rep3	9	0.928	55.1867	0.998562	80	30.4153	0.999233	60	0.902782
C321_LB_Rep1	10	0.784	78.0228	0.995061	120	42.8096	0.999472	110	1.27067
C321_LB_Rep2	11	0.772	80.1985	0.996408	120	44.7365	0.998215	110	1.32786
C321_LB_Rep3	12	0.797	78.2207	0.994585	120	43.0667	0.998496	110	1.2783
