## Supplementary File 1 for "Genomically recoded *Escherichia coli* with optimized functional phenotypes": OUTPUT_iC321_F1D_M9_F1_4.xls

### Sheet: Sheet1
strainID	Strain_Index	Max_OD	DT_Raw	DT_Raw_Rsq	DT_Raw_Time_Median	DT_Standardized	DT_Standardized_Rsq	DT_Standardized_Time_Median	DT_Relative
C321_NotPassaged_M9_Rep1	1	0.401	240.133	0.999787	620	133.611	0.999453	510	1
C321_NotPassaged_M9_Rep2	2	0.398	250.738	0.999732	690	140.369	0.99872	500	1.05058
C321_NotPassaged_M9_Rep3	3	0.398	246.983	0.999343	720	145.284	0.999028	620	1.08737
C321_NotPassaged_M9_Rep4	4	0.405	212.291	0.991252	840	119.474	0.989429	840	0.894191
C321_NotPassaged_M9_Rep5	5	0.39	251.25	0.999507	830	151.089	0.999716	760	1.13081
C321_NotPassaged_M9_Rep6	6	0.41	230.747	0.99951	800	144.627	0.999108	750	1.08244
C321_Passaged_M9_Rep1	7	0.457	198.353	0.999846	590	119.417	0.998916	500	0.893764
C321_Passaged_M9_Rep2	8	0.406	197.378	0.999368	530	113.917	0.999663	510	0.852599
C321_Passaged_M9_Rep3	9	0.443	194.997	0.999839	630	116.954	0.998555	530	0.87533
C321_Passaged_M9_Rep4	10	0.41	170.284	0.999859	540	100.113	0.999793	470	0.749288
C321_Passaged_M9_Rep5	11	0.401	224.464	0.999864	720	123.345	0.997762	550	0.923162
C321_Passaged_M9_Rep6	12	0.41	181.151	0.999875	490	104.901	0.998863	420	0.78512
C321_Passaged_M9_Rep7	13	0.405	236.352	0.999502	600	131.168	0.999573	500	0.981716
C321_Passaged_M9_Rep8	14	0.403	232.855	0.999809	670	133.131	0.999125	510	0.996404
C321_Passaged_M9_Rep9	15	0.405	235.547	0.999707	690	130.415	0.999294	520	0.976082
C321_Passaged_M9_Rep10	16	0.408	237.808	0.999493	760	142.64	0.998081	570	1.06758
C321_Passaged_M9_Rep11	17	0.407	169.388	0.999317	510	95.978	0.998931	410	0.718338
C321_Passaged_M9_Rep12	18	0.423	205.912	0.999619	610	128.099	0.999647	590	0.958748
C321_Passaged_M9_Rep13	19	0.428	199.819	0.999825	580	121.481	0.99985	530	0.909215
C321_Passaged_M9_Rep14	20	0.427	213.095	0.995386	580	118.397	0.9783	460	0.886129
C321_Passaged_M9_Rep15	21	0.49	168.27	0.999636	470	87.9776	0.999408	400	0.658461
C321_Passaged_M9_Rep16	22	0.407	201.108	0.999579	560	103.416	0.992221	430	0.774009
C321_Passaged_M9_Rep17	23	0.406	227.235	0.999482	670	143.86	0.998642	610	1.07671
C321_Passaged_M9_Rep18	24	0.422	167.926	0.999633	520	102.522	0.999112	450	0.767314
C321_Passaged_M9_Rep19	25	0.401	231.411	0.998423	570	129.787	0.999582	480	0.971377
C321_Passaged_M9_Rep20	26	0.408	234.607	0.999399	620	134.636	0.999057	490	1.00767
C321_Passaged_M9_Rep21	27	0.442	205.482	0.99962	560	112.792	0.999765	440	0.844183
C321_Passaged_M9_Rep22	28	0.409	209.703	0.999484	580	112.603	0.999199	430	0.84277
C321_Passaged_M9_Rep23	29	0.408	179.77	0.998958	550	104.946	0.998193	480	0.785461
C321_Passaged_M9_Rep24	30	0.417	180.846	0.999737	510	103.068	0.998794	440	0.771406
C321_Passaged_M9_Rep25	31	0.421	219.16	0.99978	430	95.5701	0.999312	350	0.715286
C321_Passaged_M9_Rep26	32	0.426	215.084	0.999674	650	133.173	0.998484	510	0.996718
C321_Passaged_M9_Rep27	33	0.4	226.403	0.999772	620	135.427	0.998691	430	1.01359
C321_Passaged_M9_Rep28	34	0.417	198.93	0.999828	590	114.064	0.998286	510	0.853698
C321_Passaged_M9_Rep29	35	0.405	230.123	0.999458	690	143.818	0.998961	620	1.07639
C321_Passaged_M9_Rep30	36	0.427	175.249	0.999009	520	103.398	0.998827	480	0.77387
C321_Passaged_M9_Rep31	37	0.41	175.514	0.999604	470	99.4532	0.999926	430	0.744348
C321_Passaged_M9_Rep32	38	0.455	157.824	0.9999	480	94.2648	0.999502	440	0.705516
C321_Passaged_M9_Rep33	39	0.439	206.696	0.999447	550	112.963	0.997474	420	0.845459
C321_Passaged_M9_Rep34	40	0.434	220.203	0.999581	700	126.44	0.761503	150	0.94633
C321_Passaged_M9_Rep35	41	0.406	233.127	0.999363	630	135.076	0.99826	510	1.01097
C321_Passaged_M9_Rep36	42	0.409	220.274	0.999391	610	126.402	0.999168	520	0.946042
C321_Passaged_M9_Rep37	43	0.407	222.264	0.999777	510	118.428	0.998403	430	0.886365
C321_Passaged_M9_Rep38	44	0.41	186.42	0.999476	450	104.75	0.999377	390	0.783995
C321_Passaged_M9_Rep39	45	0.398	223.374	0.999708	590	131.305	0.999651	520	0.982742
C321_Passaged_M9_Rep40	46	0.395	243.06	0.999594	720	135.076	0.99826	560	1.01097
C321_Passaged_M9_Rep41	47	0.404	219.957	0.999567	680	134.31	0.99902	620	1.00523
C321_Passaged_M9_Rep42	48	0.407	180.465	0.999545	560	105.338	0.999281	500	0.788389
