## Supplementary File 1 for "Genomically recoded *Escherichia coli* with optimized functional phenotypes": OUTPUT_iC321_F1DEFG_FS4_M9withsupplements_F1_3.xls

### Sheet: Sheet1
strainID	Strain_Index	Max_OD	DT_Raw	DT_Raw_Rsq	DT_Raw_Time_Median	DT_Standardized	DT_Standardized_Rsq	DT_Standardized_Time_Median	DT_Relative
MG1655_LB	1	0.896	61.3222	0.99631	140	32.2978	0.999274	120	1
MG1655_M9	2	0.395	270.156	0.998271	590	115.01	0.998656	500	3.56091
MG1655_M9_20AA_ACGU	3	0.322	253.247	0.999548	540	103.141	0.998299	520	3.19344
MG1655_M9_20AA	4	0.651	89.2811	0.999259	280	56.5717	0.999905	220	1.75157
MG1655_M9_20AA_Minus_Ala	5	0.65	91.0218	0.999498	280	57.77	0.999941	210	1.78867
MG1655_M9_20AA_Minus_Cys	6	0.577	97.7567	0.999456	250	57.4003	0.999899	210	1.77722
MG1655_M9_20AA_Minus_Asp	7	0.629	89.2058	0.999507	280	57.3218	0.999869	220	1.77479
MG1655_M9_20AA_Minus_Glu	8	0.639	92.2558	0.999289	290	56.4936	0.999785	230	1.74915
MG1655_M9_20AA_Minus_Phe	9	0.592	88.2011	0.999379	280	57.6217	0.999938	230	1.78408
MG1655_M9_20AA_Minus_Gly	10	0.589	94.2266	0.999543	340	60.4759	0.999597	300	1.87245
MG1655_M9_20AA_Minus_His	11	0.619	87.5885	0.999571	270	56.3228	0.999018	220	1.74386
MG1655_M9_20AA_Minus_Ile	12	0.699	148.338	0.999175	1340	95.2179	0.999567	1340	2.94813
MG1655_M9_20AA_Minus_Lys	13	0.595	97.9077	0.999826	280	61.757	0.999854	230	1.91211
MG1655_M9_20AA_Minus_Leu	14	0.578	99.8824	0.999899	320	60.914	0.999825	290	1.88601
MG1655_M9_20AA_Minus_Met	15	0.658	106.199	0.999931	280	60.633	0.999591	230	1.87731
MG1655_M9_20AA_Minus_Asn	16	0.609	93.7593	0.999824	260	56.0804	0.999571	240	1.73635
MG1655_M9_20AA_Minus_Pro	17	0.62	96.9161	0.99986	270	58.3158	0.999798	220	1.80557
MG1655_M9_20AA_Minus_Gln	18	0.628	94.8627	0.999699	280	59.2473	0.999857	230	1.83441
MG1655_M9_20AA_Minus_Arg	19	0.583	100.455	0.999885	290	60.3664	0.999861	250	1.86906
MG1655_M9_20AA_Minus_Ser	20	0.635	101.332	0.999921	300	60.6686	0.999919	260	1.87842
MG1655_M9_20AA_Minus_Thr	21	0.625	87.1313	0.999784	270	55.2713	0.999901	230	1.7113
MG1655_M9_20AA_Minus_Val	22	0.615	97.9077	0.999826	330	59.7577	0.999925	280	1.85021
MG1655_M9_20AA_Minus_Trp	23	0.581	96.2773	0.998645	290	57.6659	0.998964	240	1.78545
MG1655_M9_20AA_Minus_Tyr	24	0.615	92.2342	0.999927	270	57.4166	0.999902	220	1.77773
EcNR2_LB	25	0.957	59.3874	0.995958	140	31.8055	0.999489	130	0.98476
EcNR2_M9	26	0.397	255.696	0.999402	620	108.458	0.999328	560	3.35806
EcNR2_M9_20AA_ACGU	27	0.325	251.433	0.997997	560	102.049	0.998852	500	3.15963
EcNR2_M9_20AA	28	0.644	93.268	0.999541	270	55.3014	0.999468	210	1.71224
EcNR2_M9_20AA_Minus_Ala	29	0.657	93.9514	0.999546	270	57.168	0.999845	220	1.77003
EcNR2_M9_20AA_Minus_Cys	30	0.62	96.8396	0.999724	240	55.4704	0.999975	210	1.71747
EcNR2_M9_20AA_Minus_Asp	31	0.662	88.3162	0.999681	280	55.4158	0.999893	230	1.71578
EcNR2_M9_20AA_Minus_Glu	32	0.65	93.9871	0.999656	280	56.9009	0.999798	220	1.76176
EcNR2_M9_20AA_Minus_Phe	33	0.593	92.7823	0.999833	270	56.7183	0.99971	230	1.75611
EcNR2_M9_20AA_Minus_Gly	34	0.592	100.419	0.999856	340	62.1253	0.999809	290	1.92352
EcNR2_M9_20AA_Minus_His	35	0.666	91.4066	0.99989	280	55.4704	0.999975	220	1.71747
EcNR2_M9_20AA_Minus_Ile	36	0.595	151.483	0.999967	1340	98.3041	0.999771	1320	3.04368
EcNR2_M9_20AA_Minus_Lys	37	0.591	95.8451	0.999675	290	61.437	0.999888	250	1.90221
EcNR2_M9_20AA_Minus_Leu	38	0.599	100.855	0.999806	320	60.6284	0.999457	290	1.87717
EcNR2_M9_20AA_Minus_Met	39	0.669	107.37	0.999766	300	59.8341	0.999803	230	1.85258
EcNR2_M9_20AA_Minus_Asn	40	0.65	104.297	0.998256	280	58.7269	0.99608	220	1.8183
EcNR2_M9_20AA_Minus_Pro	41	0.644	94.6917	0.999598	270	57.77	0.999941	210	1.78867
EcNR2_M9_20AA_Minus_Gln	42	0.645	94.9111	0.999584	270	59.4552	0.999882	230	1.84085
EcNR2_M9_20AA_Minus_Arg	43	0.601	99.68	0.999867	290	60.5017	0.999823	250	1.87325
EcNR2_M9_20AA_Minus_Ser	44	0.669	95.9923	0.999932	290	58.925	0.999955	260	1.82443
EcNR2_M9_20AA_Minus_Thr	45	0.706	84.4683	0.999241	280	53.2095	0.999695	230	1.64747
EcNR2_M9_20AA_Minus_Val	46	0.652	94.9874	0.999563	340	58.5753	0.999884	290	1.8136
EcNR2_M9_20AA_Minus_Trp	47	0.594	94.2208	0.999726	290	60.0181	0.99998	230	1.85827
EcNR2_M9_20AA_Minus_Tyr	48	0.674	89.1714	0.999723	280	56.6236	0.999508	250	1.75317
C321_LB	49	0.803	83.0241	0.994725	180	44.1376	0.999203	170	1.36659
C321_M9	50	0.364	404.856	0.99534	760	164.709	0.990461	520	5.0997
C321_M9_20AA_ACGU	51	0.194	455.724	0.993351	540	157.065	0.996723	520	4.86302
C321_M9_20AA	52	0.459	268.059	0.999434	730	134.779	0.899671	280	4.17301
C321_M9_20AA_Minus_Ala	53	0.428	289.394	0.999771	700	166.247	0.999171	510	5.14733
C321_M9_20AA_Minus_Cys	54	0.387	312.703	0.998801	690	169.657	0.995872	500	5.25292
C321_M9_20AA_Minus_Asp	55	0.441	273.468	0.998763	680	163.406	0.998711	490	5.05937
C321_M9_20AA_Minus_Glu	56	0.432	274.969	0.999767	690	163.811	0.999231	500	5.07189
C321_M9_20AA_Minus_Phe	57	0.453	268.478	0.999669	660	154.571	0.999515	520	4.78581
C321_M9_20AA_Minus_Gly	58	0.444	240.589	0.999442	660	148.819	0.999406	560	4.60771
C321_M9_20AA_Minus_His	59	0.45	261.188	0.999162	670	145.756	0.983323	380	4.5129
C321_M9_20AA_Minus_Ile	60	0.113	2544.21	0.80037	580	554.617	0.801523	580	17.172
C321_M9_20AA_Minus_Lys	61	0.401	261.464	0.999676	670	160.678	0.998928	510	4.97491
C321_M9_20AA_Minus_Leu	62	0.44	247.651	0.999837	780	160.972	0.999006	670	4.98399
C321_M9_20AA_Minus_Met	63	0.416	310.317	0.999005	760	176.17	0.996595	360	5.45455
C321_M9_20AA_Minus_Asn	64	0.439	267.112	0.998733	710	168.702	0.994747	400	5.22333
C321_M9_20AA_Minus_Pro	65	0.425	286.204	0.998951	720	168.582	0.999304	550	5.21964
C321_M9_20AA_Minus_Gln	66	0.425	282.073	0.999168	720	170.474	0.999302	560	5.2782
C321_M9_20AA_Minus_Arg	67	0.523	177.746	0.9997	490	110.516	0.999571	440	3.4218
C321_M9_20AA_Minus_Ser	68	0.431	286.995	0.999724	1180	180.086	0.998415	1020	5.57581
C321_M9_20AA_Minus_Thr	69	0.438	276.511	0.999471	710	165.786	0.998452	560	5.13306
C321_M9_20AA_Minus_Val	70	0.448	245.434	0.999569	1250	152.116	0.99963	1150	4.70981
C321_M9_20AA_Minus_Trp	71	0.455	265.988	0.999673	670	166.121	0.999383	520	5.14343
C321_M9_20AA_Minus_Tyr	72	0.454	273.069	0.998983	660	166.074	0.999242	430	5.14197
BL21_LB	73	0.802	61.037	0.998036	150	33.5183	0.999388	110	1.03779
BL21_M9	74	0.455	187.223	0.995989	360	89.6353	0.977788	300	2.77528
BL21_M9_20AA_ACGU	75	0.411	229.46	0.998907	290	98.4516	0.999117	250	3.04825
BL21_M9_20AA	76	0.51	75.7075	0.999392	200	44.6801	0.999904	180	1.38338
BL21_M9_20AA_Minus_Ala	77	0.531	74.3044	0.99638	190	44.5771	0.993542	190	1.38019
BL21_M9_20AA_Minus_Cys	78	0.492	76.0426	0.999234	200	44.9621	0.999836	180	1.39211
BL21_M9_20AA_Minus_Asp	79	0.513	79.2578	0.999798	210	45.8181	0.999845	170	1.41861
BL21_M9_20AA_Minus_Glu	80	0.523	75.9323	0.998211	200	43.3947	0.999985	180	1.34358
BL21_M9_20AA_Minus_Phe	81	0.497	78.3414	0.999782	220	48.0727	0.999679	190	1.48842
BL21_M9_20AA_Minus_Gly	82	0.536	72.4907	0.999773	220	44.1759	0.999814	190	1.36777
BL21_M9_20AA_Minus_His	83	0.523	72.9664	0.999717	210	44.5732	0.999906	190	1.38007
BL21_M9_20AA_Minus_Ile	84	0.597	97.2381	0.999519	270	52.8956	0.999832	200	1.63775
BL21_M9_20AA_Minus_Lys	85	0.602	69.1765	0.999442	210	43.4651	0.999773	190	1.34576
BL21_M9_20AA_Minus_Leu	86	0.516	73.9931	0.99984	230	46.329	0.999859	200	1.43444
BL21_M9_20AA_Minus_Met	87	0.513	89.1495	0.999699	220	52.047	0.999956	190	1.61147
BL21_M9_20AA_Minus_Asn	88	0.495	78.0582	0.999532	250	49.6791	0.999741	230	1.53816
BL21_M9_20AA_Minus_Pro	89	0.505	76.5891	0.999475	210	45.9183	0.999819	180	1.42172
BL21_M9_20AA_Minus_Gln	90	0.498	73.3639	0.99983	210	44.0793	0.999747	180	1.36478
BL21_M9_20AA_Minus_Arg	91	0.468	83.7553	0.999424	230	50.5913	0.999932	210	1.5664
BL21_M9_20AA_Minus_Ser	92	0.526	72.3192	0.998802	210	44.5923	0.999922	190	1.38066
BL21_M9_20AA_Minus_Thr	93	0.567	75.5035	0.998682	200	45.0283	0.999793	180	1.39416
BL21_M9_20AA_Minus_Val	94	0.5	77.647	0.999652	210	45.755	0.999744	190	1.41666
BL21_M9_20AA_Minus_Trp	95	0.49	76.2051	0.999311	200	44.8028	0.999644	180	1.38718
BL21_M9_20AA_Minus_Tyr	96	0.529	76.6216	0.999964	200	45.661	0.999821	170	1.41375
