## Supplementary File 1 for "Genomically recoded *Escherichia coli* with optimized functional phenotypes": OUTPUT_iC321_F1F_M9withsupplements_NormalizedDoublingTimes_NORMALIZED.xlsx

### Sheet: Sheet1
Media ID	Media base	Supplement	Omission	BL21	MG1655	EcNR2	C321	BL21_Norm	MG1655_Norm	EcNR2_Norm	C321_Norm
1	LB	n/a	n/a	33.5183	32.2978	31.8055	44.1376	0.750184	0.570917	0.575131	0.327482
2	M9	n/a	n/a	89.6353	115.01	108.458	164.709	2.00616	2.03299	1.96122	1.22207
3	M9	Nucleobases	n/a	98.4516	103.141	102.049	157.065	2.20348	1.82319	1.84532	1.16535
4	M9	20AA	n/a	44.6801	56.5717	55.3014	134.779	1	1	1	1
5	M9	20AA	A	44.5771	57.77	57.168	166.247	0.997696	1.02118	1.03375	1.23348
6	M9	20AA	C	44.9621	57.4003	55.4704	169.657	1.00631	1.01465	1.00306	1.25878
7	M9	20AA	D	45.8181	57.3218	55.4158	163.406	1.02547	1.01326	1.00207	1.2124
8	M9	20AA	E	43.3947	56.4936	56.9009	163.811	0.971231	0.998619	1.02892	1.2154
9	M9	20AA	F	48.0727	57.6217	56.7183	154.571	1.07593	1.01856	1.02562	1.14685
10	M9	20AA	G	44.1759	60.4759	62.1253	148.819	0.988715	1.06901	1.1234	1.10417
11	M9	20AA	H	44.5732	56.3228	55.4704	145.756	0.997607	0.995601	1.00306	1.08145
12	M9	20AA	I	52.8956	95.2179	98.3041	554.617	1.18387	1.68314	1.77761	4.11501
13	M9	20AA	K	43.4651	61.757	61.437	160.678	0.972806	1.09166	1.11095	1.19216
14	M9	20AA	L	46.329	60.914	60.6284	160.972	1.03691	1.07676	1.09633	1.19434
15	M9	20AA	M	52.047	60.633	59.8341	176.17	1.16488	1.07179	1.08197	1.3071
16	M9	20AA	N	49.6791	56.0804	58.7269	168.702	1.11188	0.991314	1.06194	1.25169
17	M9	20AA	P	45.9183	58.3158	57.77	168.582	1.02771	1.03083	1.04464	1.25081
18	M9	20AA	Q	44.0793	59.2473	59.4552	170.474	0.986553	1.0473	1.07511	1.26484
19	M9	20AA	R	50.5913	60.3664	60.5017	110.516	1.1323	1.06708	1.09404	0.819983
20	M9	20AA	S	44.5923	60.6686	58.925	180.086	0.998035	1.07242	1.06553	1.33616
21	M9	20AA	T	45.0283	55.2713	53.2095	165.786	1.00779	0.977012	0.962174	1.23006
22	M9	20AA	V	45.755	59.7577	58.5753	152.116	1.02406	1.05632	1.0592	1.12864
23	M9	20AA	W	44.8028	57.6659	60.0181	166.121	1.00275	1.01934	1.08529	1.23255
24	M9	20AA	Y	45.661	57.4166	56.6236	166.074	1.02195	1.01493	1.02391	1.23219
Nucleobase supplement: adenosine, cytosine, guanine, thiamine at concentrations defined for EZ Rich Defined Medium
20AA supplement: All 20 amino acids at concentrations defined for EZ Rich Defined Medium
Omissions denote amino acid not present in supplement
Doubling times are in minutes, and were calculated by linear-logistic regression after standardizing all growth curves to the median starting OD for the plate (0.104)
