## Supplementary File 1 for "Genomically recoded *Escherichia coli* with optimized functional phenotypes": OUTPUT_iC321_F2BE_M9_F2_3.xls

### Sheet: Sheet1
strainID	Strain_Index	Max_OD	DT_Raw	DT_Raw_Rsq	DT_Raw_Time_Median	DT_Standardized	DT_Standardized_Rsq	DT_Standardized_Time_Median	DT_Relative
EcNR2_M9_Rep1	1	0.424	194.025	0.999082	380	99.2375	0.998155	380	1
EcNR2_M9_Rep2	2	0.425	189.108	0.998798	390	94.0625	0.998695	380	0.947853
EcNR2_M9_Rep3	3	0.424	188.896	0.999116	390	95.4296	0.998454	380	0.961628
EcNR2_prfB_ilvG_M9_Rep1	4	0.427	176.903	0.997937	380	94.8137	0.999451	340	0.955423
EcNR2_prfB_ilvG_M9_Rep2	5	0.432	174.679	0.99463	370	97.8788	0.999709	290	0.986309
EcNR2_prfB_ilvG_M9_Rep3	6	0.427	174.373	0.995479	360	98.9427	0.996801	360	0.997029
C321_M9_Rep1	7	0.273	491.617	0.995581	370	172.045	0.995276	350	1.73367
C321_M9_Rep2	8	0.272	464.167	0.999833	370	155.236	0.998503	370	1.56428
C321_M9_Rep3	9	0.319	382.698	0.99878	1010	179.977	0.99657	370	1.8136
C321_prfB_M9_Rep1	10	0.148	533.812	0.988804	290	163.252	0.990629	290	1.64507
C321_prfB_M9_Rep2	11	0.152	454.362	0.995438	290	149.417	0.996771	290	1.50565
C321_prfB_M9_Rep3	12	0.187	305.115	0.989252	360	119.65	0.996556	290	1.2057
C321_ilvG_M9_Rep1	13	0.398	277.577	0.999714	670	151.289	0.997561	570	1.52452
C321_ilvG_M9_Rep2	14	0.379	274.605	0.999702	710	148.716	0.998514	640	1.49859
C321_ilvG_M9_Rep3	15	0.379	276.009	0.999442	710	144.164	0.999339	620	1.45272
C321_prfB_ilvG_M9_Rep1	16	0.409	198.016	0.999023	500	106.417	0.999507	480	1.07235
C321_prfB_ilvG_M9_Rep2	17	0.41	198.8	0.999148	510	106.417	0.99919	450	1.07235
C321_prfB_ilvG_M9_Rep3	18	0.413	196.264	0.999835	540	105.119	0.999183	450	1.05927
C321_prfB_ilvG_gpp_M9_Rep1	19	0.432	184.496	0.999909	450	105.393	0.999068	410	1.06203
C321_prfB_ilvG_gpp_M9_Rep2	20	0.433	183.316	0.999698	450	103.102	0.999044	420	1.03894
C321_prfB_ilvG_gpp_M9_Rep3	21	0.431	179.824	0.998926	450	102.953	0.999235	430	1.03744
C321_prfB_ilvG_folA_M9_Rep1	22	0.418	175.118	0.999915	480	93.7892	0.999097	380	0.945098
C321_prfB_ilvG_folA_M9_Rep2	23	0.433	166.193	0.99962	420	95.6225	0.999345	360	0.963572
C321_prfB_ilvG_folA_M9_Rep3	24	0.424	158.045	0.999496	430	95.5071	0.998248	370	0.96241
C321_prfB_ilvG_cyaA_M9_Rep1	25	0.454	202.538	0.999558	410	104.476	0.997312	240	1.05278
C321_prfB_ilvG_cyaA_M9_Rep2	26	0.455	207.669	0.999892	440	106.573	0.996648	240	1.07392
C321_prfB_ilvG_cyaA_M9_Rep3	27	0.453	204.294	0.999648	450	106.717	0.998798	240	1.07537
C321_prfB_ilvG_leuS_M9_Rep1	28	0.413	198.72	0.99984	550	105.089	0.999274	460	1.05896
C321_prfB_ilvG_leuS_M9_Rep2	29	0.418	199.677	0.99972	540	103.821	0.999174	450	1.04619
C321_prfB_ilvG_leuS_M9_Rep3	30	0.428	190.655	0.999498	540	102.726	0.999577	460	1.03516
C321_prfB_ilvG_bamA_M9_Rep1	31	0.432	190.381	0.999294	460	110.085	0.998421	420	1.10931
C321_prfB_ilvG_bamA_M9_Rep2	32	0.439	182.662	0.999426	450	104.021	0.999267	450	1.0482
C321_prfB_ilvG_bamA_M9_Rep3	33	0.43	188.207	0.999275	460	107.613	0.998147	420	1.0844
C321_prfB_ilvG_hemA_M9_Rep1	34	0.413	188.373	0.999082	500	104.143	0.99932	440	1.04944
C321_prfB_ilvG_hemA_M9_Rep2	35	0.415	187.356	0.999167	520	106.359	0.998429	450	1.07176
C321_prfB_ilvG_hemA_M9_Rep3	36	0.414	188.769	0.999162	480	99.9252	0.999554	440	1.00693
C321_prfB_ilvG_cpxA_M9_Rep1	37	0.419	180.127	0.998301	460	92.6312	0.999136	390	0.93343
C321_prfB_ilvG_cpxA_M9_Rep2	38	0.421	188.05	0.998565	470	88.6643	0.993881	380	0.893455
C321_prfB_ilvG_cpxA_M9_Rep3	39	0.405	183.031	0.999108	510	103.038	0.99969	480	1.0383
C321_prfB_ilvG_gpp_folA_cyaA_leuS_bamA_hemA_cpxA_M9_Rep1	40	0.39	193.936	0.999184	390	101.35	0.998962	340	1.02129
C321_prfB_ilvG_gpp_folA_cyaA_leuS_bamA_hemA_cpxA_M9_Rep2	41	0.394	201.699	0.999217	410	98.3336	0.999361	340	0.990892
C321_prfB_ilvG_gpp_folA_cyaA_leuS_bamA_hemA_cpxA_M9_Rep3	42	0.395	197.461	0.999255	380	99.2454	0.999222	340	1.00008
C321_OPT_M9_Rep1	43	0.203	553.379	0.992267	650	197.834	0.991232	580	1.99354
C321_OPT_M9_Rep2	44	0.2	530.12	0.9934	650	191.753	0.976091	570	1.93226
C321_OPT_M9_Rep3	45	0.202	505.797	0.993088	670	195.89	0.990514	600	1.97395
C321_M9_M9_Rep1	46	0.297	171.651	0.998035	380	79.0029	0.998089	370	0.796099
C321_M9_M9_Rep2	47	0.3	153.014	0.998623	370	78.373	0.99732	360	0.789752
C321_M9_M9_Rep3	48	0.299	175.02	0.999056	370	85.1398	0.998658	360	0.85794
