## Supplementary File 1 for "Genomically recoded *Escherichia coli* with optimized functional phenotypes": OUTPUT_iC321_F2BF_LB_F2_3.xls

### Sheet: Sheet1
strainID	Strain_Index	Max_OD	DT_Raw	DT_Raw_Rsq	DT_Raw_Time_Median	DT_Standardized	DT_Standardized_Rsq	DT_Standardized_Time_Median	DT_Relative
EcNR2_LB_Rep1	1	0.719	62.8282	0.995587	180	39.1321	0.995084	110	1
EcNR2_LB_Rep2	2	0.721	62.6651	0.996845	180	39.7476	0.996037	120	1.01573
EcNR2_LB_Rep3	3	0.722	64.3304	0.997328	180	38.7028	0.997089	120	0.989029
EcNR2_prfB_ilvG_LB_Rep1	4	0.746	59.371	0.99351	180	40.1561	0.999256	130	1.02617
EcNR2_prfB_ilvG_LB_Rep2	5	0.741	59.2092	0.993989	180	40.0777	0.998964	130	1.02416
EcNR2_prfB_ilvG_LB_Rep3	6	0.739	59.0012	0.993202	190	40.1214	0.999009	130	1.02528
C321_LB_Rep1	7	0.666	83.5802	0.996502	270	57.8583	0.997028	160	1.47854
C321_LB_Rep2	8	0.663	84.8821	0.997191	270	57.8625	0.999808	160	1.47864
C321_LB_Rep3	9	0.663	84.2741	0.997244	270	56.814	0.999844	160	1.45185
C321_prfB_LB_Rep1	10	0.649	74.8306	0.998022	250	53.9235	0.999157	150	1.37799
C321_prfB_LB_Rep2	11	0.664	73.614	0.998013	250	53.7859	0.998768	150	1.37447
C321_prfB_LB_Rep3	12	0.668	75.242	0.998065	250	53.7189	0.998539	150	1.37276
C321_ilvG_LB_Rep1	13	0.679	89.212	0.996231	240	59.0256	0.999444	140	1.50837
C321_ilvG_LB_Rep2	14	0.67	87.8409	0.998056	270	59.0393	0.999835	170	1.50872
C321_ilvG_LB_Rep3	15	0.657	87.2073	0.997911	270	60.2891	0.999785	170	1.54065
C321_prfB_ilvG_LB_Rep1	16	0.696	75.7297	0.999546	280	56.814	0.999844	170	1.45185
C321_prfB_ilvG_LB_Rep2	17	0.704	78.1569	0.998821	230	51.7361	0.999638	130	1.32209
C321_prfB_ilvG_LB_Rep3	18	0.704	77.2024	0.999127	250	54.4629	0.999171	150	1.39177
C321_prfB_ilvG_gpp_LB_Rep1	19	0.692	76.4744	0.998841	260	52.0947	0.99949	150	1.33125
C321_prfB_ilvG_gpp_LB_Rep2	20	0.681	77.056	0.998587	250	51.6881	0.999702	140	1.32086
C321_prfB_ilvG_gpp_LB_Rep3	21	0.673	76.2577	0.998562	250	50.7596	0.999568	140	1.29713
C321_prfB_ilvG_folA_LB_Rep1	22	0.676	76.5562	0.998677	260	56.0963	0.999864	160	1.43351
C321_prfB_ilvG_folA_LB_Rep2	23	0.668	77.3584	0.999164	260	54.7435	0.999477	160	1.39894
C321_prfB_ilvG_folA_LB_Rep3	24	0.68	77.7271	0.998327	250	54.7751	0.999196	160	1.39975
C321_prfB_ilvG_cyaA_LB_Rep1	25	0.729	86.3174	0.995633	210	58.2452	0.996235	200	1.48842
C321_prfB_ilvG_cyaA_LB_Rep2	26	0.732	87.9514	0.995323	210	58.7596	0.996806	200	1.50157
C321_prfB_ilvG_cyaA_LB_Rep3	27	0.73	86.3908	0.995211	210	57.8782	0.996366	200	1.47905
C321_prfB_ilvG_leuS_LB_Rep1	28	0.67	78.3154	0.999651	260	55.2793	0.998887	170	1.41263
C321_prfB_ilvG_leuS_LB_Rep2	29	0.669	79.3519	0.999086	220	52.5635	0.999133	130	1.34323
C321_prfB_ilvG_leuS_LB_Rep3	30	0.658	77.5675	0.999508	250	54.0406	0.999093	160	1.38098
C321_prfB_ilvG_bamA_LB_Rep1	31	0.693	76.5649	0.998736	250	52.1621	0.999719	140	1.33297
C321_prfB_ilvG_bamA_LB_Rep2	32	0.69	77.1346	0.998704	230	50.4782	0.999354	130	1.28994
C321_prfB_ilvG_bamA_LB_Rep3	33	0.686	76.7537	0.998647	240	51.0065	0.999359	130	1.30344
C321_prfB_ilvG_hemA_LB_Rep1	34	0.692	70.3322	0.99983	230	49.4849	0.998284	140	1.26456
C321_prfB_ilvG_hemA_LB_Rep2	35	0.692	70.9375	0.999447	230	51.8232	0.998432	150	1.32431
C321_prfB_ilvG_hemA_LB_Rep3	36	0.692	69.734	0.999281	230	50.248	0.998991	150	1.28406
C321_prfB_ilvG_cpxA_LB_Rep1	37	0.536	84.8225	0.99728	240	57.5302	0.999832	140	1.47015
C321_prfB_ilvG_cpxA_LB_Rep2	38	0.514	86.615	0.997763	250	61.9558	0.999494	150	1.58325
C321_prfB_ilvG_cpxA_LB_Rep3	39	0.508	85.9222	0.998375	250	61.4413	0.999416	160	1.5701
C321_prfB_ilvG_gpp_folA_cyaA_leuS_bamA_hemA_cpxA_LB_Rep1	40	0.703	76.935	0.99238	240	48.1273	0.999873	180	1.22987
C321_prfB_ilvG_gpp_folA_cyaA_leuS_bamA_hemA_cpxA_LB_Rep2	41	0.691	76.1951	0.992293	230	47.9925	0.99984	180	1.22642
C321_prfB_ilvG_gpp_folA_cyaA_leuS_bamA_hemA_cpxA_LB_Rep3	42	0.682	76.096	0.991915	220	46.8779	0.99997	170	1.19794
C321_OPT_LB_Rep1	43	0.331	110.719	0.991326	630	77.904	0.992316	630	1.99079
C321_OPT_LB_Rep2	44	0.335	109.139	0.989681	620	76.6271	0.989591	620	1.95816
C321_OPT_LB_Rep3	45	0.335	109.565	0.99257	660	77.4366	0.992043	660	1.97885
C321_M9_LB_Rep1	46	0.573	76.4058	0.997282	240	46.9677	0.997902	160	1.20023
C321_M9_LB_Rep2	47	0.526	75.7476	0.998249	230	45.3957	0.998739	160	1.16006
C321_M9_LB_Rep3	48	0.498	75.7976	0.997701	210	46.0793	0.998985	140	1.17753
