## Supplementary File 1 for "Genomically recoded *Escherichia coli* with optimized functional phenotypes": OUTPUT_iC321_F2CD_M9_F2_1.xls

### Sheet: Sheet1
strainID	Strain_Index	Max_OD	DT_Raw	DT_Raw_Rsq	DT_Raw_Time_Median	DT_Standardized	DT_Standardized_Rsq	DT_Standardized_Time_Median	DT_Relative
EcNR2_M9_Rep1	1	0.465	161.545	0.999794	510	91.1888	0.999576	440	1
EcNR2_M9_Rep2	2	0.47	161.309	0.999795	530	91.9319	0.999474	470	1.00815
EcNR2_M9_Rep3	3	0.504	148.164	0.999956	530	87.5036	0.999841	460	0.959588
EcNR2_M9_withIle_Rep1	4	0.483	154.104	0.999874	480	96.7318	0.97568	350	1.06079
EcNR2_M9_withIle_Rep2	5	0.485	152.955	0.999811	470	91.2062	0.999573	380	1.00019
EcNR2_M9_withIle_Rep3	6	0.485	150.732	0.999902	450	92.8581	0.999671	370	1.01831
EcNR2_M9R_withoutIle_Rep1	7	0.128	1723.89	0.942709	1260	434.423	0.94373	1260	4.764
EcNR2_M9R_withoutIle_Rep2	8	0.156	318.258	0.993318	1300	119.228	0.997124	1300	1.30749
EcNR2_M9R_withoutIle_Rep3	9	0.124	1682.29	0.942719	1280	434.423	0.94373	1280	4.764
EcNR2_M9R_Rep1	10	0.565	82.2797	0.999786	250	50.3583	0.999712	200	0.552242
EcNR2_M9R_Rep2	11	0.567	83.4381	0.999849	250	51.2278	0.999978	200	0.561778
EcNR2_M9R_Rep3	12	0.567	84.3812	0.999615	250	51.0221	0.999236	180	0.559521
EcNR2_prfB_ilvG_M9_Rep1	13	0.487	135.421	0.99988	400	80.1223	0.999531	340	0.878642
EcNR2_prfB_ilvG_M9_Rep2	14	0.468	144.839	0.999834	410	81.3814	0.999572	350	0.89245
EcNR2_prfB_ilvG_M9_Rep3	15	0.471	142.017	0.999745	390	81.4148	0.999886	320	0.892815
EcNR2_prfB_ilvG_M9_withIle_Rep1	16	0.483	143.381	0.999825	410	82.043	0.999555	330	0.899705
EcNR2_prfB_ilvG_M9_withIle_Rep2	17	0.499	135.219	0.999902	420	79.6343	0.999827	350	0.873291
EcNR2_prfB_ilvG_M9_withIle_Rep3	18	0.498	134.827	0.999898	400	80.8876	0.999472	320	0.887035
EcNR2_prfB_ilvG_M9R_withoutIle_Rep1	19	0.586	84.7011	0.999974	270	52.9878	0.999824	200	0.581078
EcNR2_prfB_ilvG_M9R_withoutIle_Rep2	20	0.53	87.5561	0.999901	270	53.9084	0.999733	210	0.591174
EcNR2_prfB_ilvG_M9R_withoutIle_Rep3	21	0.527	89.8546	0.999709	260	53.5264	0.999975	200	0.586985
EcNR2_prfB_ilvG_M9R_Rep1	22	0.552	79.6575	0.999732	250	49.195	0.999645	190	0.539486
EcNR2_prfB_ilvG_M9R_Rep2	23	0.55	79.2687	0.999877	250	49.7419	0.999816	200	0.545482
EcNR2_prfB_ilvG_M9R_Rep3	24	0.553	78.6771	0.999732	250	49.5424	0.999878	190	0.543295
C321_M9_Rep1	25	0.381	260.039	0.999491	930	148.47	0.998928	880	1.62816
C321_M9_Rep2	26	0.374	270.668	0.998096	910	150.168	0.998002	830	1.64678
C321_M9_Rep3	27	0.375	273.873	0.999501	970	148.292	0.999272	830	1.62621
C321_M9_withIle_Rep1	28	0.145	643.791	0.99365	1290	255.362	0.993932	1290	2.80037
C321_M9_withIle_Rep2	29	0.152	524.046	0.988905	1300	179.498	0.767994	1060	1.96842
C321_M9_withIle_Rep3	30	0.151	677.467	0.989174	1300	279.824	0.989446	1300	3.06862
C321_M9R_withoutIle_Rep1	31	0.118	2440.33	0.84312	600	560.68	0.79804	400	6.14856
C321_M9R_withoutIle_Rep2	32	0.117	2134.83	0.892849	510	484.944	0.892704	510	5.31802
C321_M9R_withoutIle_Rep3	33	0.118	2212.47	0.89285	660	543.196	0.892735	660	5.95683
C321_M9R_Rep1	34	0.464	255.57	0.999587	770	159.41	0.999559	610	1.74813
C321_M9R_Rep2	35	0.464	257.972	0.999435	760	160.684	0.99873	630	1.76211
C321_M9R_Rep3	36	0.462	256.908	0.999835	750	162.632	0.999564	600	1.78346
C321_prfB_M9_Rep1	37	0.407	183.252	0.999532	500	91.6101	0.999677	470	1.00462
C321_prfB_M9_Rep2	38	0.405	181.376	0.999389	520	92.3345	0.999094	480	1.01256
C321_prfB_M9_Rep3	39	0.405	186.033	0.999521	510	95.4018	0.999762	460	1.0462
C321_prfB_M9_withIle_Rep1	40	0.393	210.448	0.999889	890	125.137	0.998724	830	1.37228
C321_prfB_M9_withIle_Rep2	41	0.408	203.928	0.999667	870	121.34	0.99941	850	1.33065
C321_prfB_M9_withIle_Rep3	42	0.39	208.606	0.999661	870	120.123	0.999448	830	1.3173
C321_prfB_M9R_withoutIle_Rep1	43	0.118	2115.43	0.892849	380	446.105	0.892676	380	4.89211
C321_prfB_M9R_withoutIle_Rep2	44	0.119	1922.31	0.889962	350	404.75	0.890824	350	4.4386
C321_prfB_M9R_withoutIle_Rep3	45	0.12	2212.47	0.89285	500	504.362	0.892716	500	5.53097
C321_prfB_M9R_Rep1	46	0.591	124.121	0.999897	340	73.3764	0.999846	310	0.804664
C321_prfB_M9R_Rep2	47	0.588	121.219	0.999895	350	74.847	0.999854	330	0.820792
C321_prfB_M9R_Rep3	48	0.604	119.765	0.999703	350	74.5283	0.999859	320	0.817296
C321_ilvG_M9_Rep1	49	0.394	247.769	0.999362	800	137.585	0.998739	680	1.5088
C321_ilvG_M9_Rep2	50	0.389	250.248	0.999741	820	136.725	0.999079	710	1.49936
C321_ilvG_M9_Rep3	51	0.392	239.8	0.999803	790	135.45	0.999383	650	1.48538
C321_ilvG_M9_withIle_Rep1	52	0.431	226.652	0.999735	960	139.02	0.999009	880	1.52453
C321_ilvG_M9_withIle_Rep2	53	0.435	225.621	0.999923	970	133.717	0.99906	880	1.46637
C321_ilvG_M9_withIle_Rep3	54	0.412	233.892	0.999692	960	140.715	0.999824	860	1.54311
C321_ilvG_M9R_withoutIle_Rep1	55	0.462	255.57	0.999587	730	154.929	0.998811	500	1.699
C321_ilvG_M9R_withoutIle_Rep2	56	0.454	264.046	0.999798	720	154.313	0.998545	530	1.69223
C321_ilvG_M9R_withoutIle_Rep3	57	0.452	269.841	0.999564	780	160.002	0.997541	570	1.75462
C321_ilvG_M9R_Rep1	58	0.461	261.148	0.9995	750	155.522	0.998197	570	1.7055
C321_ilvG_M9R_Rep2	59	0.458	261.257	0.999764	750	156.535	0.998483	540	1.71661
C321_ilvG_M9R_Rep3	60	0.511	125.471	0.999586	600	83.8568	0.999808	590	0.919596
C321_prfB_ilvG_M9_Rep1	61	0.444	148.062	0.989667	420	78.5627	0.987604	420	0.861539
C321_prfB_ilvG_M9_Rep2	62	0.425	170.191	0.999815	520	91.7838	0.99971	420	1.00653
C321_prfB_ilvG_M9_Rep3	63	0.433	163.334	0.999707	510	88.3614	0.999391	410	0.968994
C321_prfB_ilvG_M9_withIle_Rep1	64	0.459	151.812	0.999903	590	89.8754	0.999793	510	0.985597
C321_prfB_ilvG_M9_withIle_Rep2	65	0.443	154.779	0.999659	530	90.9346	0.999929	500	0.997212
C321_prfB_ilvG_M9_withIle_Rep3	66	0.462	150.146	0.999903	550	91.2841	0.999463	480	1.00104
C321_prfB_ilvG_M9R_withoutIle_Rep1	67	0.597	137.683	0.99973	410	78.8772	0.99984	310	0.864988
C321_prfB_ilvG_M9R_withoutIle_Rep2	68	0.581	142.986	0.999911	430	78.3582	0.999549	300	0.859297
C321_prfB_ilvG_M9R_withoutIle_Rep3	69	0.591	139.156	0.999749	420	78.5839	0.999601	300	0.861772
C321_prfB_ilvG_M9R_Rep1	70	0.587	127.644	0.999688	340	74.2934	0.999897	320	0.814721
C321_prfB_ilvG_M9R_Rep2	71	0.576	125.835	0.999693	350	75.7478	0.999764	330	0.83067
C321_prfB_ilvG_M9R_Rep3	72	0.584	125.011	0.999744	350	75.2819	0.999596	320	0.825561
C321_OPT_M9_Rep1	73	0.307	290.736	0.998768	820	154.818	0.99815	790	1.69778
C321_OPT_M9_Rep2	74	0.287	314.193	0.997841	810	150.378	0.998507	810	1.64908
C321_OPT_M9_Rep3	75	0.292	308.829	0.99932	790	156.671	0.996795	740	1.7181
C321_OPT_M9_withIle_Rep1	76	0.294	309.821	0.999624	990	158.208	0.998784	890	1.73495
C321_OPT_M9_withIle_Rep2	77	0.318	280.197	0.998787	1020	155.292	0.999573	980	1.70297
C321_OPT_M9_withIle_Rep3	78	0.299	300.573	0.999524	970	153.329	0.999263	900	1.68145
C321_OPT_M9R_withoutIle_Rep1	79	0.1	65535	0	0	65535	0	0	65535
C321_OPT_M9R_withoutIle_Rep2	80	0.105	65535	0	0	65535	0	0	65535
C321_OPT_M9R_withoutIle_Rep3	81	0.103	65535	0	0	65535	0	0	65535
C321_OPT_M9R_Rep1	82	0.272	422.553	0.995201	1200	262.97	0.999479	540	2.88379
C321_OPT_M9R_Rep2	83	0.266	468.166	0.994712	1200	256.027	0.99945	530	2.80765
C321_OPT_M9R_Rep3	84	0.269	479.908	0.998386	1220	266.996	0.980044	630	2.92795
C321_M9_M9_Rep1	85	0.378	126.434	0.999744	440	61.7953	0.999216	420	0.677663
C321_M9_M9_Rep2	86	0.389	99.9547	0.999639	490	51.625	0.998513	480	0.566133
C321_M9_M9_Rep3	87	0.439	99.4547	0.998908	450	56.1831	0.998648	440	0.616118
C321_M9_M9_withIle_Rep1	88	0.348	107.711	0.99985	660	52.8096	0.998468	650	0.579124
C321_M9_M9_withIle_Rep2	89	0.352	111.236	0.999528	640	56.9538	0.998492	630	0.624571
C321_M9_M9_withIle_Rep3	90	0.348	107.219	0.999134	660	53.7894	0.997767	650	0.589868
C321_M9_M9R_withoutIle_Rep1	91	0.113	936.16	0.798413	180	212.226	0.805936	180	2.32733
C321_M9_M9R_withoutIle_Rep2	92	0.114	907.36	0.958298	190	198.088	0.95758	190	2.17229
C321_M9_M9R_withoutIle_Rep3	93	0.112	1029.98	0.893482	160	243.626	0.895404	160	2.67166
C321_M9_M9R_Rep1	94	0.523	95.6084	0.999925	340	60.6174	0.999742	320	0.664747
C321_M9_M9R_Rep2	95	0.526	97.1627	0.999874	330	60.57	0.921348	120	0.664227
C321_M9_M9R_Rep3	96	0.528	100.805	0.99988	330	47.0999	0.955052	110	0.51651
