## Supplementary File 1 for "Genomically recoded *Escherichia coli* with optimized functional phenotypes": OUTPUT_iC321_F2E_M9_F2_4.xls

### Sheet: Sheet1
strainID	Strain_Index	Max_OD	DT_Raw	DT_Raw_Rsq	DT_Raw_Time_Median	DT_Standardized	DT_Standardized_Rsq	DT_Standardized_Time_Median	DT_Relative
EcNR2_M9_Rep1	1	0.412	228.58	0.999208	400	98.272	0.997997	150	1
EcNR2_M9_Rep2	2	0.361	299.73	0.997757	400	115.221	0.995022	260	1.17247
EcNR2_M9_Rep3	3	0.361	316.761	0.999641	410	113.235	0.993825	160	1.15226
EcNR2_prfB_ilvG_M9_Rep1	4	0.318	268.387	0.996873	300	108.625	0.995259	160	1.10535
EcNR2_prfB_ilvG_M9_Rep2	5	0.419	204.966	0.957919	290	85.3217	0.88239	160	0.868219
EcNR2_prfB_ilvG_M9_Rep3	6	0.364	221.854	0.987162	340	97.2707	0.997189	160	0.989811
C321_M9_Rep1	7	0.349	398.848	0.998763	740	169.158	0.998739	390	1.72133
C321_M9_Rep2	8	0.195	560.684	0.994599	410	180.322	0.993908	380	1.83492
C321_M9_Rep3	9	0.341	385.969	0.998606	750	192.75	0.9937	400	1.96139
C321_prfB_ilvG_M9_Rep1	10	0.424	221.086	0.99885	450	100.899	0.998884	420	1.02673
C321_prfB_ilvG_M9_Rep2	11	0.375	279.371	0.997261	430	120.998	0.998463	410	1.23126
C321_prfB_ilvG_M9_Rep3	12	0.38	266.307	0.997696	460	122.997	0.997031	290	1.2516
C321_prfB_ilvG_gpp_M9_Rep1	13	0.405	239.779	0.999312	510	123.975	0.99835	310	1.26155
C321_prfB_ilvG_gpp_M9_Rep2	14	0.366	266.587	0.998666	490	129.075	0.993531	320	1.31344
C321_prfB_ilvG_gpp_M9_Rep3	15	0.362	277.86	0.999212	510	125.152	0.992873	310	1.27353
C321_prfB_ilvG_folA_M9_Rep1	16	0.392	210.917	0.999785	430	110.157	0.999415	390	1.12094
C321_prfB_ilvG_folA_M9_Rep2	17	0.434	202.368	0.999616	430	104.803	0.999393	400	1.06646
C321_prfB_ilvG_folA_M9_Rep3	18	0.388	239.343	0.999693	420	120.966	0.998385	240	1.23093
C321_prfB_ilvG_cyaA_M9_Rep1	19	0.399	316.882	0.999054	560	123.577	0.997089	340	1.2575
C321_prfB_ilvG_cyaA_M9_Rep2	20	0.419	284.035	0.999534	440	120.021	0.998978	360	1.22131
C321_prfB_ilvG_cyaA_M9_Rep3	21	0.404	291.536	0.997942	450	119.038	0.997536	360	1.21132
C321_prfB_ilvG_hemA_M9_Rep1	22	0.341	253.596	0.999601	490	124.23	0.998944	490	1.26415
C321_prfB_ilvG_hemA_M9_Rep2	23	0.357	261.199	0.997841	470	122.886	0.998106	460	1.25047
C321_prfB_ilvG_hemA_M9_Rep3	24	0.379	285.143	0.998634	480	116.332	0.996979	300	1.18377
C321_prfB_ilvG_folA_cyaA_M9_Rep1	25	0.417	247.111	0.999524	370	103.169	0.986399	240	1.04983
C321_prfB_ilvG_folA_cyaA_M9_Rep2	26	0.425	230.352	0.998719	360	101.087	0.994344	230	1.02864
C321_prfB_ilvG_folA_cyaA_M9_Rep3	27	0.431	229.39	0.999358	410	107.96	0.9768	240	1.09859
C321_prfB_ilvG_gpp_cyaA_M9_Rep1	28	0.338	315.026	0.999637	520	131.473	0.99517	370	1.33785
C321_prfB_ilvG_gpp_cyaA_M9_Rep2	29	0.345	317.399	0.998027	500	126.573	0.996839	370	1.28799
C321_prfB_ilvG_gpp_cyaA_M9_Rep3	30	0.344	327.169	0.998503	530	128.047	0.997186	380	1.30298
C321_prfB_ilvG_gpp_folA_cyaA_M9_Rep1	31	0.424	262.775	0.998987	340	104.562	0.998635	180	1.064
C321_prfB_ilvG_gpp_folA_cyaA_M9_Rep2	32	0.423	233.953	0.998981	360	105.445	0.996002	180	1.07299
C321_prfB_ilvG_gpp_folA_cyaA_M9_Rep3	33	0.434	211.619	0.998628	350	106.73	0.998588	200	1.08606
C321_prfB_ilvG_cyaA_hemA_M9_Rep1	34	0.114	65535	0	0	65535	0	0	65535
C321_prfB_ilvG_cyaA_hemA_M9_Rep2	35	0.111	65535	0	0	65535	0	0	65535
C321_prfB_ilvG_cyaA_hemA_M9_Rep3	36	0.106	65535	0	0	339.385	0.75	520	3.45353
C321_prfB_ilvG_folA_cyaA_hemAM9_Rep1	37	0.426	270.624	0.999606	330	99.0061	0.9957	180	1.00747
C321_prfB_ilvG_folA_cyaA_hemAM9_Rep2	38	0.422	242.226	0.999686	400	115.204	0.998413	180	1.17229
C321_prfB_ilvG_folA_cyaA_hemAM9_Rep3	39	0.38	267.396	0.998647	380	116.652	0.997361	200	1.18704
C321_prfB_ilvG_gpp_folA_cyaA_hemA_M9_Rep1	40	0.109	65535	0	0	65535	0	0	65535
C321_prfB_ilvG_gpp_folA_cyaA_hemA_M9_Rep2	41	0.109	65535	0	0	65535	0	0	65535
C321_prfB_ilvG_gpp_folA_cyaA_hemA_M9_Rep3	42	0.111	65535	0	0	65535	0	0	65535
C321_OPT_M9_Rep1	43	0.11	65535	0	0	65535	0	0	65535
C321_OPT_M9_Rep2	44	0.11	65535	0	0	65535	0	0	65535
C321_OPT_M9_Rep3	45	0.108	65535	0	0	65535	0	0	65535
C321_M9_M9_Rep1	46	0.32	282.4	0.998416	420	131.1	0.987596	350	1.33405
C321_M9_M9_Rep2	47	0.337	278.64	0.99866	430	125.371	0.993174	260	1.27576
C321_M9_M9_Rep3	48	0.312	291.254	0.999159	440	119.377	0.98159	250	1.21476
