## Supplementary File 1 for "Genomically recoded *Escherichia coli* with optimized functional phenotypes": OUTPUT_iC321_F2EF_AnalysisSummary_NORMALIZED.xlsx

### Sheet: Sheet1
	NOTES	Strain ID	Strain Base	prfB	ilvG	gpp	folA promoter	cyaA	leuS	bamA	hemA	cpxA	OD_LB			OD_M9			DT_LB			DT_M9			Mean_OD_LB	Std_OD_LB	Mean_OD_M9	Std_OD_M9	Mean_Norm_OD_LB	Std_Norm_OD_LB	Mean_Norm_OD_M9	Std_Norm_OD_M9	Mean_DT_LB	Std_DT_LB	Mean_DT_M9	Std_DT_M9	Mean_Norm_DT_LB	Std_Norm_DT_LB	Mean_Norm_DT_M9	Std_Norm_DT_M9	prfB	ilvG	gpp	folA promoter	cyaA	leuS	bamA	hemA	cpxA
EXPERIMENT iC321_F2_3		F2_1	EcNR2										0.719	0.721	0.722	0.424	0.425	0.424	39.1321	39.7476	38.7028	99.2375	94.0625	95.4296	0.720667	0.00152753	0.424333	0.00057735	1.08534	0.00242224	1.47338	0.0395666	39.1942	0.525153	96.2432	2.68169	0.681501	0.0116032	0.569197	0.0453887
		F2_2	EcNR2										0.746	0.741	0.739	0.427	0.432	0.427	40.1561	40.0777	40.1214	94.8137	97.8788	98.9427	0.742	0.00360555	0.428667	0.00288675	1.11747	0.00409221	1.48843	0.0400705	40.1184	0.039281	97.2117	2.14377	0.697571	0.00735974	0.574925	0.0447876
		F2_3	C321										0.666	0.663	0.663	0.273	0.272	0.319	57.8583	57.8625	56.814	172.045	155.236	179.977	0.664	0.00173205	0.288	0.0268514	1	0.00244949	1	0.0379737	57.5116	0.604159	169.086	12.6333	1	0.0148563	1	0.105663
		F2_4	C321										0.649	0.664	0.668	0.148	0.152	0.187	53.9235	53.7859	53.7189	163.252	149.417	119.65	0.660333	0.0100167	0.162333	0.0214554	0.994478	0.0101637	0.563657	0.0262565	53.8094	0.104296	144.107	22.2809	0.935628	0.00999467	0.852268	0.146352
		F2_5	C321										0.679	0.67	0.657	0.398	0.379	0.379	59.0256	59.0393	60.2891	151.289	148.716	144.164	0.668667	0.0110604	0.385333	0.0109697	1.00703	0.0111971	1.33796	0.0375636	59.4513	0.725519	148.057	3.60792	1.03373	0.0166453	0.875629	0.0688145
		F2_6	C321										0.696	0.704	0.704	0.409	0.41	0.413	56.814	51.7361	54.4629	106.417	106.417	105.119	0.701333	0.0046188	0.410667	0.00208167	1.05622	0.00496791	1.42593	0.0383447	54.3376	2.54126	105.985	0.749393	0.944812	0.045288	0.626809	0.0470414
		F2_7	C321										0.692	0.681	0.673	0.432	0.433	0.431	52.0947	51.6881	50.7596	105.393	103.102	102.953	0.682	0.00953939	0.432	0.001	1.02711	0.00970386	1.5	0.0402896	51.5142	0.684344	103.816	1.36761	0.895718	0.0151701	0.613983	0.0465814
		F2_8	C321										0.676	0.668	0.68	0.418	0.433	0.424	56.0963	54.7435	54.7751	93.7892	95.6225	95.5071	0.674667	0.0061101	0.425	0.00754983	1.01606	0.0063585	1.47569	0.0403374	55.205	0.772046	94.9729	1.0268	0.959893	0.0167896	0.561685	0.0424034
		F2_9	C321										0.729	0.732	0.73	0.454	0.455	0.453	58.2452	58.7596	57.8782	104.476	106.573	106.717	0.730333	0.00152753	0.454	0.001	1.0999	0.00244186	1.57639	0.0423401	58.2943	0.44277	105.922	1.25472	1.01361	0.0131397	0.62644	0.0473891
		F2_10	C321										0.67	0.669	0.658	0.413	0.418	0.428	55.2793	52.5635	54.0406	105.089	103.821	102.726	0.665667	0.00665833	0.419667	0.00763763	1.00251	0.00688102	1.45718	0.0398657	53.9611	1.35962	103.879	1.18224	0.938266	0.0256132	0.614355	0.046431
		F2_11	C321										0.693	0.69	0.686	0.432	0.439	0.43	52.1621	50.4782	51.0065	110.085	104.021	107.613	0.689667	0.00351188	0.433667	0.00472582	1.03865	0.00394585	1.50579	0.0407078	51.2156	0.861179	107.24	3.04931	0.890527	0.0176561	0.634232	0.0507024
		F2_12	C321										0.692	0.692	0.692	0.413	0.415	0.414	49.4849	51.8232	50.248	104.143	106.359	99.9252	0.692	1.35974e-16	0.414	0.001	1.04217	0.00180509	1.4375	0.0386119	50.5187	1.19246	103.476	3.26843	0.878409	0.022695	0.611972	0.0496417
		F2_13	C321										0.536	0.514	0.508	0.419	0.421	0.405	57.5302	61.9558	61.4413	92.6312	88.6643	103.038	0.519333	0.0147422	0.415	0.0087178	0.782129	0.0148043	1.44097	0.0396621	60.3091	2.42034	94.7779	7.42346	1.04864	0.0435022	0.560531	0.0606751
		F2_14	C321										0.703	0.691	0.682	0.39	0.394	0.395	48.1273	47.9925	46.8779	101.35	98.3336	99.2454	0.692	0.0105357	0.393	0.00264575	1.04217	0.0106892	1.36458	0.0367364	47.6659	0.685753	99.6431	1.54727	0.828806	0.0147642	0.589305	0.0449708
	Church Lab	F2_15	C321.OPT										0.331	0.335	0.335	0.203	0.2	0.202	77.904	76.6271	77.4366	197.834	191.753	195.89	0.333667	0.0023094	0.201667	0.00152753	0.50251	0.00246797	0.700231	0.0188642	77.3225	0.646039	195.159	3.10562	1.34447	0.0180461	1.1542	0.0881704
	Church Lab	F2_16	C321.M9										0.573	0.526	0.498	0.297	0.3	0.299	46.9677	45.3957	46.0793	79.0029	78.373	85.1398	0.532333	0.037899	0.298667	0.00152753	0.801707	0.0379244	1.03704	0.0278878	46.1476	0.788206	80.8386	3.73825	0.802405	0.0160899	0.478092	0.042009
EXPERIMENT iC321_F2_4		F2_1	EcNR2										0.727	0.735	0.763	0.412	0.361	0.361	39.018	39.1528	39.1045	98.272	115.221	113.235	0.741667	0.0189033	0.378	0.0294449	1.0801	0.0216191	1.28136	0.114923	39.0917	0.0683089	108.909	9.26552	0.673827	0.00779208	0.602564	0.0646213
		F2_2	EcNR2										0.714	0.734	0.729	0.318	0.419	0.364	40.1562	38.7686	40.2022	108.625	85.3217	97.2707	0.725667	0.0104083	0.367	0.0505668	1.0568	0.014618	1.24407	0.11912	39.709	0.814746	97.0726	11.6531	0.684467	0.0160763	0.537074	0.0733932
		F2_3	C321										0.695	0.689	0.676	0.349	0.195	0.341	57.3728	57.9735	58.6972	169.158	180.322	192.75	0.686667	0.00971253	0.295	0.0866949	1	0.0137356	1	0.122605	58.0145	0.663172	180.743	11.8016	1	0.0161661	1	0.0923406
		F2_6	C321										0.689	0.683	1.004	0.424	0.375	0.38	53.6272	53.0873	54.1633	100.899	120.998	122.997	0.792	0.183622	0.393	0.0269629	1.1534	0.183963	1.3322	0.118601	53.6259	0.538044	114.964	12.2224	0.924354	0.0140592	0.636065	0.0793584
	CFH800	F2_17	C321										0.716	0.71	0.72	0.417	0.425	0.431	61.4746	60.6293	61.0994	103.169	101.087	107.96	0.715333	0.00503322	0.424333	0.00702377	1.04175	0.0113008	1.43842	0.124901	61.0677	0.423529	104.072	3.52443	1.05263	0.0140742	0.575801	0.0423527
	CFH801	F2_18	C321										0.747	0.742	0.745	0.338	0.345	0.344	61.1787	60.2405	60.9026	131.473	126.573	128.047	0.744667	0.00251661	0.342333	0.00378594	1.08447	0.0108294	1.16045	0.100676	60.7739	0.482156	128.698	2.51383	1.04756	0.0145763	0.712047	0.0485286
	CFH802	F2_19	C321										0.729	0.718	0.712	0.424	0.423	0.434	58.4451	56.6785	56.9263	104.562	105.445	106.73	0.719667	0.00862168	0.427	0.00608276	1.04806	0.0133398	1.44746	0.125634	57.35	0.956473	105.579	1.09015	0.988545	0.0199877	0.584137	0.038615
	CFH803	F2_21	C321										0.724	0.717	0.722	0.426	0.422	0.38	58.1216	57.7146	58.1979	99.0061	115.204	116.652	0.721	0.00360555	0.409333	0.025482	1.05	0.0108168	1.38757	0.122965	58.0114	0.259841	110.287	9.79669	0.999946	0.0122767	0.610188	0.0672701
