## Supplementary File 1 for "Genomically recoded *Escherichia coli* with optimized functional phenotypes": OUTPUT_iC321_F2F_LB_F2_4.xls

### Sheet: Sheet1
strainID	Strain_Index	Max_OD	DT_Raw	DT_Raw_Rsq	DT_Raw_Time_Median	DT_Standardized	DT_Standardized_Rsq	DT_Standardized_Time_Median	DT_Relative
EcNR2_LB_Rep1	1	0.727	65.2021	0.993381	160	39.018	0.995238	120	1
EcNR2_LB_Rep2	2	0.735	64.0516	0.993808	180	39.1528	0.994881	130	1.00346
EcNR2_LB_Rep3	3	0.763	63.8702	0.99323	180	39.1045	0.995311	120	1.00222
EcNR2_prfB_ilvG_LB_Rep1	4	0.714	58.1753	0.996467	180	40.1562	0.99946	180	1.02917
EcNR2_prfB_ilvG_LB_Rep2	5	0.734	59.2778	0.996966	160	38.7686	0.998932	120	0.993609
EcNR2_prfB_ilvG_LB_Rep3	6	0.729	59.9572	0.997023	180	40.2022	0.999267	170	1.03035
C321_LB_Rep1	7	0.695	86.3537	0.998573	250	57.3728	0.999866	160	1.47042
C321_LB_Rep2	8	0.689	86.1159	0.998916	250	57.9735	0.999697	170	1.48582
C321_LB_Rep3	9	0.676	85.9477	0.99879	260	58.6972	0.99971	170	1.50436
C321_prfB_ilvG_LB_Rep1	10	0.689	77.6719	0.99946	240	53.6272	0.998243	150	1.37442
C321_prfB_ilvG_LB_Rep2	11	0.683	77.8373	0.999105	240	53.0873	0.997857	150	1.36058
C321_prfB_ilvG_LB_Rep3	12	1.004	76.8064	0.999056	240	54.1633	0.999762	230	1.38816
C321_prfB_ilvG_gpp_LB_Rep1	13	0.689	77.9158	0.999018	250	53.9709	0.999024	170	1.38323
C321_prfB_ilvG_gpp_LB_Rep2	14	0.682	79.3367	0.999257	250	53.2769	0.998944	170	1.36545
C321_prfB_ilvG_gpp_LB_Rep3	15	0.684	77.8055	0.999455	250	53.3717	0.99848	170	1.36787
C321_prfB_ilvG_folA_LB_Rep1	16	0.678	74.7215	0.998064	220	51.5987	0.998393	210	1.32243
C321_prfB_ilvG_folA_LB_Rep2	17	0.669	77.7684	0.998582	250	53.5487	0.998101	240	1.37241
C321_prfB_ilvG_folA_LB_Rep3	18	0.679	78.5612	0.998716	240	52.3869	0.998125	230	1.34263
C321_prfB_ilvG_cyaA_LB_Rep1	19	0.751	86.811	0.994359	320	59.925	0.9999	250	1.53583
C321_prfB_ilvG_cyaA_LB_Rep2	20	0.749	87.2546	0.993652	320	59.4429	0.999663	250	1.52347
C321_prfB_ilvG_cyaA_LB_Rep3	21	0.74	86.3495	0.993958	330	59.8394	0.999774	260	1.53364
C321_prfB_ilvG_hemA_LB_Rep1	22	0.692	74.0649	0.997103	220	50.4112	0.997556	140	1.292
C321_prfB_ilvG_hemA_LB_Rep2	23	0.679	75.5161	0.998239	230	51.6274	0.99873	160	1.32317
C321_prfB_ilvG_hemA_LB_Rep3	24	0.706	74.9455	0.997408	230	50.3698	0.999427	150	1.29094
C321_prfB_ilvG_folA_cyaA_LB_Rep1	25	0.716	88.9281	0.991216	270	61.4746	0.994205	260	1.57555
C321_prfB_ilvG_folA_cyaA_LB_Rep2	26	0.71	88.641	0.991771	270	60.6293	0.995008	260	1.55388
C321_prfB_ilvG_folA_cyaA_LB_Rep3	27	0.72	89.0095	0.990022	290	61.0994	0.992808	270	1.56593
C321_prfB_ilvG_gpp_cyaA_LB_Rep1	28	0.747	91.3551	0.99404	310	61.1787	0.999617	260	1.56796
C321_prfB_ilvG_gpp_cyaA_LB_Rep2	29	0.742	92.285	0.994607	300	60.2405	0.999921	260	1.54392
C321_prfB_ilvG_gpp_cyaA_LB_Rep3	30	0.745	91.6153	0.994325	300	60.9026	0.999627	250	1.56088
C321_prfB_ilvG_gpp_folA_cyaA_LB_Rep1	31	0.729	83.4003	0.991801	260	58.4451	0.994504	250	1.4979
C321_prfB_ilvG_gpp_folA_cyaA_LB_Rep2	32	0.718	81.2328	0.992322	240	56.6785	0.994976	230	1.45263
C321_prfB_ilvG_gpp_folA_cyaA_LB_Rep3	33	0.712	81.1747	0.993667	230	56.9263	0.995635	230	1.45898
C321_prfB_ilvG_cyaA_hemA_LB_Rep1	34	0.119	65535	0	0	65535	0	0	65535
C321_prfB_ilvG_cyaA_hemA_LB_Rep2	35	0.12	65535	0	0	65535	0	0	65535
C321_prfB_ilvG_cyaA_hemA_LB_Rep3	36	0.114	65535	0	0	65535	0	0	65535
C321_prfB_ilvG_folA_cyaA_hemALB_Rep1	37	0.724	83.4684	0.993776	230	58.1216	0.995506	220	1.48961
C321_prfB_ilvG_folA_cyaA_hemALB_Rep2	38	0.717	82.845	0.992433	230	57.7146	0.995052	220	1.47918
C321_prfB_ilvG_folA_cyaA_hemALB_Rep3	39	0.722	83.2436	0.992536	230	58.1979	0.994955	230	1.49157
C321_prfB_ilvG_gpp_folA_cyaA_hemA_LB_Rep1	40	0.116	65535	0	0	65535	0	0	65535
C321_prfB_ilvG_gpp_folA_cyaA_hemA_LB_Rep2	41	0.114	65535	0	0	65535	0	0	65535
C321_prfB_ilvG_gpp_folA_cyaA_hemA_LB_Rep3	42	0.695	83.8849	0.99583	620	60.3548	0.996804	610	1.54685
C321_OPT_LB_Rep1	43	0.115	65535	0	0	65535	0	0	65535
C321_OPT_LB_Rep2	44	0.116	65535	0	0	65535	0	0	65535
C321_OPT_LB_Rep3	45	0.131	65535	0	0	65535	0	0	65535
C321_M9_LB_Rep1	46	0.64	81.0632	0.990203	260	47.7582	0.999635	190	1.22401
C321_M9_LB_Rep2	47	0.636	81.5545	0.99091	250	47.7902	0.999737	190	1.22483
C321_M9_LB_Rep3	48	0.659	81.319	0.989695	250	47.3951	0.999191	180	1.2147
