## Supplementary File 1 for "Genomically recoded *Escherichia coli* with optimized functional phenotypes": OUTPUT_iC321_FS2_LB_F1_4.xls

### Sheet: Sheet1
strainID	Strain_Index	Max_OD	DT_Raw	DT_Raw_Rsq	DT_Raw_Time_Median	DT_Standardized	DT_Standardized_Rsq	DT_Standardized_Time_Median	DT_Relative
C321_NotPassaged_LB_Rep1	1	0.688	82.4749	0.999216	250	58.234	0.999557	170	1
C321_NotPassaged_LB_Rep2	2	0.688	82.0774	0.999512	280	60.1921	0.998614	270	1.03362
C321_NotPassaged_LB_Rep3	3	0.663	83.117	0.999523	270	60.4724	0.998905	260	1.03844
C321_NotPassaged_LB_Rep4	4	0.676	84.4226	0.998075	240	56.5553	0.999154	150	0.971173
C321_NotPassaged_LB_Rep5	5	0.679	84.0372	0.999037	220	54.721	0.999423	130	0.939674
C321_NotPassaged_LB_Rep6	6	0.668	85.6141	0.998902	250	57.9881	0.999623	160	0.995777
C321_Passaged_LB_Rep1	7	0.658	79.1101	0.998609	210	54.2317	0.999522	130	0.931272
C321_Passaged_LB_Rep2	8	0.551	85.7389	0.997606	240	57.0471	0.973268	150	0.979618
C321_Passaged_LB_Rep3	9	0.668	85.1312	0.996321	220	54.2416	0.999337	130	0.931441
C321_Passaged_LB_Rep4	10	0.673	82.9983	0.998818	220	53.0271	0.999172	130	0.910586
C321_Passaged_LB_Rep5	11	0.666	82.7295	0.999309	230	55.7799	0.999622	150	0.957858
C321_Passaged_LB_Rep6	12	0.718	85.6798	0.995777	200	53.2472	0.9995	110	0.914366
C321_Passaged_LB_Rep7	13	0.693	84.8884	0.998352	240	57.4863	0.999534	160	0.987159
C321_Passaged_LB_Rep8	14	0.665	81.9087	0.999687	280	58.8483	0.999834	190	1.01055
C321_Passaged_LB_Rep9	15	0.667	82.1355	0.997862	270	53.5852	0.998825	170	0.92017
C321_Passaged_LB_Rep10	16	0.666	82.0386	0.999432	260	58.1786	0.999736	180	0.999048
C321_Passaged_LB_Rep11	17	0.679	81.2017	0.999435	240	55.3572	0.999878	160	0.950598
C321_Passaged_LB_Rep12	18	0.684	88.7155	0.997487	220	52.0342	0.999792	120	0.893537
C321_Passaged_LB_Rep13	19	0.688	84.766	0.998708	210	52.989	0.999702	120	0.909931
C321_Passaged_LB_Rep14	20	0.667	85.0327	0.998765	210	53.0807	0.999747	120	0.911507
C321_Passaged_LB_Rep15	21	0.686	81.1126	0.99929	220	54.5516	0.999704	140	0.936765
C321_Passaged_LB_Rep16	22	0.662	81.655	0.999524	240	56.278	0.99954	150	0.966411
C321_Passaged_LB_Rep17	23	0.67	80.0094	0.999498	230	55.2795	0.998885	150	0.949265
C321_Passaged_LB_Rep18	24	0.705	80.0051	0.999665	210	54.0631	0.99924	130	0.928377
C321_Passaged_LB_Rep19	25	0.696	86.493	0.997978	230	54.9823	0.999861	150	0.944161
C321_Passaged_LB_Rep20	26	0.69	86.4586	0.998042	230	55.2053	0.998928	140	0.94799
C321_Passaged_LB_Rep21	27	0.676	82.8074	0.997588	210	49.2779	0.999475	120	0.846205
C321_Passaged_LB_Rep22	28	0.685	83.1596	0.998994	230	54.3322	0.999873	150	0.932997
C321_Passaged_LB_Rep23	29	0.686	81.465	0.999506	220	53.7827	0.999681	150	0.923562
C321_Passaged_LB_Rep24	30	0.678	81.9689	0.99905	220	53.7261	0.999272	140	0.92259
C321_Passaged_LB_Rep25	31	0.698	83.3088	0.998332	200	51.9029	0.999371	120	0.891282
C321_Passaged_LB_Rep26	32	0.683	81.8117	0.999307	220	53.7343	0.999524	140	0.922729
C321_Passaged_LB_Rep27	33	0.672	80.2193	0.999771	250	56.7104	0.999592	170	0.973836
C321_Passaged_LB_Rep28	34	0.644	77.7984	0.99914	270	56.7211	0.999279	270	0.97402
C321_Passaged_LB_Rep29	35	0.666	82.5941	0.999691	270	58.5927	0.999648	190	1.00616
C321_Passaged_LB_Rep30	36	0.681	78.3165	0.998998	250	51.5202	0.999091	160	0.884709
C321_Passaged_LB_Rep31	37	0.683	84.4119	0.999192	230	55.5894	0.999358	150	0.954586
C321_Passaged_LB_Rep32	38	0.665	83.2805	0.999272	250	57.272	0.999606	170	0.98348
C321_Passaged_LB_Rep33	39	0.677	82.4029	0.999461	240	55.6108	0.999767	160	0.954954
C321_Passaged_LB_Rep34	40	0.671	81.4534	0.999473	270	58.7758	0.999696	190	1.0093
C321_Passaged_LB_Rep35	41	0.682	80.3779	0.999495	220	50.0074	0.998377	140	0.858731
C321_Passaged_LB_Rep36	42	0.683	80.4564	0.999569	240	57.2924	0.998044	240	0.983829
C321_Passaged_LB_Rep37	43	0.681	84.8188	0.998797	200	52.3275	0.999803	120	0.898572
C321_Passaged_LB_Rep38	44	0.679	81.6265	0.999352	230	55.0907	0.999664	150	0.946023
C321_Passaged_LB_Rep39	45	0.673	83.4454	0.998194	200	51.7858	0.99916	120	0.889271
C321_Passaged_LB_Rep40	46	0.657	81.4103	0.999583	250	55.9821	0.999559	170	0.961329
C321_Passaged_LB_Rep41	47	0.659	79.782	0.999724	290	57.9524	0.998753	290	0.995163
C321_Passaged_LB_Rep42	48	0.687	78.694	0.999518	250	57.3401	0.999465	170	0.98465
